# Single-cell and spatial transcriptomics resolve airway obliteration in bronchiolitis obliterans syndrome

**DOI:** 10.64898/2026.08.21.746071

**Authors:** Jannik Ruwisch, Hande Yilmaz, Leonard Christian, Lavinia Neubert, Lena M. Leiber, Annalea Brüggemann, Sneha Banerjee, Mark Greer, Wiebke Rackwitz, Leon Giercke, Christopher Werlein, Carina A Pawlow, Regina Engelhardt, Axelle Coppens, Matthias Ballmaier, Evgeny Chichelnitskiy, Susanne Simon, Jawad Salman, Khalil Aburahma, Ali Önder Yildirim, Janine Gote-Schniering, Jens Hohlfeld, Bard Vanaudenaerde, Danny D. Jonigk, Sabine Dettmer, Fabio Ius, Marius M Hoeper, Svenja Gaedcke, Naftali Kaminski, Yang Li, Stijn E Verleden, Jens Gottlieb, Christine Falk, Jan C. Kamp, Jonas C. Schupp

## Abstract

**Background:** Chronic lung allograft dysfunction (CLAD) is the leading cause of death beyond the first year after lung transplantation, and its most frequent phenotype is bronchiolitis obliterans syndrome (BOS), a fibrotic small-airway disease. Mechanistic work has focused on the immune compartment, yet intensified immunosuppression does not alter established disease.

**Aim:** To resolve which structural cell states populate the BOS graft and how they are spatially organized during airway obliteration.

**Methods:** We profiled explanted lungs from 33 BOS patients undergoing re-transplantation and 33 controls, combining single-nucleus RNA sequencing (14 BOS, 13 controls) with targeted spatial transcriptomics of 108 regions (27 BOS, 24 controls) and multiplex immunofluorescence validation. Single-nucleus data were integrated with a published restrictive allograft syndrome (RAS) atlas.

**Results:** Across 175,128 nuclei and 1.67 million spatially resolved cells, BOS lungs harbored a profibrotic circuit of Aberrant Basaloid cells and *CTHRC1*+ fibrotic fibroblasts previously described in fibrotic lung diseases, including RAS. Spatial mapping identified a *CXCL14*+*TNC*+ injury-associated basal cell state arising early in the obliterative cascade, identifying basal cells as their major reservoir. *CTHRC1*+ fibroblasts expanded subepithelially replacing resident peribronchial fibroblasts, alongside a peribronchial vascular shift toward systemic venous endothelium. The circuit extended beyond the airway wall to the alveolar interface, defining two convergent remodeling fronts.

**Conclusion:** BOS engages structural-cell circuits largely shared with RAS and fibrotic lung diseases, but along an airway-centered rather than parenchyma-centered axis. CLAD thus emerges as a spatial rather than cellular spectrum, defined by anatomical distribution more than cell identity. Shared structural programs may therefore be targetable across CLAD phenotypes.
