## Supplementary_TablesS1_to_S31 for "Single-cell and spatial transcriptomics resolve airway obliteration in bronchiolitis obliterans syndrome": FINAL_Table_S3__COMPOSITION_Lineage_by_class_mean_SD_Xenium.xlsx

### Sheet: per_sample_proportions
Sample_ID	Endothelium	Epithelium	Lymphoid	Mesenchyme	Myeloid
Batch0024747_RUN1_Stitch1_A1	0.145668	0.201356	0.0536823	0.303945	0.295348
Batch0024747_RUN1_Stitch1_A2	0.185235	0.273685	0.169104	0.1669	0.205076
Batch0024747_RUN1_Stitch1_A3	0.100344	0.334766	0.232488	0.128277	0.204125
Batch0024747_RUN1_Stitch2_A1	0.122352	0.340968	0.138518	0.142437	0.255726
Batch0024747_RUN1_Stitch2_A2	0.160777	0.312106	0.125204	0.139666	0.262246
Batch0024747_RUN1_Stitch3_A1	0.187728	0.189829	0.160129	0.207341	0.254973
Batch0024747_RUN1_Stitch3_A2	0.230638	0.256498	0.119563	0.217543	0.175758
Batch0024747_RUN1_Stitch4_A1	0.0882733	0.487535	0.0753463	0.165836	0.18301
Batch0024747_RUN1_Stitch4_A2	0.121518	0.384311	0.165279	0.143801	0.185092
Batch0024747_RUN1_Stitch5_A1	0.175175	0.382199	0.0677356	0.191045	0.183846
Batch0024747_RUN1_Stitch5_A2	0.129438	0.17378	0.24614	0.300723	0.149919
Batch0024747_RUN1_Stitch6_A1	0.205811	0.251668	0.105605	0.235048	0.201868
Batch0024747_RUN1_Stitch6_A2	0.188176	0.255463	0.0870941	0.301001	0.168266
Batch0024747_RUN1_Stitch7_A1	0.130119	0.145186	0.300813	0.141204	0.282678
Batch0024747_RUN1_Stitch7_A2	0.151572	0.351042	0.0941923	0.206024	0.197169
Batch0024747_RUN1_Stitch7_A3	0.0832805	0.277731	0.34094	0.114832	0.183217
Batch0024747_RUN1_Stitch8_A1	0.219985	0.321908	0.0632934	0.181538	0.213275
Batch0024747_RUN1_Stitch8_A2	0.159216	0.460649	0.0418536	0.156628	0.181653
Batch0024750_RUN1_Stitch1_A1	0.185967	0.252828	0.0817338	0.323885	0.155587
Batch0024750_RUN1_Stitch1_A2	0.187339	0.356369	0.062919	0.211062	0.18231
Batch0024750_RUN1_Stitch1_A3	0.134595	0.325131	0.0780231	0.0981073	0.364143
Batch0024750_RUN1_Stitch2_A1	0.163217	0.319099	0.127762	0.190638	0.199284
Batch0024750_RUN1_Stitch2_A2	0.107465	0.189836	0.190624	0.128727	0.383347
Batch0024750_RUN1_Stitch2_A3	0.11174	0.438469	0.145015	0.0794523	0.225323
Batch0024750_RUN1_Stitch3_A1	0.117901	0.189982	0.349533	0.157317	0.185266
Batch0024750_RUN1_Stitch3_A2	0.233326	0.358559	0.0451259	0.202542	0.160448
Batch0024750_RUN1_Stitch3_A3	0.14388	0.345618	0.0607218	0.244033	0.205748
Batch0024750_RUN1_Stitch4_A1	0.256433	0.144811	0.1593	0.225176	0.21428
Batch0024750_RUN1_Stitch5_A1	0.174186	0.373789	0.0608967	0.176643	0.214485
Batch0024750_RUN1_Stitch5_A2	0.0664152	0.346408	0.173788	0.0735056	0.339883
Batch0024750_RUN1_Stitch6_A1	0.119095	0.314545	0.0837322	0.283969	0.19866
Batch0024750_RUN1_Stitch6_A2	0.188711	0.191176	0.161845	0.21955	0.238718
Batch0024750_RUN1_Stitch6_A3	0.191947	0.159328	0.0814942	0.282808	0.284422
Batch0024750_RUN1_Stitch7_A1	0.113178	0.133555	0.264009	0.236988	0.25227
Batch0024750_RUN1_Stitch8_A1	0.207675	0.38063	0.0447693	0.229146	0.13778
Batch0024750_RUN1_Stitch8_A2	0.176922	0.177653	0.175704	0.26916	0.20056
Batch0024788_RUN3_Stitch1_A1	0.129723	0.447227	0.0445924	0.0752859	0.303171
Batch0024788_RUN3_Stitch1_A2	0.146307	0.385582	0.062981	0.288545	0.116586
Batch0024788_RUN3_Stitch2_A1	0.152796	0.273418	0.0465392	0.276267	0.250979
Batch0024788_RUN3_Stitch2_A2	0.172309	0.30889	0.0786923	0.197183	0.242925
Batch0024788_RUN3_Stitch2_A3	0.188927	0.347531	0.0583831	0.197043	0.208116
Batch0024788_RUN3_Stitch2_A4	0.306496	0.31573	0.0340191	0.149036	0.194719
Batch0024788_RUN3_Stitch2_A5	0.188503	0.426347	0.0301796	0.216527	0.138443
Batch0024788_RUN3_Stitch3_A1	0.137377	0.349955	0.0305085	0.259946	0.222212
Batch0024788_RUN3_Stitch3_A2	0.221334	0.209278	0.0503211	0.317128	0.201939
Batch0024788_RUN3_Stitch3_A3	0.180158	0.297312	0.0563043	0.111093	0.355132
Batch0024788_RUN3_Stitch4_A1	0.123616	0.466654	0.0396242	0.119524	0.250581
Batch0024788_RUN3_Stitch5_A1	0.220908	0.259478	0.0562125	0.191911	0.27149
Batch0024788_RUN3_Stitch5_A2	0.180337	0.278222	0.0833095	0.130037	0.328094
Batch0024788_RUN3_Stitch6_A1	0.103123	0.395217	0.0274593	0.108102	0.366098
Batch0024788_RUN3_Stitch6_A2	0.193044	0.36648	0.0378151	0.141923	0.260738
Batch0024788_RUN3_Stitch7_A1	0.155338	0.425923	0.0870815	0.16978	0.161877
Batch0024788_RUN3_Stitch7_A2	0.134309	0.344798	0.0635304	0.0817936	0.375569
Batch0024788_RUN3_Stitch8_A1	0.13256	0.319138	0.0498457	0.11261	0.385847
Batch0024788_RUN3_Stitch8_A2	0.171119	0.26818	0.14396	0.143663	0.273078
Batch0024788_RUN3_Stitch8_A3	0.187196	0.326023	0.056313	0.289982	0.140486
Batch0024791_RUN3_Stitch1_A1	0.137559	0.479225	0.0261737	0.136972	0.22007
Batch0024791_RUN3_Stitch1_A2	0.116705	0.273932	0.133819	0.279894	0.19565
Batch0024791_RUN3_Stitch1_A3	0.154276	0.135646	0.295471	0.129466	0.285141
Batch0024791_RUN3_Stitch2_A1	0.158008	0.3628	0.0896765	0.15539	0.234125
Batch0024791_RUN3_Stitch2_A2	0.230616	0.239364	0.128628	0.228827	0.172565
Batch0024791_RUN3_Stitch3_A1	0.253086	0.306334	0.069467	0.132045	0.239068
Batch0024791_RUN3_Stitch3_A2	0.257736	0.253014	0.0644961	0.140301	0.284454
Batch0024791_RUN3_Stitch3_A3	0.131471	0.167382	0.365935	0.0933167	0.241895
Batch0024791_RUN3_Stitch4_A1	0.181586	0.310094	0.115891	0.14727	0.24516
Batch0024791_RUN3_Stitch4_A2	0.174913	0.237339	0.154492	0.134494	0.298761
Batch0024791_RUN3_Stitch5_A1	0.150816	0.275758	0.18648	0.180653	0.206294
Batch0024791_RUN3_Stitch6_A1	0.135819	0.293097	0.148051	0.168409	0.254624
Batch0024791_RUN3_Stitch6_A2	0.191752	0.372363	0.0732401	0.167694	0.194951
Batch0024791_RUN3_Stitch7_A1	0.127066	0.30279	0.0378157	0.186302	0.346027
Batch0024791_RUN3_Stitch7_A2	0.0872204	0.536681	0.10067	0.103433	0.171995
Batch0024791_RUN3_Stitch8_A1	0.11414	0.274077	0.206603	0.175782	0.229398
Batch0024791_RUN3_Stitch8_A2	0.16016	0.393296	0.113257	0.146089	0.187198
Batch0025360_RUN2_Stitch1_A1	0.175548	0.16553	0.151013	0.331664	0.176244
Batch0025360_RUN2_Stitch1_A2	0.19491	0.243943	0.0997849	0.287742	0.17362
Batch0025360_RUN2_Stitch1_A3	0.137754	0.268101	0.149119	0.213063	0.231963
Batch0025360_RUN2_Stitch2_A1	0.209025	0.268462	0.112862	0.165093	0.244558
Batch0025360_RUN2_Stitch2_A2	0.131499	0.390246	0.200358	0.130649	0.147248
Batch0025360_RUN2_Stitch2_A3	0.120597	0.0257571	0.431657	0.219059	0.20293
Batch0025360_RUN2_Stitch2_A4	0.165395	0.316834	0.0325992	0.143807	0.341365
Batch0025360_RUN2_Stitch2_A5	0.120409	0.379368	0.0751198	0.202874	0.222229
Batch0025360_RUN2_Stitch3_A1	0.0799208	0.409295	0.201782	0.158068	0.150934
Batch0025360_RUN2_Stitch3_A2	0.10736	0.343671	0.122382	0.14015	0.286437
Batch0025360_RUN2_Stitch4_A1	0.167917	0.380765	0.0959004	0.139733	0.215684
Batch0025360_RUN2_Stitch5_A1	0.162776	0.390123	0.0322146	0.188108	0.226779
Batch0025360_RUN2_Stitch5_A2	0.161717	0.320856	0.157458	0.157122	0.202847
Batch0025360_RUN2_Stitch5_A3	0.129042	0.240453	0.108562	0.193178	0.328765
Batch0025360_RUN2_Stitch7_A1	0.12231	0.305669	0.137113	0.118478	0.31643
Batch0025360_RUN2_Stitch8_A1	0.154005	0.326294	0.129797	0.153361	0.236544
Batch0025360_RUN2_Stitch8_A2	0.108452	0.451937	0.118196	0.142624	0.17879
Batch0025366_RUN2_Stitch1_A1	0.155208	0.312344	0.0583163	0.148287	0.325845
Batch0025366_RUN2_Stitch1_A2	0.127504	0.404785	0.0638008	0.154445	0.249465
Batch0025366_RUN2_Stitch1_A3	0.133638	0.129305	0.267299	0.243014	0.226743
Batch0025366_RUN2_Stitch1_A4	0.11584	0.280471	0.127555	0.210369	0.265765
Batch0025366_RUN2_Stitch2_A1	0.209613	0.285978	0.0292947	0.253413	0.221701
Batch0025366_RUN2_Stitch2_A2	0.230897	0.276173	0.0305407	0.173262	0.289127
Batch0025366_RUN2_Stitch3_A1	0.162539	0.415034	0.0778805	0.168762	0.175786
Batch0025366_RUN2_Stitch3_A2	0.13099	0.150098	0.488317	0.117523	0.113072
Batch0025366_RUN2_Stitch3_A3	0.214245	0.234665	0.0749816	0.302459	0.17365
Batch0025366_RUN2_Stitch4_A1	0.106795	0.28932	0.139864	0.192689	0.27133
Batch0025366_RUN2_Stitch4_A2	0.235093	0.206299	0.111903	0.229885	0.21682
Batch0025366_RUN2_Stitch4_A3	0.224102	0.235893	0.0948776	0.123467	0.321661
Batch0025366_RUN2_Stitch5_A1	0.156384	0.263716	0.131399	0.160157	0.288344
Batch0025366_RUN2_Stitch5_A2	0.111821	0.308832	0.294837	0.111685	0.172826
Batch0025366_RUN2_Stitch6_A1	0.200766	0.326039	0.117068	0.172259	0.183868
Batch0025366_RUN2_Stitch7_A1	0.194878	0.38196	0.0359131	0.227032	0.160217
Batch0025366_RUN2_Stitch8_A1	0.192235	0.30671	0.0993102	0.161792	0.239952
Batch0025366_RUN2_Stitch8_A2	0.180421	0.335338	0.081969	0.112485	0.289787

### Sheet: sample_to_group
Sample_ID	group
Batch0024747_RUN1_Stitch1_A1	AFE
Batch0024747_RUN1_Stitch1_A2	Inflamed
Batch0024747_RUN1_Stitch1_A3	Inflamed
Batch0024747_RUN1_Stitch2_A1	Obliterating
Batch0024747_RUN1_Stitch2_A2	Inflamed
Batch0024747_RUN1_Stitch3_A1	Obliterating
Batch0024747_RUN1_Stitch3_A2	Obliterated
Batch0024747_RUN1_Stitch4_A1	Obliterating
Batch0024747_RUN1_Stitch4_A2	Obliterating
Batch0024747_RUN1_Stitch5_A1	Healthy
Batch0024747_RUN1_Stitch5_A2	AFE
Batch0024747_RUN1_Stitch6_A1	Obliterating
Batch0024747_RUN1_Stitch6_A2	Inflamed
Batch0024747_RUN1_Stitch7_A1	Obliterated
Batch0024747_RUN1_Stitch7_A2	Obliterating
Batch0024747_RUN1_Stitch7_A3	Obliterating
Batch0024747_RUN1_Stitch8_A1	Healthy_CTRL
Batch0024747_RUN1_Stitch8_A2	Healthy_CTRL
Batch0024750_RUN1_Stitch1_A1	Healthy
Batch0024750_RUN1_Stitch1_A2	Obliterating
Batch0024750_RUN1_Stitch1_A3	Healthy
Batch0024750_RUN1_Stitch2_A1	Obliterating
Batch0024750_RUN1_Stitch2_A2	Obliterating
Batch0024750_RUN1_Stitch2_A3	Inflamed
Batch0024750_RUN1_Stitch3_A1	Obliterating
Batch0024750_RUN1_Stitch3_A2	Obliterating
Batch0024750_RUN1_Stitch3_A3	AFE
Batch0024750_RUN1_Stitch4_A1	Obliterated
Batch0024750_RUN1_Stitch5_A1	Inflamed
Batch0024750_RUN1_Stitch5_A2	Obliterating
Batch0024750_RUN1_Stitch6_A1	Obliterating
Batch0024750_RUN1_Stitch6_A2	Inflamed
Batch0024750_RUN1_Stitch6_A3	Obliterated
Batch0024750_RUN1_Stitch7_A1	Inflamed
Batch0024750_RUN1_Stitch8_A1	Healthy_CTRL
Batch0024750_RUN1_Stitch8_A2	Healthy_CTRL
Batch0024788_RUN3_Stitch1_A1	Healthy_CTRL
Batch0024788_RUN3_Stitch1_A2	Healthy_CTRL
Batch0024788_RUN3_Stitch2_A1	Healthy_CTRL
Batch0024788_RUN3_Stitch2_A2	Healthy_CTRL
Batch0024788_RUN3_Stitch2_A3	Healthy_CTRL
Batch0024788_RUN3_Stitch2_A4	Healthy_CTRL
Batch0024788_RUN3_Stitch2_A5	Healthy_CTRL
Batch0024788_RUN3_Stitch3_A1	Healthy_CTRL
Batch0024788_RUN3_Stitch3_A2	Healthy_CTRL
Batch0024788_RUN3_Stitch3_A3	Healthy_CTRL
Batch0024788_RUN3_Stitch4_A1	Healthy_CTRL
Batch0024788_RUN3_Stitch5_A1	Healthy_CTRL
Batch0024788_RUN3_Stitch5_A2	Healthy_CTRL
Batch0024788_RUN3_Stitch6_A1	Healthy_CTRL
Batch0024788_RUN3_Stitch6_A2	Healthy_CTRL
Batch0024788_RUN3_Stitch7_A1	Healthy_CTRL
Batch0024788_RUN3_Stitch7_A2	Healthy_CTRL
Batch0024788_RUN3_Stitch8_A1	Healthy_CTRL
Batch0024788_RUN3_Stitch8_A2	Healthy_CTRL
Batch0024788_RUN3_Stitch8_A3	Healthy_CTRL
Batch0024791_RUN3_Stitch1_A1	Healthy
Batch0024791_RUN3_Stitch1_A2	AFE
Batch0024791_RUN3_Stitch1_A3	Inflamed
Batch0024791_RUN3_Stitch2_A1	Obliterating
Batch0024791_RUN3_Stitch2_A2	Healthy_CTRL
Batch0024791_RUN3_Stitch3_A1	Obliterated
Batch0024791_RUN3_Stitch3_A2	Healthy_CTRL
Batch0024791_RUN3_Stitch3_A3	Obliterating
Batch0024791_RUN3_Stitch4_A1	Obliterated
Batch0024791_RUN3_Stitch4_A2	Inflamed
Batch0024791_RUN3_Stitch5_A1	Healthy_CTRL
Batch0024791_RUN3_Stitch6_A1	Inflamed
Batch0024791_RUN3_Stitch6_A2	Healthy_CTRL
Batch0024791_RUN3_Stitch7_A1	Healthy
Batch0024791_RUN3_Stitch7_A2	Obliterating
Batch0024791_RUN3_Stitch8_A1	Obliterating
Batch0024791_RUN3_Stitch8_A2	Healthy
Batch0025360_RUN2_Stitch1_A1	Obliterated
Batch0025360_RUN2_Stitch1_A2	Obliterated
Batch0025360_RUN2_Stitch1_A3	Obliterating
Batch0025360_RUN2_Stitch2_A1	Obliterated
Batch0025360_RUN2_Stitch2_A2	Inflamed
Batch0025360_RUN2_Stitch2_A3	Obliterated
Batch0025360_RUN2_Stitch2_A4	Healthy_CTRL
Batch0025360_RUN2_Stitch2_A5	Obliterating
Batch0025360_RUN2_Stitch3_A1	Inflamed
Batch0025360_RUN2_Stitch3_A2	Inflamed
Batch0025360_RUN2_Stitch4_A1	Healthy_CTRL
Batch0025360_RUN2_Stitch5_A1	AFE
Batch0025360_RUN2_Stitch5_A2	Inflamed
Batch0025360_RUN2_Stitch5_A3	Obliterating
Batch0025360_RUN2_Stitch7_A1	Obliterated
Batch0025360_RUN2_Stitch8_A1	Inflamed
Batch0025360_RUN2_Stitch8_A2	Inflamed
Batch0025366_RUN2_Stitch1_A1	Obliterating
Batch0025366_RUN2_Stitch1_A2	Inflamed
Batch0025366_RUN2_Stitch1_A3	Obliterated
Batch0025366_RUN2_Stitch1_A4	Inflamed
Batch0025366_RUN2_Stitch2_A1	Healthy_CTRL
Batch0025366_RUN2_Stitch2_A2	Healthy_CTRL
Batch0025366_RUN2_Stitch3_A1	Obliterating
Batch0025366_RUN2_Stitch3_A2	Obliterating
Batch0025366_RUN2_Stitch3_A3	Obliterating
Batch0025366_RUN2_Stitch4_A1	Inflamed
Batch0025366_RUN2_Stitch4_A2	Inflamed
Batch0025366_RUN2_Stitch4_A3	Obliterated
Batch0025366_RUN2_Stitch5_A1	Obliterating
Batch0025366_RUN2_Stitch5_A2	Inflamed
Batch0025366_RUN2_Stitch6_A1	Inflamed
Batch0025366_RUN2_Stitch7_A1	Healthy_CTRL
Batch0025366_RUN2_Stitch8_A1	Obliterating
Batch0025366_RUN2_Stitch8_A2	Healthy

### Sheet: summary
BOS_class	Lineage	n_samples	mean_freq	sd_freq	sem_freq	median_freq	q25_freq	q75_freq	min_freq	max_freq	mean_pct	sd_pct	sem_pct	median_pct	q25_pct	q75_pct	min_pct	max_pct
Healthy_CTRL	Endothelium	33	0.181482	0.0420294	0.00731638	0.180158	0.152796	0.207675	0.103123	0.306496	18.1482	4.20294	0.731638	18.0158	15.2796	20.7675	10.3123	30.6496
Healthy	Endothelium	7	0.157277	0.0241639	0.00913309	0.16016	0.136077	0.177798	0.127066	0.185967	15.7277	2.41639	0.913309	16.016	13.6077	17.7798	12.7066	18.5967
Inflamed	Endothelium	23	0.144701	0.0393958	0.00821459	0.135819	0.11178	0.17455	0.0799208	0.235093	14.4701	3.93958	0.821459	13.5819	11.178	17.455	7.99208	23.5093
Obliterating	Endothelium	27	0.142405	0.0419298	0.0080694	0.131471	0.118498	0.162878	0.0664152	0.233326	14.2405	4.19298	0.80694	13.1471	11.8498	16.2878	6.64152	23.3326
Obliterated	Endothelium	13	0.186457	0.0481966	0.0133673	0.191947	0.133638	0.224102	0.120597	0.256433	18.6457	4.81966	1.33673	19.1947	13.3638	22.4102	12.0597	25.6433
AFE	Endothelium	5	0.139693	0.0174617	0.00780913	0.14388	0.129438	0.145668	0.116705	0.162776	13.9693	1.74617	0.780913	14.388	12.9438	14.5668	11.6705	16.2776
Healthy_CTRL	Epithelium	33	0.331346	0.0715047	0.0124474	0.321908	0.276173	0.380765	0.177653	0.466654	33.1346	7.15047	1.24474	32.1908	27.6173	38.0765	17.7653	46.6654
Healthy	Epithelium	7	0.352973	0.0730903	0.0276256	0.335338	0.313961	0.387747	0.252828	0.479225	35.2973	7.30903	2.76256	33.5338	31.3961	38.7747	25.2828	47.9225
Inflamed	Epithelium	23	0.305962	0.0867558	0.0180898	0.312106	0.264574	0.35873	0.133555	0.451937	30.5962	8.67558	1.80898	31.2106	26.4574	35.873	13.3555	45.1937
Obliterating	Epithelium	27	0.306271	0.0929466	0.0178876	0.312344	0.24606	0.357464	0.150098	0.536681	30.6271	9.29466	1.78876	31.2344	24.606	35.7464	15.0098	53.6681
Obliterated	Epithelium	13	0.207447	0.0862274	0.0239152	0.235893	0.145186	0.268462	0.0257571	0.310094	20.7447	8.62274	2.39152	23.5893	14.5186	26.8462	2.57571	31.0094
AFE	Epithelium	5	0.276962	0.0920475	0.0411649	0.273932	0.201356	0.345618	0.17378	0.390123	27.6962	9.20475	4.11649	27.3932	20.1356	34.5618	17.378	39.0123
Healthy_CTRL	Lymphoid	33	0.0648601	0.0404156	0.00703546	0.0562125	0.0378151	0.0732401	0.0274593	0.18648	6.48601	4.04156	0.703546	5.62125	3.78151	7.32401	2.74593	18.648
Healthy	Lymphoid	7	0.0695297	0.029373	0.0111019	0.0780231	0.0527756	0.0818514	0.0261737	0.113257	6.95297	2.9373	1.11019	7.80231	5.27756	8.18514	2.61737	11.3257
Inflamed	Lymphoid	23	0.157768	0.0645429	0.0134581	0.145015	0.120289	0.184731	0.0608967	0.295471	15.7768	6.45429	1.34581	14.5015	12.0289	18.4731	6.08967	29.5471
Obliterating	Lymphoid	27	0.15331	0.109654	0.0211029	0.108562	0.0808063	0.169534	0.0451259	0.488317	15.331	10.9654	2.11029	10.8562	8.08063	16.9534	4.51259	48.8317
Obliterated	Lymphoid	13	0.164703	0.105469	0.0292519	0.119563	0.0997849	0.1593	0.069467	0.431657	16.4703	10.5469	2.92519	11.9563	9.97849	15.93	6.9467	43.1657
AFE	Lymphoid	5	0.105316	0.0875249	0.0391423	0.0607218	0.0536823	0.133819	0.0322146	0.24614	10.5316	8.75249	3.91423	6.07218	5.36823	13.3819	3.22146	24.614
Healthy_CTRL	Mesenchyme	33	0.183896	0.0638751	0.0111192	0.173262	0.140301	0.228827	0.0752859	0.317128	18.3896	6.38751	1.11192	17.3262	14.0301	22.8827	7.52859	31.7128
Healthy	Mesenchyme	7	0.170698	0.0758561	0.0286709	0.146089	0.124728	0.188673	0.0981073	0.323885	17.0698	7.58561	2.86709	14.6089	12.4728	18.8673	9.81073	32.3885
Inflamed	Mesenchyme	23	0.166702	0.0480652	0.0100223	0.157122	0.13708	0.184666	0.0794523	0.301001	16.6702	4.80652	1.00223	15.7122	13.708	18.4666	7.94523	30.1001
Obliterating	Mesenchyme	27	0.172559	0.0531891	0.0102362	0.165836	0.143119	0.204449	0.0735056	0.302459	17.2559	5.31891	1.02362	16.5836	14.3119	20.4449	7.35056	30.2459
Obliterated	Mesenchyme	13	0.202659	0.0704339	0.0195348	0.217543	0.141204	0.243014	0.118478	0.331664	20.2659	7.04339	1.95348	21.7543	14.1204	24.3014	11.8478	33.1664
AFE	Mesenchyme	5	0.26334	0.0483553	0.0216251	0.279894	0.244033	0.300723	0.188108	0.303945	26.334	4.83553	2.16251	27.9894	24.4033	30.0723	18.8108	30.3945
Healthy_CTRL	Myeloid	33	0.238415	0.0740368	0.0128882	0.221701	0.194719	0.284454	0.116586	0.385847	23.8415	7.40368	1.28882	22.1701	19.4719	28.4454	11.6586	38.5847
Healthy	Myeloid	7	0.249523	0.0836274	0.0316082	0.22007	0.185522	0.317907	0.155587	0.364143	24.9523	8.36274	3.16082	22.007	18.5522	31.7907	15.5587	36.4143
Inflamed	Myeloid	23	0.224866	0.0443994	0.00925791	0.225323	0.193357	0.258435	0.147248	0.298761	22.4866	4.43994	0.925791	22.5323	19.3357	25.8435	14.7248	29.8761
Obliterating	Myeloid	27	0.225455	0.0624675	0.0120219	0.201868	0.183114	0.248434	0.113072	0.383347	22.5455	6.24675	1.20219	20.1868	18.3114	24.8434	11.3072	38.3347
Obliterated	Myeloid	13	0.238735	0.0509427	0.014129	0.239068	0.20293	0.282678	0.17362	0.321661	23.8735	5.09427	1.4129	23.9068	20.293	28.2678	17.362	32.1661
AFE	Myeloid	5	0.214689	0.0531263	0.0237588	0.205748	0.19565	0.226779	0.149919	0.295348	21.4689	5.31263	2.37588	20.5748	19.565	22.6779	14.9919	29.5348

### Sheet: group_mean
BOS_class	Endothelium	Epithelium	Lymphoid	Mesenchyme	Myeloid
Healthy_CTRL	0.181482	0.331346	0.0648601	0.183896	0.238415
Healthy	0.157277	0.352973	0.0695297	0.170698	0.249523
Inflamed	0.144701	0.305962	0.157768	0.166702	0.224866
Obliterating	0.142405	0.306271	0.15331	0.172559	0.225455
Obliterated	0.186457	0.207447	0.164703	0.202659	0.238735
AFE	0.139693	0.276962	0.105316	0.26334	0.214689

### Sheet: group_SD
BOS_class	Endothelium	Epithelium	Lymphoid	Mesenchyme	Myeloid
Healthy_CTRL	0.0420294	0.0715047	0.0404156	0.0638751	0.0740368
Healthy	0.0241639	0.0730903	0.029373	0.0758561	0.0836274
Inflamed	0.0393958	0.0867558	0.0645429	0.0480652	0.0443994
Obliterating	0.0419298	0.0929466	0.109654	0.0531891	0.0624675
Obliterated	0.0481966	0.0862274	0.105469	0.0704339	0.0509427
AFE	0.0174617	0.0920475	0.0875249	0.0483553	0.0531263

### Sheet: group_SEM
BOS_class	Endothelium	Epithelium	Lymphoid	Mesenchyme	Myeloid
Healthy_CTRL	0.00731638	0.0124474	0.00703546	0.0111192	0.0128882
Healthy	0.00913309	0.0276256	0.0111019	0.0286709	0.0316082
Inflamed	0.00821459	0.0180898	0.0134581	0.0100223	0.00925791
Obliterating	0.0080694	0.0178876	0.0211029	0.0102362	0.0120219
Obliterated	0.0133673	0.0239152	0.0292519	0.0195348	0.014129
AFE	0.00780913	0.0411649	0.0391423	0.0216251	0.0237588

### Sheet: mean_pct_wide
BOS_class	Endothelium	Epithelium	Lymphoid	Mesenchyme	Myeloid
Healthy_CTRL	18.1482	33.1346	6.48601	18.3896	23.8415
Healthy	15.7277	35.2973	6.95297	17.0698	24.9523
Inflamed	14.4701	30.5962	15.7768	16.6702	22.4866
Obliterating	14.2405	30.6271	15.331	17.2559	22.5455
Obliterated	18.6457	20.7447	16.4703	20.2659	23.8735
AFE	13.9693	27.6962	10.5316	26.334	21.4689

### Sheet: group_n
BOS_class	n_samples
Healthy_CTRL	33
Healthy	7
Inflamed	23
Obliterating	27
Obliterated	13
AFE	5
