## Supplementary_TablesS1_to_S31 for "Single-cell and spatial transcriptomics resolve airway obliteration in bronchiolitis obliterans syndrome": FINAL_Table_S4__STATS_Lineage_by_class_KW_pairwiseWilcox_Xenium.xlsx

### Sheet: kruskal_omnibus
Lineage	n_groups	n_samples	H	p	eta2_H	p_adj	sig_adj	signif
Lymphoid	6	108	43.3014	3.21004e-08	0.375504	1.60502e-07	TRUE	****
Endothelium	6	108	20.3119	0.00109202	0.150116	0.00273004	TRUE	**
Epithelium	6	108	18.711	0.00217543	0.134422	0.00362572	TRUE	**
Mesenchyme	6	108	9.99214	0.0754583	0.0489425	0.0943229	FALSE	ns
Myeloid	6	108	1.34149	0.930605	-0.0358678	0.930605	FALSE	ns

### Sheet: pairwise_wilcox_global
Lineage	group1	group2	n1	n2	median1	median2	median_diff	U1	rank_biserial_r	p	p_adj	sig_adj	signif
Endothelium	Healthy_CTRL	Obliterating	33	27	0.180158	0.131471	0.0486866	670	0.503928	0.000873479	0.0109185	TRUE	*
Endothelium	Healthy_CTRL	Inflamed	33	23	0.180158	0.135819	0.0443387	560	0.475626	0.00271923	0.0203942	TRUE	*
Endothelium	Inflamed	Obliterated	23	13	0.135819	0.191947	-0.0561283	70	-0.531773	0.0092724	0.0496736	TRUE	*
Endothelium	Obliterating	Obliterated	27	13	0.131471	0.191947	-0.0604761	86	-0.509972	0.0101695	0.0508475	FALSE	ns
Endothelium	Healthy_CTRL	AFE	33	5	0.180158	0.14388	0.0362778	139	0.684848	0.0120691	0.0532461	FALSE	ns
Endothelium	Obliterated	AFE	13	5	0.191947	0.14388	0.0480674	51	0.569231	0.0753968	0.282738	FALSE	ns
Endothelium	Healthy_CTRL	Healthy	33	7	0.180158	0.16016	0.0199979	156	0.350649	0.157735	0.473204	FALSE	ns
Endothelium	Healthy	Obliterated	7	13	0.16016	0.191947	-0.0317874	29	-0.362637	0.210604	0.535819	FALSE	ns
Endothelium	Healthy	Obliterating	7	27	0.16016	0.131471	0.0286887	121	0.280423	0.2749	0.557276	FALSE	ns
Endothelium	Healthy	Inflamed	7	23	0.16016	0.135819	0.0243408	101	0.254658	0.334683	0.643621	FALSE	ns
Endothelium	Healthy	AFE	7	5	0.16016	0.14388	0.0162799	24	0.371429	0.343434	0.643939	FALSE	ns
Endothelium	Healthy_CTRL	Obliterated	33	13	0.180158	0.191947	-0.0117896	195	-0.0909091	0.642993	0.791576	FALSE	ns
Endothelium	Inflamed	AFE	23	5	0.135819	0.14388	-0.00806089	56	-0.026087	0.953704	0.979833	FALSE	ns
Endothelium	Inflamed	Obliterating	23	27	0.135819	0.131471	0.00434787	308	-0.00805153	0.968946	0.98204	FALSE	ns
Endothelium	Obliterating	AFE	27	5	0.131471	0.14388	-0.0124088	67	-0.00740741	1	1	FALSE	ns
Epithelium	Healthy_CTRL	Obliterated	33	13	0.321908	0.235893	0.0860153	377	0.757576	7.74679e-05	0.00145252	TRUE	**
Epithelium	Healthy	Obliterated	7	13	0.335338	0.235893	0.0994454	83	0.824176	0.00170279	0.0159636	TRUE	*
Epithelium	Obliterating	Obliterated	27	13	0.312344	0.235893	0.0764514	281	0.60114	0.0024291	0.0202425	TRUE	*
Epithelium	Inflamed	Obliterated	23	13	0.312106	0.235893	0.0762138	239	0.598662	0.00337665	0.0212848	TRUE	*
Epithelium	Obliterated	AFE	13	5	0.235893	0.273932	-0.0380392	17	-0.476923	0.143324	0.447887	FALSE	ns
Epithelium	Healthy_CTRL	Obliterating	33	27	0.321908	0.312344	0.00956387	537	0.205387	0.176324	0.508627	FALSE	ns
Epithelium	Healthy_CTRL	AFE	33	5	0.321908	0.273932	0.0479761	111	0.345455	0.234633	0.535819	FALSE	ns
Epithelium	Healthy	Obliterating	7	27	0.335338	0.312344	0.022994	124	0.312169	0.222232	0.535819	FALSE	ns
Epithelium	Healthy	Inflamed	7	23	0.335338	0.312106	0.0232316	104	0.291925	0.266108	0.557276	FALSE	ns
Epithelium	Healthy	AFE	7	5	0.335338	0.273932	0.0614062	25	0.428571	0.267677	0.557276	FALSE	ns
Epithelium	Healthy_CTRL	Inflamed	33	23	0.321908	0.312106	0.0098015	432	0.13834	0.386471	0.690126	FALSE	ns
Epithelium	Healthy_CTRL	Healthy	33	7	0.321908	0.335338	-0.0134301	95	-0.177489	0.484923	0.773814	FALSE	ns
Epithelium	Inflamed	AFE	23	5	0.312106	0.273932	0.0381746	68	0.182609	0.559931	0.777682	FALSE	ns
Epithelium	Obliterating	AFE	27	5	0.312344	0.273932	0.0384122	77	0.140741	0.650286	0.791576	FALSE	ns
Epithelium	Inflamed	Obliterating	23	27	0.312106	0.312344	-0.00023763	321	0.0338164	0.845665	0.91385	FALSE	ns
Lymphoid	Healthy_CTRL	Inflamed	33	23	0.0562125	0.145015	-0.0888028	70	-0.815547	2.65747e-07	1.9931e-05	TRUE	****
Lymphoid	Healthy_CTRL	Obliterating	33	27	0.0562125	0.108562	-0.0523493	129	-0.710438	2.66067e-06	9.9775e-05	TRUE	****
Lymphoid	Healthy_CTRL	Obliterated	33	13	0.0562125	0.119563	-0.0633506	44	-0.794872	3.36468e-05	0.00084117	TRUE	***
Lymphoid	Healthy	Inflamed	7	23	0.0780231	0.145015	-0.0669922	12	-0.850932	0.000241674	0.00362511	TRUE	**
Lymphoid	Healthy	Obliterated	7	13	0.0780231	0.119563	-0.0415399	10	-0.78022	0.00340557	0.0212848	TRUE	*
Lymphoid	Healthy	Obliterating	7	27	0.0780231	0.108562	-0.0305386	38	-0.597884	0.0145345	0.0605604	FALSE	ns
Lymphoid	Inflamed	AFE	23	5	0.145015	0.0607218	0.0842935	85	0.478261	0.106939	0.364566	FALSE	ns
Lymphoid	Obliterated	AFE	13	5	0.119563	0.0607218	0.0588413	48	0.476923	0.143324	0.447887	FALSE	ns
Lymphoid	Inflamed	Obliterating	23	27	0.145015	0.108562	0.0364536	374	0.204509	0.220082	0.535819	FALSE	ns
Lymphoid	Obliterating	AFE	27	5	0.108562	0.0607218	0.04784	93	0.377778	0.201216	0.535819	FALSE	ns
Lymphoid	Healthy_CTRL	AFE	33	5	0.0562125	0.0607218	-0.00450932	61	-0.260606	0.375713	0.687279	FALSE	ns
Lymphoid	Healthy_CTRL	Healthy	33	7	0.0562125	0.0780231	-0.0218107	92	-0.203463	0.421333	0.734883	FALSE	ns
Lymphoid	Inflamed	Obliterated	23	13	0.145015	0.119563	0.0254522	170	0.137124	0.510092	0.777682	FALSE	ns
Lymphoid	Obliterating	Obliterated	27	13	0.108562	0.119563	-0.0110013	154	-0.122507	0.544244	0.777682	FALSE	ns
Lymphoid	Healthy	AFE	7	5	0.0780231	0.0607218	0.0173013	16	-0.0857143	0.876263	0.91385	FALSE	ns
Mesenchyme	Inflamed	AFE	23	5	0.157122	0.279894	-0.122772	9	-0.843478	0.00168905	0.0159636	TRUE	*
Mesenchyme	Obliterating	AFE	27	5	0.165836	0.279894	-0.114058	16	-0.762963	0.00505522	0.0291647	TRUE	*
Mesenchyme	Healthy_CTRL	AFE	33	5	0.173262	0.279894	-0.106632	26	-0.684848	0.0120691	0.0532461	FALSE	ns
Mesenchyme	Healthy	AFE	7	5	0.146089	0.279894	-0.133805	6	-0.657143	0.0732323	0.282738	FALSE	ns
Mesenchyme	Obliterated	AFE	13	5	0.217543	0.279894	-0.0623511	15	-0.538462	0.0945378	0.337635	FALSE	ns
Mesenchyme	Inflamed	Obliterated	23	13	0.157122	0.217543	-0.0604209	113	-0.244147	0.23576	0.535819	FALSE	ns
Mesenchyme	Obliterating	Obliterated	27	13	0.165836	0.217543	-0.0517073	133	-0.242165	0.225201	0.535819	FALSE	ns
Mesenchyme	Healthy	Obliterated	7	13	0.146089	0.217543	-0.0714538	31	-0.318681	0.274923	0.557276	FALSE	ns
Mesenchyme	Healthy_CTRL	Inflamed	33	23	0.173262	0.157122	0.01614	438	0.15415	0.334063	0.643621	FALSE	ns
Mesenchyme	Healthy_CTRL	Healthy	33	7	0.173262	0.146089	0.0271729	135	0.168831	0.50717	0.777682	FALSE	ns
Mesenchyme	Healthy_CTRL	Obliterated	33	13	0.173262	0.217543	-0.0442809	188	-0.123543	0.525893	0.777682	FALSE	ns
Mesenchyme	Healthy	Obliterating	7	27	0.146089	0.165836	-0.0197465	79	-0.164021	0.531242	0.777682	FALSE	ns
Mesenchyme	Inflamed	Obliterating	23	27	0.157122	0.165836	-0.0087136	282	-0.0917874	0.585735	0.786229	FALSE	ns
Mesenchyme	Healthy_CTRL	Obliterating	33	27	0.173262	0.165836	0.00742639	478	0.0729517	0.634441	0.791576	FALSE	ns
Mesenchyme	Healthy	Inflamed	7	23	0.146089	0.157122	-0.0110329	75	-0.068323	0.810666	0.91385	FALSE	ns
Myeloid	Obliterating	Obliterated	27	13	0.201868	0.239068	-0.0371998	148	-0.156695	0.435587	0.738406	FALSE	ns
Myeloid	Obliterated	AFE	13	5	0.239068	0.205748	0.0333205	41	0.261538	0.443044	0.738406	FALSE	ns
Myeloid	Healthy_CTRL	Obliterating	33	27	0.221701	0.201868	0.0198325	495	0.111111	0.466561	0.760697	FALSE	ns
Myeloid	Inflamed	Obliterated	23	13	0.225323	0.239068	-0.0137447	131	-0.123746	0.553298	0.777682	FALSE	ns
Myeloid	Healthy	Inflamed	7	23	0.22007	0.225323	-0.00525295	92	0.142857	0.597534	0.786229	FALSE	ns
Myeloid	Healthy	Obliterating	7	27	0.22007	0.201868	0.0182022	108	0.142857	0.587661	0.786229	FALSE	ns
Myeloid	Healthy_CTRL	AFE	33	5	0.221701	0.205748	0.0159532	95	0.151515	0.614697	0.791576	FALSE	ns
Myeloid	Inflamed	Obliterating	23	27	0.225323	0.201868	0.0234551	334	0.0756844	0.654369	0.791576	FALSE	ns
Myeloid	Inflamed	AFE	23	5	0.225323	0.205748	0.0195758	65	0.130435	0.683842	0.814098	FALSE	ns
Myeloid	Healthy_CTRL	Inflamed	33	23	0.221701	0.225323	-0.00362258	399	0.0513834	0.751672	0.871212	FALSE	ns
Myeloid	Healthy	AFE	7	5	0.22007	0.205748	0.0143229	20	0.142857	0.755051	0.871212	FALSE	ns
Myeloid	Healthy_CTRL	Healthy	33	7	0.221701	0.22007	0.00163037	110	-0.047619	0.861859	0.91385	FALSE	ns
Myeloid	Healthy_CTRL	Obliterated	33	13	0.221701	0.239068	-0.0173672	205	-0.044289	0.826213	0.91385	FALSE	ns
Myeloid	Healthy	Obliterated	7	13	0.22007	0.239068	-0.0189976	48	0.0549451	0.877296	0.91385	FALSE	ns
Myeloid	Obliterating	AFE	27	5	0.201868	0.205748	-0.00387931	72	0.0666667	0.840626	0.91385	FALSE	ns
