## Supplementary_TablesS1_to_S31 for "Single-cell and spatial transcriptomics resolve airway obliteration in bronchiolitis obliterans syndrome": FINAL_Table_S7__LineageFraction_per_Disease_FREQUENCIES_10XFlex.xlsx

### Sheet: per_subject
disease.ident	orig.ident	lineage	n_cells	n_total	frac	percent
CTR	CTR002	Epithelial	1821	5865	0.310486	31.0486
CTR	CTR007	Epithelial	1088	4246	0.256241	25.6241
CTR	CTR008	Epithelial	2110	6582	0.320571	32.0571
CTR	CTR011	Epithelial	1520	5816	0.261348	26.1348
CTR	CTR031	Epithelial	1851	4885	0.378915	37.8915
CTR	CTR048	Epithelial	1321	3416	0.38671	38.671
CTR	CTR064	Epithelial	1339	3330	0.402102	40.2102
CTR	CTR068	Epithelial	1828	4856	0.376442	37.6442
CTR	CTR069	Epithelial	1335	3561	0.374895	37.4895
CTR	CTR070	Epithelial	700	5843	0.119801	11.9801
CTR	CTR072	Epithelial	867	1094	0.792505	79.2505
CTR	CTR073	Epithelial	3478	4915	0.70763	70.763
CTR	CTR075	Epithelial	583	5911	0.0986297	9.86297
CTR	CTR002	Endothelial	2303	5865	0.392668	39.2668
CTR	CTR007	Endothelial	1907	4246	0.449129	44.9129
CTR	CTR008	Endothelial	2184	6582	0.331814	33.1814
CTR	CTR011	Endothelial	2637	5816	0.453404	45.3404
CTR	CTR031	Endothelial	1150	4885	0.235415	23.5415
CTR	CTR048	Endothelial	949	3416	0.27781	27.781
CTR	CTR064	Endothelial	498	3330	0.14955	14.955
CTR	CTR068	Endothelial	1159	4856	0.238674	23.8674
CTR	CTR069	Endothelial	723	3561	0.203033	20.3033
CTR	CTR070	Endothelial	3417	5843	0.584802	58.4802
CTR	CTR072	Endothelial	95	1094	0.0868373	8.68373
CTR	CTR073	Endothelial	620	4915	0.126144	12.6144
CTR	CTR075	Endothelial	1323	5911	0.22382	22.382
CTR	CTR002	Mesenchymal	1741	5865	0.296846	29.6846
CTR	CTR007	Mesenchymal	1251	4246	0.29463	29.463
CTR	CTR008	Mesenchymal	2288	6582	0.347615	34.7615
CTR	CTR011	Mesenchymal	1659	5816	0.285248	28.5248
CTR	CTR031	Mesenchymal	1884	4885	0.38567	38.567
CTR	CTR048	Mesenchymal	1146	3416	0.33548	33.548
CTR	CTR064	Mesenchymal	1493	3330	0.448348	44.8348
CTR	CTR068	Mesenchymal	1869	4856	0.384885	38.4885
CTR	CTR069	Mesenchymal	1503	3561	0.422072	42.2072
CTR	CTR070	Mesenchymal	1726	5843	0.295396	29.5396
CTR	CTR072	Mesenchymal	132	1094	0.120658	12.0658
CTR	CTR073	Mesenchymal	817	4915	0.166226	16.6226
CTR	CTR075	Mesenchymal	4005	5911	0.67755	67.755
BOS	BOS001	Epithelial	297	5758	0.0515804	5.15804
BOS	BOS002	Epithelial	1948	4791	0.406596	40.6596
BOS	BOS003	Epithelial	1465	2641	0.554714	55.4714
BOS	BOS004	Epithelial	847	1143	0.741032	74.1032
BOS	BOS006	Epithelial	1535	5798	0.264746	26.4746
BOS	BOS009	Epithelial	4232	9227	0.458654	45.8654
BOS	BOS010	Epithelial	1739	4183	0.41573	41.573
BOS	BOS011	Epithelial	1322	4631	0.285468	28.5468
BOS	BOS012	Epithelial	471	2560	0.183984	18.3984
BOS	BOS013	Epithelial	799	1623	0.492298	49.2298
BOS	BOS014	Epithelial	1348	2834	0.475653	47.5653
BOS	BOS015	Epithelial	1295	3954	0.327516	32.7516
BOS	BOS016	Epithelial	1067	5070	0.210454	21.0454
BOS	BOS018	Epithelial	164	213	0.769953	76.9953
BOS	BOS001	Endothelial	3061	5758	0.531608	53.1608
BOS	BOS002	Endothelial	1046	4791	0.218326	21.8326
BOS	BOS003	Endothelial	660	2641	0.249905	24.9905
BOS	BOS004	Endothelial	113	1143	0.0988626	9.88626
BOS	BOS006	Endothelial	1701	5798	0.293377	29.3377
BOS	BOS009	Endothelial	1428	9227	0.154763	15.4763
BOS	BOS010	Endothelial	1063	4183	0.254124	25.4124
BOS	BOS011	Endothelial	2087	4631	0.450659	45.0659
BOS	BOS012	Endothelial	573	2560	0.223828	22.3828
BOS	BOS013	Endothelial	282	1623	0.173752	17.3752
BOS	BOS014	Endothelial	506	2834	0.178546	17.8546
BOS	BOS015	Endothelial	1142	3954	0.288821	28.8821
BOS	BOS016	Endothelial	1917	5070	0.378107	37.8107
BOS	BOS018	Endothelial	0	213	0	0
BOS	BOS001	Mesenchymal	2400	5758	0.416811	41.6811
BOS	BOS002	Mesenchymal	1797	4791	0.375078	37.5078
BOS	BOS003	Mesenchymal	516	2641	0.195381	19.5381
BOS	BOS004	Mesenchymal	183	1143	0.160105	16.0105
BOS	BOS006	Mesenchymal	2562	5798	0.441877	44.1877
BOS	BOS009	Mesenchymal	3567	9227	0.386583	38.6583
BOS	BOS010	Mesenchymal	1381	4183	0.330146	33.0146
BOS	BOS011	Mesenchymal	1222	4631	0.263874	26.3874
BOS	BOS012	Mesenchymal	1516	2560	0.592187	59.2188
BOS	BOS013	Mesenchymal	542	1623	0.333949	33.3949
BOS	BOS014	Mesenchymal	980	2834	0.345801	34.5801
BOS	BOS015	Mesenchymal	1517	3954	0.383662	38.3662
BOS	BOS016	Mesenchymal	2086	5070	0.41144	41.144
BOS	BOS018	Mesenchymal	49	213	0.230047	23.0047
RAS	RAS001	Epithelial	664	3322	0.19988	19.988
RAS	RAS002	Epithelial	3289	6176	0.532545	53.2545
RAS	RAS004	Epithelial	363	2000	0.1815	18.15
RAS	RAS005	Epithelial	2983	7046	0.423361	42.3361
RAS	RAS008	Epithelial	2389	5453	0.438107	43.8107
RAS	RAS009	Epithelial	202	1077	0.187558	18.7558
RAS	RAS010	Epithelial	1902	3422	0.555815	55.5815
RAS	RAS011	Epithelial	1347	1608	0.837687	83.7687
RAS	RAS012	Epithelial	2195	5346	0.410587	41.0587
RAS	RAS013	Epithelial	3246	5829	0.556871	55.6871
RAS	RAS014	Epithelial	1720	6215	0.27675	27.675
RAS	RAS015	Epithelial	507	3248	0.156096	15.6096
RAS	RAS016	Epithelial	193	1343	0.143708	14.3708
RAS	RAS017	Epithelial	1361	2069	0.657806	65.7806
RAS	RAS018	Epithelial	2204	6228	0.353886	35.3886
RAS	RAS001	Endothelial	918	3322	0.27634	27.634
RAS	RAS002	Endothelial	1451	6176	0.234942	23.4942
RAS	RAS004	Endothelial	515	2000	0.2575	25.75
RAS	RAS005	Endothelial	1159	7046	0.16449	16.449
RAS	RAS008	Endothelial	1646	5453	0.301852	30.1852
RAS	RAS009	Endothelial	219	1077	0.203343	20.3343
RAS	RAS010	Endothelial	697	3422	0.203682	20.3682
RAS	RAS011	Endothelial	66	1608	0.0410448	4.10448
RAS	RAS012	Endothelial	1146	5346	0.214366	21.4366
RAS	RAS013	Endothelial	1165	5829	0.199863	19.9863
RAS	RAS014	Endothelial	2578	6215	0.414803	41.4803
RAS	RAS015	Endothelial	1662	3248	0.5117	51.17
RAS	RAS016	Endothelial	424	1343	0.315711	31.5711
RAS	RAS017	Endothelial	62	2069	0.0299662	2.99662
RAS	RAS018	Endothelial	1601	6228	0.257065	25.7065
RAS	RAS001	Mesenchymal	1740	3322	0.523781	52.3781
RAS	RAS002	Mesenchymal	1436	6176	0.232513	23.2513
RAS	RAS004	Mesenchymal	1122	2000	0.561	56.1
RAS	RAS005	Mesenchymal	2904	7046	0.412149	41.2149
RAS	RAS008	Mesenchymal	1418	5453	0.26004	26.004
RAS	RAS009	Mesenchymal	656	1077	0.609099	60.9099
RAS	RAS010	Mesenchymal	823	3422	0.240503	24.0503
RAS	RAS011	Mesenchymal	195	1608	0.121269	12.1269
RAS	RAS012	Mesenchymal	2005	5346	0.375047	37.5047
RAS	RAS013	Mesenchymal	1418	5829	0.243266	24.3266
RAS	RAS014	Mesenchymal	1917	6215	0.308447	30.8447
RAS	RAS015	Mesenchymal	1079	3248	0.332204	33.2204
RAS	RAS016	Mesenchymal	726	1343	0.540581	54.0581
RAS	RAS017	Mesenchymal	646	2069	0.312228	31.2228
RAS	RAS018	Mesenchymal	2423	6228	0.389049	38.9049

### Sheet: summary
disease.ident	lineage	n_patients	mean_pct	sd_pct	sem_pct	median_pct	q25_pct	q75_pct	min_pct	max_pct
CTR	Epithelial	13	36.8175	19.5978	5.43545	37.4895	26.1348	38.671	9.86297	79.2505
BOS	Epithelial	14	40.2741	20.2983	5.42494	41.1163	26.9927	48.8137	5.15804	76.9953
RAS	Epithelial	15	39.4144	20.7278	5.35189	41.0587	19.3719	54.418	14.3708	83.7687
CTR	Endothelial	13	28.87	14.6274	4.05692	23.8674	20.3033	39.2668	8.68373	58.4802
BOS	Endothelial	14	24.962	13.7674	3.67948	23.6867	17.4951	29.2238	0	53.1608
RAS	Endothelial	15	24.1778	12.2521	3.16349	23.4942	20.1603	28.9096	2.99662	51.17
CTR	Mesenchymal	13	34.3125	13.653	3.78665	33.548	29.463	38.567	12.0658	67.755
BOS	Mesenchymal	14	34.7639	11.1217	2.9724	36.044	28.0442	40.5226	16.0105	59.2188
RAS	Mesenchymal	15	36.4078	14.1996	3.66633	33.2204	25.1653	46.7965	12.1269	60.9099

### Sheet: mean_pct_wide
lineage	CTR	BOS	RAS
Epithelial	36.8175	40.2741	39.4144
Endothelial	28.87	24.962	24.1778
Mesenchymal	34.3125	34.7639	36.4078
