## Supplementary_TablesS1_to_S31 for "Single-cell and spatial transcriptomics resolve airway obliteration in bronchiolitis obliterans syndrome": FINAL_Table_S8__LineageFraction_per_Disease_STATS_10XFlex.xlsx

### Sheet: kruskal_wallis
lineage	n_groups	statistic_H	df	p_val	p_adj	signif
Epithelial	3	0.686106	2	0.709601	0.966033	ns
Endothelial	3	0.482915	2	0.785482	0.966033	ns
Mesenchymal	3	0.0691152	2	0.966033	0.966033	ns

### Sheet: pairwise_wilcox
lineage	group1	group2	n1	n2	median1	median2	W	p_val	p_adj	signif
Epithelial	CTR	BOS	13	14	0.374895	0.411163	74	0.423316	0.98259	ns
Epithelial	CTR	RAS	13	15	0.374895	0.410587	85	0.580411	0.98259	ns
Epithelial	BOS	RAS	14	15	0.411163	0.410587	109	0.878593	0.98259	ns
Endothelial	CTR	BOS	13	14	0.238674	0.236867	101	0.6448	0.98259	ns
Endothelial	CTR	RAS	13	15	0.238674	0.234942	113	0.489578	0.98259	ns
Endothelial	BOS	RAS	14	15	0.236867	0.234942	104	0.98259	0.98259	ns
Mesenchymal	CTR	BOS	13	14	0.33548	0.36044	87	0.865135	0.98259	ns
Mesenchymal	CTR	RAS	13	15	0.33548	0.332204	92	0.817838	0.98259	ns
Mesenchymal	BOS	RAS	14	15	0.36044	0.332204	104	0.98259	0.98259	ns
