## Supplementary_TablesS1_to_S31 for "Single-cell and spatial transcriptomics resolve airway obliteration in bronchiolitis obliterans syndrome": FINAL_Table_S9__EPITHELIUM_CelltypeFraction_per_Disease_FREQUENCIES_10X_Flex.xlsx

### Sheet: per_subject
subject	celltype	disease	frac	percent
RAS001	Aberrant_Basaloid	RAS	0.063253	6.3253
RAS002	Aberrant_Basaloid	RAS	0.0221952	2.21952
RAS004	Aberrant_Basaloid	RAS	0.0550964	5.50964
RAS005	Aberrant_Basaloid	RAS	0.089172	8.9172
RAS008	Aberrant_Basaloid	RAS	0.0326496	3.26496
RAS009	Aberrant_Basaloid	RAS	0.0990099	9.90099
RAS010	Aberrant_Basaloid	RAS	0.0162986	1.62986
RAS011	Aberrant_Basaloid	RAS	0.0445434	4.45434
RAS012	Aberrant_Basaloid	RAS	0.0678815	6.78815
RAS013	Aberrant_Basaloid	RAS	0.0800986	8.00986
RAS014	Aberrant_Basaloid	RAS	0.0331395	3.31395
RAS015	Aberrant_Basaloid	RAS	0.0335306	3.35306
RAS016	Aberrant_Basaloid	RAS	0	0
RAS017	Aberrant_Basaloid	RAS	0.104335	10.4335
RAS018	Aberrant_Basaloid	RAS	0.0163339	1.63339
RAS001	AEC1	RAS	0.414157	41.4157
RAS002	AEC1	RAS	0.294618	29.4618
RAS004	AEC1	RAS	0.181818	18.1818
RAS005	AEC1	RAS	0.151525	15.1525
RAS008	AEC1	RAS	0.228129	22.8129
RAS009	AEC1	RAS	0.272277	27.2277
RAS010	AEC1	RAS	0.421661	42.1661
RAS011	AEC1	RAS	0.236823	23.6823
RAS012	AEC1	RAS	0.275171	27.5171
RAS013	AEC1	RAS	0.17406	17.406
RAS014	AEC1	RAS	0.263953	26.3953
RAS015	AEC1	RAS	0.485207	48.5207
RAS016	AEC1	RAS	0.393782	39.3782
RAS017	AEC1	RAS	0.330639	33.0639
RAS018	AEC1	RAS	0.241833	24.1833
RAS001	AEC1_CTSE	RAS	0.060241	6.0241
RAS002	AEC1_CTSE	RAS	0.0331408	3.31408
RAS004	AEC1_CTSE	RAS	0.0220386	2.20386
RAS005	AEC1_CTSE	RAS	0.0502849	5.02849
RAS008	AEC1_CTSE	RAS	0.0426957	4.26957
RAS009	AEC1_CTSE	RAS	0.0693069	6.93069
RAS010	AEC1_CTSE	RAS	0.0304942	3.04942
RAS011	AEC1_CTSE	RAS	0.0638456	6.38456
RAS012	AEC1_CTSE	RAS	0.0574032	5.74032
RAS013	AEC1_CTSE	RAS	0.0372766	3.72766
RAS014	AEC1_CTSE	RAS	0.0436047	4.36047
RAS015	AEC1_CTSE	RAS	0.0473373	4.73373
RAS016	AEC1_CTSE	RAS	0.0103627	1.03627
RAS017	AEC1_CTSE	RAS	0.0440852	4.40852
RAS018	AEC1_CTSE	RAS	0.133394	13.3394
RAS001	AEC2	RAS	0.286145	28.6145
RAS002	AEC2	RAS	0.538462	53.8462
RAS004	AEC2	RAS	0.699725	69.9725
RAS005	AEC2	RAS	0.601073	60.1073
RAS008	AEC2	RAS	0.614902	61.4902
RAS009	AEC2	RAS	0.405941	40.5941
RAS010	AEC2	RAS	0.233438	23.3438
RAS011	AEC2	RAS	0.472903	47.2903
RAS012	AEC2	RAS	0.358998	35.8998
RAS013	AEC2	RAS	0.48244	48.244
RAS014	AEC2	RAS	0.520349	52.0349
RAS015	AEC2	RAS	0.370809	37.0809
RAS016	AEC2	RAS	0.42487	42.487
RAS017	AEC2	RAS	0.390889	39.0889
RAS018	AEC2	RAS	0.45735	45.735
RAS001	AEC2_CTSE	RAS	0.064759	6.4759
RAS002	AEC2_CTSE	RAS	0.0507753	5.07753
RAS004	AEC2_CTSE	RAS	0.0165289	1.65289
RAS005	AEC2_CTSE	RAS	0.0241368	2.41368
RAS008	AEC2_CTSE	RAS	0.0200921	2.00921
RAS009	AEC2_CTSE	RAS	0.0940594	9.40594
RAS010	AEC2_CTSE	RAS	0.0131441	1.31441
RAS011	AEC2_CTSE	RAS	0.0831477	8.31477
RAS012	AEC2_CTSE	RAS	0.129385	12.9385
RAS013	AEC2_CTSE	RAS	0.0825632	8.25632
RAS014	AEC2_CTSE	RAS	0.0947674	9.47674
RAS015	AEC2_CTSE	RAS	0.0138067	1.38067
RAS016	AEC2_CTSE	RAS	0	0
RAS017	AEC2_CTSE	RAS	0.0257164	2.57164
RAS018	AEC2_CTSE	RAS	0.0744102	7.44102
RAS001	AEC2_inflam	RAS	0.0677711	6.77711
RAS002	AEC2_inflam	RAS	0.0301003	3.01003
RAS004	AEC2_inflam	RAS	0.0110193	1.10193
RAS005	AEC2_inflam	RAS	0.0315119	3.15119
RAS008	AEC2_inflam	RAS	0.00711595	0.711595
RAS009	AEC2_inflam	RAS	0.039604	3.9604
RAS010	AEC2_inflam	RAS	0.019979	1.9979
RAS011	AEC2_inflam	RAS	0.0705271	7.05271
RAS012	AEC2_inflam	RAS	0.0801822	8.01822
RAS013	AEC2_inflam	RAS	0.106593	10.6593
RAS014	AEC2_inflam	RAS	0.0232558	2.32558
RAS015	AEC2_inflam	RAS	0.0433925	4.33925
RAS016	AEC2_inflam	RAS	0	0
RAS017	AEC2_inflam	RAS	0.0800882	8.00882
RAS018	AEC2_inflam	RAS	0.0567151	5.67151
RAS001	Basal	RAS	0.00150602	0.150602
RAS002	Basal	RAS	0.000304044	0.0304044
RAS004	Basal	RAS	0	0
RAS005	Basal	RAS	0.00536373	0.536373
RAS008	Basal	RAS	0	0
RAS009	Basal	RAS	0.0049505	0.49505
RAS010	Basal	RAS	0.0431125	4.31125
RAS011	Basal	RAS	0	0
RAS012	Basal	RAS	0.00273349	0.273349
RAS013	Basal	RAS	0.000308071	0.0308071
RAS014	Basal	RAS	0	0
RAS015	Basal	RAS	0	0
RAS016	Basal	RAS	0.0466321	4.66321
RAS017	Basal	RAS	0.00293902	0.293902
RAS018	Basal	RAS	0.00544465	0.544465
RAS001	Ciliated	RAS	0.0240964	2.40964
RAS002	Ciliated	RAS	0.0048647	0.48647
RAS004	Ciliated	RAS	0.00275482	0.275482
RAS005	Ciliated	RAS	0.0127389	1.27389
RAS008	Ciliated	RAS	0.00920887	0.920887
RAS009	Ciliated	RAS	0	0
RAS010	Ciliated	RAS	0.159306	15.9306
RAS011	Ciliated	RAS	0.0111359	1.11359
RAS012	Ciliated	RAS	0.0145786	1.45786
RAS013	Ciliated	RAS	0.00184843	0.184843
RAS014	Ciliated	RAS	0.00116279	0.116279
RAS015	Ciliated	RAS	0	0
RAS016	Ciliated	RAS	0.0725389	7.25389
RAS017	Ciliated	RAS	0.00293902	0.293902
RAS018	Ciliated	RAS	0.00499093	0.499093
RAS001	Secretory	RAS	0.0180723	1.80723
RAS002	Secretory	RAS	0.0255397	2.55397
RAS004	Secretory	RAS	0.0110193	1.10193
RAS005	Secretory	RAS	0.0341938	3.41938
RAS008	Secretory	RAS	0.0452072	4.52072
RAS009	Secretory	RAS	0.0148515	1.48515
RAS010	Secretory	RAS	0.0625657	6.25657
RAS011	Secretory	RAS	0.017075	1.7075
RAS012	Secretory	RAS	0.0136674	1.36674
RAS013	Secretory	RAS	0.0348121	3.48121
RAS014	Secretory	RAS	0.0197674	1.97674
RAS015	Secretory	RAS	0.00591716	0.591716
RAS016	Secretory	RAS	0.0518135	5.18135
RAS017	Secretory	RAS	0.0183688	1.83688
RAS018	Secretory	RAS	0.00952813	0.952813
BOS001	Aberrant_Basaloid	BOS	0	0
BOS002	Aberrant_Basaloid	BOS	0.0138604	1.38604
BOS003	Aberrant_Basaloid	BOS	0.025256	2.5256
BOS004	Aberrant_Basaloid	BOS	0.0873672	8.73672
BOS006	Aberrant_Basaloid	BOS	0.019544	1.9544
BOS009	Aberrant_Basaloid	BOS	0.0094518	0.94518
BOS010	Aberrant_Basaloid	BOS	0.00862565	0.862565
BOS011	Aberrant_Basaloid	BOS	0.0189107	1.89107
BOS012	Aberrant_Basaloid	BOS	0.029724	2.9724
BOS013	Aberrant_Basaloid	BOS	0.0826033	8.26033
BOS014	Aberrant_Basaloid	BOS	0.0778932	7.78932
BOS015	Aberrant_Basaloid	BOS	0.0216216	2.16216
BOS016	Aberrant_Basaloid	BOS	0.0299906	2.99906
BOS018	Aberrant_Basaloid	BOS	0.0487805	4.87805
BOS001	AEC1	BOS	0.676768	67.6768
BOS002	AEC1	BOS	0.425051	42.5051
BOS003	AEC1	BOS	0.463481	46.3481
BOS004	AEC1	BOS	0.192444	19.2444
BOS006	AEC1	BOS	0.304235	30.4235
BOS009	AEC1	BOS	0.353025	35.3025
BOS010	AEC1	BOS	0.442208	44.2208
BOS011	AEC1	BOS	0.270045	27.0045
BOS012	AEC1	BOS	0.216561	21.6561
BOS013	AEC1	BOS	0.316646	31.6646
BOS014	AEC1	BOS	0.324926	32.4926
BOS015	AEC1	BOS	0.376834	37.6834
BOS016	AEC1	BOS	0.424555	42.4555
BOS018	AEC1	BOS	0.567073	56.7073
BOS001	AEC1_CTSE	BOS	0.040404	4.0404
BOS002	AEC1_CTSE	BOS	0.0405544	4.05544
BOS003	AEC1_CTSE	BOS	0.0375427	3.75427
BOS004	AEC1_CTSE	BOS	0.0188902	1.88902
BOS006	AEC1_CTSE	BOS	0.0990228	9.90228
BOS009	AEC1_CTSE	BOS	0.048913	4.8913
BOS010	AEC1_CTSE	BOS	0.0235768	2.35768
BOS011	AEC1_CTSE	BOS	0.0416036	4.16036
BOS012	AEC1_CTSE	BOS	0.059448	5.9448
BOS013	AEC1_CTSE	BOS	0.0325407	3.25407
BOS014	AEC1_CTSE	BOS	0.0378338	3.78338
BOS015	AEC1_CTSE	BOS	0.0362934	3.62934
BOS016	AEC1_CTSE	BOS	0.0824742	8.24742
BOS018	AEC1_CTSE	BOS	0.0426829	4.26829
BOS001	AEC2	BOS	0.228956	22.8956
BOS002	AEC2	BOS	0.393224	39.3224
BOS003	AEC2	BOS	0.380205	38.0205
BOS004	AEC2	BOS	0.338843	33.8843
BOS006	AEC2	BOS	0.106189	10.6189
BOS009	AEC2	BOS	0.438327	43.8327
BOS010	AEC2	BOS	0.457734	45.7734
BOS011	AEC2	BOS	0.494705	49.4705
BOS012	AEC2	BOS	0.56051	56.051
BOS013	AEC2	BOS	0.514393	51.4393
BOS014	AEC2	BOS	0.395401	39.5401
BOS015	AEC2	BOS	0.465637	46.5637
BOS016	AEC2	BOS	0.307404	30.7404
BOS018	AEC2	BOS	0.164634	16.4634
BOS001	AEC2_CTSE	BOS	0.030303	3.0303
BOS002	AEC2_CTSE	BOS	0.0426078	4.26078
BOS003	AEC2_CTSE	BOS	0.00409556	0.409556
BOS004	AEC2_CTSE	BOS	0.00118064	0.118064
BOS006	AEC2_CTSE	BOS	0.119218	11.9218
BOS009	AEC2_CTSE	BOS	0.0441871	4.41871
BOS010	AEC2_CTSE	BOS	0.00862565	0.862565
BOS011	AEC2_CTSE	BOS	0.0612708	6.12708
BOS012	AEC2_CTSE	BOS	0.0573248	5.73248
BOS013	AEC2_CTSE	BOS	0.0100125	1.00125
BOS014	AEC2_CTSE	BOS	0.0393175	3.93175
BOS015	AEC2_CTSE	BOS	0.0247104	2.47104
BOS016	AEC2_CTSE	BOS	0.0412371	4.12371
BOS018	AEC2_CTSE	BOS	0.0426829	4.26829
BOS001	AEC2_inflam	BOS	0.016835	1.6835
BOS002	AEC2_inflam	BOS	0.0728953	7.28953
BOS003	AEC2_inflam	BOS	0.00273038	0.273038
BOS004	AEC2_inflam	BOS	0.0212515	2.12515
BOS006	AEC2_inflam	BOS	0.0970684	9.70684
BOS009	AEC2_inflam	BOS	0.0557656	5.57656
BOS010	AEC2_inflam	BOS	0.0126509	1.26509
BOS011	AEC2_inflam	BOS	0.100605	10.0605
BOS012	AEC2_inflam	BOS	0.0552017	5.52017
BOS013	AEC2_inflam	BOS	0.0100125	1.00125
BOS014	AEC2_inflam	BOS	0.0905045	9.05045
BOS015	AEC2_inflam	BOS	0.0563707	5.63707
BOS016	AEC2_inflam	BOS	0.0702905	7.02905
BOS018	AEC2_inflam	BOS	0.128049	12.8049
BOS001	Basal	BOS	0	0
BOS002	Basal	BOS	0.000513347	0.0513347
BOS003	Basal	BOS	0.00409556	0.409556
BOS004	Basal	BOS	0.0507674	5.07674
BOS006	Basal	BOS	0.103583	10.3583
BOS009	Basal	BOS	0.0125236	1.25236
BOS010	Basal	BOS	0	0
BOS011	Basal	BOS	0	0
BOS012	Basal	BOS	0.00212314	0.212314
BOS013	Basal	BOS	0.00625782	0.625782
BOS014	Basal	BOS	0.00667656	0.667656
BOS015	Basal	BOS	0.003861	0.3861
BOS016	Basal	BOS	0.0346767	3.46767
BOS018	Basal	BOS	0	0
BOS001	Ciliated	BOS	0.003367	0.3367
BOS002	Ciliated	BOS	0.00359343	0.359343
BOS003	Ciliated	BOS	0.0525597	5.25597
BOS004	Ciliated	BOS	0.179457	17.9457
BOS006	Ciliated	BOS	0.0716612	7.16612
BOS009	Ciliated	BOS	0.0172495	1.72495
BOS010	Ciliated	BOS	0.0350776	3.50776
BOS011	Ciliated	BOS	0.00151286	0.151286
BOS012	Ciliated	BOS	0	0
BOS013	Ciliated	BOS	0.00500626	0.500626
BOS014	Ciliated	BOS	0.00667656	0.667656
BOS015	Ciliated	BOS	0.0015444	0.15444
BOS016	Ciliated	BOS	0.00281162	0.281162
BOS018	Ciliated	BOS	0.00609756	0.609756
BOS001	Secretory	BOS	0.003367	0.3367
BOS002	Secretory	BOS	0.00770021	0.770021
BOS003	Secretory	BOS	0.0300341	3.00341
BOS004	Secretory	BOS	0.109799	10.9799
BOS006	Secretory	BOS	0.0794788	7.94788
BOS009	Secretory	BOS	0.0205577	2.05577
BOS010	Secretory	BOS	0.0115009	1.15009
BOS011	Secretory	BOS	0.0113464	1.13464
BOS012	Secretory	BOS	0.0191083	1.91083
BOS013	Secretory	BOS	0.0225282	2.25282
BOS014	Secretory	BOS	0.0207715	2.07715
BOS015	Secretory	BOS	0.0131274	1.31274
BOS016	Secretory	BOS	0.00656045	0.656045
BOS018	Secretory	BOS	0	0
CTR002	Aberrant_Basaloid	CTR	0.00823723	0.823723
CTR007	Aberrant_Basaloid	CTR	0.00275735	0.275735
CTR008	Aberrant_Basaloid	CTR	0.00616114	0.616114
CTR011	Aberrant_Basaloid	CTR	0.00526316	0.526316
CTR031	Aberrant_Basaloid	CTR	0.00864398	0.864398
CTR048	Aberrant_Basaloid	CTR	0.00529902	0.529902
CTR064	Aberrant_Basaloid	CTR	0.00149365	0.149365
CTR068	Aberrant_Basaloid	CTR	0.00875274	0.875274
CTR069	Aberrant_Basaloid	CTR	0.00599251	0.599251
CTR070	Aberrant_Basaloid	CTR	0.00428571	0.428571
CTR072	Aberrant_Basaloid	CTR	0.00461361	0.461361
CTR073	Aberrant_Basaloid	CTR	0.0040253	0.40253
CTR075	Aberrant_Basaloid	CTR	0.0222985	2.22985
CTR002	AEC1	CTR	0.386052	38.6052
CTR007	AEC1	CTR	0.329044	32.9044
CTR008	AEC1	CTR	0.403791	40.3791
CTR011	AEC1	CTR	0.478289	47.8289
CTR031	AEC1	CTR	0.277147	27.7147
CTR048	AEC1	CTR	0.395912	39.5912
CTR064	AEC1	CTR	0.369679	36.9679
CTR068	AEC1	CTR	0.377462	37.7462
CTR069	AEC1	CTR	0.237453	23.7453
CTR070	AEC1	CTR	0.445714	44.5714
CTR072	AEC1	CTR	0.355248	35.5248
CTR073	AEC1	CTR	0.376366	37.6366
CTR075	AEC1	CTR	0.567753	56.7753
CTR002	AEC1_CTSE	CTR	0.014827	1.4827
CTR007	AEC1_CTSE	CTR	0.0211397	2.11397
CTR008	AEC1_CTSE	CTR	0.0241706	2.41706
CTR011	AEC1_CTSE	CTR	0.0342105	3.42105
CTR031	AEC1_CTSE	CTR	0.0599676	5.99676
CTR048	AEC1_CTSE	CTR	0.0280091	2.80091
CTR064	AEC1_CTSE	CTR	0.0358476	3.58476
CTR068	AEC1_CTSE	CTR	0.00656455	0.656455
CTR069	AEC1_CTSE	CTR	0.00898876	0.898876
CTR070	AEC1_CTSE	CTR	0.0242857	2.42857
CTR072	AEC1_CTSE	CTR	0.0841984	8.41984
CTR073	AEC1_CTSE	CTR	0.027027	2.7027
CTR075	AEC1_CTSE	CTR	0.0205832	2.05832
CTR002	AEC2	CTR	0.418451	41.8451
CTR007	AEC2	CTR	0.514706	51.4706
CTR008	AEC2	CTR	0.517062	51.7062
CTR011	AEC2	CTR	0.416447	41.6447
CTR031	AEC2	CTR	0.470016	47.0016
CTR048	AEC2	CTR	0.402725	40.2725
CTR064	AEC2	CTR	0.425691	42.5691
CTR068	AEC2	CTR	0.530088	53.0088
CTR069	AEC2	CTR	0.659925	65.9925
CTR070	AEC2	CTR	0.44	44
CTR072	AEC2	CTR	0.363322	36.3322
CTR073	AEC2	CTR	0.292697	29.2697
CTR075	AEC2	CTR	0.291595	29.1595
CTR002	AEC2_CTSE	CTR	0.0378913	3.78913
CTR007	AEC2_CTSE	CTR	0.0321691	3.21691
CTR008	AEC2_CTSE	CTR	0.00947867	0.947867
CTR011	AEC2_CTSE	CTR	0.0131579	1.31579
CTR031	AEC2_CTSE	CTR	0.078336	7.8336
CTR048	AEC2_CTSE	CTR	0.0272521	2.72521
CTR064	AEC2_CTSE	CTR	0.0358476	3.58476
CTR068	AEC2_CTSE	CTR	0.0202407	2.02407
CTR069	AEC2_CTSE	CTR	0.0277154	2.77154
CTR070	AEC2_CTSE	CTR	0.0142857	1.42857
CTR072	AEC2_CTSE	CTR	0.0196078	1.96078
CTR073	AEC2_CTSE	CTR	0.0255894	2.55894
CTR075	AEC2_CTSE	CTR	0.0205832	2.05832
CTR002	AEC2_inflam	CTR	0.0955519	9.55519
CTR007	AEC2_inflam	CTR	0.0542279	5.42279
CTR008	AEC2_inflam	CTR	0.0127962	1.27962
CTR011	AEC2_inflam	CTR	0.00460526	0.460526
CTR031	AEC2_inflam	CTR	0.091302	9.1302
CTR048	AEC2_inflam	CTR	0.0552612	5.52612
CTR064	AEC2_inflam	CTR	0.0941001	9.41001
CTR068	AEC2_inflam	CTR	0.0497812	4.97812
CTR069	AEC2_inflam	CTR	0.0419476	4.19476
CTR070	AEC2_inflam	CTR	0.0428571	4.28571
CTR072	AEC2_inflam	CTR	0.0276817	2.76817
CTR073	AEC2_inflam	CTR	0.0621047	6.21047
CTR075	AEC2_inflam	CTR	0.0480274	4.80274
CTR002	Basal	CTR	0.000549149	0.0549149
CTR007	Basal	CTR	0.00919118	0.919118
CTR008	Basal	CTR	0.0014218	0.14218
CTR011	Basal	CTR	0.00592105	0.592105
CTR031	Basal	CTR	0.00216099	0.216099
CTR048	Basal	CTR	0.0227101	2.27101
CTR064	Basal	CTR	0.00821509	0.821509
CTR068	Basal	CTR	0.000547046	0.0547046
CTR069	Basal	CTR	0.00224719	0.224719
CTR070	Basal	CTR	0.00428571	0.428571
CTR072	Basal	CTR	0.017301	1.7301
CTR073	Basal	CTR	0.040253	4.0253
CTR075	Basal	CTR	0.00343053	0.343053
CTR002	Ciliated	CTR	0.0186711	1.86711
CTR007	Ciliated	CTR	0.00551471	0.551471
CTR008	Ciliated	CTR	0.00236967	0.236967
CTR011	Ciliated	CTR	0.0105263	1.05263
CTR031	Ciliated	CTR	0.00486224	0.486224
CTR048	Ciliated	CTR	0.01514	1.514
CTR064	Ciliated	CTR	0.0112024	1.12024
CTR068	Ciliated	CTR	0	0
CTR069	Ciliated	CTR	0.00599251	0.599251
CTR070	Ciliated	CTR	0.00428571	0.428571
CTR072	Ciliated	CTR	0.0795848	7.95848
CTR073	Ciliated	CTR	0.121047	12.1047
CTR075	Ciliated	CTR	0.0102916	1.02916
CTR002	Secretory	CTR	0.0197694	1.97694
CTR007	Secretory	CTR	0.03125	3.125
CTR008	Secretory	CTR	0.0227488	2.27488
CTR011	Secretory	CTR	0.0315789	3.15789
CTR031	Secretory	CTR	0.00756348	0.756348
CTR048	Secretory	CTR	0.0476911	4.76911
CTR064	Secretory	CTR	0.0179238	1.79238
CTR068	Secretory	CTR	0.00656455	0.656455
CTR069	Secretory	CTR	0.00973783	0.973783
CTR070	Secretory	CTR	0.02	2
CTR072	Secretory	CTR	0.0484429	4.84429
CTR073	Secretory	CTR	0.0508913	5.08913
CTR075	Secretory	CTR	0.0154374	1.54374

### Sheet: summary
disease	celltype	n_patients	mean_pct	sd_pct	sem_pct	median_pct	q25_pct	q75_pct	min_pct	max_pct
RAS	Aberrant_Basaloid	15	5.05025	3.24487	0.837821	4.45434	2.74224	7.39901	0	10.4335
BOS	Aberrant_Basaloid	14	3.38306	2.89081	0.7726	2.34388	1.5123	4.4083	0	8.73672
CTR	Aberrant_Basaloid	13	0.675568	0.515131	0.142872	0.529902	0.428571	0.823723	0.149365	2.22985
RAS	AEC1	15	29.1044	9.92082	2.56154	27.2277	23.2476	36.2211	15.1525	48.5207
BOS	AEC1	14	38.2418	13.1659	3.51874	36.4929	30.7337	43.7919	19.2444	67.6768
CTR	AEC1	13	38.4609	8.36878	2.32108	37.7462	35.5248	40.3791	23.7453	56.7753
RAS	AEC1_CTSE	15	4.97007	2.8022	0.723526	4.40852	3.52087	5.88221	1.03627	13.3394
BOS	AEC1_CTSE	14	4.58415	2.16144	0.57767	4.04792	3.66057	4.73555	1.88902	9.90228
CTR	AEC1_CTSE	13	2.99861	2.11246	0.58589	2.42857	2.05832	3.42105	0.656455	8.41984
RAS	AEC2	15	45.7219	12.5462	3.2394	45.735	38.0849	52.9405	23.3438	69.9725
BOS	AEC2	14	37.4726	13.3514	3.5683	39.4312	31.5264	46.3661	10.6189	56.051
CTR	AEC2	13	44.1748	10.0448	2.78594	42.5691	40.2725	51.4706	29.1595	65.9925
RAS	AEC2_CTSE	15	5.24861	3.92517	1.01347	5.07753	1.83105	8.28554	0	12.9385
BOS	AEC2_CTSE	14	3.76267	3.03699	0.811669	4.02773	1.3687	4.38111	0.118064	11.9218
CTR	AEC2_CTSE	13	2.78581	1.74494	0.483958	2.55894	1.96078	3.21691	0.947867	7.8336
RAS	AEC2_inflam	15	4.45237	3.13004	0.808173	3.9604	2.16174	6.91491	0	10.6593
BOS	AEC2_inflam	14	5.64451	3.93393	1.05139	5.60681	1.79391	8.61022	0.273038	12.8049
CTR	AEC2_inflam	13	5.23265	2.87374	0.797033	4.97812	4.19476	6.21047	0.460526	9.55519
RAS	Basal	15	0.755294	1.53041	0.395151	0.150602	0	0.515711	0	4.66321
BOS	Basal	14	1.6077	2.93096	0.783332	0.397828	0.0128337	1.10619	0	10.3583
CTR	Basal	13	0.909491	1.15093	0.319209	0.428571	0.216099	0.919118	0.0547046	4.0253
RAS	Ciliated	15	2.14776	4.22195	1.0901	0.499093	0.230162	1.36587	0	15.9306
BOS	Ciliated	14	2.76153	4.89095	1.30716	0.555191	0.295047	3.06206	0	17.9457
CTR	Ciliated	13	2.22683	3.6025	0.999154	1.02916	0.486224	1.514	0	12.1047
RAS	Secretory	15	2.54933	1.67513	0.432517	1.83688	1.42595	3.45029	0.591716	6.25657
BOS	Secretory	14	2.542	3.10112	0.82881	1.61178	0.861177	2.2089	0	10.9799
CTR	Secretory	13	2.53538	1.55223	0.430512	2	1.54374	3.15789	0.656455	5.08913

### Sheet: mean_pct_wide
celltype	RAS	BOS	CTR
Aberrant_Basaloid	5.05025	3.38306	0.675568
AEC1	29.1044	38.2418	38.4609
AEC1_CTSE	4.97007	4.58415	2.99861
AEC2	45.7219	37.4726	44.1748
AEC2_CTSE	5.24861	3.76267	2.78581
AEC2_inflam	4.45237	5.64451	5.23265
Basal	0.755294	1.6077	0.909491
Ciliated	2.14776	2.76153	2.22683
Secretory	2.54933	2.542	2.53538
