## Supplementary_TablesS1_to_S31 for "Single-cell and spatial transcriptomics resolve airway obliteration in bronchiolitis obliterans syndrome": FINAL_Table_S10__EPITHELIUM_CelltypeFraction_per_Disease_STATS_10XFlex.xlsx

### Sheet: kruskal_wallis
celltype	n_groups	statistic_H	df	p_val	signif_unadj	p_adj	signif
Aberrant_Basaloid	3	18.507	2	9.57781e-05	****	0.000862003	***
AEC1	3	6.29543	2	0.0429501	*	0.12885	ns
AEC1_CTSE	3	8.19372	2	0.0166248	*	0.0748116	ns
AEC2	3	2.37352	2	0.305208	ns	0.477782	ns
AEC2_CTSE	3	2.28813	2	0.318521	ns	0.477782	ns
AEC2_inflam	3	0.724162	2	0.696226	ns	0.736029	ns
Basal	3	2.8962	2	0.235016	ns	0.477782	ns
Ciliated	3	0.612971	2	0.736029	ns	0.736029	ns
Secretory	3	1.11057	2	0.57391	ns	0.736029	ns

### Sheet: pairwise_wilcox
celltype	group1	group2	n1	n2	median1	median2	W	p_val	p_adj	signif
Aberrant_Basaloid	RAS	BOS	15	14	0.0445434	0.0234388	142.5	0.106308	0.106308	ns
Aberrant_Basaloid	RAS	CTR	15	13	0.0445434	0.00529902	179	0.0001905	0.000571499	***
Aberrant_Basaloid	BOS	CTR	14	13	0.0234388	0.00529902	161	0.000744707	0.00111706	**
AEC1	RAS	BOS	15	14	0.272277	0.364929	59	0.0470574	0.0705862	ns
AEC1	RAS	CTR	15	13	0.272277	0.377462	49	0.0270264	0.0705862	ns
AEC1	BOS	CTR	14	13	0.364929	0.377462	82	0.679993	0.679993	ns
AEC1_CTSE	RAS	BOS	15	14	0.0440852	0.0404792	122	0.471452	0.471452	ns
AEC1_CTSE	RAS	CTR	15	13	0.0440852	0.0242857	151	0.0146279	0.0244556	*
AEC1_CTSE	BOS	CTR	14	13	0.0404792	0.0242857	141	0.0163037	0.0244556	*
AEC2	RAS	BOS	15	14	0.45735	0.394312	137	0.169202	0.351724	ns
AEC2	RAS	CTR	15	13	0.45735	0.425691	104	0.782247	0.782247	ns
AEC2	BOS	CTR	14	13	0.394312	0.425691	66	0.234483	0.351724	ns
AEC2_CTSE	RAS	BOS	15	14	0.0507753	0.0402773	128	0.326109	0.326109	ns
AEC2_CTSE	RAS	CTR	15	13	0.0507753	0.0255894	124	0.231034	0.326109	ns
AEC2_CTSE	BOS	CTR	14	13	0.0402773	0.0255894	113	0.296804	0.326109	ns
AEC2_inflam	RAS	BOS	15	14	0.039604	0.0560681	90	0.526843	0.6448	ns
AEC2_inflam	RAS	CTR	15	13	0.039604	0.0497812	82	0.489578	0.6448	ns
AEC2_inflam	BOS	CTR	14	13	0.0560681	0.0497812	101	0.6448	0.6448	ns
Basal	RAS	BOS	15	14	0.00150602	0.00397828	83	0.340834	0.511251	ns
Basal	RAS	CTR	15	13	0.00150602	0.00428571	60	0.0874322	0.262296	ns
Basal	BOS	CTR	14	13	0.00397828	0.00428571	79	0.576227	0.576227	ns
Ciliated	RAS	BOS	15	14	0.00499093	0.00555191	96	0.710523	0.710523	ns
Ciliated	RAS	CTR	15	13	0.00499093	0.0102916	82	0.48934	0.710523	ns
Ciliated	BOS	CTR	14	13	0.00555191	0.0102916	80.5	0.627438	0.710523	ns
Secretory	RAS	BOS	15	14	0.0183688	0.0161178	124	0.419432	0.629149	ns
Secretory	RAS	CTR	15	13	0.0183688	0.02	94	0.890085	0.890085	ns
Secretory	BOS	CTR	14	13	0.0161178	0.02	71	0.344016	0.629149	ns
