## Supplementary_TablesS1_to_S31 for "Single-cell and spatial transcriptomics resolve airway obliteration in bronchiolitis obliterans syndrome": FINAL_Table_S14__Relative_COMPOSITION_Celltype_EPITHELIUM_by_class_mean_SD_Xenium.xlsx

### Sheet: per_sample_proportions
Sample_ID	AEC1	AEC2	AEC2_inflam	AEC_CTSE	Aberrant_Basaloid	Basal	Basal_injury	Ciliated	Club_SCGB3A2	Cycling	Secretory
Batch0024747_RUN1_Stitch1_A1	0.171727	0.419355	0.0403226	0.175522	0.0479127	0.00379507	0.0132827	0.0199241	0.012334	0.0849146	0.0109108
Batch0024747_RUN1_Stitch1_A2	0.455992	0.32279	0.0361493	0.0587426	0.019057	0.00667976	0.00353635	0.0251473	0.00569745	0.0335953	0.032613
Batch0024747_RUN1_Stitch1_A3	0.35644	0.300813	0.0575524	0.0562687	0.0109114	0.0305948	0.0113393	0.0639709	0.00363714	0.0305948	0.0778776
Batch0024747_RUN1_Stitch2_A1	0.182112	0.292026	0.0265805	0.0395115	0.0136494	0.0122126	0.00862069	0.268319	0.0269397	0.0355603	0.0944684
Batch0024747_RUN1_Stitch2_A2	0.201794	0.241218	0.0670777	0.0375561	0.0110239	0.0338191	0.0196188	0.0964126	0.012145	0.130792	0.148543
Batch0024747_RUN1_Stitch3_A1	0.293358	0.167159	0.0383764	0.096679	0.0199262	0.0114391	0.00516605	0.229889	0.0450185	0.0291513	0.0638376
Batch0024747_RUN1_Stitch3_A2	0.47255	0.340431	0.0200103	0.0505387	0.0177014	0.0115444	0.00487429	0.0192406	0.00974859	0.0387378	0.0146229
Batch0024747_RUN1_Stitch4_A1	0.147348	0.231439	0.0287879	0.0393939	0.0132576	0.0401515	0.0276515	0.168561	0.0238636	0.0992424	0.180303
Batch0024747_RUN1_Stitch4_A2	0.121488	0.24462	0.0358637	0.0470711	0.0153915	0.0829348	0.0289898	0.129707	0.0354154	0.0750149	0.183503
Batch0024747_RUN1_Stitch5_A1	0.190068	0.167666	0.0276826	0.0476598	0.0126998	0.0547945	0.020976	0.166809	0.0259703	0.0699201	0.215753
Batch0024747_RUN1_Stitch5_A2	0.137302	0.332635	0.0242297	0.125636	0.173198	0.036195	0.036195	0.0424768	0.0323063	0.0239306	0.0358959
Batch0024747_RUN1_Stitch6_A1	0.475777	0.26898	0.0510966	0.0429019	0.0163895	0.0139793	0.00482044	0.0306098	0.00650759	0.0614606	0.0274765
Batch0024747_RUN1_Stitch6_A2	0.308553	0.191847	0.0115907	0.04996	0.0303757	0.0955236	0.0371703	0.0835332	0.0435651	0.0395683	0.108313
Batch0024747_RUN1_Stitch7_A1	0.256116	0.263529	0.00889548	0.180875	0.111193	0.0203855	0.0277984	0.0322461	0.0285397	0.0400297	0.0303929
Batch0024747_RUN1_Stitch7_A2	0.0869911	0.129494	0.012711	0.0274081	0.00754717	0.0536246	0.0621648	0.29573	0.0168818	0.0856008	0.221847
Batch0024747_RUN1_Stitch7_A3	0.0578167	0.202105	0.0211741	0.0480538	0.024851	0.0935717	0.056422	0.103842	0.0207937	0.116521	0.25485
Batch0024747_RUN1_Stitch8_A1	0.344789	0.251268	0.0242254	0.0428169	0.0180282	0.0276056	0.00619718	0.12507	0.0552113	0.0287324	0.0760563
Batch0024747_RUN1_Stitch8_A2	0.128887	0.123829	0.0127389	0.0282877	0.0103035	0.0584489	0.0151742	0.303859	0.0537655	0.0698764	0.19483
Batch0024750_RUN1_Stitch1_A1	0.417295	0.373052	0.0628457	0.0351936	0.00904977	0.0125691	0.00653595	0.0165913	0.00553042	0.040724	0.0206134
Batch0024750_RUN1_Stitch1_A2	0.342258	0.336469	0.0944284	0.0499276	0.0068741	0.00832127	0.00144718	0.0788712	0.0293054	0.0170043	0.0350941
Batch0024750_RUN1_Stitch1_A3	0.279107	0.493855	0.0954075	0.0705045	0.0119664	0.00582147	0.000970246	0.00873221	0.00452781	0.0177878	0.0113195
Batch0024750_RUN1_Stitch2_A1	0.195402	0.313082	0.0517241	0.0536398	0.00684182	0.0591133	0.030104	0.0826492	0.00684182	0.111658	0.0889436
Batch0024750_RUN1_Stitch2_A2	0.185288	0.257467	0.0677544	0.0779867	0.00691372	0.0434181	0.0235066	0.0777102	0.0193584	0.0871128	0.153485
Batch0024750_RUN1_Stitch2_A3	0.0526948	0.0951058	0.0128359	0.0231197	0.016439	0.0855727	0.0537457	0.164089	0.0369314	0.205074	0.254391
Batch0024750_RUN1_Stitch3_A1	0.113927	0.47792	0.0506924	0.0883198	0.0146329	0.0201202	0.0151555	0.0452051	0.0258688	0.0222106	0.125947
Batch0024750_RUN1_Stitch3_A2	0.413659	0.329756	0.0227642	0.0484553	0.0156098	0.00878049	0.00552846	0.0744715	0.0195122	0.0357724	0.0256911
Batch0024750_RUN1_Stitch3_A3	0.259392	0.479834	0.0444751	0.0856354	0.0546961	0.00662983	0.00607735	0.010221	0.0121547	0.0303867	0.0104972
Batch0024750_RUN1_Stitch4_A1	0.274546	0.347118	0.0877801	0.144344	0.0584312	0.00426894	0.00400213	0.0178762	0.0184098	0.0298826	0.0133404
Batch0024750_RUN1_Stitch5_A1	0.267315	0.367922	0.02136	0.0477755	0.00682508	0.0116279	0.00417088	0.157861	0.033367	0.0327351	0.0490394
Batch0024750_RUN1_Stitch5_A2	0.155797	0.401633	0.0259118	0.0373435	0.0089276	0.0203593	0.0186173	0.0528035	0.0102341	0.0904736	0.177899
Batch0024750_RUN1_Stitch6_A1	0.118153	0.289653	0.056391	0.13498	0.138919	0.0485141	0.0359828	0.0316864	0.0139635	0.028285	0.103473
Batch0024750_RUN1_Stitch6_A2	0.292895	0.206053	0.0102632	0.0778947	0.0455263	0.0371053	0.0155263	0.0944737	0.0102632	0.0710526	0.138947
Batch0024750_RUN1_Stitch6_A3	0.372973	0.362162	0.0560811	0.0560811	0.0195946	0.0141892	0.00675676	0.025	0.00810811	0.052027	0.027027
Batch0024750_RUN1_Stitch7_A1	0.281924	0.404643	0.092869	0.0613599	0.0364842	0.0116086	0.0116086	0.0182421	0.00497512	0.0547264	0.0215589
Batch0024750_RUN1_Stitch8_A1	0.235718	0.112338	0.0134422	0.031205	0.0156025	0.043687	0.0146423	0.2482	0.0266443	0.099856	0.158665
Batch0024750_RUN1_Stitch8_A2	0.329218	0.513717	0.0390947	0.048011	0.0137174	0.00891632	0.00617284	0.00823045	0.00205761	0.0205761	0.0102881
Batch0024788_RUN3_Stitch1_A1	0.210424	0.455811	0.0640984	0.0819035	0.0197475	0.0126254	0.00453221	0.0369051	0.0194238	0.0686306	0.0258983
Batch0024788_RUN3_Stitch1_A2	0.0770819	0.121358	0.00504703	0.0201881	0.00963524	0.0869465	0.0272998	0.314981	0.0169764	0.0520762	0.26841
Batch0024788_RUN3_Stitch2_A1	0.165436	0.259227	0.0495007	0.0729483	0.0186713	0.0386452	0.0104212	0.191924	0.0538428	0.0607903	0.0785931
Batch0024788_RUN3_Stitch2_A2	0.23949	0.237398	0.024681	0.0644217	0.0175695	0.0261452	0.006484	0.199122	0.0508262	0.0449697	0.0888935
Batch0024788_RUN3_Stitch2_A3	0.219949	0.205467	0.0202752	0.0617306	0.0208182	0.0360246	0.00778421	0.210174	0.0628168	0.0651702	0.08979
Batch0024788_RUN3_Stitch2_A4	0.36942	0.401231	0.0302719	0.0318112	0.00718317	0.0164187	0.00153925	0.0538738	0.0271934	0.0266803	0.0343766
Batch0024788_RUN3_Stitch2_A5	0.105618	0.10618	0.0157303	0.038764	0.0191011	0.0578652	0.011236	0.348315	0.135955	0.041573	0.119663
Batch0024788_RUN3_Stitch3_A1	0.134081	0.255417	0.0361968	0.0545501	0.0150395	0.0683151	0.016314	0.258985	0.0073923	0.0231965	0.130512
Batch0024788_RUN3_Stitch3_A2	0.28804	0.350031	0.0557295	0.0638698	0.014402	0.0231684	0.00438322	0.0776456	0.0450845	0.0338134	0.0438322
Batch0024788_RUN3_Stitch3_A3	0.242489	0.411481	0.0506974	0.0882511	0.0147532	0.0160944	0.00321888	0.0697425	0.0185086	0.0177039	0.0670601
Batch0024788_RUN3_Stitch4_A1	0.146901	0.236596	0.0225234	0.0237194	0.00877018	0.0564082	0.018537	0.222842	0.0119593	0.095874	0.15587
Batch0024788_RUN3_Stitch5_A1	0.334539	0.334539	0.0900542	0.112477	0.0383363	0.00542495	0.00542495	0.0137432	0.00867993	0.045208	0.0115732
Batch0024788_RUN3_Stitch5_A2	0.347201	0.366204	0.0544427	0.0842322	0.0123267	0.0164355	0.00256805	0.0457114	0.0128403	0.0338983	0.0241397
Batch0024788_RUN3_Stitch6_A1	0.367437	0.371063	0.0341668	0.0666158	0.0175606	0.00992556	0.00439015	0.0263409	0.00706242	0.0713877	0.0240504
Batch0024788_RUN3_Stitch6_A2	0.281529	0.333121	0.0535032	0.0566879	0.00636943	0.0152866	0.00191083	0.0834395	0.0490446	0.0815287	0.0375796
Batch0024788_RUN3_Stitch7_A1	0.0544872	0.11724	0.0178812	0.0156883	0.0104588	0.15081	0.043691	0.249157	0.0180499	0.0781039	0.244433
Batch0024788_RUN3_Stitch7_A2	0.273702	0.496702	0.0527617	0.0603875	0.00927453	0.00824402	0.00288541	0.0234955	0.0140148	0.0414262	0.0171063
Batch0024788_RUN3_Stitch8_A1	0.202042	0.464804	0.0437041	0.0780942	0.0118216	0.0146874	0.00411965	0.0748701	0.0252552	0.0240014	0.0566004
Batch0024788_RUN3_Stitch8_A2	0.197565	0.256779	0.0177089	0.0597676	0.00830105	0.0442723	0.00774765	0.186497	0.063088	0.0332042	0.125069
Batch0024788_RUN3_Stitch8_A3	0.14	0.178909	0.00690909	0.0174545	0.00763636	0.0723636	0.0181818	0.277818	0.0167273	0.0458182	0.218182
Batch0024791_RUN3_Stitch1_A1	0.348028	0.41685	0.0675974	0.0538819	0.0362479	0.00759246	0.00734754	0.0137154	0.00587803	0.0279206	0.01494
Batch0024791_RUN3_Stitch1_A2	0.120919	0.39339	0.0173317	0.0777912	0.0334543	0.0181378	0.00685208	0.144297	0.0221685	0.0697299	0.0959291
Batch0024791_RUN3_Stitch1_A3	0.333555	0.151979	0.029265	0.0924509	0.0312604	0.0116395	0.00432325	0.225474	0.023279	0.040572	0.0562022
Batch0024791_RUN3_Stitch2_A1	0.357817	0.392044	0.0910268	0.0556892	0.0238668	0.00943571	0.00499537	0.0186864	0.00518039	0.0242368	0.0170213
Batch0024791_RUN3_Stitch2_A2	0.119601	0.201827	0.0232558	0.0357143	0.00747508	0.0747508	0.0116279	0.259136	0.0240864	0.0182724	0.224252
Batch0024791_RUN3_Stitch3_A1	0.419959	0.372482	0.0262377	0.0413868	0.0120256	0.0118694	0.00546619	0.0290489	0.00796502	0.0477901	0.0257692
Batch0024791_RUN3_Stitch3_A2	0.223477	0.323674	0.0147348	0.0343811	0.0108055	0.0388016	0.0112967	0.156189	0.0446955	0.0427308	0.0992141
Batch0024791_RUN3_Stitch3_A3	0.243743	0.256555	0.0396305	0.0634684	0.00774732	0.0300954	0.0381406	0.0375447	0.0104291	0.0876043	0.185042
Batch0024791_RUN3_Stitch4_A1	0.509821	0.308488	0.0250789	0.0403367	0.0150824	0.0119256	0.00561207	0.0194669	0.0061382	0.0338478	0.024202
Batch0024791_RUN3_Stitch4_A2	0.381233	0.397484	0.039626	0.048976	0.018366	0.00734639	0.00345058	0.0326135	0.00589938	0.0276046	0.0373998
Batch0024791_RUN3_Stitch5_A1	0.214708	0.208791	0.00760778	0.0583263	0.0118343	0.0287405	0.00591716	0.270499	0.0135249	0.0185968	0.161454
Batch0024791_RUN3_Stitch6_A1	0.124188	0.19148	0.0322022	0.0857762	0.0340794	0.0408664	0.0207942	0.186137	0.0157401	0.0779783	0.190758
Batch0024791_RUN3_Stitch6_A2	0.349141	0.429026	0.0423297	0.0420115	0.0171865	0.0108211	0.00413749	0.0388288	0.0133673	0.0372374	0.0159134
Batch0024791_RUN3_Stitch7_A1	0.345415	0.449782	0.0174672	0.0620087	0.0144105	0.00655022	0.00436681	0.0362445	0.00960699	0.039738	0.0144105
Batch0024791_RUN3_Stitch7_A2	0.0770399	0.0880938	0.0146823	0.0235423	0.00742553	0.0545102	0.066661	0.160999	0.027677	0.177031	0.302337
Batch0024791_RUN3_Stitch8_A1	0.090566	0.220981	0.021283	0.0913208	0.0156981	0.0350189	0.0138868	0.214038	0.0181132	0.0689811	0.210113
Batch0024791_RUN3_Stitch8_A2	0.332515	0.423009	0.0164854	0.0420905	0.00806734	0.0119256	0.00420905	0.0764644	0.0273588	0.0305156	0.0273588
Batch0025360_RUN2_Stitch1_A1	0.251051	0.304007	0.0481928	0.0893808	0.0748109	0.0238162	0.0148501	0.0652844	0.00840572	0.0594004	0.0608013
Batch0025360_RUN2_Stitch1_A2	0.409932	0.315898	0.0655304	0.0910961	0.039377	0.0070526	0.00440788	0.0343814	0.00528945	0.0176315	0.00940347
Batch0025360_RUN2_Stitch1_A3	0.219814	0.298047	0.0220291	0.110383	0.0286973	0.0356037	0.0123839	0.108002	0.0132174	0.0616814	0.0901405
Batch0025360_RUN2_Stitch2_A1	0.362829	0.347464	0.0211033	0.0679378	0.0244354	0.01592	0.00425768	0.0540541	0.0044428	0.0390596	0.0584969
Batch0025360_RUN2_Stitch2_A2	0.084499	0.28537	0.0168539	0.0385233	0.0102041	0.0401284	0.0521669	0.115684	0.00963082	0.126347	0.220592
Batch0025360_RUN2_Stitch2_A3	0.178914	0.273163	0.00479233	0.13099	0.118211	0.0239617	0.0463259	0.0543131	0.00798722	0.118211	0.043131
Batch0025360_RUN2_Stitch2_A4	0.268754	0.282175	0.0168617	0.0371645	0.00929112	0.0485203	0.00757054	0.154508	0.0320028	0.0347557	0.108396
Batch0025360_RUN2_Stitch2_A5	0.211147	0.283718	0.0636471	0.095639	0.0503452	0.0363698	0.0330022	0.0904193	0.00572487	0.0266038	0.103384
Batch0025360_RUN2_Stitch3_A1	0.156574	0.303174	0.0346599	0.0348615	0.0231738	0.0501763	0.0280101	0.0617632	0.0514861	0.0419144	0.214207
Batch0025360_RUN2_Stitch3_A2	0.203196	0.386965	0.0950963	0.124393	0.090553	0.00986997	0.01175	0.0186433	0.0115933	0.0288266	0.0191133
Batch0025360_RUN2_Stitch4_A1	0.225427	0.190339	0.0201875	0.03677	0.00961307	0.0764239	0.0189858	0.180245	0.0396539	0.0273973	0.174958
Batch0025360_RUN2_Stitch5_A1	0.333758	0.439433	0.0685704	0.0603856	0.0174609	0.00836668	0.00381957	0.0185522	0.00509276	0.0291015	0.0154602
Batch0025360_RUN2_Stitch5_A2	0.259169	0.432064	0.054139	0.0530912	0.0150192	0.0160671	0.00977995	0.0373734	0.0125742	0.077541	0.033182
Batch0025360_RUN2_Stitch5_A3	0.28178	0.416907	0.0185719	0.0544348	0.0429075	0.00992635	0.00704451	0.0794108	0.0246558	0.0256164	0.0387448
Batch0025360_RUN2_Stitch7_A1	0.274086	0.359608	0.0480852	0.0765928	0.0585609	0.0099605	0.0185471	0.0565001	0.00394985	0.0285076	0.0656019
Batch0025360_RUN2_Stitch8_A1	0.219416	0.254933	0.0110497	0.0418311	0.00986582	0.0319653	0.0477506	0.151539	0.0102605	0.0469613	0.174428
Batch0025360_RUN2_Stitch8_A2	0.176294	0.340152	0.0461292	0.0394103	0.00772162	0.0239671	0.00892499	0.126053	0.0150421	0.0359005	0.180405
Batch0025366_RUN2_Stitch1_A1	0.381765	0.345441	0.06502	0.10207	0.0236106	0.00581184	0.00508536	0.0185252	0.00871776	0.0290592	0.0148928
Batch0025366_RUN2_Stitch1_A2	0.33013	0.427198	0.0838539	0.074964	0.0110524	0.00768861	0.00360404	0.0117732	0.0105718	0.0261893	0.0129745
Batch0025366_RUN2_Stitch1_A3	0.245085	0.372628	0.0132501	0.141306	0.0750556	0.0129082	0.0148743	0.0213712	0.0150453	0.0655668	0.0229099
Batch0025366_RUN2_Stitch1_A4	0.302822	0.270829	0.0268829	0.0362142	0.00533215	0.0277716	0.0148856	0.131526	0.00644301	0.0333259	0.143968
Batch0025366_RUN2_Stitch2_A1	0.290403	0.358528	0.0208851	0.0542019	0.0159125	0.0348086	0.00845351	0.0929886	0.0308304	0.0348086	0.05818
Batch0025366_RUN2_Stitch2_A2	0.422117	0.384682	0.0322719	0.0473322	0.0197935	0.0107573	0.00473322	0.0172117	0.00645439	0.0395869	0.0150602
Batch0025366_RUN2_Stitch3_A1	0.256384	0.318141	0.0210808	0.0708135	0.0259798	0.0259798	0.00801663	0.0788302	0.0639846	0.0417162	0.0890736
Batch0025366_RUN2_Stitch3_A2	0.168456	0.523262	0.0912577	0.0720859	0.0281186	0.00613497	0.00766871	0.0478016	0.0163599	0.0219836	0.0168712
Batch0025366_RUN2_Stitch3_A3	0.2433	0.333449	0.0365472	0.0786634	0.0167073	0.025409	0.0114863	0.132614	0.0268013	0.0264532	0.0685694
Batch0025366_RUN2_Stitch4_A1	0.183243	0.48227	0.0410688	0.110506	0.0750454	0.00494805	0.00857661	0.0153389	0.00527792	0.0366155	0.0371103
Batch0025366_RUN2_Stitch4_A2	0.52816	0.236933	0.00852824	0.0369839	0.0179853	0.0160432	0.00574179	0.0356329	0.0059951	0.0773453	0.030651
Batch0025366_RUN2_Stitch4_A3	0.428954	0.378134	0.0399532	0.0437981	0.0162153	0.0125376	0.00601805	0.021899	0.00334336	0.0284186	0.0207289
Batch0025366_RUN2_Stitch5_A1	0.378964	0.413766	0.0508507	0.046017	0.0131477	0.00850735	0.00580046	0.0179814	0.00734725	0.0402166	0.0174014
Batch0025366_RUN2_Stitch5_A2	0.386274	0.373075	0.050154	0.0435548	0.0136384	0.0131984	0.00571931	0.0215574	0.016278	0.0387154	0.0378355
Batch0025366_RUN2_Stitch6_A1	0.337808	0.309284	0.0339299	0.0315063	0.00913497	0.0292692	0.00764355	0.0784862	0.00727069	0.0372856	0.118382
Batch0025366_RUN2_Stitch7_A1	0.239067	0.171647	0.0182216	0.0269679	0.00801749	0.0663265	0.0123907	0.21465	0.0193149	0.0502915	0.173105
Batch0025366_RUN2_Stitch8_A1	0.232714	0.198885	0.0451673	0.0511152	0.00780669	0.016171	0.00483271	0.275465	0.0446097	0.0328996	0.0903346
Batch0025366_RUN2_Stitch8_A2	0.40352	0.415144	0.0514779	0.0418466	0.0126204	0.00896712	0.00365327	0.0136167	0.0063102	0.0278977	0.0149452

### Sheet: sample_to_group
Sample_ID	group
Batch0024747_RUN1_Stitch1_A1	AFE
Batch0024747_RUN1_Stitch1_A2	Inflamed
Batch0024747_RUN1_Stitch1_A3	Inflamed
Batch0024747_RUN1_Stitch2_A1	Obliterating
Batch0024747_RUN1_Stitch2_A2	Inflamed
Batch0024747_RUN1_Stitch3_A1	Obliterating
Batch0024747_RUN1_Stitch3_A2	Obliterated
Batch0024747_RUN1_Stitch4_A1	Obliterating
Batch0024747_RUN1_Stitch4_A2	Obliterating
Batch0024747_RUN1_Stitch5_A1	Healthy
Batch0024747_RUN1_Stitch5_A2	AFE
Batch0024747_RUN1_Stitch6_A1	Obliterating
Batch0024747_RUN1_Stitch6_A2	Inflamed
Batch0024747_RUN1_Stitch7_A1	Obliterated
Batch0024747_RUN1_Stitch7_A2	Obliterating
Batch0024747_RUN1_Stitch7_A3	Obliterating
Batch0024747_RUN1_Stitch8_A1	Healthy_CTRL
Batch0024747_RUN1_Stitch8_A2	Healthy_CTRL
Batch0024750_RUN1_Stitch1_A1	Healthy
Batch0024750_RUN1_Stitch1_A2	Obliterating
Batch0024750_RUN1_Stitch1_A3	Healthy
Batch0024750_RUN1_Stitch2_A1	Obliterating
Batch0024750_RUN1_Stitch2_A2	Obliterating
Batch0024750_RUN1_Stitch2_A3	Inflamed
Batch0024750_RUN1_Stitch3_A1	Obliterating
Batch0024750_RUN1_Stitch3_A2	Obliterating
Batch0024750_RUN1_Stitch3_A3	AFE
Batch0024750_RUN1_Stitch4_A1	Obliterated
Batch0024750_RUN1_Stitch5_A1	Inflamed
Batch0024750_RUN1_Stitch5_A2	Obliterating
Batch0024750_RUN1_Stitch6_A1	Obliterating
Batch0024750_RUN1_Stitch6_A2	Inflamed
Batch0024750_RUN1_Stitch6_A3	Obliterated
Batch0024750_RUN1_Stitch7_A1	Inflamed
Batch0024750_RUN1_Stitch8_A1	Healthy_CTRL
Batch0024750_RUN1_Stitch8_A2	Healthy_CTRL
Batch0024788_RUN3_Stitch1_A1	Healthy_CTRL
Batch0024788_RUN3_Stitch1_A2	Healthy_CTRL
Batch0024788_RUN3_Stitch2_A1	Healthy_CTRL
Batch0024788_RUN3_Stitch2_A2	Healthy_CTRL
Batch0024788_RUN3_Stitch2_A3	Healthy_CTRL
Batch0024788_RUN3_Stitch2_A4	Healthy_CTRL
Batch0024788_RUN3_Stitch2_A5	Healthy_CTRL
Batch0024788_RUN3_Stitch3_A1	Healthy_CTRL
Batch0024788_RUN3_Stitch3_A2	Healthy_CTRL
Batch0024788_RUN3_Stitch3_A3	Healthy_CTRL
Batch0024788_RUN3_Stitch4_A1	Healthy_CTRL
Batch0024788_RUN3_Stitch5_A1	Healthy_CTRL
Batch0024788_RUN3_Stitch5_A2	Healthy_CTRL
Batch0024788_RUN3_Stitch6_A1	Healthy_CTRL
Batch0024788_RUN3_Stitch6_A2	Healthy_CTRL
Batch0024788_RUN3_Stitch7_A1	Healthy_CTRL
Batch0024788_RUN3_Stitch7_A2	Healthy_CTRL
Batch0024788_RUN3_Stitch8_A1	Healthy_CTRL
Batch0024788_RUN3_Stitch8_A2	Healthy_CTRL
Batch0024788_RUN3_Stitch8_A3	Healthy_CTRL
Batch0024791_RUN3_Stitch1_A1	Healthy
Batch0024791_RUN3_Stitch1_A2	AFE
Batch0024791_RUN3_Stitch1_A3	Inflamed
Batch0024791_RUN3_Stitch2_A1	Obliterating
Batch0024791_RUN3_Stitch2_A2	Healthy_CTRL
Batch0024791_RUN3_Stitch3_A1	Obliterated
Batch0024791_RUN3_Stitch3_A2	Healthy_CTRL
Batch0024791_RUN3_Stitch3_A3	Obliterating
Batch0024791_RUN3_Stitch4_A1	Obliterated
Batch0024791_RUN3_Stitch4_A2	Inflamed
Batch0024791_RUN3_Stitch5_A1	Healthy_CTRL
Batch0024791_RUN3_Stitch6_A1	Inflamed
Batch0024791_RUN3_Stitch6_A2	Healthy_CTRL
Batch0024791_RUN3_Stitch7_A1	Healthy
Batch0024791_RUN3_Stitch7_A2	Obliterating
Batch0024791_RUN3_Stitch8_A1	Obliterating
Batch0024791_RUN3_Stitch8_A2	Healthy
Batch0025360_RUN2_Stitch1_A1	Obliterated
Batch0025360_RUN2_Stitch1_A2	Obliterated
Batch0025360_RUN2_Stitch1_A3	Obliterating
Batch0025360_RUN2_Stitch2_A1	Obliterated
Batch0025360_RUN2_Stitch2_A2	Inflamed
Batch0025360_RUN2_Stitch2_A3	Obliterated
Batch0025360_RUN2_Stitch2_A4	Healthy_CTRL
Batch0025360_RUN2_Stitch2_A5	Obliterating
Batch0025360_RUN2_Stitch3_A1	Inflamed
Batch0025360_RUN2_Stitch3_A2	Inflamed
Batch0025360_RUN2_Stitch4_A1	Healthy_CTRL
Batch0025360_RUN2_Stitch5_A1	AFE
Batch0025360_RUN2_Stitch5_A2	Inflamed
Batch0025360_RUN2_Stitch5_A3	Obliterating
Batch0025360_RUN2_Stitch7_A1	Obliterated
Batch0025360_RUN2_Stitch8_A1	Inflamed
Batch0025360_RUN2_Stitch8_A2	Inflamed
Batch0025366_RUN2_Stitch1_A1	Obliterating
Batch0025366_RUN2_Stitch1_A2	Inflamed
Batch0025366_RUN2_Stitch1_A3	Obliterated
Batch0025366_RUN2_Stitch1_A4	Inflamed
Batch0025366_RUN2_Stitch2_A1	Healthy_CTRL
Batch0025366_RUN2_Stitch2_A2	Healthy_CTRL
Batch0025366_RUN2_Stitch3_A1	Obliterating
Batch0025366_RUN2_Stitch3_A2	Obliterating
Batch0025366_RUN2_Stitch3_A3	Obliterating
Batch0025366_RUN2_Stitch4_A1	Inflamed
Batch0025366_RUN2_Stitch4_A2	Inflamed
Batch0025366_RUN2_Stitch4_A3	Obliterated
Batch0025366_RUN2_Stitch5_A1	Obliterating
Batch0025366_RUN2_Stitch5_A2	Inflamed
Batch0025366_RUN2_Stitch6_A1	Inflamed
Batch0025366_RUN2_Stitch7_A1	Healthy_CTRL
Batch0025366_RUN2_Stitch8_A1	Obliterating
Batch0025366_RUN2_Stitch8_A2	Healthy

### Sheet: summary
BOS_class	CelltypeEpi_Fine	n_samples	mean_freq	sd_freq	sem_freq	median_freq	q25_freq	q75_freq	min_freq	max_freq	mean_pct	sd_pct	sem_pct	median_pct	q25_pct	q75_pct	min_pct	max_pct
Healthy_CTRL	AEC1	33	0.236022	0.0922673	0.0160617	0.235718	0.165436	0.290403	0.0544872	0.422117	23.6022	9.22673	1.60617	23.5718	16.5436	29.0403	5.44872	42.2117
Healthy	AEC1	7	0.33085	0.0772016	0.0291794	0.345415	0.305811	0.375774	0.190068	0.417295	33.085	7.72016	2.91794	34.5415	30.5811	37.5774	19.0068	41.7295
Inflamed	AEC1	23	0.270616	0.11559	0.0241022	0.281924	0.192518	0.335681	0.0526948	0.52816	27.0616	11.559	2.41022	28.1924	19.2518	33.5681	5.26948	52.816
Obliterating	AEC1	27	0.223439	0.112262	0.0216048	0.211147	0.134418	0.287569	0.0578167	0.475777	22.3439	11.2262	2.16048	21.1147	13.4418	28.7569	5.78167	47.5777
Obliterated	AEC1	13	0.342832	0.102325	0.0283798	0.362829	0.256116	0.419959	0.178914	0.509821	34.2832	10.2325	2.83798	36.2829	25.6116	41.9959	17.8914	50.9821
AFE	AEC1	5	0.20462	0.0898556	0.0401846	0.171727	0.137302	0.259392	0.120919	0.333758	20.462	8.98556	4.01846	17.1727	13.7302	25.9392	12.0919	33.3758
Healthy_CTRL	AEC2	33	0.288224	0.118753	0.0206723	0.259227	0.201827	0.371063	0.10618	0.513717	28.8224	11.8753	2.06723	25.9227	20.1827	37.1063	10.618	51.3717
Healthy	AEC2	7	0.391337	0.105285	0.0397941	0.41685	0.394098	0.436396	0.167666	0.493855	39.1337	10.5285	3.97941	41.685	39.4098	43.6396	16.7666	49.3855
Inflamed	AEC2	23	0.303199	0.0985177	0.0205424	0.303174	0.239076	0.38002	0.0951058	0.48227	30.3199	9.85177	2.05424	30.3174	23.9076	38.002	9.51058	48.227
Obliterating	AEC2	27	0.297448	0.100609	0.0193622	0.292026	0.23803	0.340955	0.0880938	0.523262	29.7448	10.0609	1.93622	29.2026	23.803	34.0955	8.80938	52.3262
Obliterated	AEC2	13	0.334239	0.0379794	0.0105336	0.347118	0.308488	0.362162	0.263529	0.378134	33.4239	3.79794	1.05336	34.7118	30.8488	36.2162	26.3529	37.8134
AFE	AEC2	5	0.412929	0.0548837	0.0245447	0.419355	0.39339	0.439433	0.332635	0.479834	41.2929	5.48837	2.45447	41.9355	39.339	43.9433	33.2635	47.9834
Healthy_CTRL	AEC2_inflam	33	0.0312649	0.0194059	0.00337813	0.0242254	0.0177089	0.0437041	0.00504703	0.0900542	3.12649	1.94059	0.337813	2.42254	1.77089	4.37041	0.504703	9.00542
Healthy	AEC2_inflam	7	0.0484234	0.029442	0.011128	0.0514779	0.0225749	0.0652215	0.0164854	0.0954075	4.84234	2.9442	1.1128	5.14779	2.25749	6.52215	1.64854	9.54075
Inflamed	AEC2_inflam	23	0.0397016	0.025853	0.00539073	0.0346599	0.0191069	0.0521465	0.00852824	0.0950963	3.97016	2.5853	0.539073	3.46599	1.91069	5.21465	0.852824	9.50963
Obliterating	AEC2_inflam	27	0.04315	0.0238043	0.00458114	0.0383764	0.0223966	0.0540576	0.012711	0.0944284	4.315	2.38043	0.458114	3.83764	2.23966	5.40576	1.2711	9.44284
Obliterated	AEC2_inflam	13	0.0357685	0.0244684	0.0067863	0.0262377	0.0200103	0.0481928	0.00479233	0.0877801	3.57685	2.44684	0.67863	2.62377	2.00103	4.81928	0.479233	8.77801
AFE	AEC2_inflam	5	0.0389859	0.0199613	0.00892695	0.0403226	0.0242297	0.0444751	0.0173317	0.0685704	3.89859	1.99613	0.892695	4.03226	2.42297	4.44751	1.73317	6.85704
Healthy_CTRL	AEC_CTSE	33	0.0508107	0.0227505	0.00396035	0.048011	0.0343811	0.0638698	0.0156883	0.112477	5.08107	2.27505	0.396035	4.8011	3.43811	6.38698	1.56883	11.2477
Healthy	AEC_CTSE	7	0.0504551	0.0124634	0.0047107	0.0476598	0.0419685	0.0579453	0.0351936	0.0705045	5.04551	1.24634	0.47107	4.76598	4.19685	5.79453	3.51936	7.05045
Inflamed	AEC_CTSE	23	0.0567704	0.0261507	0.0054528	0.048976	0.0380397	0.0681619	0.0231197	0.124393	5.67704	2.61507	0.54528	4.8976	3.80397	6.81619	2.31197	12.4393
Obliterating	AEC_CTSE	27	0.0647006	0.0274771	0.00528797	0.0544348	0.0465441	0.0834916	0.0235423	0.13498	6.47006	2.74771	0.528797	5.44348	4.65441	8.34916	2.35423	13.498
Obliterated	AEC_CTSE	13	0.0888203	0.0464094	0.0128716	0.0765928	0.0505387	0.13099	0.0403367	0.180875	8.88203	4.64094	1.28716	7.65928	5.05387	13.099	4.03367	18.0875
AFE	AEC_CTSE	5	0.104994	0.046111	0.0206215	0.0856354	0.0777912	0.125636	0.0603856	0.175522	10.4994	4.6111	2.06215	8.56354	7.77912	12.5636	6.03856	17.5522
Healthy_CTRL	Aberrant_Basaloid	33	0.0137987	0.00619121	0.00107775	0.0123267	0.00929112	0.0175606	0.00636943	0.0383363	1.37987	0.619121	0.107775	1.23267	0.929112	1.75606	0.636943	3.83363
Healthy	Aberrant_Basaloid	7	0.0150089	0.00962152	0.00363659	0.0126204	0.0105081	0.0135551	0.00806734	0.0362479	1.50089	0.962152	0.363659	1.26204	1.05081	1.35551	0.806734	3.62479
Inflamed	Aberrant_Basaloid	23	0.0238728	0.0215468	0.00449282	0.016439	0.0105578	0.030818	0.00533215	0.090553	2.38728	2.15468	0.449282	1.6439	1.05578	3.0818	0.533215	9.0553
Obliterating	Aberrant_Basaloid	27	0.0222885	0.0256982	0.00494563	0.0156098	0.00836715	0.0243589	0.00684182	0.138919	2.22885	2.56982	0.494563	1.56098	0.836715	2.43589	0.684182	13.8919
Obliterated	Aberrant_Basaloid	13	0.0492842	0.0368728	0.0102267	0.039377	0.0177014	0.0748109	0.0120256	0.118211	4.92842	3.68728	1.02267	3.9377	1.77014	7.48109	1.20256	11.8211
AFE	Aberrant_Basaloid	5	0.0653443	0.0619665	0.0277123	0.0479127	0.0334543	0.0546961	0.0174609	0.173198	6.53443	6.19665	2.77123	4.79127	3.34543	5.46961	1.74609	17.3198
Healthy_CTRL	Basal	33	0.0395368	0.0310503	0.00540516	0.0348086	0.0152866	0.0578652	0.00542495	0.15081	3.95368	3.10503	0.540516	3.48086	1.52866	5.78652	0.542495	15.081
Healthy	Basal	7	0.0154601	0.0175328	0.00662678	0.00896712	0.00707134	0.0122474	0.00582147	0.0547945	1.54601	1.75328	0.662678	0.896712	0.707134	1.22474	0.582147	5.47945
Inflamed	Basal	23	0.0279773	0.0236434	0.00492999	0.0239671	0.0116183	0.0354622	0.00494805	0.0955236	2.79773	2.36434	0.492999	2.39671	1.16183	3.54622	0.494805	9.55236
Obliterating	Basal	27	0.0302042	0.0234283	0.00450878	0.025409	0.0106827	0.0417848	0.00581184	0.0935717	3.02042	2.34283	0.450878	2.5409	1.06827	4.17848	0.581184	9.35717
Obliterated	Basal	13	0.0138723	0.00589744	0.00163565	0.0125376	0.0115444	0.01592	0.00426894	0.0239617	1.38723	0.589744	0.163565	1.25376	1.15444	1.592	0.426894	2.39617
AFE	Basal	5	0.0146249	0.0132097	0.00590755	0.00836668	0.00662983	0.0181378	0.00379507	0.036195	1.46249	1.32097	0.590755	0.836668	0.662983	1.81378	0.379507	3.6195
Healthy_CTRL	Basal_injury	33	0.00999906	0.00853427	0.00148563	0.00757054	0.00439015	0.0123907	0.00153925	0.043691	0.999906	0.853427	0.148563	0.757054	0.439015	1.23907	0.153925	4.3691
Healthy	Basal_injury	7	0.00686556	0.00655516	0.00247762	0.00436681	0.00393116	0.00694174	0.000970246	0.020976	0.686556	0.655516	0.247762	0.436681	0.393116	0.694174	0.0970246	2.0976
Inflamed	Basal_injury	23	0.0169495	0.0159211	0.00331977	0.0113393	0.00573055	0.0202065	0.00345058	0.0537457	1.69495	1.59211	0.331977	1.13393	0.573055	2.02065	0.345058	5.37457
Obliterating	Basal_injury	27	0.0201178	0.018562	0.00357226	0.0123839	0.00566446	0.0295469	0.00144718	0.066661	2.01178	1.8562	0.357226	1.23839	0.566446	2.95469	0.144718	6.6661
Obliterated	Basal_injury	13	0.0125993	0.012455	0.0034544	0.00601805	0.00487429	0.0148743	0.00400213	0.0463259	1.25993	1.2455	0.34544	0.601805	0.487429	1.48743	0.400213	4.63259
AFE	Basal_injury	5	0.0132454	0.0133022	0.0059489	0.00685208	0.00607735	0.0132827	0.00381957	0.036195	1.32454	1.33022	0.59489	0.685208	0.607735	1.32827	0.381957	3.6195
Healthy_CTRL	Ciliated	33	0.152582	0.103408	0.0180011	0.156189	0.0538738	0.2482	0.00823045	0.348315	15.2582	10.3408	1.80011	15.6189	5.38738	24.82	0.823045	34.8315
Healthy	Ciliated	7	0.0474534	0.0576601	0.0217935	0.0165913	0.0136661	0.0563545	0.00873221	0.166809	4.74534	5.76601	2.17935	1.65913	1.36661	5.63545	0.873221	16.6809
Inflamed	Ciliated	23	0.0849272	0.0625674	0.0130462	0.0784862	0.0288804	0.12879	0.0117732	0.225474	8.49272	6.25674	1.30462	7.84862	2.88804	12.879	1.17732	22.5474
Obliterating	Ciliated	27	0.109273	0.0831134	0.0159952	0.0794108	0.0465034	0.146807	0.0179814	0.29573	10.9273	8.31134	1.59952	7.94108	4.65034	14.6807	1.79814	29.573
Obliterated	Ciliated	13	0.0346678	0.0168267	0.00466688	0.0290489	0.0213712	0.0540541	0.0178762	0.0652844	3.46678	1.68267	0.466688	2.90489	2.13712	5.40541	1.78762	6.52844
AFE	Ciliated	5	0.0470942	0.0556375	0.0248819	0.0199241	0.0185522	0.0424768	0.010221	0.144297	4.70942	5.56375	2.48819	1.99241	1.85522	4.24768	1.0221	14.4297
Healthy_CTRL	Club_SCGB3A2	33	0.0311015	0.026004	0.00452672	0.0240864	0.0135249	0.0450845	0.00205761	0.135955	3.11015	2.6004	0.452672	2.40864	1.35249	4.50845	0.205761	13.5955
Healthy	Club_SCGB3A2	7	0.0121689	0.0100344	0.00379264	0.0063102	0.00570422	0.0177887	0.00452781	0.0273588	1.21689	1.00344	0.379264	0.63102	0.570422	1.77887	0.452781	2.73588
Inflamed	Club_SCGB3A2	23	0.0155619	0.0132382	0.00276037	0.0105718	0.00621906	0.0160091	0.00363714	0.0514861	1.55619	1.32382	0.276037	1.05718	0.621906	1.60091	0.363714	5.14861
Obliterating	Club_SCGB3A2	27	0.0212342	0.0139186	0.00267863	0.0193584	0.0103316	0.0268705	0.00518039	0.0639846	2.12342	1.39186	0.267863	1.93584	1.03316	2.68705	0.518039	6.39846
Obliterated	Club_SCGB3A2	13	0.00979793	0.00708664	0.00196548	0.00798722	0.00528945	0.00974859	0.00334336	0.0285397	0.979793	0.708664	0.196548	0.798722	0.528945	0.974859	0.334336	2.85397
AFE	Club_SCGB3A2	5	0.0168112	0.0105812	0.00473207	0.012334	0.0121547	0.0221685	0.00509276	0.0323063	1.68112	1.05812	0.473207	1.2334	1.21547	2.21685	0.509276	3.23063
Healthy_CTRL	Cycling	33	0.0456901	0.0223015	0.0038822	0.0414262	0.0287324	0.0607903	0.0177039	0.099856	4.56901	2.23015	0.38822	4.14262	2.87324	6.07903	1.77039	9.9856
Healthy	Cycling	7	0.0363577	0.0167265	0.00632201	0.0305156	0.0279092	0.040231	0.0177878	0.0699201	3.63577	1.67265	0.632201	3.05156	2.79092	4.0231	1.77878	6.99201
Inflamed	Cycling	23	0.0587505	0.0432097	0.00900984	0.0395683	0.0334606	0.0741989	0.0261893	0.205074	5.87505	4.32097	0.900984	3.95683	3.34606	7.41989	2.61893	20.5074
Obliterating	Cycling	27	0.0577464	0.0388971	0.00748576	0.0402166	0.0274444	0.0863568	0.0170043	0.177031	5.77464	3.88971	0.748576	4.02166	2.74444	8.63568	1.70043	17.7031
Obliterated	Cycling	13	0.0460854	0.0254626	0.00706206	0.0390596	0.0298826	0.052027	0.0176315	0.118211	4.60854	2.54626	0.706206	3.90596	2.98826	5.2027	1.76315	11.8211
AFE	Cycling	5	0.0476127	0.0277527	0.0124114	0.0303867	0.0291015	0.0697299	0.0239306	0.0849146	4.76127	2.77527	1.24114	3.03867	2.91015	6.97299	2.39306	8.49146
Healthy_CTRL	Secretory	33	0.10097	0.0754741	0.0131383	0.0888935	0.0343766	0.158665	0.0102881	0.26841	10.097	7.54741	1.31383	8.88935	3.43766	15.8665	1.02881	26.841
Healthy	Secretory	7	0.0456201	0.0752074	0.0284257	0.0149452	0.0146752	0.0239861	0.0113195	0.215753	4.56201	7.52074	2.84257	1.49452	1.46752	2.39861	1.13195	21.5753
Inflamed	Secretory	23	0.101674	0.0764674	0.0159445	0.0778776	0.0351462	0.161485	0.0129745	0.254391	10.1674	7.64674	1.59445	7.78776	3.51462	16.1485	1.29745	25.4391
Obliterating	Secretory	27	0.110398	0.0805311	0.0154982	0.0903346	0.0369194	0.179101	0.0148928	0.302337	11.0398	8.05311	1.54982	9.03346	3.69194	17.9101	1.48928	30.2337
Obliterated	Secretory	13	0.0320329	0.0188899	0.00523911	0.0257692	0.0207289	0.043131	0.00940347	0.0656019	3.20329	1.88899	0.523911	2.57692	2.07289	4.3131	0.940347	6.56019
AFE	Secretory	5	0.0337386	0.0362894	0.0162291	0.0154602	0.0109108	0.0358959	0.0104972	0.0959291	3.37386	3.62894	1.62291	1.54602	1.09108	3.58959	1.04972	9.59291

### Sheet: group_mean
BOS_class	AEC1	AEC2	AEC2_inflam	AEC_CTSE	Aberrant_Basaloid	Basal	Basal_injury	Ciliated	Club_SCGB3A2	Cycling	Secretory
Healthy_CTRL	0.236022	0.288224	0.0312649	0.0508107	0.0137987	0.0395368	0.00999906	0.152582	0.0311015	0.0456901	0.10097
Healthy	0.33085	0.391337	0.0484234	0.0504551	0.0150089	0.0154601	0.00686556	0.0474534	0.0121689	0.0363577	0.0456201
Inflamed	0.270616	0.303199	0.0397016	0.0567704	0.0238728	0.0279773	0.0169495	0.0849272	0.0155619	0.0587505	0.101674
Obliterating	0.223439	0.297448	0.04315	0.0647006	0.0222885	0.0302042	0.0201178	0.109273	0.0212342	0.0577464	0.110398
Obliterated	0.342832	0.334239	0.0357685	0.0888203	0.0492842	0.0138723	0.0125993	0.0346678	0.00979793	0.0460854	0.0320329
AFE	0.20462	0.412929	0.0389859	0.104994	0.0653443	0.0146249	0.0132454	0.0470942	0.0168112	0.0476127	0.0337386

### Sheet: group_SD
BOS_class	AEC1	AEC2	AEC2_inflam	AEC_CTSE	Aberrant_Basaloid	Basal	Basal_injury	Ciliated	Club_SCGB3A2	Cycling	Secretory
Healthy_CTRL	0.0922673	0.118753	0.0194059	0.0227505	0.00619121	0.0310503	0.00853427	0.103408	0.026004	0.0223015	0.0754741
Healthy	0.0772016	0.105285	0.029442	0.0124634	0.00962152	0.0175328	0.00655516	0.0576601	0.0100344	0.0167265	0.0752074
Inflamed	0.11559	0.0985177	0.025853	0.0261507	0.0215468	0.0236434	0.0159211	0.0625674	0.0132382	0.0432097	0.0764674
Obliterating	0.112262	0.100609	0.0238043	0.0274771	0.0256982	0.0234283	0.018562	0.0831134	0.0139186	0.0388971	0.0805311
Obliterated	0.102325	0.0379794	0.0244684	0.0464094	0.0368728	0.00589744	0.012455	0.0168267	0.00708664	0.0254626	0.0188899
AFE	0.0898556	0.0548837	0.0199613	0.046111	0.0619665	0.0132097	0.0133022	0.0556375	0.0105812	0.0277527	0.0362894

### Sheet: group_SEM
BOS_class	AEC1	AEC2	AEC2_inflam	AEC_CTSE	Aberrant_Basaloid	Basal	Basal_injury	Ciliated	Club_SCGB3A2	Cycling	Secretory
Healthy_CTRL	0.0160617	0.0206723	0.00337813	0.00396035	0.00107775	0.00540516	0.00148563	0.0180011	0.00452672	0.0038822	0.0131383
Healthy	0.0291794	0.0397941	0.011128	0.0047107	0.00363659	0.00662678	0.00247762	0.0217935	0.00379264	0.00632201	0.0284257
Inflamed	0.0241022	0.0205424	0.00539073	0.0054528	0.00449282	0.00492999	0.00331977	0.0130462	0.00276037	0.00900984	0.0159445
Obliterating	0.0216048	0.0193622	0.00458114	0.00528797	0.00494563	0.00450878	0.00357226	0.0159952	0.00267863	0.00748576	0.0154982
Obliterated	0.0283798	0.0105336	0.0067863	0.0128716	0.0102267	0.00163565	0.0034544	0.00466688	0.00196548	0.00706206	0.00523911
AFE	0.0401846	0.0245447	0.00892695	0.0206215	0.0277123	0.00590755	0.0059489	0.0248819	0.00473207	0.0124114	0.0162291

### Sheet: mean_pct_wide
BOS_class	AEC1	AEC2	AEC2_inflam	AEC_CTSE	Aberrant_Basaloid	Basal	Basal_injury	Ciliated	Club_SCGB3A2	Cycling	Secretory
Healthy_CTRL	23.6022	28.8224	3.12649	5.08107	1.37987	3.95368	0.999906	15.2582	3.11015	4.56901	10.097
Healthy	33.085	39.1337	4.84234	5.04551	1.50089	1.54601	0.686556	4.74534	1.21689	3.63577	4.56201
Inflamed	27.0616	30.3199	3.97016	5.67704	2.38728	2.79773	1.69495	8.49272	1.55619	5.87505	10.1674
Obliterating	22.3439	29.7448	4.315	6.47006	2.22885	3.02042	2.01178	10.9273	2.12342	5.77464	11.0398
Obliterated	34.2832	33.4239	3.57685	8.88203	4.92842	1.38723	1.25993	3.46678	0.979793	4.60854	3.20329
AFE	20.462	41.2929	3.89859	10.4994	6.53443	1.46249	1.32454	4.70942	1.68112	4.76127	3.37386

### Sheet: group_n
BOS_class	n_samples
Healthy_CTRL	33
Healthy	7
Inflamed	23
Obliterating	27
Obliterated	13
AFE	5
