## Supplementary_TablesS1_to_S31 for "Single-cell and spatial transcriptomics resolve airway obliteration in bronchiolitis obliterans syndrome": FINAL_Table_S15__STATS_Celltype_EPITHELIUM_by_class_KW_pairwiseWilcox_Xenium.xlsx

### Sheet: kruskal_omnibus
CelltypeEpi_Fine	n_groups	n_samples	H	p	eta2_H	p_adj	sig_adj	signif
Ciliated	6	108	24.3845	0.000183121	0.190044	0.0013107	TRUE	**
Aberrant_Basaloid	6	108	23.7894	0.000238309	0.18421	0.0013107	TRUE	**
Club_SCGB3A2	6	108	22.6005	0.000402389	0.172554	0.00147542	TRUE	**
Secretory	6	108	21.7705	0.000578885	0.164417	0.00159193	TRUE	**
AEC_CTSE	6	108	16.5373	0.00546625	0.113111	0.0100215	TRUE	*
Basal	6	108	16.5455	0.00544755	0.113191	0.0100215	TRUE	*
AEC1	6	108	16.0559	0.00668617	0.108392	0.0105068	TRUE	*
AEC2	6	108	13.6022	0.018344	0.0843351	0.025223	TRUE	*
Basal_injury	6	108	9.79074	0.0813864	0.046968	0.0994722	FALSE	ns
AEC2_inflam	6	108	5.53134	0.354521	0.00520926	0.389973	FALSE	ns
Cycling	6	108	2.79273	0.731903	-0.0216399	0.731903	FALSE	ns

### Sheet: pairwise_wilcox_per_celltype
CelltypeEpi_Fine	group1	group2	n1	n2	median1	median2	median_diff	U1	rank_biserial_r	p	p_adj	sig_adj	signif
AEC1	Healthy_CTRL	Obliterated	33	13	0.235718	0.362829	-0.127111	91	-0.575758	0.00269387	0.0241898	TRUE	*
AEC1	Obliterating	Obliterated	27	13	0.211147	0.362829	-0.151682	73	-0.584046	0.0032253	0.0241898	TRUE	*
AEC1	Healthy_CTRL	Healthy	33	7	0.235718	0.345415	-0.109697	53	-0.541126	0.0249184	0.0757576	FALSE	ns
AEC1	Healthy	Obliterating	7	27	0.345415	0.211147	0.134268	147	0.555556	0.0243129	0.0757576	FALSE	ns
AEC1	Healthy	AFE	7	5	0.345415	0.171727	0.173688	31	0.771429	0.030303	0.0757576	FALSE	ns
AEC1	Obliterated	AFE	13	5	0.362829	0.171727	0.191102	55	0.692308	0.0263772	0.0757576	FALSE	ns
AEC1	Inflamed	Obliterated	23	13	0.281924	0.362829	-0.0809049	100	-0.331104	0.10657	0.228365	FALSE	ns
AEC1	Healthy	Inflamed	7	23	0.345415	0.281924	0.0634911	111	0.378882	0.144069	0.240533	FALSE	ns
AEC1	Inflamed	Obliterating	23	27	0.281924	0.211147	0.0707771	386	0.243156	0.14432	0.240533	FALSE	ns
AEC1	Inflamed	AFE	23	5	0.281924	0.171727	0.110197	79	0.373913	0.215201	0.322802	FALSE	ns
AEC1	Healthy_CTRL	Inflamed	33	23	0.235718	0.281924	-0.046206	316	-0.167325	0.29407	0.401004	FALSE	ns
AEC1	Healthy_CTRL	AFE	33	5	0.235718	0.171727	0.063991	100	0.212121	0.474533	0.593166	FALSE	ns
AEC1	Healthy_CTRL	Obliterating	33	27	0.235718	0.211147	0.0245711	488	0.0953984	0.532579	0.614514	FALSE	ns
AEC1	Healthy	Obliterated	7	13	0.345415	0.362829	-0.0174137	42	-0.0769231	0.816796	0.840626	FALSE	ns
AEC1	Obliterating	AFE	27	5	0.211147	0.171727	0.0394199	72	0.0666667	0.840626	0.840626	FALSE	ns
AEC2	Healthy	Obliterating	7	27	0.41685	0.292026	0.124824	148	0.566138	0.0214707	0.064412	FALSE	ns
AEC2	Healthy	Obliterated	7	13	0.41685	0.347118	0.0697319	77	0.692308	0.0111455	0.064412	FALSE	ns
AEC2	Inflamed	AFE	23	5	0.303174	0.419355	-0.116181	19	-0.669565	0.0189866	0.064412	FALSE	ns
AEC2	Obliterating	AFE	27	5	0.292026	0.419355	-0.127329	19	-0.718519	0.00926625	0.064412	FALSE	ns
AEC2	Obliterated	AFE	13	5	0.347118	0.419355	-0.0722364	8	-0.753846	0.0140056	0.064412	FALSE	ns
AEC2	Healthy_CTRL	AFE	33	5	0.259227	0.419355	-0.160128	32	-0.612121	0.0275131	0.0687828	FALSE	ns
AEC2	Healthy_CTRL	Healthy	33	7	0.259227	0.41685	-0.157623	57	-0.506494	0.0369284	0.070021	FALSE	ns
AEC2	Healthy	Inflamed	7	23	0.41685	0.303174	0.113677	123	0.52795	0.0373445	0.070021	FALSE	ns
AEC2	Obliterating	Obliterated	27	13	0.292026	0.347118	-0.0550926	117	-0.333333	0.0939658	0.15661	FALSE	ns
AEC2	Healthy_CTRL	Obliterated	33	13	0.259227	0.347118	-0.0878914	157	-0.268065	0.164361	0.246541	FALSE	ns
AEC2	Inflamed	Obliterated	23	13	0.303174	0.347118	-0.0439447	121	-0.190635	0.356439	0.486053	FALSE	ns
AEC2	Healthy_CTRL	Inflamed	33	23	0.259227	0.303174	-0.0439467	345	-0.0909091	0.571221	0.714026	FALSE	ns
AEC2	Healthy_CTRL	Obliterating	33	27	0.259227	0.292026	-0.0327988	419	-0.0594837	0.699251	0.806828	FALSE	ns
AEC2	Inflamed	Obliterating	23	27	0.303174	0.292026	0.0111479	325	0.0466989	0.785227	0.841315	FALSE	ns
AEC2	Healthy	AFE	7	5	0.41685	0.419355	-0.00250448	17	-0.0285714	1	1	FALSE	ns
AEC2_inflam	Healthy_CTRL	Obliterating	33	27	0.0242254	0.0383764	-0.014151	302	-0.32211	0.0336013	0.50402	FALSE	ns
AEC2_inflam	Healthy_CTRL	Healthy	33	7	0.0242254	0.0514779	-0.0272526	75	-0.350649	0.157735	0.874542	FALSE	ns
AEC2_inflam	Healthy_CTRL	Inflamed	33	23	0.0242254	0.0346599	-0.0104346	318	-0.162055	0.309665	0.874542	FALSE	ns
AEC2_inflam	Healthy_CTRL	Obliterated	33	13	0.0242254	0.0262377	-0.00201235	193	-0.100233	0.608434	0.874542	FALSE	ns
AEC2_inflam	Healthy_CTRL	AFE	33	5	0.0242254	0.0403226	-0.0160972	60	-0.272727	0.353037	0.874542	FALSE	ns
AEC2_inflam	Healthy	Inflamed	7	23	0.0514779	0.0346599	0.016818	98	0.217391	0.413145	0.874542	FALSE	ns
AEC2_inflam	Healthy	Obliterating	7	27	0.0514779	0.0383764	0.0131015	104	0.100529	0.707695	0.874542	FALSE	ns
AEC2_inflam	Healthy	Obliterated	7	13	0.0514779	0.0262377	0.0252402	59	0.296703	0.311378	0.874542	FALSE	ns
AEC2_inflam	Healthy	AFE	7	5	0.0514779	0.0403226	0.0111553	20	0.142857	0.755051	0.874542	FALSE	ns
AEC2_inflam	Inflamed	Obliterating	23	27	0.0346599	0.0383764	-0.00371643	277	-0.10789	0.520644	0.874542	FALSE	ns
AEC2_inflam	Inflamed	Obliterated	23	13	0.0346599	0.0262377	0.00842225	163	0.090301	0.668541	0.874542	FALSE	ns
AEC2_inflam	Inflamed	AFE	23	5	0.0346599	0.0403226	-0.00566263	53	-0.0782609	0.816239	0.874542	FALSE	ns
AEC2_inflam	Obliterating	Obliterated	27	13	0.0383764	0.0262377	0.0121387	212	0.207977	0.298547	0.874542	FALSE	ns
AEC2_inflam	Obliterated	AFE	13	5	0.0262377	0.0403226	-0.0140849	29	-0.107692	0.774977	0.874542	FALSE	ns
AEC2_inflam	Obliterating	AFE	27	5	0.0383764	0.0403226	-0.0019462	71	0.0518519	0.880145	0.880145	FALSE	ns
AEC_CTSE	Healthy_CTRL	Obliterated	33	13	0.048011	0.0765928	-0.0285818	101	-0.529138	0.00583856	0.0388431	TRUE	*
AEC_CTSE	Healthy_CTRL	AFE	33	5	0.048011	0.0856354	-0.0376244	18	-0.781818	0.0030641	0.0388431	TRUE	*
AEC_CTSE	Healthy	AFE	7	5	0.0476598	0.0856354	-0.0379755	2	-0.885714	0.010101	0.0388431	TRUE	*
AEC_CTSE	Inflamed	AFE	23	5	0.048976	0.0856354	-0.0366594	16	-0.721739	0.0103582	0.0388431	TRUE	*
AEC_CTSE	Inflamed	Obliterated	23	13	0.048976	0.0765928	-0.0276169	79	-0.471572	0.0211424	0.0634273	FALSE	ns
AEC_CTSE	Obliterating	AFE	27	5	0.0544348	0.0856354	-0.0312005	29	-0.57037	0.0461723	0.115431	FALSE	ns
AEC_CTSE	Healthy_CTRL	Obliterating	33	27	0.048011	0.0544348	-0.00642386	318	-0.286195	0.0591494	0.126548	FALSE	ns
AEC_CTSE	Healthy	Obliterated	7	13	0.0476598	0.0765928	-0.028933	22	-0.516484	0.0674923	0.126548	FALSE	ns
AEC_CTSE	Obliterating	Obliterated	27	13	0.0544348	0.0765928	-0.022158	126	-0.282051	0.157083	0.261805	FALSE	ns
AEC_CTSE	Healthy	Obliterating	7	27	0.0476598	0.0544348	-0.00677502	64	-0.322751	0.206321	0.281347	FALSE	ns
AEC_CTSE	Inflamed	Obliterating	23	27	0.048976	0.0544348	-0.00545888	245	-0.21095	0.205785	0.281347	FALSE	ns
AEC_CTSE	Healthy_CTRL	Inflamed	33	23	0.048011	0.048976	-0.000964983	340	-0.104084	0.515998	0.595382	FALSE	ns
AEC_CTSE	Obliterated	AFE	13	5	0.0765928	0.0856354	-0.00904254	25	-0.230769	0.502801	0.595382	FALSE	ns
AEC_CTSE	Healthy_CTRL	Healthy	33	7	0.048011	0.0476598	0.000351157	111	-0.038961	0.889296	0.952817	FALSE	ns
AEC_CTSE	Healthy	Inflamed	7	23	0.0476598	0.048976	-0.00131614	79	-0.0186335	0.961802	0.961802	FALSE	ns
Aberrant_Basaloid	Healthy_CTRL	Obliterated	33	13	0.0123267	0.039377	-0.0270504	51	-0.762238	6.99379e-05	0.00104907	TRUE	**
Aberrant_Basaloid	Healthy_CTRL	AFE	33	5	0.0123267	0.0479127	-0.0355861	10	-0.878788	0.000450251	0.00337688	TRUE	**
Aberrant_Basaloid	Healthy	Obliterated	7	13	0.0126204	0.039377	-0.0267566	9	-0.802198	0.00242518	0.0121259	TRUE	*
Aberrant_Basaloid	Obliterating	AFE	27	5	0.0156098	0.0479127	-0.032303	16	-0.762963	0.00505522	0.0189571	TRUE	*
Aberrant_Basaloid	Obliterating	Obliterated	27	13	0.0156098	0.039377	-0.0237673	82	-0.532764	0.00724175	0.0217252	TRUE	*
Aberrant_Basaloid	Healthy	AFE	7	5	0.0126204	0.0479127	-0.0352923	2	-0.885714	0.010101	0.0252525	TRUE	*
Aberrant_Basaloid	Inflamed	Obliterated	23	13	0.016439	0.039377	-0.022938	74	-0.505017	0.0135073	0.0289443	TRUE	*
Aberrant_Basaloid	Inflamed	AFE	23	5	0.016439	0.0479127	-0.0314737	20	-0.652174	0.0228938	0.0429258	TRUE	*
Aberrant_Basaloid	Healthy_CTRL	Inflamed	33	23	0.0123267	0.016439	-0.00411232	283	-0.254282	0.109857	0.183096	FALSE	ns
Aberrant_Basaloid	Healthy_CTRL	Obliterating	33	27	0.0123267	0.0156098	-0.0032831	365	-0.180696	0.234553	0.351829	FALSE	ns
Aberrant_Basaloid	Healthy	Inflamed	7	23	0.0126204	0.016439	-0.00381858	62	-0.229814	0.385911	0.503414	FALSE	ns
Aberrant_Basaloid	Healthy	Obliterating	7	27	0.0126204	0.0156098	-0.00298936	74	-0.216931	0.402731	0.503414	FALSE	ns
Aberrant_Basaloid	Inflamed	Obliterating	23	27	0.016439	0.0156098	0.000829217	333	0.0724638	0.66848	0.771323	FALSE	ns
Aberrant_Basaloid	Obliterated	AFE	13	5	0.039377	0.0479127	-0.00853569	29	-0.107692	0.774977	0.830332	FALSE	ns
Aberrant_Basaloid	Healthy_CTRL	Healthy	33	7	0.0123267	0.0126204	-0.000293736	118	0.021645	0.94452	0.94452	FALSE	ns
Basal	Healthy_CTRL	Obliterated	33	13	0.0348086	0.0125376	0.0222709	339	0.58042	0.0024858	0.0372869	TRUE	*
Basal	Healthy_CTRL	Healthy	33	7	0.0348086	0.00896712	0.0258414	190	0.645022	0.00629976	0.0472482	TRUE	*
Basal	Healthy_CTRL	AFE	33	5	0.0348086	0.00836668	0.0264419	132	0.6	0.0311709	0.155855	FALSE	ns
Basal	Healthy	Inflamed	7	23	0.00896712	0.0239671	-0.015	46	-0.428571	0.0961126	0.180211	FALSE	ns
Basal	Healthy	Obliterating	7	27	0.00896712	0.025409	-0.0164419	51	-0.460317	0.0662386	0.180211	FALSE	ns
Basal	Inflamed	Obliterated	23	13	0.0239671	0.0125376	0.0114295	204	0.364548	0.0753258	0.180211	FALSE	ns
Basal	Obliterating	Obliterated	27	13	0.025409	0.0125376	0.0128714	241	0.373219	0.0605215	0.180211	FALSE	ns
Basal	Obliterating	AFE	27	5	0.025409	0.00836668	0.0170423	101	0.496296	0.087061	0.180211	FALSE	ns
Basal	Healthy_CTRL	Inflamed	33	23	0.0348086	0.0239671	0.0108414	474	0.249012	0.11746	0.195766	FALSE	ns
Basal	Inflamed	AFE	23	5	0.0239671	0.00836668	0.0156004	82	0.426087	0.154457	0.231685	FALSE	ns
Basal	Healthy_CTRL	Obliterating	33	27	0.0348086	0.025409	0.00939957	532	0.194164	0.201297	0.274495	FALSE	ns
Basal	Healthy	Obliterated	7	13	0.00896712	0.0125376	-0.00357049	31.5	-0.307692	0.284538	0.355672	FALSE	ns
Basal	Obliterated	AFE	13	5	0.0125376	0.00836668	0.00417093	39	0.2	0.566293	0.653415	FALSE	ns
Basal	Inflamed	Obliterating	23	27	0.0239671	0.025409	-0.00144187	289	-0.0692432	0.682708	0.731473	FALSE	ns
Basal	Healthy	AFE	7	5	0.00896712	0.00836668	0.000600442	18	0.0285714	1	1	FALSE	ns
Basal_injury	Healthy_CTRL	Obliterating	33	27	0.00757054	0.0123839	-0.00481336	290	-0.349046	0.0212715	0.159536	FALSE	ns
Basal_injury	Healthy	Obliterating	7	27	0.00436681	0.0123839	-0.00801709	37	-0.608466	0.0126842	0.159536	FALSE	ns
Basal_injury	Healthy_CTRL	Inflamed	33	23	0.00757054	0.0113393	-0.00376878	281	-0.259552	0.102649	0.384935	FALSE	ns
Basal_injury	Healthy	Inflamed	7	23	0.00436681	0.0113393	-0.00697251	44	-0.453416	0.0772443	0.384935	FALSE	ns
Basal_injury	Obliterating	Obliterated	27	13	0.0123839	0.00601805	0.00636585	227	0.293447	0.140831	0.422493	FALSE	ns
Basal_injury	Healthy	Obliterated	7	13	0.00436681	0.00601805	-0.00165124	29	-0.362637	0.210604	0.526509	FALSE	ns
Basal_injury	Healthy_CTRL	Healthy	33	7	0.00757054	0.00436681	0.00320373	149	0.290043	0.246147	0.527459	FALSE	ns
Basal_injury	Healthy	AFE	7	5	0.00436681	0.00685208	-0.00248526	11	-0.371429	0.343434	0.643939	FALSE	ns
Basal_injury	Inflamed	Obliterated	23	13	0.0113393	0.00601805	0.00532127	176	0.177258	0.39183	0.65305	FALSE	ns
Basal_injury	Inflamed	Obliterating	23	27	0.0113393	0.0123839	-0.00104458	280	-0.0982287	0.559249	0.762612	FALSE	ns
Basal_injury	Obliterating	AFE	27	5	0.0123839	0.00685208	0.00553183	81	0.2	0.511491	0.762612	FALSE	ns
Basal_injury	Healthy_CTRL	Obliterated	33	13	0.00757054	0.00601805	0.00155249	197	-0.0815851	0.678342	0.789049	FALSE	ns
Basal_injury	Inflamed	AFE	23	5	0.0113393	0.00685208	0.00448725	65	0.130435	0.683842	0.789049	FALSE	ns
Basal_injury	Healthy_CTRL	AFE	33	5	0.00757054	0.00685208	0.000718468	74	-0.10303	0.737599	0.790285	FALSE	ns
Basal_injury	Obliterated	AFE	13	5	0.00601805	0.00685208	-0.000834022	30	-0.0769231	0.848973	0.848973	FALSE	ns
Ciliated	Healthy_CTRL	Obliterated	33	13	0.156189	0.0290489	0.12714	359	0.67366	0.000443113	0.00664669	TRUE	**
Ciliated	Obliterating	Obliterated	27	13	0.0794108	0.0290489	0.0503619	287	0.635328	0.00134924	0.0101193	TRUE	*
Ciliated	Healthy_CTRL	Healthy	33	7	0.156189	0.0165913	0.139597	193	0.670996	0.00423385	0.0211692	TRUE	*
Ciliated	Healthy	Obliterating	7	27	0.0165913	0.0794108	-0.0628196	36	-0.619048	0.011035	0.0413812	TRUE	*
Ciliated	Healthy_CTRL	Inflamed	33	23	0.156189	0.0784862	0.0777024	521	0.372859	0.0188599	0.0471498	TRUE	*
Ciliated	Healthy_CTRL	AFE	33	5	0.156189	0.0199241	0.136265	136	0.648485	0.018536	0.0471498	TRUE	*
Ciliated	Inflamed	Obliterated	23	13	0.0784862	0.0290489	0.0494373	218	0.458194	0.0251194	0.0538272	FALSE	ns
Ciliated	Obliterating	AFE	27	5	0.0794108	0.0199241	0.0594867	104	0.540741	0.0601859	0.112849	FALSE	ns
Ciliated	Healthy	Inflamed	7	23	0.0165913	0.0784862	-0.061895	44	-0.453416	0.0772443	0.128741	FALSE	ns
Ciliated	Healthy_CTRL	Obliterating	33	27	0.156189	0.0794108	0.0767778	535	0.200898	0.186021	0.253665	FALSE	ns
Ciliated	Inflamed	AFE	23	5	0.0784862	0.0199241	0.0585621	81	0.408696	0.173179	0.253665	FALSE	ns
Ciliated	Inflamed	Obliterating	23	27	0.0784862	0.0794108	-0.000924619	261	-0.15942	0.340187	0.425233	FALSE	ns
Ciliated	Healthy	Obliterated	7	13	0.0165913	0.0290489	-0.0124576	35	-0.230769	0.437797	0.50515	FALSE	ns
Ciliated	Obliterated	AFE	13	5	0.0290489	0.0199241	0.00912478	39	0.2	0.566293	0.606743	FALSE	ns
Ciliated	Healthy	AFE	7	5	0.0165913	0.0199241	-0.00333285	15	-0.142857	0.755051	0.755051	FALSE	ns
Club_SCGB3A2	Healthy_CTRL	Obliterated	33	13	0.0240864	0.00798722	0.0160992	360	0.678322	0.000404126	0.00606189	TRUE	**
Club_SCGB3A2	Healthy_CTRL	Inflamed	33	23	0.0240864	0.0105718	0.0135145	572	0.507246	0.00138543	0.0103907	TRUE	*
Club_SCGB3A2	Obliterating	Obliterated	27	13	0.0193584	0.00798722	0.0113712	277	0.578348	0.00353948	0.0176974	TRUE	*
Club_SCGB3A2	Healthy_CTRL	Healthy	33	7	0.0240864	0.0063102	0.0177762	184	0.593074	0.0130343	0.0488787	TRUE	*
Club_SCGB3A2	Inflamed	Obliterating	23	27	0.0105718	0.0193584	-0.00878657	207	-0.333333	0.0449716	0.134915	FALSE	ns
Club_SCGB3A2	Healthy	Obliterating	7	27	0.0063102	0.0193584	-0.0130482	51	-0.460317	0.0662386	0.165596	FALSE	ns
Club_SCGB3A2	Healthy_CTRL	Obliterating	33	27	0.0240864	0.0193584	0.00472797	540	0.212121	0.162493	0.270821	FALSE	ns
Club_SCGB3A2	Inflamed	Obliterated	23	13	0.0105718	0.00798722	0.00258462	194	0.297659	0.147302	0.270821	FALSE	ns
Club_SCGB3A2	Obliterated	AFE	13	5	0.00798722	0.012334	-0.00434675	17	-0.476923	0.143324	0.270821	FALSE	ns
Club_SCGB3A2	Healthy_CTRL	AFE	33	5	0.0240864	0.012334	0.0117524	114	0.381818	0.186715	0.280072	FALSE	ns
Club_SCGB3A2	Healthy	Inflamed	7	23	0.0063102	0.0105718	-0.00426164	60	-0.254658	0.334683	0.456386	FALSE	ns
Club_SCGB3A2	Healthy	AFE	7	5	0.0063102	0.012334	-0.00602377	12	-0.314286	0.431818	0.539773	FALSE	ns
Club_SCGB3A2	Obliterating	AFE	27	5	0.0193584	0.012334	0.00702444	80	0.185185	0.544782	0.628595	FALSE	ns
Club_SCGB3A2	Inflamed	AFE	23	5	0.0105718	0.012334	-0.00176213	48	-0.165217	0.600102	0.642966	FALSE	ns
Club_SCGB3A2	Healthy	Obliterated	7	13	0.0063102	0.00798722	-0.00167702	49	0.0769231	0.816796	0.816796	FALSE	ns
Cycling	Healthy_CTRL	Healthy	33	7	0.0414262	0.0305156	0.0109106	145	0.255411	0.309247	0.954032	FALSE	ns
Cycling	Healthy_CTRL	Inflamed	33	23	0.0414262	0.0395683	0.00185787	331	-0.1278	0.424048	0.954032	FALSE	ns
Cycling	Healthy_CTRL	Obliterating	33	27	0.0414262	0.0402166	0.00120967	401	-0.0998878	0.513246	0.954032	FALSE	ns
Cycling	Healthy	Inflamed	7	23	0.0305156	0.0395683	-0.00905274	48	-0.403727	0.11829	0.954032	FALSE	ns
Cycling	Healthy	Obliterating	7	27	0.0305156	0.0402166	-0.00970094	70	-0.259259	0.314183	0.954032	FALSE	ns
Cycling	Healthy	Obliterated	7	13	0.0305156	0.0390596	-0.008544	34	-0.252747	0.392879	0.954032	FALSE	ns
Cycling	Inflamed	Obliterating	23	27	0.0395683	0.0402166	-0.000648205	340	0.0950081	0.572419	0.954032	FALSE	ns
Cycling	Inflamed	Obliterated	23	13	0.0395683	0.0390596	0.000508738	169	0.130435	0.531472	0.954032	FALSE	ns
Cycling	Inflamed	AFE	23	5	0.0395683	0.0303867	0.0091816	73	0.269565	0.379731	0.954032	FALSE	ns
Cycling	Healthy	AFE	7	5	0.0305156	0.0303867	0.000128868	15	-0.142857	0.755051	0.965951	FALSE	ns
Cycling	Obliterating	Obliterated	27	13	0.0402166	0.0390596	0.00115694	186	0.0598291	0.772761	0.965951	FALSE	ns
Cycling	Obliterating	AFE	27	5	0.0402166	0.0303867	0.00982981	76	0.125926	0.687103	0.965951	FALSE	ns
Cycling	Healthy_CTRL	Obliterated	33	13	0.0414262	0.0390596	0.00236661	219	0.020979	0.922264	1	FALSE	ns
Cycling	Healthy_CTRL	AFE	33	5	0.0414262	0.0303867	0.0110395	84	0.0181818	0.966642	1	FALSE	ns
Cycling	Obliterated	AFE	13	5	0.0390596	0.0303867	0.00867287	33	0.0153846	1	1	FALSE	ns
Secretory	Obliterating	Obliterated	27	13	0.0903346	0.0257692	0.0645654	290	0.652422	0.00099504	0.0149256	TRUE	*
Secretory	Healthy_CTRL	Obliterated	33	13	0.0888935	0.0257692	0.0631244	336	0.566434	0.00315848	0.0187622	TRUE	*
Secretory	Inflamed	Obliterated	23	13	0.0778776	0.0257692	0.0521085	238	0.591973	0.00375243	0.0187622	TRUE	*
Secretory	Healthy	Inflamed	7	23	0.0149452	0.0778776	-0.0629324	29	-0.639752	0.00991748	0.0297524	TRUE	*
Secretory	Healthy	Obliterating	7	27	0.0149452	0.0903346	-0.0753894	35	-0.62963	0.0095676	0.0297524	TRUE	*
Secretory	Healthy_CTRL	Healthy	33	7	0.0888935	0.0149452	0.0739483	182	0.575758	0.0163104	0.0355998	TRUE	*
Secretory	Inflamed	AFE	23	5	0.0778776	0.0154602	0.0624175	96	0.669565	0.0189866	0.0355998	TRUE	*
Secretory	Obliterating	AFE	27	5	0.0903346	0.0154602	0.0748744	112	0.659259	0.0187907	0.0355998	TRUE	*
Secretory	Healthy_CTRL	AFE	33	5	0.0888935	0.0154602	0.0734334	133	0.612121	0.0275131	0.0458552	TRUE	*
Secretory	Healthy	Obliterated	7	13	0.0149452	0.0257692	-0.010824	33	-0.274725	0.350697	0.526045	FALSE	ns
Secretory	Healthy_CTRL	Obliterating	33	27	0.0888935	0.0903346	-0.00144104	408	-0.0841751	0.582471	0.791317	FALSE	ns
Secretory	Obliterated	AFE	13	5	0.0257692	0.0154602	0.010309	38	0.169231	0.633053	0.791317	FALSE	ns
Secretory	Inflamed	Obliterating	23	27	0.0778776	0.0903346	-0.012457	297	-0.0434783	0.800231	0.923344	FALSE	ns
Secretory	Healthy	AFE	7	5	0.0149452	0.0154602	-0.000514966	19	0.0857143	0.876263	0.938853	FALSE	ns
Secretory	Healthy_CTRL	Inflamed	33	23	0.0888935	0.0778776	0.0110159	376	-0.00922266	0.960151	0.960151	FALSE	ns
