## Supplementary_TablesS1_to_S31 for "Single-cell and spatial transcriptomics resolve airway obliteration in bronchiolitis obliterans syndrome": FINAL_Table_S16__MESENCHYME_CelltypeFraction_per_Disease_FREQUENCIES_10X_Flex.xlsx

### Sheet: per_subject
subject	celltype	disease	frac	percent
RAS001	Adventitial_Fb	RAS	0.0114943	1.14943
RAS002	Adventitial_Fb	RAS	0.060585	6.0585
RAS004	Adventitial_Fb	RAS	0.0311943	3.11943
RAS005	Adventitial_Fb	RAS	0.0612948	6.12948
RAS008	Adventitial_Fb	RAS	0.0585331	5.85331
RAS009	Adventitial_Fb	RAS	0.0777439	7.77439
RAS010	Adventitial_Fb	RAS	0.143378	14.3378
RAS011	Adventitial_Fb	RAS	0.0307692	3.07692
RAS012	Adventitial_Fb	RAS	0.0339152	3.39152
RAS013	Adventitial_Fb	RAS	0.0416079	4.16079
RAS014	Adventitial_Fb	RAS	0.0641628	6.41628
RAS015	Adventitial_Fb	RAS	0.0203892	2.03892
RAS016	Adventitial_Fb	RAS	0.0523416	5.23416
RAS017	Adventitial_Fb	RAS	0.0309598	3.09598
RAS018	Adventitial_Fb	RAS	0.0544779	5.44779
RAS001	Alveolar_Fb	RAS	0.318966	31.8966
RAS002	Alveolar_Fb	RAS	0.362117	36.2117
RAS004	Alveolar_Fb	RAS	0.16221	16.221
RAS005	Alveolar_Fb	RAS	0.25	25
RAS008	Alveolar_Fb	RAS	0.366714	36.6714
RAS009	Alveolar_Fb	RAS	0.135671	13.5671
RAS010	Alveolar_Fb	RAS	0.447145	44.7145
RAS011	Alveolar_Fb	RAS	0.297436	29.7436
RAS012	Alveolar_Fb	RAS	0.21197	21.197
RAS013	Alveolar_Fb	RAS	0.241185	24.1185
RAS014	Alveolar_Fb	RAS	0.298383	29.8383
RAS015	Alveolar_Fb	RAS	0.347544	34.7544
RAS016	Alveolar_Fb	RAS	0.268595	26.8595
RAS017	Alveolar_Fb	RAS	0.278638	27.8638
RAS018	Alveolar_Fb	RAS	0.244325	24.4325
RAS001	CTHRC1_Fibrotic_Fb	RAS	0.155747	15.5747
RAS002	CTHRC1_Fibrotic_Fb	RAS	0.0870474	8.70474
RAS004	CTHRC1_Fibrotic_Fb	RAS	0.262923	26.2923
RAS005	CTHRC1_Fibrotic_Fb	RAS	0.204545	20.4545
RAS008	CTHRC1_Fibrotic_Fb	RAS	0.21086	21.086
RAS009	CTHRC1_Fibrotic_Fb	RAS	0.160061	16.0061
RAS010	CTHRC1_Fibrotic_Fb	RAS	0.0814095	8.14095
RAS011	CTHRC1_Fibrotic_Fb	RAS	0.169231	16.9231
RAS012	CTHRC1_Fibrotic_Fb	RAS	0.189526	18.9526
RAS013	CTHRC1_Fibrotic_Fb	RAS	0.169958	16.9958
RAS014	CTHRC1_Fibrotic_Fb	RAS	0.143453	14.3453
RAS015	CTHRC1_Fibrotic_Fb	RAS	0.166821	16.6821
RAS016	CTHRC1_Fibrotic_Fb	RAS	0.0440771	4.40771
RAS017	CTHRC1_Fibrotic_Fb	RAS	0.24613	24.613
RAS018	CTHRC1_Fibrotic_Fb	RAS	0.0581923	5.81923
RAS001	Inflam_Fb	RAS	0.124138	12.4138
RAS002	Inflam_Fb	RAS	0.0438719	4.38719
RAS004	Inflam_Fb	RAS	0.137255	13.7255
RAS005	Inflam_Fb	RAS	0.278237	27.8237
RAS008	Inflam_Fb	RAS	0.0726375	7.26375
RAS009	Inflam_Fb	RAS	0.21189	21.189
RAS010	Inflam_Fb	RAS	0.127582	12.7582
RAS011	Inflam_Fb	RAS	0.169231	16.9231
RAS012	Inflam_Fb	RAS	0.127182	12.7182
RAS013	Inflam_Fb	RAS	0.107193	10.7193
RAS014	Inflam_Fb	RAS	0.086072	8.6072
RAS015	Inflam_Fb	RAS	0.209453	20.9453
RAS016	Inflam_Fb	RAS	0.0619835	6.19835
RAS017	Inflam_Fb	RAS	0.165635	16.5635
RAS018	Inflam_Fb	RAS	0.0804787	8.04787
RAS001	Inflam_Fb_CCL2	RAS	0.148851	14.8851
RAS002	Inflam_Fb_CCL2	RAS	0.0445682	4.45682
RAS004	Inflam_Fb_CCL2	RAS	0.0855615	8.55615
RAS005	Inflam_Fb_CCL2	RAS	0.0344353	3.44353
RAS008	Inflam_Fb_CCL2	RAS	0.0761636	7.61636
RAS009	Inflam_Fb_CCL2	RAS	0.135671	13.5671
RAS010	Inflam_Fb_CCL2	RAS	0.0704739	7.04739
RAS011	Inflam_Fb_CCL2	RAS	0.2	20
RAS012	Inflam_Fb_CCL2	RAS	0.194015	19.4015
RAS013	Inflam_Fb_CCL2	RAS	0.181946	18.1946
RAS014	Inflam_Fb_CCL2	RAS	0.147626	14.7626
RAS015	Inflam_Fb_CCL2	RAS	0.1038	10.38
RAS016	Inflam_Fb_CCL2	RAS	0.023416	2.3416
RAS017	Inflam_Fb_CCL2	RAS	0.134675	13.4675
RAS018	Inflam_Fb_CCL2	RAS	0.240611	24.0611
RAS001	Pericytes	RAS	0.186207	18.6207
RAS002	Pericytes	RAS	0.21727	21.727
RAS004	Pericytes	RAS	0.0793226	7.93226
RAS005	Pericytes	RAS	0.09573	9.573
RAS008	Pericytes	RAS	0.135402	13.5402
RAS009	Pericytes	RAS	0.129573	12.9573
RAS010	Pericytes	RAS	0.0486027	4.86027
RAS011	Pericytes	RAS	0.0564103	5.64103
RAS012	Pericytes	RAS	0.107232	10.7232
RAS013	Pericytes	RAS	0.136107	13.6107
RAS014	Pericytes	RAS	0.155973	15.5973
RAS015	Pericytes	RAS	0.0435589	4.35589
RAS016	Pericytes	RAS	0.174931	17.4931
RAS017	Pericytes	RAS	0.0309598	3.09598
RAS018	Pericytes	RAS	0.170863	17.0863
RAS001	Smooth_Muscle	RAS	0.00804598	0.804598
RAS002	Smooth_Muscle	RAS	0.0264624	2.64624
RAS004	Smooth_Muscle	RAS	0.0677362	6.77362
RAS005	Smooth_Muscle	RAS	0.00964187	0.964187
RAS008	Smooth_Muscle	RAS	0.0141044	1.41044
RAS009	Smooth_Muscle	RAS	0.0259146	2.59146
RAS010	Smooth_Muscle	RAS	0.0243013	2.43013
RAS011	Smooth_Muscle	RAS	0.0307692	3.07692
RAS012	Smooth_Muscle	RAS	0.0179551	1.79551
RAS013	Smooth_Muscle	RAS	0.00705219	0.705219
RAS014	Smooth_Muscle	RAS	0.00312989	0.312989
RAS015	Smooth_Muscle	RAS	0.0389249	3.89249
RAS016	Smooth_Muscle	RAS	0.0440771	4.40771
RAS017	Smooth_Muscle	RAS	0.00464396	0.464396
RAS018	Smooth_Muscle	RAS	0.015683	1.5683
RAS001	Smooth_Muscle_TINAGL1	RAS	0.0327586	3.27586
RAS002	Smooth_Muscle_TINAGL1	RAS	0.0752089	7.52089
RAS004	Smooth_Muscle_TINAGL1	RAS	0.14795	14.795
RAS005	Smooth_Muscle_TINAGL1	RAS	0.0564738	5.64738
RAS008	Smooth_Muscle_TINAGL1	RAS	0.0444288	4.44288
RAS009	Smooth_Muscle_TINAGL1	RAS	0.0609756	6.09756
RAS010	Smooth_Muscle_TINAGL1	RAS	0.036452	3.6452
RAS011	Smooth_Muscle_TINAGL1	RAS	0.0205128	2.05128
RAS012	Smooth_Muscle_TINAGL1	RAS	0.0892768	8.92768
RAS013	Smooth_Muscle_TINAGL1	RAS	0.0479549	4.79549
RAS014	Smooth_Muscle_TINAGL1	RAS	0.0589463	5.89463
RAS015	Smooth_Muscle_TINAGL1	RAS	0.0546803	5.46803
RAS016	Smooth_Muscle_TINAGL1	RAS	0.316804	31.6804
RAS017	Smooth_Muscle_TINAGL1	RAS	0.0170279	1.70279
RAS018	Smooth_Muscle_TINAGL1	RAS	0.106892	10.6892
RAS001	Subpleural_Fb	RAS	0.0137931	1.37931
RAS002	Subpleural_Fb	RAS	0.0828691	8.28691
RAS004	Subpleural_Fb	RAS	0.0258467	2.58467
RAS005	Subpleural_Fb	RAS	0.00964187	0.964187
RAS008	Subpleural_Fb	RAS	0.0211566	2.11566
RAS009	Subpleural_Fb	RAS	0.0625	6.25
RAS010	Subpleural_Fb	RAS	0.0206561	2.06561
RAS011	Subpleural_Fb	RAS	0.025641	2.5641
RAS012	Subpleural_Fb	RAS	0.0289277	2.89277
RAS013	Subpleural_Fb	RAS	0.0669958	6.69958
RAS014	Subpleural_Fb	RAS	0.0422535	4.22535
RAS015	Subpleural_Fb	RAS	0.0148285	1.48285
RAS016	Subpleural_Fb	RAS	0.0137741	1.37741
RAS017	Subpleural_Fb	RAS	0.0913313	9.13313
RAS018	Subpleural_Fb	RAS	0.0284771	2.84771
BOS001	Adventitial_Fb	BOS	0.0191667	1.91667
BOS002	Adventitial_Fb	BOS	0.0445186	4.45186
BOS003	Adventitial_Fb	BOS	0.00581395	0.581395
BOS004	Adventitial_Fb	BOS	0.185792	18.5792
BOS006	Adventitial_Fb	BOS	0.0725995	7.25995
BOS009	Adventitial_Fb	BOS	0.0347631	3.47631
BOS010	Adventitial_Fb	BOS	0.128168	12.8168
BOS011	Adventitial_Fb	BOS	0.0744681	7.44681
BOS012	Adventitial_Fb	BOS	0.055409	5.5409
BOS013	Adventitial_Fb	BOS	0.0387454	3.87454
BOS014	Adventitial_Fb	BOS	0.0530612	5.30612
BOS015	Adventitial_Fb	BOS	0.0514173	5.14173
BOS016	Adventitial_Fb	BOS	0.103547	10.3547
BOS018	Adventitial_Fb	BOS	0.0204082	2.04082
BOS001	Alveolar_Fb	BOS	0.416667	41.6667
BOS002	Alveolar_Fb	BOS	0.369505	36.9505
BOS003	Alveolar_Fb	BOS	0.286822	28.6822
BOS004	Alveolar_Fb	BOS	0.311475	31.1475
BOS006	Alveolar_Fb	BOS	0.155738	15.5738
BOS009	Alveolar_Fb	BOS	0.346229	34.6229
BOS010	Alveolar_Fb	BOS	0.346126	34.6126
BOS011	Alveolar_Fb	BOS	0.292962	29.2962
BOS012	Alveolar_Fb	BOS	0.255277	25.5277
BOS013	Alveolar_Fb	BOS	0.335793	33.5793
BOS014	Alveolar_Fb	BOS	0.115306	11.5306
BOS015	Alveolar_Fb	BOS	0.362558	36.2558
BOS016	Alveolar_Fb	BOS	0.283797	28.3797
BOS018	Alveolar_Fb	BOS	0.122449	12.2449
BOS001	CTHRC1_Fibrotic_Fb	BOS	0.05	5
BOS002	CTHRC1_Fibrotic_Fb	BOS	0.064552	6.4552
BOS003	CTHRC1_Fibrotic_Fb	BOS	0.0620155	6.20155
BOS004	CTHRC1_Fibrotic_Fb	BOS	0.174863	17.4863
BOS006	CTHRC1_Fibrotic_Fb	BOS	0.0765027	7.65027
BOS009	CTHRC1_Fibrotic_Fb	BOS	0.101205	10.1205
BOS010	CTHRC1_Fibrotic_Fb	BOS	0.0709631	7.09631
BOS011	CTHRC1_Fibrotic_Fb	BOS	0.094108	9.4108
BOS012	CTHRC1_Fibrotic_Fb	BOS	0.202507	20.2507
BOS013	CTHRC1_Fibrotic_Fb	BOS	0.249077	24.9077
BOS014	CTHRC1_Fibrotic_Fb	BOS	0.202041	20.2041
BOS015	CTHRC1_Fibrotic_Fb	BOS	0.0817403	8.17403
BOS016	CTHRC1_Fibrotic_Fb	BOS	0.161074	16.1074
BOS018	CTHRC1_Fibrotic_Fb	BOS	0.204082	20.4082
BOS001	Inflam_Fb	BOS	0.0804167	8.04167
BOS002	Inflam_Fb	BOS	0.0372844	3.72844
BOS003	Inflam_Fb	BOS	0.0348837	3.48837
BOS004	Inflam_Fb	BOS	0.120219	12.0219
BOS006	Inflam_Fb	BOS	0.103044	10.3044
BOS009	Inflam_Fb	BOS	0.0964396	9.64396
BOS010	Inflam_Fb	BOS	0.0412744	4.12744
BOS011	Inflam_Fb	BOS	0.0515548	5.15548
BOS012	Inflam_Fb	BOS	0.147098	14.7098
BOS013	Inflam_Fb	BOS	0.114391	11.4391
BOS014	Inflam_Fb	BOS	0.130612	13.0612
BOS015	Inflam_Fb	BOS	0.0718523	7.18523
BOS016	Inflam_Fb	BOS	0.108341	10.8341
BOS018	Inflam_Fb	BOS	0.0408163	4.08163
BOS001	Inflam_Fb_CCL2	BOS	0.177917	17.7917
BOS002	Inflam_Fb_CCL2	BOS	0.288815	28.8815
BOS003	Inflam_Fb_CCL2	BOS	0.21124	21.124
BOS004	Inflam_Fb_CCL2	BOS	0.0546448	5.46448
BOS006	Inflam_Fb_CCL2	BOS	0.28064	28.064
BOS009	Inflam_Fb_CCL2	BOS	0.14494	14.494
BOS010	Inflam_Fb_CCL2	BOS	0.0716872	7.16872
BOS011	Inflam_Fb_CCL2	BOS	0.283961	28.3961
BOS012	Inflam_Fb_CCL2	BOS	0.136544	13.6544
BOS013	Inflam_Fb_CCL2	BOS	0.129151	12.9151
BOS014	Inflam_Fb_CCL2	BOS	0.259184	25.9184
BOS015	Inflam_Fb_CCL2	BOS	0.225445	22.5445
BOS016	Inflam_Fb_CCL2	BOS	0.102109	10.2109
BOS018	Inflam_Fb_CCL2	BOS	0.244898	24.4898
BOS001	Pericytes	BOS	0.178333	17.8333
BOS002	Pericytes	BOS	0.0901503	9.01503
BOS003	Pericytes	BOS	0.284884	28.4884
BOS004	Pericytes	BOS	0.0491803	4.91803
BOS006	Pericytes	BOS	0.124512	12.4512
BOS009	Pericytes	BOS	0.135969	13.5969
BOS010	Pericytes	BOS	0.183925	18.3925
BOS011	Pericytes	BOS	0.103928	10.3928
BOS012	Pericytes	BOS	0.078496	7.8496
BOS013	Pericytes	BOS	0.0571956	5.71956
BOS014	Pericytes	BOS	0.114286	11.4286
BOS015	Pericytes	BOS	0.0988794	9.88794
BOS016	Pericytes	BOS	0.137584	13.7584
BOS018	Pericytes	BOS	0.142857	14.2857
BOS001	Smooth_Muscle	BOS	0.0075	0.75
BOS002	Smooth_Muscle	BOS	0.0127991	1.27991
BOS003	Smooth_Muscle	BOS	0.0542636	5.42636
BOS004	Smooth_Muscle	BOS	0.0437158	4.37158
BOS006	Smooth_Muscle	BOS	0.0257611	2.57611
BOS009	Smooth_Muscle	BOS	0.0154191	1.54191
BOS010	Smooth_Muscle	BOS	0.0202752	2.02752
BOS011	Smooth_Muscle	BOS	0.0188216	1.88216
BOS012	Smooth_Muscle	BOS	0.01781	1.781
BOS013	Smooth_Muscle	BOS	0.00922509	0.922509
BOS014	Smooth_Muscle	BOS	0.00306122	0.306122
BOS015	Smooth_Muscle	BOS	0.00856955	0.856955
BOS016	Smooth_Muscle	BOS	0.0177373	1.77373
BOS018	Smooth_Muscle	BOS	0	0
BOS001	Smooth_Muscle_TINAGL1	BOS	0.0654167	6.54167
BOS002	Smooth_Muscle_TINAGL1	BOS	0.0690039	6.90039
BOS003	Smooth_Muscle_TINAGL1	BOS	0.0562016	5.62016
BOS004	Smooth_Muscle_TINAGL1	BOS	0.0491803	4.91803
BOS006	Smooth_Muscle_TINAGL1	BOS	0.133099	13.3099
BOS009	Smooth_Muscle_TINAGL1	BOS	0.100364	10.0364
BOS010	Smooth_Muscle_TINAGL1	BOS	0.112238	11.2238
BOS011	Smooth_Muscle_TINAGL1	BOS	0.0482815	4.82815
BOS012	Smooth_Muscle_TINAGL1	BOS	0.0593668	5.93668
BOS013	Smooth_Muscle_TINAGL1	BOS	0.0295203	2.95203
BOS014	Smooth_Muscle_TINAGL1	BOS	0.072449	7.2449
BOS015	Smooth_Muscle_TINAGL1	BOS	0.0784443	7.84443
BOS016	Smooth_Muscle_TINAGL1	BOS	0.0671141	6.71141
BOS018	Smooth_Muscle_TINAGL1	BOS	0.163265	16.3265
BOS001	Subpleural_Fb	BOS	0.00458333	0.458333
BOS002	Subpleural_Fb	BOS	0.0233723	2.33723
BOS003	Subpleural_Fb	BOS	0.00387597	0.387597
BOS004	Subpleural_Fb	BOS	0.010929	1.0929
BOS006	Subpleural_Fb	BOS	0.028103	2.8103
BOS009	Subpleural_Fb	BOS	0.0246706	2.46706
BOS010	Subpleural_Fb	BOS	0.025344	2.5344
BOS011	Subpleural_Fb	BOS	0.0319149	3.19149
BOS012	Subpleural_Fb	BOS	0.0474934	4.74934
BOS013	Subpleural_Fb	BOS	0.0369004	3.69004
BOS014	Subpleural_Fb	BOS	0.05	5
BOS015	Subpleural_Fb	BOS	0.0210943	2.10943
BOS016	Subpleural_Fb	BOS	0.0186961	1.86961
BOS018	Subpleural_Fb	BOS	0.0612245	6.12245
CTR002	Adventitial_Fb	CTR	0.0499713	4.99713
CTR007	Adventitial_Fb	CTR	0.115907	11.5907
CTR008	Adventitial_Fb	CTR	0.0751748	7.51748
CTR011	Adventitial_Fb	CTR	0.0174804	1.74804
CTR031	Adventitial_Fb	CTR	0.0360934	3.60934
CTR048	Adventitial_Fb	CTR	0.129145	12.9145
CTR064	Adventitial_Fb	CTR	0.0582719	5.82719
CTR068	Adventitial_Fb	CTR	0.0813269	8.13269
CTR069	Adventitial_Fb	CTR	0.0765136	7.65136
CTR070	Adventitial_Fb	CTR	0.0463499	4.63499
CTR072	Adventitial_Fb	CTR	0.0681818	6.81818
CTR073	Adventitial_Fb	CTR	0.101591	10.1591
CTR075	Adventitial_Fb	CTR	0.114107	11.4107
CTR002	Alveolar_Fb	CTR	0.42332	42.332
CTR007	Alveolar_Fb	CTR	0.281375	28.1375
CTR008	Alveolar_Fb	CTR	0.438374	43.8374
CTR011	Alveolar_Fb	CTR	0.373116	37.3116
CTR031	Alveolar_Fb	CTR	0.356688	35.6688
CTR048	Alveolar_Fb	CTR	0.441536	44.1536
CTR064	Alveolar_Fb	CTR	0.38781	38.781
CTR068	Alveolar_Fb	CTR	0.442483	44.2483
CTR069	Alveolar_Fb	CTR	0.413839	41.3839
CTR070	Alveolar_Fb	CTR	0.395713	39.5713
CTR072	Alveolar_Fb	CTR	0.280303	28.0303
CTR073	Alveolar_Fb	CTR	0.396573	39.6573
CTR075	Alveolar_Fb	CTR	0.290886	29.0886
CTR002	CTHRC1_Fibrotic_Fb	CTR	0.109707	10.9707
CTR007	CTHRC1_Fibrotic_Fb	CTR	0.0359712	3.59712
CTR008	CTHRC1_Fibrotic_Fb	CTR	0.0463287	4.63287
CTR011	CTHRC1_Fibrotic_Fb	CTR	0.0578662	5.78662
CTR031	CTHRC1_Fibrotic_Fb	CTR	0.113057	11.3057
CTR048	CTHRC1_Fibrotic_Fb	CTR	0.0497382	4.97382
CTR064	CTHRC1_Fibrotic_Fb	CTR	0.0328198	3.28198
CTR068	CTHRC1_Fibrotic_Fb	CTR	0.128411	12.8411
CTR069	CTHRC1_Fibrotic_Fb	CTR	0.0525615	5.25615
CTR070	CTHRC1_Fibrotic_Fb	CTR	0.0486674	4.86674
CTR072	CTHRC1_Fibrotic_Fb	CTR	0.0833333	8.33333
CTR073	CTHRC1_Fibrotic_Fb	CTR	0.0550796	5.50796
CTR075	CTHRC1_Fibrotic_Fb	CTR	0.0996255	9.96255
CTR002	Inflam_Fb	CTR	0.110281	11.0281
CTR007	Inflam_Fb	CTR	0.0439648	4.39648
CTR008	Inflam_Fb	CTR	0.0537587	5.37587
CTR011	Inflam_Fb	CTR	0.0590717	5.90717
CTR031	Inflam_Fb	CTR	0.0504246	5.04246
CTR048	Inflam_Fb	CTR	0.0820244	8.20244
CTR064	Inflam_Fb	CTR	0.035499	3.5499
CTR068	Inflam_Fb	CTR	0.0128411	1.28411
CTR069	Inflam_Fb	CTR	0.0445775	4.45775
CTR070	Inflam_Fb	CTR	0.0614137	6.14137
CTR072	Inflam_Fb	CTR	0.0606061	6.06061
CTR073	Inflam_Fb	CTR	0.0342717	3.42717
CTR075	Inflam_Fb	CTR	0.0684145	6.84145
CTR002	Inflam_Fb_CCL2	CTR	0.0672028	6.72028
CTR007	Inflam_Fb_CCL2	CTR	0.123901	12.3901
CTR008	Inflam_Fb_CCL2	CTR	0.0284091	2.84091
CTR011	Inflam_Fb_CCL2	CTR	0.109102	10.9102
CTR031	Inflam_Fb_CCL2	CTR	0.200106	20.0106
CTR048	Inflam_Fb_CCL2	CTR	0.198953	19.8953
CTR064	Inflam_Fb_CCL2	CTR	0.151373	15.1373
CTR068	Inflam_Fb_CCL2	CTR	0.0716961	7.16961
CTR069	Inflam_Fb_CCL2	CTR	0.165003	16.5003
CTR070	Inflam_Fb_CCL2	CTR	0.113557	11.3557
CTR072	Inflam_Fb_CCL2	CTR	0.280303	28.0303
CTR073	Inflam_Fb_CCL2	CTR	0.164015	16.4015
CTR075	Inflam_Fb_CCL2	CTR	0.0803995	8.03995
CTR002	Pericytes	CTR	0.101091	10.1091
CTR007	Pericytes	CTR	0.219025	21.9025
CTR008	Pericytes	CTR	0.181381	18.1381
CTR011	Pericytes	CTR	0.24774	24.774
CTR031	Pericytes	CTR	0.124735	12.4735
CTR048	Pericytes	CTR	0.0628272	6.28272
CTR064	Pericytes	CTR	0.166778	16.6778
CTR068	Pericytes	CTR	0.0888175	8.88175
CTR069	Pericytes	CTR	0.123087	12.3087
CTR070	Pericytes	CTR	0.214368	21.4368
CTR072	Pericytes	CTR	0.128788	12.8788
CTR073	Pericytes	CTR	0.0526316	5.26316
CTR075	Pericytes	CTR	0.0734082	7.34082
CTR002	Smooth_Muscle	CTR	0.0235497	2.35497
CTR007	Smooth_Muscle	CTR	0.019984	1.9984
CTR008	Smooth_Muscle	CTR	0.0131119	1.31119
CTR011	Smooth_Muscle	CTR	0.0180832	1.80832
CTR031	Smooth_Muscle	CTR	0.0180467	1.80467
CTR048	Smooth_Muscle	CTR	0.004363	0.4363
CTR064	Smooth_Muscle	CTR	0.0147354	1.47354
CTR068	Smooth_Muscle	CTR	0.00428036	0.428036
CTR069	Smooth_Muscle	CTR	0.0133067	1.33067
CTR070	Smooth_Muscle	CTR	0.00984936	0.984936
CTR072	Smooth_Muscle	CTR	0.00757576	0.757576
CTR073	Smooth_Muscle	CTR	0.0305998	3.05998
CTR075	Smooth_Muscle	CTR	0.0207241	2.07241
CTR002	Smooth_Muscle_TINAGL1	CTR	0.0448018	4.48018
CTR007	Smooth_Muscle_TINAGL1	CTR	0.117506	11.7506
CTR008	Smooth_Muscle_TINAGL1	CTR	0.0677448	6.77448
CTR011	Smooth_Muscle_TINAGL1	CTR	0.087402	8.7402
CTR031	Smooth_Muscle_TINAGL1	CTR	0.0769639	7.69639
CTR048	Smooth_Muscle_TINAGL1	CTR	0.0279232	2.79232
CTR064	Smooth_Muscle_TINAGL1	CTR	0.134628	13.4628
CTR068	Smooth_Muscle_TINAGL1	CTR	0.0668807	6.68807
CTR069	Smooth_Muscle_TINAGL1	CTR	0.0685296	6.85296
CTR070	Smooth_Muscle_TINAGL1	CTR	0.0643105	6.43105
CTR072	Smooth_Muscle_TINAGL1	CTR	0.030303	3.0303
CTR073	Smooth_Muscle_TINAGL1	CTR	0.145655	14.5655
CTR075	Smooth_Muscle_TINAGL1	CTR	0.20774	20.774
CTR002	Subpleural_Fb	CTR	0.0700747	7.00747
CTR007	Subpleural_Fb	CTR	0.0423661	4.23661
CTR008	Subpleural_Fb	CTR	0.0957168	9.57168
CTR011	Subpleural_Fb	CTR	0.0301386	3.01386
CTR031	Subpleural_Fb	CTR	0.0238854	2.38854
CTR048	Subpleural_Fb	CTR	0.0034904	0.34904
CTR064	Subpleural_Fb	CTR	0.0180844	1.80844
CTR068	Subpleural_Fb	CTR	0.103264	10.3264
CTR069	Subpleural_Fb	CTR	0.0425815	4.25815
CTR070	Subpleural_Fb	CTR	0.0457706	4.57706
CTR072	Subpleural_Fb	CTR	0.0606061	6.06061
CTR073	Subpleural_Fb	CTR	0.0195838	1.95838
CTR075	Subpleural_Fb	CTR	0.0446941	4.46941

### Sheet: summary
disease	celltype	n_patients	mean_pct	sd_pct	sem_pct	median_pct	q25_pct	q75_pct	min_pct	max_pct
RAS	Adventitial_Fb	15	5.15231	3.13591	0.80969	5.23416	3.1077	6.09399	1.14943	14.3378
BOS	Adventitial_Fb	14	6.34199	4.82091	1.28844	5.22392	3.57587	7.40009	0.581395	18.5792
CTR	Adventitial_Fb	13	7.46242	3.35135	0.929498	7.51748	4.99713	10.1591	1.74804	12.9145
RAS	Alveolar_Fb	15	28.206	8.10658	2.09311	27.8638	24.2755	33.3255	13.5671	44.7145
BOS	Alveolar_Fb	14	28.5765	9.36974	2.50417	30.2219	26.2407	34.6203	11.5306	41.6667
CTR	Alveolar_Fb	13	37.8617	5.97746	1.65785	39.5713	35.6688	42.332	28.0303	44.2483
RAS	CTHRC1_Fibrotic_Fb	15	15.6666	6.49791	1.67775	16.6821	11.525	19.7036	4.40771	26.2923
BOS	CTHRC1_Fibrotic_Fb	14	12.8195	6.74516	1.80272	9.76568	7.2348	19.5246	5	24.9077
CTR	CTHRC1_Fibrotic_Fb	13	7.02436	3.2323	0.896479	5.50796	4.86674	9.96255	3.28198	12.8411
RAS	Inflam_Fb	15	13.3523	6.43392	1.66123	12.7182	8.32754	16.7433	4.38719	27.8237
BOS	Inflam_Fb	14	8.41591	3.82272	1.02167	8.84281	4.38445	11.2879	3.48837	14.7098
CTR	Inflam_Fb	13	5.51653	2.3971	0.664835	5.37587	4.39648	6.14137	1.28411	11.0281
RAS	Inflam_Fb_CCL2	15	12.1454	6.57104	1.69664	13.4675	7.33187	16.5398	2.3416	24.0611
BOS	Inflam_Fb_CCL2	14	18.6512	8.08257	2.16016	19.4578	13.0999	25.5612	5.46448	28.8815
CTR	Inflam_Fb_CCL2	13	13.4925	6.81005	1.88877	12.3901	8.03995	16.5003	2.84091	28.0303
RAS	Pericytes	15	11.7876	5.76834	1.48938	12.9573	6.78664	16.3418	3.09598	21.727
BOS	Pericytes	14	12.7156	6.03684	1.61341	11.9399	9.23325	14.1539	4.91803	28.4884
CTR	Pericytes	13	13.7283	6.35863	1.76357	12.4735	8.88175	18.1381	5.26316	24.774
RAS	Smooth_Muscle	15	2.25628	1.75766	0.453826	1.79551	0.884393	2.86158	0.312989	6.77362
BOS	Smooth_Muscle	14	1.82113	1.49331	0.399105	1.65782	0.873343	1.99118	0	5.42636
CTR	Smooth_Muscle	13	1.52469	0.768254	0.213075	1.47354	0.984936	1.9984	0.428036	3.05998
RAS	Smooth_Muscle_TINAGL1	15	7.77562	7.43422	1.91951	5.64738	4.04404	8.22429	1.70279	31.6804
BOS	Smooth_Muscle_TINAGL1	14	7.88532	3.64201	0.973367	6.8059	5.69929	9.48844	2.95203	16.3265
CTR	Smooth_Muscle_TINAGL1	13	8.77222	5.11767	1.41939	6.85296	6.43105	11.7506	2.79232	20.774
RAS	Subpleural_Fb	15	3.65795	2.6536	0.685156	2.58467	1.77423	5.23768	0.964187	9.13313
BOS	Subpleural_Fb	14	2.77287	1.6772	0.448252	2.50073	1.92956	3.5654	0.387597	6.12245
CTR	Subpleural_Fb	13	4.61736	2.97138	0.824111	4.25815	2.38854	6.06061	0.34904	10.3264

### Sheet: mean_pct_wide
celltype	RAS	BOS	CTR
Adventitial_Fb	5.15231	6.34199	7.46242
Alveolar_Fb	28.206	28.5765	37.8617
CTHRC1_Fibrotic_Fb	15.6666	12.8195	7.02436
Inflam_Fb	13.3523	8.41591	5.51653
Inflam_Fb_CCL2	12.1454	18.6512	13.4925
Pericytes	11.7876	12.7156	13.7283
Smooth_Muscle	2.25628	1.82113	1.52469
Smooth_Muscle_TINAGL1	7.77562	7.88532	8.77222
Subpleural_Fb	3.65795	2.77287	4.61736
