## Supplementary_TablesS1_to_S31 for "Single-cell and spatial transcriptomics resolve airway obliteration in bronchiolitis obliterans syndrome": FINAL_Table_S17__MESENCHYME_CelltypeFraction_per_Disease_STATS_10XFlex.xlsx

### Sheet: kruskal_wallis
celltype	n_groups	statistic_H	df	p_val	signif_unadj	p_adj	signif
Adventitial_Fb	3	3.54193	2	0.170168	ns	0.306303	ns
Alveolar_Fb	3	10.7185	2	0.00470434	**	0.014113	*
CTHRC1_Fibrotic_Fb	3	12.0954	2	0.00236333	**	0.010635	*
Inflam_Fb	3	14.3662	2	0.000759302	***	0.00683372	**
Inflam_Fb_CCL2	3	4.88861	2	0.0867866	ns	0.19527	ns
Pericytes	3	0.400954	2	0.81834	ns	0.81834	ns
Smooth_Muscle	3	0.971049	2	0.615374	ns	0.692296	ns
Smooth_Muscle_TINAGL1	3	2.09863	2	0.350178	ns	0.450229	ns
Subpleural_Fb	3	2.55442	2	0.278814	ns	0.418221	ns

### Sheet: pairwise_wilcox
celltype	group1	group2	n1	n2	median1	median2	W	p_val	p_adj	signif
Adventitial_Fb	RAS	BOS	15	14	0.0523416	0.0522392	95	0.678425	0.678425	ns
Adventitial_Fb	RAS	CTR	15	13	0.0523416	0.0751748	56	0.0589348	0.176805	ns
Adventitial_Fb	BOS	CTR	14	13	0.0522392	0.0751748	66	0.234483	0.351724	ns
Alveolar_Fb	RAS	BOS	15	14	0.278638	0.302219	95	0.678425	0.678425	ns
Alveolar_Fb	RAS	CTR	15	13	0.278638	0.395713	33	0.00319649	0.00958946	**
Alveolar_Fb	BOS	CTR	14	13	0.302219	0.395713	36	0.00817693	0.0122654	*
CTHRC1_Fibrotic_Fb	RAS	BOS	15	14	0.166821	0.0976568	126	0.370951	0.370951	ns
CTHRC1_Fibrotic_Fb	RAS	CTR	15	13	0.166821	0.0550796	170	0.000910858	0.00273257	**
CTHRC1_Fibrotic_Fb	BOS	CTR	14	13	0.0976568	0.0550796	142	0.014263	0.0213945	*
Inflam_Fb	RAS	BOS	15	14	0.127182	0.0884281	157	0.0245989	0.0368983	*
Inflam_Fb	RAS	CTR	15	13	0.127182	0.0537587	176	0.000326771	0.000980313	***
Inflam_Fb	BOS	CTR	14	13	0.0884281	0.0537587	127	0.0849467	0.0849467	ns
Inflam_Fb_CCL2	RAS	BOS	15	14	0.134675	0.194578	58	0.0424149	0.127245	ns
Inflam_Fb_CCL2	RAS	CTR	15	13	0.134675	0.123901	86	0.612352	0.612352	ns
Inflam_Fb_CCL2	BOS	CTR	14	13	0.194578	0.123901	125	0.104029	0.156044	ns
Pericytes	RAS	BOS	15	14	0.129573	0.119399	98	0.776653	0.776653	ns
Pericytes	RAS	CTR	15	13	0.129573	0.124735	84	0.549273	0.776653	ns
Pericytes	BOS	CTR	14	13	0.119399	0.124735	84	0.752443	0.776653	ns
Smooth_Muscle	RAS	BOS	15	14	0.0179551	0.0165782	122	0.471452	0.707178	ns
Smooth_Muscle	RAS	CTR	15	13	0.0179551	0.0147354	118	0.35689	0.707178	ns
Smooth_Muscle	BOS	CTR	14	13	0.0165782	0.0147354	90	0.980643	0.980643	ns
Smooth_Muscle_TINAGL1	RAS	BOS	15	14	0.0564738	0.068059	77	0.230062	0.346551	ns
Smooth_Muscle_TINAGL1	RAS	CTR	15	13	0.0564738	0.0685296	71	0.231034	0.346551	ns
Smooth_Muscle_TINAGL1	BOS	CTR	14	13	0.068059	0.0685296	84	0.752443	0.752443	ns
Subpleural_Fb	RAS	BOS	15	14	0.0258467	0.0250073	121	0.498739	0.498739	ns
Subpleural_Fb	RAS	CTR	15	13	0.0258467	0.0425815	73	0.268913	0.40337	ns
Subpleural_Fb	BOS	CTR	14	13	0.0250073	0.0425815	61	0.152281	0.40337	ns
