## Supplementary_TablesS1_to_S31 for "Single-cell and spatial transcriptomics resolve airway obliteration in bronchiolitis obliterans syndrome": FINAL_Table_S18__COMPOSITION_Celltype_MESENCHYME_by_class_mean_SD_Xenium.xlsx

### Sheet: per_sample_proportions
Sample_ID	Adventitial_Fb	Adventitial_Fb_inflam	Alveolar_Fb	Alveolar_Fb_CEMIP	CTHRC1_Fibrotic_Fb	Elastofibrotic_Fb	Inflam_Fb_CCL2	Pericytes	Smooth_Muscle	Smooth_Muscle_TINAGL1	Subpleural_Fb
Batch0024747_RUN1_Stitch1_A1	0.296354	0.0443118	0.0471402	0.0213702	0.116593	0.0414833	0.0267128	0.140792	0.0823382	0.0914519	0.0914519
Batch0024747_RUN1_Stitch1_A2	0.068299	0.0554124	0.129188	0.0393041	0.0689433	0.0289948	0.111791	0.213273	0.0953608	0.152384	0.037049
Batch0024747_RUN1_Stitch1_A3	0.0960357	0.0614182	0.0854271	0.0284757	0.0413177	0.0290341	0.123953	0.154662	0.127303	0.18928	0.0630932
Batch0024747_RUN1_Stitch2_A1	0.0971625	0.0791058	0.0980224	0.0283749	0.107481	0.0576096	0.0404127	0.229579	0.126397	0.0670679	0.0687876
Batch0024747_RUN1_Stitch2_A2	0.11524	0.0755741	0.0935282	0.0200418	0.056785	0.0509395	0.0555324	0.208351	0.108142	0.177453	0.0384134
Batch0024747_RUN1_Stitch3_A1	0.128716	0.0476351	0.100676	0.0304054	0.0476351	0.0462838	0.0912162	0.164189	0.128378	0.153378	0.0614865
Batch0024747_RUN1_Stitch3_A2	0.109498	0.0574713	0.0970962	0.0550514	0.0868119	0.0366001	0.0414398	0.190865	0.125832	0.15729	0.0420448
Batch0024747_RUN1_Stitch4_A1	0.0768374	0.0467706	0.0567929	0.0122494	0.0701559	0.0467706	0.0723831	0.142539	0.188196	0.249443	0.0378619
Batch0024747_RUN1_Stitch4_A2	0.13778	0.113019	0.067492	0.0251597	0.0611022	0.0714856	0.0547125	0.124201	0.145367	0.151358	0.0483227
Batch0024747_RUN1_Stitch5_A1	0.145589	0.0707965	0.0582358	0.023694	0.130745	0.0956323	0.0322581	0.149872	0.134742	0.105909	0.0525264
Batch0024747_RUN1_Stitch5_A2	0.14624	0.122904	0.054624	0.0731201	0.286776	0.0713915	0.0276577	0.0461538	0.0615385	0.0435609	0.0660328
Batch0024747_RUN1_Stitch6_A1	0.0905806	0.0425806	0.0910968	0.0276129	0.0547097	0.0304516	0.0596129	0.244903	0.115613	0.211097	0.0317419
Batch0024747_RUN1_Stitch6_A2	0.0881954	0.0495251	0.0868385	0.0335821	0.0766621	0.0464722	0.0512212	0.0858209	0.142809	0.302917	0.0359566
Batch0024747_RUN1_Stitch7_A1	0.0423018	0.0712652	0.0331555	0.0499238	0.168826	0.03125	0.0141006	0.0647866	0.175305	0.321646	0.027439
Batch0024747_RUN1_Stitch7_A2	0.232149	0.0666667	0.0395939	0.037225	0.158376	0.101523	0.0199662	0.0646362	0.133672	0.0737733	0.0724196
Batch0024747_RUN1_Stitch7_A3	0.143208	0.183686	0.0466115	0.0355719	0.135541	0.08433	0.0183993	0.0999693	0.106102	0.091383	0.0551978
Batch0024747_RUN1_Stitch8_A1	0.103896	0.032967	0.10989	0.031968	0.0539461	0.0539461	0.0549451	0.164835	0.133866	0.207792	0.0519481
Batch0024747_RUN1_Stitch8_A2	0.13168	0.0418733	0.0997245	0.0214876	0.0402204	0.076584	0.0495868	0.169146	0.170248	0.161433	0.0380165
Batch0024750_RUN1_Stitch1_A1	0.0961538	0.0270801	0.072606	0.0211931	0.0392465	0.0184458	0.0851648	0.162088	0.185243	0.263344	0.0294349
Batch0024750_RUN1_Stitch1_A2	0.120953	0.0317654	0.144777	0.019548	0.0378742	0.0372633	0.0794136	0.197312	0.128283	0.164325	0.038485
Batch0024750_RUN1_Stitch1_A3	0.0610932	0.0385852	0.0846731	0.0235798	0.0353698	0.0214362	0.133976	0.259378	0.126474	0.151125	0.0643087
Batch0024750_RUN1_Stitch2_A1	0.10994	0.0957398	0.100321	0.0384792	0.0842877	0.0622996	0.0572607	0.277142	0.0760421	0.0586349	0.0398534
Batch0024750_RUN1_Stitch2_A2	0.0946166	0.0693312	0.0872757	0.0212072	0.0905383	0.0342577	0.093801	0.129282	0.160277	0.167618	0.0517945
Batch0024750_RUN1_Stitch2_A3	0.150373	0.123032	0.0492958	0.0240265	0.159901	0.13256	0.0256835	0.113919	0.107705	0.071251	0.0422535
Batch0024750_RUN1_Stitch3_A1	0.130325	0.15557	0.0403913	0.0265068	0.0877248	0.0713159	0.022089	0.113916	0.128116	0.164405	0.0596403
Batch0024750_RUN1_Stitch3_A2	0.0788716	0.0426022	0.124352	0.0535406	0.0656304	0.0333909	0.09384	0.271157	0.103051	0.08981	0.0437536
Batch0024750_RUN1_Stitch3_A3	0.144757	0.0426448	0.0755086	0.0524257	0.0931142	0.0250391	0.0684664	0.111111	0.111111	0.187793	0.0880282
Batch0024750_RUN1_Stitch4_A1	0.184969	0.0758408	0.0634866	0.0406658	0.0881949	0.0528483	0.0744681	0.112903	0.118394	0.127316	0.0609128
Batch0024750_RUN1_Stitch5_A1	0.153517	0.0518855	0.11019	0.0345012	0.0593742	0.0433271	0.0363734	0.225461	0.114202	0.134528	0.0366408
Batch0024750_RUN1_Stitch5_A2	0.120062	0.155464	0.0697794	0.0451514	0.102104	0.079528	0.0266803	0.19138	0.101591	0.0697794	0.0384813
Batch0024750_RUN1_Stitch6_A1	0.14416	0.0981559	0.0454095	0.0789213	0.248662	0.0848701	0.0190363	0.0561174	0.122943	0.0640492	0.037676
Batch0024750_RUN1_Stitch6_A2	0.0827223	0.0540788	0.0384968	0.0146654	0.0870761	0.0492667	0.0169569	0.156049	0.164757	0.317599	0.0183318
Batch0024750_RUN1_Stitch6_A3	0.177389	0.0837457	0.05748	0.0548154	0.123715	0.0342596	0.0555767	0.149981	0.0947849	0.090217	0.0780358
Batch0024750_RUN1_Stitch7_A1	0.0953271	0.0850467	0.0476636	0.11215	0.0859813	0.0308411	0.053271	0.0831776	0.16729	0.176636	0.0626168
Batch0024750_RUN1_Stitch8_A1	0.119219	0.0486443	0.0837321	0.0322967	0.0594099	0.053429	0.0570175	0.180622	0.148325	0.170654	0.0466507
Batch0024750_RUN1_Stitch8_A2	0.203259	0.0430059	0.0556813	0.0140335	0.0235401	0.0194658	0.0239928	0.139882	0.159348	0.246718	0.0710729
Batch0024788_RUN3_Stitch1_A1	0.0653846	0.0480769	0.113462	0.0403846	0.0865385	0.0384615	0.136538	0.253846	0.0711538	0.0923077	0.0538462
Batch0024788_RUN3_Stitch1_A2	0.185776	0.0340282	0.0337216	0.0156346	0.035561	0.0769467	0.0107296	0.0692826	0.20049	0.301042	0.0367872
Batch0024788_RUN3_Stitch2_A1	0.19682	0.0511388	0.0468414	0.0352385	0.0528578	0.0253545	0.034379	0.0661796	0.159433	0.205844	0.125913
Batch0024788_RUN3_Stitch2_A2	0.169725	0.0475098	0.0845347	0.0314548	0.0674967	0.0465269	0.0314548	0.151704	0.152687	0.178244	0.0386632
Batch0024788_RUN3_Stitch2_A3	0.174649	0.0539591	0.0747126	0.0293742	0.0568327	0.0533206	0.0306513	0.126117	0.144636	0.2053	0.050447
Batch0024788_RUN3_Stitch2_A4	0.121739	0.0326087	0.173913	0.0478261	0.0380435	0.0402174	0.0358696	0.266304	0.1	0.101087	0.0423913
Batch0024788_RUN3_Stitch2_A5	0.142699	0.0154867	0.0940265	0.0176991	0.0309735	0.074115	0.0320796	0.0785398	0.242257	0.230088	0.0420354
Batch0024788_RUN3_Stitch3_A1	0.1407	0.0370625	0.0669183	0.02814	0.0483871	0.0432395	0.0360329	0.122512	0.133837	0.285518	0.0576527
Batch0024788_RUN3_Stitch3_A2	0.0789256	0.0198347	0.0619835	0.011157	0.0475207	0.0132231	0.0421488	0.149587	0.188017	0.361157	0.0264463
Batch0024788_RUN3_Stitch3_A3	0.0603015	0.034458	0.129935	0.0380474	0.0323044	0.0394831	0.0337401	0.385499	0.110553	0.116296	0.0193826
Batch0024788_RUN3_Stitch4_A1	0.122179	0.0568093	0.0389105	0.0513619	0.063035	0.0505837	0.0552529	0.11751	0.171206	0.207782	0.0653696
Batch0024788_RUN3_Stitch5_A1	0.222494	0.0567237	0.0958435	0.0288509	0.0425428	0.0366748	0.127628	0.14621	0.0459658	0.0606357	0.13643
Batch0024788_RUN3_Stitch5_A2	0.078022	0.0373626	0.156044	0.0395604	0.0241758	0.043956	0.138462	0.306593	0.0494505	0.0747253	0.0516484
Batch0024788_RUN3_Stitch6_A1	0.0969993	0.0439637	0.140265	0.0565248	0.060014	0.0355897	0.0900209	0.267969	0.0872296	0.0774599	0.0439637
Batch0024788_RUN3_Stitch6_A2	0.0592105	0.0164474	0.0953947	0.0296053	0.0476974	0.0444079	0.0773026	0.304276	0.161184	0.110197	0.0542763
Batch0024788_RUN3_Stitch7_A1	0.258993	0.0639018	0.0677105	0.0359712	0.053322	0.0808295	0.0317393	0.0605163	0.156581	0.111299	0.0791367
Batch0024788_RUN3_Stitch7_A2	0.106864	0.0451781	0.0834057	0.0382276	0.0521286	0.0225891	0.0295395	0.293658	0.133797	0.155517	0.0390964
Batch0024788_RUN3_Stitch8_A1	0.148223	0.0604061	0.0720812	0.0248731	0.0431472	0.0324873	0.028934	0.220812	0.11269	0.141624	0.114721
Batch0024788_RUN3_Stitch8_A2	0.0950413	0.0320248	0.088843	0.0206612	0.0382231	0.0650826	0.0299587	0.304752	0.125	0.170455	0.0299587
Batch0024788_RUN3_Stitch8_A3	0.177433	0.0367948	0.0445626	0.0208504	0.0392478	0.0584628	0.0139002	0.101799	0.174571	0.294767	0.0376124
Batch0024791_RUN3_Stitch1_A1	0.0848329	0.0377035	0.128535	0.0445587	0.100257	0.041988	0.0685518	0.287061	0.0779777	0.0831191	0.0454156
Batch0024791_RUN3_Stitch1_A2	0.120316	0.107298	0.0970414	0.0812623	0.173176	0.0504931	0.0374753	0.157791	0.0706114	0.0623274	0.0422091
Batch0024791_RUN3_Stitch1_A3	0.108362	0.0864111	0.116725	0.0337979	0.0672474	0.043554	0.11115	0.208014	0.0797909	0.0641115	0.0808362
Batch0024791_RUN3_Stitch2_A1	0.0915767	0.0613391	0.0894168	0.0449244	0.0928726	0.0423326	0.0388769	0.323542	0.0946004	0.0868251	0.0336933
Batch0024791_RUN3_Stitch2_A2	0.165943	0.0356212	0.0460469	0.0121633	0.0165074	0.0573414	0.0191138	0.101651	0.149435	0.324066	0.0721112
Batch0024791_RUN3_Stitch3_A1	0.0713768	0.0547101	0.101449	0.0315217	0.0605072	0.0365942	0.0431159	0.397464	0.0833333	0.0898551	0.0300725
Batch0024791_RUN3_Stitch3_A2	0.0930027	0.0434012	0.14349	0.0301151	0.0389725	0.044287	0.0274579	0.372011	0.0974314	0.0797166	0.0301151
Batch0024791_RUN3_Stitch3_A3	0.0978087	0.137894	0.0780331	0.0299305	0.10155	0.0368787	0.0309995	0.175307	0.164618	0.0972742	0.049706
Batch0024791_RUN3_Stitch4_A1	0.0853028	0.0553914	0.118538	0.0579764	0.0638848	0.0313885	0.0487445	0.3161	0.10192	0.0875185	0.0332349
Batch0024791_RUN3_Stitch4_A2	0.0671774	0.0612846	0.102534	0.0363386	0.0823021	0.0496955	0.0479277	0.347476	0.0936948	0.0805343	0.0310352
Batch0024791_RUN3_Stitch5_A1	0.100645	0.0232258	0.0890323	0.0245161	0.0348387	0.0335484	0.0180645	0.207742	0.171613	0.274839	0.0219355
Batch0024791_RUN3_Stitch6_A1	0.111837	0.0882131	0.0485046	0.0231214	0.134456	0.0698668	0.0314149	0.128927	0.189746	0.137723	0.03619
Batch0024791_RUN3_Stitch6_A2	0.0734982	0.0508834	0.125088	0.0473498	0.0918728	0.034629	0.0558304	0.267138	0.127915	0.0946996	0.0310954
Batch0024791_RUN3_Stitch7_A1	0.0745209	0.02555	0.0915543	0.0319375	0.066714	0.0290987	0.0347764	0.274663	0.12917	0.222143	0.0198722
Batch0024791_RUN3_Stitch7_A2	0.0788091	0.084063	0.0604203	0.0218914	0.136602	0.0726795	0.0267075	0.156743	0.225044	0.112084	0.0249562
Batch0024791_RUN3_Stitch8_A1	0.146858	0.0800188	0.0576606	0.0407155	0.115086	0.0668393	0.0270652	0.11438	0.174159	0.130619	0.0465992
Batch0024791_RUN3_Stitch8_A2	0.075543	0.0585458	0.0982059	0.0406043	0.0500472	0.0302172	0.0443815	0.341832	0.123702	0.102927	0.0339943
Batch0025360_RUN2_Stitch1_A1	0.0893581	0.101105	0.0419522	0.141938	0.1934	0.0516012	0.0244721	0.0574745	0.13187	0.127115	0.0397147
Batch0025360_RUN2_Stitch1_A2	0.136522	0.0460887	0.0899352	0.0426009	0.0563029	0.0430992	0.0737419	0.129297	0.139013	0.173891	0.0695067
Batch0025360_RUN2_Stitch1_A3	0.0990411	0.0609829	0.0521426	0.0317651	0.127809	0.0570872	0.030866	0.239736	0.166617	0.105634	0.0283188
Batch0025360_RUN2_Stitch2_A1	0.089705	0.0620108	0.0650211	0.0364238	0.0737508	0.0547863	0.025286	0.245334	0.153221	0.173992	0.0204696
Batch0025360_RUN2_Stitch2_A2	0.118493	0.132877	0.0438356	0.0243151	0.159589	0.0962329	0.015411	0.0863014	0.125	0.160959	0.0369863
Batch0025360_RUN2_Stitch2_A3	0.0879038	0.136739	0.0503381	0.0798272	0.135424	0.0439519	0.0170924	0.0646131	0.16003	0.190646	0.0334335
Batch0025360_RUN2_Stitch2_A4	0.100834	0.0288097	0.0849128	0.0386657	0.0363912	0.0727824	0.0272934	0.319939	0.137983	0.113723	0.0386657
Batch0025360_RUN2_Stitch2_A5	0.120592	0.0793451	0.0384131	0.0255038	0.20466	0.0617128	0.0188917	0.133501	0.17097	0.106738	0.0396725
Batch0025360_RUN2_Stitch3_A1	0.131229	0.0918341	0.0790504	0.0310462	0.188364	0.116619	0.0440908	0.0962692	0.10227	0.0837464	0.0354813
Batch0025360_RUN2_Stitch3_A2	0.0822128	0.117941	0.0560891	0.0453323	0.217441	0.0752977	0.0295813	0.211295	0.0776028	0.0541683	0.0330388
Batch0025360_RUN2_Stitch4_A1	0.144073	0.0510806	0.104126	0.0327439	0.0373281	0.0753111	0.0353635	0.196464	0.168304	0.121807	0.0333988
Batch0025360_RUN2_Stitch5_A1	0.170879	0.0339495	0.103357	0.038476	0.0584685	0.0335722	0.0490381	0.186722	0.127876	0.164089	0.0335722
Batch0025360_RUN2_Stitch5_A2	0.0706134	0.0763195	0.0420827	0.021398	0.0492154	0.0278174	0.0349501	0.171184	0.222539	0.253923	0.0299572
Batch0025360_RUN2_Stitch5_A3	0.0988442	0.0382623	0.0713432	0.0386608	0.0821044	0.0350737	0.0282981	0.170586	0.172977	0.216819	0.0470307
Batch0025360_RUN2_Stitch7_A1	0.0744351	0.0651307	0.0731059	0.0283562	0.166593	0.0385467	0.0456358	0.224634	0.139123	0.110323	0.0341161
Batch0025360_RUN2_Stitch8_A1	0.107473	0.0688497	0.0915197	0.02267	0.130143	0.0696893	0.0251889	0.188077	0.178841	0.0856423	0.031906
Batch0025360_RUN2_Stitch8_A2	0.0969177	0.0905624	0.103908	0.0479822	0.0537019	0.0660947	0.0823006	0.188433	0.120114	0.0753098	0.0746743
Batch0025366_RUN2_Stitch1_A1	0.0650344	0.0367253	0.145371	0.0298393	0.0581484	0.03443	0.0948738	0.351951	0.0604438	0.0864575	0.0367253
Batch0025366_RUN2_Stitch1_A2	0.0881612	0.0421914	0.123426	0.0346348	0.0491184	0.0277078	0.11335	0.298489	0.0881612	0.100756	0.034005
Batch0025366_RUN2_Stitch1_A3	0.0760519	0.149693	0.0462588	0.0458949	0.148601	0.0428474	0.0201956	0.153605	0.160473	0.124539	0.0318399
Batch0025366_RUN2_Stitch1_A4	0.173874	0.0927133	0.076718	0.0770142	0.0565758	0.0619076	0.055391	0.089455	0.13596	0.0817536	0.0986374
Batch0025366_RUN2_Stitch2_A1	0.162738	0.0364759	0.106622	0.0258137	0.0353535	0.0314254	0.0213244	0.175084	0.147026	0.209315	0.0488215
Batch0025366_RUN2_Stitch2_A2	0.121399	0.0397805	0.0864198	0.0274348	0.0500686	0.0342936	0.0473251	0.285322	0.117284	0.160494	0.0301783
Batch0025366_RUN2_Stitch3_A1	0.162103	0.0496532	0.0876232	0.033954	0.0660825	0.0492881	0.0354144	0.24571	0.118291	0.119022	0.0328587
Batch0025366_RUN2_Stitch3_A2	0.152791	0.137447	0.0541952	0.0417891	0.159321	0.0378714	0.0457068	0.0825988	0.148221	0.0920666	0.0479922
Batch0025366_RUN2_Stitch3_A3	0.15987	0.0396975	0.0618417	0.0383473	0.118282	0.0569808	0.0432082	0.190656	0.113692	0.134486	0.0429382
Batch0025366_RUN2_Stitch4_A1	0.160723	0.102031	0.0601783	0.0304606	0.220901	0.0510154	0.0299653	0.136454	0.068103	0.0901436	0.0500248
Batch0025366_RUN2_Stitch4_A2	0.0695613	0.0872926	0.142229	0.0444798	0.0753959	0.0480412	0.053497	0.240737	0.0792604	0.123361	0.0361446
Batch0025366_RUN2_Stitch4_A3	0.0769722	0.0587672	0.0935803	0.0392846	0.0782498	0.0469499	0.0405621	0.335676	0.0954966	0.0999681	0.0344938
Batch0025366_RUN2_Stitch5_A1	0.0585801	0.0617638	0.105062	0.0299268	0.0544413	0.0283349	0.0916905	0.387138	0.0738618	0.0827762	0.0264247
Batch0025366_RUN2_Stitch5_A2	0.0888078	0.0559611	0.0851582	0.0389294	0.0364964	0.0450122	0.0340633	0.148418	0.186131	0.237226	0.0437956
Batch0025366_RUN2_Stitch6_A1	0.162668	0.0716302	0.100565	0.0437544	0.0561044	0.0458716	0.0299929	0.246295	0.0839802	0.1235	0.0356387
Batch0025366_RUN2_Stitch7_A1	0.204782	0.0324954	0.0613121	0.0226855	0.0300429	0.0447578	0.0343348	0.0956468	0.187615	0.212753	0.0735745
Batch0025366_RUN2_Stitch8_A1	0.155743	0.0436927	0.112051	0.0348837	0.0451022	0.0553206	0.0567301	0.210359	0.0838619	0.149753	0.0525018
Batch0025366_RUN2_Stitch8_A2	0.080198	0.0623762	0.121782	0.0445545	0.0534653	0.0277228	0.029703	0.353465	0.090099	0.1	0.0366337

### Sheet: sample_to_group
Sample_ID	group
Batch0024747_RUN1_Stitch1_A1	AFE
Batch0024747_RUN1_Stitch1_A2	Inflamed
Batch0024747_RUN1_Stitch1_A3	Inflamed
Batch0024747_RUN1_Stitch2_A1	Obliterating
Batch0024747_RUN1_Stitch2_A2	Inflamed
Batch0024747_RUN1_Stitch3_A1	Obliterating
Batch0024747_RUN1_Stitch3_A2	Obliterated
Batch0024747_RUN1_Stitch4_A1	Obliterating
Batch0024747_RUN1_Stitch4_A2	Obliterating
Batch0024747_RUN1_Stitch5_A1	Healthy
Batch0024747_RUN1_Stitch5_A2	AFE
Batch0024747_RUN1_Stitch6_A1	Obliterating
Batch0024747_RUN1_Stitch6_A2	Inflamed
Batch0024747_RUN1_Stitch7_A1	Obliterated
Batch0024747_RUN1_Stitch7_A2	Obliterating
Batch0024747_RUN1_Stitch7_A3	Obliterating
Batch0024747_RUN1_Stitch8_A1	Healthy_CTRL
Batch0024747_RUN1_Stitch8_A2	Healthy_CTRL
Batch0024750_RUN1_Stitch1_A1	Healthy
Batch0024750_RUN1_Stitch1_A2	Obliterating
Batch0024750_RUN1_Stitch1_A3	Healthy
Batch0024750_RUN1_Stitch2_A1	Obliterating
Batch0024750_RUN1_Stitch2_A2	Obliterating
Batch0024750_RUN1_Stitch2_A3	Inflamed
Batch0024750_RUN1_Stitch3_A1	Obliterating
Batch0024750_RUN1_Stitch3_A2	Obliterating
Batch0024750_RUN1_Stitch3_A3	AFE
Batch0024750_RUN1_Stitch4_A1	Obliterated
Batch0024750_RUN1_Stitch5_A1	Inflamed
Batch0024750_RUN1_Stitch5_A2	Obliterating
Batch0024750_RUN1_Stitch6_A1	Obliterating
Batch0024750_RUN1_Stitch6_A2	Inflamed
Batch0024750_RUN1_Stitch6_A3	Obliterated
Batch0024750_RUN1_Stitch7_A1	Inflamed
Batch0024750_RUN1_Stitch8_A1	Healthy_CTRL
Batch0024750_RUN1_Stitch8_A2	Healthy_CTRL
Batch0024788_RUN3_Stitch1_A1	Healthy_CTRL
Batch0024788_RUN3_Stitch1_A2	Healthy_CTRL
Batch0024788_RUN3_Stitch2_A1	Healthy_CTRL
Batch0024788_RUN3_Stitch2_A2	Healthy_CTRL
Batch0024788_RUN3_Stitch2_A3	Healthy_CTRL
Batch0024788_RUN3_Stitch2_A4	Healthy_CTRL
Batch0024788_RUN3_Stitch2_A5	Healthy_CTRL
Batch0024788_RUN3_Stitch3_A1	Healthy_CTRL
Batch0024788_RUN3_Stitch3_A2	Healthy_CTRL
Batch0024788_RUN3_Stitch3_A3	Healthy_CTRL
Batch0024788_RUN3_Stitch4_A1	Healthy_CTRL
Batch0024788_RUN3_Stitch5_A1	Healthy_CTRL
Batch0024788_RUN3_Stitch5_A2	Healthy_CTRL
Batch0024788_RUN3_Stitch6_A1	Healthy_CTRL
Batch0024788_RUN3_Stitch6_A2	Healthy_CTRL
Batch0024788_RUN3_Stitch7_A1	Healthy_CTRL
Batch0024788_RUN3_Stitch7_A2	Healthy_CTRL
Batch0024788_RUN3_Stitch8_A1	Healthy_CTRL
Batch0024788_RUN3_Stitch8_A2	Healthy_CTRL
Batch0024788_RUN3_Stitch8_A3	Healthy_CTRL
Batch0024791_RUN3_Stitch1_A1	Healthy
Batch0024791_RUN3_Stitch1_A2	AFE
Batch0024791_RUN3_Stitch1_A3	Inflamed
Batch0024791_RUN3_Stitch2_A1	Obliterating
Batch0024791_RUN3_Stitch2_A2	Healthy_CTRL
Batch0024791_RUN3_Stitch3_A1	Obliterated
Batch0024791_RUN3_Stitch3_A2	Healthy_CTRL
Batch0024791_RUN3_Stitch3_A3	Obliterating
Batch0024791_RUN3_Stitch4_A1	Obliterated
Batch0024791_RUN3_Stitch4_A2	Inflamed
Batch0024791_RUN3_Stitch5_A1	Healthy_CTRL
Batch0024791_RUN3_Stitch6_A1	Inflamed
Batch0024791_RUN3_Stitch6_A2	Healthy_CTRL
Batch0024791_RUN3_Stitch7_A1	Healthy
Batch0024791_RUN3_Stitch7_A2	Obliterating
Batch0024791_RUN3_Stitch8_A1	Obliterating
Batch0024791_RUN3_Stitch8_A2	Healthy
Batch0025360_RUN2_Stitch1_A1	Obliterated
Batch0025360_RUN2_Stitch1_A2	Obliterated
Batch0025360_RUN2_Stitch1_A3	Obliterating
Batch0025360_RUN2_Stitch2_A1	Obliterated
Batch0025360_RUN2_Stitch2_A2	Inflamed
Batch0025360_RUN2_Stitch2_A3	Obliterated
Batch0025360_RUN2_Stitch2_A4	Healthy_CTRL
Batch0025360_RUN2_Stitch2_A5	Obliterating
Batch0025360_RUN2_Stitch3_A1	Inflamed
Batch0025360_RUN2_Stitch3_A2	Inflamed
Batch0025360_RUN2_Stitch4_A1	Healthy_CTRL
Batch0025360_RUN2_Stitch5_A1	AFE
Batch0025360_RUN2_Stitch5_A2	Inflamed
Batch0025360_RUN2_Stitch5_A3	Obliterating
Batch0025360_RUN2_Stitch7_A1	Obliterated
Batch0025360_RUN2_Stitch8_A1	Inflamed
Batch0025360_RUN2_Stitch8_A2	Inflamed
Batch0025366_RUN2_Stitch1_A1	Obliterating
Batch0025366_RUN2_Stitch1_A2	Inflamed
Batch0025366_RUN2_Stitch1_A3	Obliterated
Batch0025366_RUN2_Stitch1_A4	Inflamed
Batch0025366_RUN2_Stitch2_A1	Healthy_CTRL
Batch0025366_RUN2_Stitch2_A2	Healthy_CTRL
Batch0025366_RUN2_Stitch3_A1	Obliterating
Batch0025366_RUN2_Stitch3_A2	Obliterating
Batch0025366_RUN2_Stitch3_A3	Obliterating
Batch0025366_RUN2_Stitch4_A1	Inflamed
Batch0025366_RUN2_Stitch4_A2	Inflamed
Batch0025366_RUN2_Stitch4_A3	Obliterated
Batch0025366_RUN2_Stitch5_A1	Obliterating
Batch0025366_RUN2_Stitch5_A2	Inflamed
Batch0025366_RUN2_Stitch6_A1	Inflamed
Batch0025366_RUN2_Stitch7_A1	Healthy_CTRL
Batch0025366_RUN2_Stitch8_A1	Obliterating
Batch0025366_RUN2_Stitch8_A2	Healthy

### Sheet: summary
BOS_class	CelltypeMes_Fine	n_samples	mean_freq	sd_freq	sem_freq	median_freq	q25_freq	q75_freq	min_freq	max_freq	mean_pct	sd_pct	sem_pct	median_pct	q25_pct	q75_pct	min_pct	max_pct
Healthy_CTRL	Adventitial_Fb	33	0.134156	0.0505065	0.00879204	0.122179	0.0969993	0.169725	0.0592105	0.258993	13.4156	5.05065	0.879204	12.2179	9.69993	16.9725	5.92105	25.8993
Healthy	Adventitial_Fb	7	0.0882759	0.0274294	0.0103673	0.080198	0.075032	0.0904934	0.0610932	0.145589	8.82759	2.74294	1.03673	8.0198	7.5032	9.04934	6.10932	14.5589
Inflamed	Adventitial_Fb	23	0.108166	0.0328178	0.00684298	0.0969177	0.0854417	0.124861	0.0671774	0.173874	10.8166	3.28178	0.684298	9.69177	8.54417	12.4861	6.71774	17.3874
Obliterating	Adventitial_Fb	27	0.11826	0.0376824	0.00725198	0.120062	0.0930967	0.143684	0.0585801	0.232149	11.826	3.76824	0.725198	12.0062	9.30967	14.3684	5.85801	23.2149
Obliterated	Adventitial_Fb	13	0.100137	0.0419522	0.0116355	0.0879038	0.0760519	0.109498	0.0423018	0.184969	10.0137	4.19522	1.16355	8.79038	7.60519	10.9498	4.23018	18.4969
AFE	Adventitial_Fb	5	0.175709	0.0697737	0.0312038	0.14624	0.144757	0.170879	0.120316	0.296354	17.5709	6.97737	3.12038	14.624	14.4757	17.0879	12.0316	29.6354
Healthy_CTRL	Adventitial_Fb_inflam	33	0.0403649	0.0121004	0.00210642	0.0397805	0.032967	0.0486443	0.0154867	0.0639018	4.03649	1.21004	0.210642	3.97805	3.2967	4.86443	1.54867	6.39018
Healthy	Adventitial_Fb_inflam	7	0.0458053	0.0179822	0.00679663	0.0385852	0.0323918	0.060461	0.02555	0.0707965	4.58053	1.79822	0.679663	3.85852	3.23918	6.0461	2.555	7.07965
Inflamed	Adventitial_Fb_inflam	23	0.0792211	0.0243881	0.00508526	0.0763195	0.0586228	0.0911983	0.0421914	0.132877	7.92211	2.43881	0.508526	7.63195	5.86228	9.11983	4.21914	13.2877
Obliterating	Adventitial_Fb_inflam	27	0.0792214	0.0423205	0.00814458	0.0666667	0.0452317	0.0969478	0.0317654	0.183686	7.92214	4.23205	0.814458	6.66667	4.52317	9.69478	3.17654	18.3686
Obliterated	Adventitial_Fb_inflam	13	0.0783045	0.0322624	0.00894798	0.0651307	0.0574713	0.0837457	0.0460887	0.149693	7.83045	3.22624	0.894798	6.51307	5.74713	8.37457	4.60887	14.9693
AFE	Adventitial_Fb_inflam	5	0.0702216	0.0415258	0.0185709	0.0443118	0.0426448	0.107298	0.0339495	0.122904	7.02216	4.15258	1.85709	4.43118	4.26448	10.7298	3.39495	12.2904
Healthy_CTRL	Alveolar_Fb	33	0.0896723	0.034173	0.00594876	0.0864198	0.0669183	0.106622	0.0337216	0.173913	8.96723	3.4173	0.594876	8.64198	6.69183	10.6622	3.37216	17.3913
Healthy	Alveolar_Fb	7	0.093656	0.0252029	0.00952579	0.0915543	0.0786395	0.109994	0.0582358	0.128535	9.3656	2.52029	0.952579	9.15543	7.86395	10.9994	5.82358	12.8535
Inflamed	Alveolar_Fb	23	0.0831805	0.0305635	0.00637293	0.0854271	0.0526925	0.103221	0.0384968	0.142229	8.31805	3.05635	0.637293	8.54271	5.26925	10.3221	3.84968	14.2229
Obliterating	Alveolar_Fb	27	0.0787468	0.0305792	0.00588496	0.0713432	0.0554941	0.0991715	0.0384131	0.145371	7.87468	3.05792	0.588496	7.13432	5.54941	9.91715	3.84131	14.5371
Obliterated	Alveolar_Fb	13	0.0716459	0.0263398	0.00730535	0.0650211	0.0503381	0.0935803	0.0331555	0.118538	7.16459	2.63398	0.730535	6.50211	5.03381	9.35803	3.31555	11.8538
AFE	Alveolar_Fb	5	0.0755343	0.0249005	0.0111358	0.0755086	0.054624	0.0970414	0.0471402	0.103357	7.55343	2.49005	1.11358	7.55086	5.4624	9.70414	4.71402	10.3357
Healthy_CTRL	Alveolar_Fb_CEMIP	33	0.0303854	0.0110834	0.00192938	0.0296053	0.0226855	0.0380474	0.011157	0.0565248	3.03854	1.10834	0.192938	2.96053	2.26855	3.80474	1.1157	5.65248
Healthy	Alveolar_Fb_CEMIP	7	0.0328746	0.0103336	0.00390573	0.0319375	0.0236369	0.0425794	0.0211931	0.0445587	3.28746	1.03336	0.390573	3.19375	2.36369	4.25794	2.11931	4.45587
Inflamed	Alveolar_Fb_CEMIP	23	0.0374792	0.020765	0.0043298	0.0337979	0.0241708	0.0415293	0.0146654	0.11215	3.74792	2.0765	0.43298	3.37979	2.41708	4.15293	1.46654	11.215
Obliterating	Alveolar_Fb_CEMIP	27	0.0341513	0.0126529	0.00243504	0.0317651	0.0270598	0.03857	0.0122494	0.0789213	3.41513	1.26529	0.243504	3.17651	2.70598	3.857	1.22494	7.89213
Obliterated	Alveolar_Fb_CEMIP	13	0.0541754	0.0295744	0.00820246	0.0458949	0.0392846	0.0550514	0.0283562	0.141938	5.41754	2.95744	0.820246	4.58949	3.92846	5.50514	2.83562	14.1938
AFE	Alveolar_Fb_CEMIP	5	0.0533309	0.0245701	0.0109881	0.0524257	0.038476	0.0731201	0.0213702	0.0812623	5.33309	2.45701	1.09881	5.24257	3.8476	7.31201	2.13702	8.12623
Healthy_CTRL	CTHRC1_Fibrotic_Fb	33	0.0457134	0.0163218	0.00284126	0.0425428	0.035561	0.053322	0.0165074	0.0918728	4.57134	1.63218	0.284126	4.25428	3.5561	5.3322	1.65074	9.18728
Healthy	CTHRC1_Fibrotic_Fb	7	0.0679778	0.0351287	0.0132774	0.0534653	0.0446468	0.0834855	0.0353698	0.130745	6.79778	3.51287	1.32774	5.34653	4.46468	8.34855	3.53698	13.0745
Inflamed	CTHRC1_Fibrotic_Fb	23	0.0962214	0.0568517	0.0118544	0.0753959	0.0563401	0.132299	0.0364964	0.220901	9.62214	5.68517	1.18544	7.53959	5.63401	13.2299	3.64964	22.0901
Obliterating	CTHRC1_Fibrotic_Fb	27	0.100514	0.0500237	0.00962707	0.0905383	0.0633663	0.123046	0.0378742	0.248662	10.0514	5.00237	0.962707	9.05383	6.33663	12.3046	3.78742	24.8662
Obliterated	CTHRC1_Fibrotic_Fb	13	0.111097	0.0471897	0.0130881	0.0881949	0.0737508	0.148601	0.0563029	0.1934	11.1097	4.71897	1.30881	8.81949	7.37508	14.8601	5.63029	19.34
AFE	CTHRC1_Fibrotic_Fb	5	0.145626	0.0892737	0.0399244	0.116593	0.0931142	0.173176	0.0584685	0.286776	14.5626	8.92737	3.99244	11.6593	9.31142	17.3176	5.84685	28.6776
Healthy_CTRL	Elastofibrotic_Fb	33	0.0470713	0.017847	0.00310676	0.044287	0.034629	0.0573414	0.0132231	0.0808295	4.70713	1.7847	0.310676	4.4287	3.4629	5.73414	1.32231	8.08295
Healthy	Elastofibrotic_Fb	7	0.0377916	0.0265808	0.0100466	0.0290987	0.0245795	0.0361026	0.0184458	0.0956323	3.77916	2.65808	1.00466	2.90987	2.45795	3.61026	1.84458	9.56323
Inflamed	Elastofibrotic_Fb	23	0.0567765	0.0274213	0.00571773	0.0492667	0.0434405	0.067892	0.0277078	0.13256	5.67765	2.74213	0.571773	4.92667	4.34405	6.7892	2.77078	13.256
Obliterating	Elastofibrotic_Fb	27	0.0546744	0.019537	0.00375989	0.0553206	0.037071	0.0690776	0.0283349	0.101523	5.46744	1.9537	0.375989	5.53206	3.7071	6.90776	2.83349	10.1523
Obliterated	Elastofibrotic_Fb	13	0.0419018	0.00796794	0.00220991	0.0428474	0.0365942	0.0469499	0.03125	0.0547863	4.19018	0.796794	0.220991	4.28474	3.65942	4.69499	3.125	5.47863
AFE	Elastofibrotic_Fb	5	0.0443959	0.0177923	0.00795694	0.0414833	0.0335722	0.0504931	0.0250391	0.0713915	4.43959	1.77923	0.795694	4.14833	3.35722	5.04931	2.50391	7.13915
Healthy_CTRL	Inflam_Fb_CCL2	33	0.0460004	0.0329324	0.00573279	0.0343348	0.028934	0.0549451	0.0107296	0.138462	4.60004	3.29324	0.573279	3.43348	2.8934	5.49451	1.07296	13.8462
Healthy	Inflam_Fb_CCL2	7	0.0612589	0.0381565	0.0144218	0.0443815	0.0335173	0.0768583	0.029703	0.133976	6.12589	3.81565	1.44218	4.43815	3.35173	7.68583	2.9703	13.3976
Inflamed	Inflam_Fb_CCL2	23	0.0527416	0.0328625	0.00685231	0.0440908	0.0299791	0.0554617	0.015411	0.123953	5.27416	3.28625	0.685231	4.40908	2.99791	5.54617	1.5411	12.3953
Obliterating	Inflam_Fb_CCL2	27	0.0488205	0.0268484	0.00516698	0.0404127	0.0268864	0.065998	0.0183993	0.0948738	4.88205	2.68484	0.516698	4.04127	2.68864	6.5998	1.83993	9.48738
Obliterated	Inflam_Fb_CCL2	13	0.0403409	0.0198607	0.00550838	0.0414398	0.0244721	0.0487445	0.0141006	0.0744681	4.03409	1.98607	0.550838	4.14398	2.44721	4.87445	1.41006	7.44681
AFE	Inflam_Fb_CCL2	5	0.0418701	0.017391	0.0077775	0.0374753	0.0276577	0.0490381	0.0267128	0.0684664	4.18701	1.7391	0.77775	3.74753	2.76577	4.90381	2.67128	6.84664
Healthy_CTRL	Pericytes	33	0.196035	0.0929206	0.0161754	0.175084	0.122512	0.267969	0.0605163	0.385499	19.6035	9.29206	1.61754	17.5084	12.2512	26.7969	6.05163	38.5499
Healthy	Pericytes	7	0.261194	0.0796712	0.0301129	0.274663	0.210733	0.314446	0.149872	0.353465	26.1194	7.96712	3.01129	27.4663	21.0733	31.4446	14.9872	35.3465
Inflamed	Pericytes	23	0.175067	0.0703515	0.0146693	0.171184	0.121423	0.212284	0.0831776	0.347476	17.5067	7.03515	1.46693	17.1184	12.1423	21.2284	8.31776	34.7476
Obliterating	Pericytes	27	0.188464	0.0850981	0.0163771	0.175307	0.126742	0.24232	0.0561174	0.387138	18.8464	8.50981	1.63771	17.5307	12.6742	24.232	5.61174	38.7138
Obliterated	Pericytes	13	0.187903	0.11026	0.0305806	0.153605	0.112903	0.245334	0.0574745	0.397464	18.7903	11.026	3.05806	15.3605	11.2903	24.5334	5.74745	39.7464
AFE	Pericytes	5	0.128514	0.0535773	0.0239605	0.140792	0.111111	0.157791	0.0461538	0.186722	12.8514	5.35773	2.39605	14.0792	11.1111	15.7791	4.61538	18.6722
Healthy_CTRL	Smooth_Muscle	33	0.140519	0.0418427	0.00728388	0.147026	0.117284	0.168304	0.0459658	0.242257	14.0519	4.18427	0.728388	14.7026	11.7284	16.8304	4.59658	24.2257
Healthy	Smooth_Muscle	7	0.123915	0.0345599	0.0130624	0.126474	0.1069	0.131956	0.0779777	0.185243	12.3915	3.45599	1.30624	12.6474	10.69	13.1956	7.79777	18.5243
Inflamed	Smooth_Muscle	23	0.124294	0.042587	0.00888001	0.114202	0.090928	0.153783	0.068103	0.222539	12.4294	4.2587	0.888001	11.4202	9.0928	15.3783	6.8103	22.2539
Obliterating	Smooth_Muscle	27	0.130792	0.0387226	0.00745217	0.128116	0.104577	0.162448	0.0604438	0.225044	13.0792	3.87226	0.745217	12.8116	10.4577	16.2448	6.04438	22.5044
Obliterated	Smooth_Muscle	13	0.129138	0.0290536	0.00805803	0.13187	0.10192	0.153221	0.0833333	0.175305	12.9138	2.90536	0.805803	13.187	10.192	15.3221	8.33333	17.5305
AFE	Smooth_Muscle	5	0.0906951	0.0279399	0.0124951	0.0823382	0.0706114	0.111111	0.0615385	0.127876	9.06951	2.79399	1.24951	8.23382	7.06114	11.1111	6.15385	12.7876
Healthy_CTRL	Smooth_Muscle_TINAGL1	33	0.177556	0.0799561	0.0139186	0.170455	0.111299	0.212753	0.0606357	0.361157	17.7556	7.99561	1.39186	17.0455	11.1299	21.2753	6.06357	36.1157
Healthy	Smooth_Muscle_TINAGL1	7	0.146938	0.0696659	0.0263312	0.105909	0.101464	0.186634	0.0831191	0.263344	14.6938	6.96659	2.63312	10.5909	10.1464	18.6634	8.31191	26.3344
Inflamed	Smooth_Muscle_TINAGL1	23	0.142387	0.0756322	0.0157704	0.1235	0.08275	0.177044	0.0541683	0.317599	14.2387	7.56322	1.57704	12.35	8.275	17.7044	5.41683	31.7599
Obliterating	Smooth_Muscle_TINAGL1	27	0.122099	0.0500998	0.00964171	0.106738	0.0866413	0.152368	0.0586349	0.249443	12.2099	5.00998	0.964171	10.6738	8.66413	15.2368	5.86349	24.9443
Obliterated	Smooth_Muscle_TINAGL1	13	0.144178	0.0637265	0.0176746	0.127115	0.0999681	0.173891	0.0875185	0.321646	14.4178	6.37265	1.76746	12.7115	9.99681	17.3891	8.75185	32.1646
AFE	Smooth_Muscle_TINAGL1	5	0.109845	0.0632617	0.0282915	0.0914519	0.0623274	0.164089	0.0435609	0.187793	10.9845	6.32617	2.82915	9.14519	6.23274	16.4089	4.35609	18.7793
Healthy_CTRL	Subpleural_Fb	33	0.0525261	0.0279531	0.00486602	0.0439637	0.0367872	0.0576527	0.0193826	0.13643	5.25261	2.79531	0.486602	4.39637	3.67872	5.76527	1.93826	13.643
Healthy	Subpleural_Fb	7	0.0403123	0.0149478	0.00564973	0.0366337	0.0317146	0.048971	0.0198722	0.0643087	4.03123	1.49478	0.564973	3.66337	3.17146	4.8971	1.98722	6.43087
Inflamed	Subpleural_Fb	23	0.0444655	0.0189878	0.00395924	0.0366408	0.0347432	0.0469102	0.0183318	0.0986374	4.44655	1.89878	0.395924	3.66408	3.47432	4.69102	1.83318	9.86374
Obliterating	Subpleural_Fb	27	0.0442563	0.0121512	0.00233849	0.0429382	0.0372007	0.0507502	0.0249562	0.0724196	4.42563	1.21512	0.233849	4.29382	3.72007	5.07502	2.49562	7.24196
Obliterated	Subpleural_Fb	13	0.041178	0.0173184	0.00480326	0.0341161	0.0318399	0.0420448	0.0204696	0.0780358	4.1178	1.73184	0.480326	3.41161	3.18399	4.20448	2.04696	7.80358
AFE	Subpleural_Fb	5	0.0642588	0.0261508	0.011695	0.0660328	0.0422091	0.0880282	0.0335722	0.0914519	6.42588	2.61508	1.1695	6.60328	4.22091	8.80282	3.35722	9.14519

### Sheet: group_mean
BOS_class	Adventitial_Fb	Adventitial_Fb_inflam	Alveolar_Fb	Alveolar_Fb_CEMIP	CTHRC1_Fibrotic_Fb	Elastofibrotic_Fb	Inflam_Fb_CCL2	Pericytes	Smooth_Muscle	Smooth_Muscle_TINAGL1	Subpleural_Fb
Healthy_CTRL	0.134156	0.0403649	0.0896723	0.0303854	0.0457134	0.0470713	0.0460004	0.196035	0.140519	0.177556	0.0525261
Healthy	0.0882759	0.0458053	0.093656	0.0328746	0.0679778	0.0377916	0.0612589	0.261194	0.123915	0.146938	0.0403123
Inflamed	0.108166	0.0792211	0.0831805	0.0374792	0.0962214	0.0567765	0.0527416	0.175067	0.124294	0.142387	0.0444655
Obliterating	0.11826	0.0792214	0.0787468	0.0341513	0.100514	0.0546744	0.0488205	0.188464	0.130792	0.122099	0.0442563
Obliterated	0.100137	0.0783045	0.0716459	0.0541754	0.111097	0.0419018	0.0403409	0.187903	0.129138	0.144178	0.041178
AFE	0.175709	0.0702216	0.0755343	0.0533309	0.145626	0.0443959	0.0418701	0.128514	0.0906951	0.109845	0.0642588

### Sheet: group_SD
BOS_class	Adventitial_Fb	Adventitial_Fb_inflam	Alveolar_Fb	Alveolar_Fb_CEMIP	CTHRC1_Fibrotic_Fb	Elastofibrotic_Fb	Inflam_Fb_CCL2	Pericytes	Smooth_Muscle	Smooth_Muscle_TINAGL1	Subpleural_Fb
Healthy_CTRL	0.0505065	0.0121004	0.034173	0.0110834	0.0163218	0.017847	0.0329324	0.0929206	0.0418427	0.0799561	0.0279531
Healthy	0.0274294	0.0179822	0.0252029	0.0103336	0.0351287	0.0265808	0.0381565	0.0796712	0.0345599	0.0696659	0.0149478
Inflamed	0.0328178	0.0243881	0.0305635	0.020765	0.0568517	0.0274213	0.0328625	0.0703515	0.042587	0.0756322	0.0189878
Obliterating	0.0376824	0.0423205	0.0305792	0.0126529	0.0500237	0.019537	0.0268484	0.0850981	0.0387226	0.0500998	0.0121512
Obliterated	0.0419522	0.0322624	0.0263398	0.0295744	0.0471897	0.00796794	0.0198607	0.11026	0.0290536	0.0637265	0.0173184
AFE	0.0697737	0.0415258	0.0249005	0.0245701	0.0892737	0.0177923	0.017391	0.0535773	0.0279399	0.0632617	0.0261508

### Sheet: group_SEM
BOS_class	Adventitial_Fb	Adventitial_Fb_inflam	Alveolar_Fb	Alveolar_Fb_CEMIP	CTHRC1_Fibrotic_Fb	Elastofibrotic_Fb	Inflam_Fb_CCL2	Pericytes	Smooth_Muscle	Smooth_Muscle_TINAGL1	Subpleural_Fb
Healthy_CTRL	0.00879204	0.00210642	0.00594876	0.00192938	0.00284126	0.00310676	0.00573279	0.0161754	0.00728388	0.0139186	0.00486602
Healthy	0.0103673	0.00679663	0.00952579	0.00390573	0.0132774	0.0100466	0.0144218	0.0301129	0.0130624	0.0263312	0.00564973
Inflamed	0.00684298	0.00508526	0.00637293	0.0043298	0.0118544	0.00571773	0.00685231	0.0146693	0.00888001	0.0157704	0.00395924
Obliterating	0.00725198	0.00814458	0.00588496	0.00243504	0.00962707	0.00375989	0.00516698	0.0163771	0.00745217	0.00964171	0.00233849
Obliterated	0.0116355	0.00894798	0.00730535	0.00820246	0.0130881	0.00220991	0.00550838	0.0305806	0.00805803	0.0176746	0.00480326
AFE	0.0312038	0.0185709	0.0111358	0.0109881	0.0399244	0.00795694	0.0077775	0.0239605	0.0124951	0.0282915	0.011695

### Sheet: mean_pct_wide
BOS_class	Adventitial_Fb	Adventitial_Fb_inflam	Alveolar_Fb	Alveolar_Fb_CEMIP	CTHRC1_Fibrotic_Fb	Elastofibrotic_Fb	Inflam_Fb_CCL2	Pericytes	Smooth_Muscle	Smooth_Muscle_TINAGL1	Subpleural_Fb
Healthy_CTRL	13.4156	4.03649	8.96723	3.03854	4.57134	4.70713	4.60004	19.6035	14.0519	17.7556	5.25261
Healthy	8.82759	4.58053	9.3656	3.28746	6.79778	3.77916	6.12589	26.1194	12.3915	14.6938	4.03123
Inflamed	10.8166	7.92211	8.31805	3.74792	9.62214	5.67765	5.27416	17.5067	12.4294	14.2387	4.44655
Obliterating	11.826	7.92214	7.87468	3.41513	10.0514	5.46744	4.88205	18.8464	13.0792	12.2099	4.42563
Obliterated	10.0137	7.83045	7.16459	5.41754	11.1097	4.19018	4.03409	18.7903	12.9138	14.4178	4.1178
AFE	17.5709	7.02216	7.55343	5.33309	14.5626	4.43959	4.18701	12.8514	9.06951	10.9845	6.42588

### Sheet: group_n
BOS_class	n_samples
Healthy_CTRL	33
Healthy	7
Inflamed	23
Obliterating	27
Obliterated	13
AFE	5
