## Supplementary_TablesS1_to_S31 for "Single-cell and spatial transcriptomics resolve airway obliteration in bronchiolitis obliterans syndrome": FINAL_Table_S19__STATS_Celltype_MESENCHYME_by_class_KW_pairwiseWilcox_Xenium.xlsx

### Sheet: kruskal_omnibus
CelltypeMes_Fine	n_groups	n_samples	H	p	eta2_H	p_adj	sig_adj	signif
CTHRC1_Fibrotic_Fb	6	108	45.8459	9.76225e-09	0.40045	1.07385e-07	TRUE	****
Adventitial_Fb_inflam	6	108	42.567	4.52234e-08	0.368304	2.48729e-07	TRUE	****
Alveolar_Fb_CEMIP	6	108	17.618	0.00346536	0.123705	0.0127063	TRUE	*
Adventitial_Fb	6	108	16.4955	0.005563	0.112701	0.0152983	TRUE	*
Elastofibrotic_Fb	6	108	10.3307	0.0663894	0.0522617	0.137964	FALSE	ns
Smooth_Muscle_TINAGL1	6	108	9.99937	0.075253	0.0490135	0.137964	FALSE	ns
Smooth_Muscle	6	108	9.2057	0.101136	0.0412323	0.158927	FALSE	ns
Pericytes	6	108	7.42092	0.19117	0.0237345	0.262859	FALSE	ns
Subpleural_Fb	6	108	6.93138	0.225794	0.0189351	0.27597	FALSE	ns
Alveolar_Fb	6	108	4.031	0.544962	-0.00950003	0.599458	FALSE	ns
Inflam_Fb_CCL2	6	108	2.73578	0.740641	-0.0221982	0.740641	FALSE	ns

### Sheet: pairwise_wilcox_per_celltype
CelltypeMes_Fine	group1	group2	n1	n2	median1	median2	median_diff	U1	rank_biserial_r	p	p_adj	sig_adj	signif
Adventitial_Fb	Healthy_CTRL	Healthy	33	7	0.122179	0.080198	0.041981	180	0.558442	0.0202404	0.0662533	FALSE	ns
Adventitial_Fb	Healthy_CTRL	Obliterated	33	13	0.122179	0.0879038	0.0342752	306	0.426573	0.0264183	0.0662533	FALSE	ns
Adventitial_Fb	Healthy	Obliterating	7	27	0.080198	0.120062	-0.0398636	44	-0.534392	0.0309182	0.0662533	FALSE	ns
Adventitial_Fb	Healthy	AFE	7	5	0.080198	0.14624	-0.0660423	2	-0.885714	0.010101	0.0662533	FALSE	ns
Adventitial_Fb	Inflamed	AFE	23	5	0.0969177	0.14624	-0.0493226	17	-0.704348	0.0127798	0.0662533	FALSE	ns
Adventitial_Fb	Obliterating	AFE	27	5	0.120062	0.14624	-0.0261787	26	-0.614815	0.030083	0.0662533	FALSE	ns
Adventitial_Fb	Obliterated	AFE	13	5	0.0879038	0.14624	-0.0583364	9	-0.723077	0.0193744	0.0662533	FALSE	ns
Adventitial_Fb	Healthy_CTRL	Inflamed	33	23	0.122179	0.0969177	0.0252613	498	0.312253	0.0493871	0.0926009	FALSE	ns
Adventitial_Fb	Obliterating	Obliterated	27	13	0.120062	0.0879038	0.0321577	240	0.367521	0.0645881	0.107647	FALSE	ns
Adventitial_Fb	Healthy	Inflamed	7	23	0.080198	0.0969177	-0.0167197	47	-0.416149	0.106767	0.16015	FALSE	ns
Adventitial_Fb	Healthy_CTRL	AFE	33	5	0.122179	0.14624	-0.0240613	51	-0.381818	0.186715	0.254611	FALSE	ns
Adventitial_Fb	Healthy_CTRL	Obliterating	33	27	0.122179	0.120062	0.00211742	531	0.191919	0.206587	0.258233	FALSE	ns
Adventitial_Fb	Inflamed	Obliterating	23	27	0.0969177	0.120062	-0.0231439	260	-0.162641	0.330423	0.381257	FALSE	ns
Adventitial_Fb	Inflamed	Obliterated	23	13	0.0969177	0.0879038	0.00901387	175	0.170569	0.410299	0.439606	FALSE	ns
Adventitial_Fb	Healthy	Obliterated	7	13	0.080198	0.0879038	-0.00770581	37	-0.186813	0.535552	0.535552	FALSE	ns
Adventitial_Fb_inflam	Healthy_CTRL	Inflamed	33	23	0.0397805	0.0763195	-0.036539	42	-0.889328	1.99337e-08	2.99006e-07	TRUE	****
Adventitial_Fb_inflam	Healthy_CTRL	Obliterated	33	13	0.0397805	0.0651307	-0.0253502	24	-0.888112	3.56626e-06	2.6747e-05	TRUE	****
Adventitial_Fb_inflam	Healthy_CTRL	Obliterating	33	27	0.0397805	0.0666667	-0.0268861	157	-0.647587	1.87427e-05	9.37136e-05	TRUE	****
Adventitial_Fb_inflam	Healthy	Inflamed	7	23	0.0385852	0.0763195	-0.0377343	23	-0.714286	0.00335691	0.0125884	TRUE	*
Adventitial_Fb_inflam	Healthy	Obliterating	7	27	0.0385852	0.0666667	-0.0280815	43	-0.544974	0.0274536	0.0686341	FALSE	ns
Adventitial_Fb_inflam	Healthy	Obliterated	7	13	0.0385852	0.0651307	-0.0265455	17	-0.626374	0.0236068	0.0686341	FALSE	ns
Adventitial_Fb_inflam	Healthy_CTRL	AFE	33	5	0.0397805	0.0443118	-0.00453123	51	-0.381818	0.186715	0.400103	FALSE	ns
Adventitial_Fb_inflam	Healthy	AFE	7	5	0.0385852	0.0443118	-0.00572654	11	-0.371429	0.343434	0.562882	FALSE	ns
Adventitial_Fb_inflam	Inflamed	Obliterating	23	27	0.0763195	0.0666667	0.00965288	355	0.143317	0.391738	0.562882	FALSE	ns
Adventitial_Fb_inflam	Inflamed	AFE	23	5	0.0763195	0.0443118	0.0320078	72	0.252174	0.41278	0.562882	FALSE	ns
Adventitial_Fb_inflam	Obliterated	AFE	13	5	0.0651307	0.0443118	0.020819	43	0.323077	0.335901	0.562882	FALSE	ns
Adventitial_Fb_inflam	Healthy_CTRL	Healthy	33	7	0.0397805	0.0385852	0.00119531	95	-0.177489	0.484923	0.606154	FALSE	ns
Adventitial_Fb_inflam	Inflamed	Obliterated	23	13	0.0763195	0.0651307	0.0111888	165	0.103679	0.621291	0.665669	FALSE	ns
Adventitial_Fb_inflam	Obliterating	AFE	27	5	0.0666667	0.0443118	0.0223549	78	0.155556	0.614244	0.665669	FALSE	ns
Adventitial_Fb_inflam	Obliterating	Obliterated	27	13	0.0666667	0.0651307	0.00153596	163	-0.0712251	0.728953	0.728953	FALSE	ns
Alveolar_Fb	Healthy_CTRL	Healthy	33	7	0.0864198	0.0915543	-0.00513454	103	-0.108225	0.675894	0.753051	FALSE	ns
Alveolar_Fb	Healthy_CTRL	Inflamed	33	23	0.0864198	0.0854271	0.000992617	409	0.0777339	0.629109	0.753051	FALSE	ns
Alveolar_Fb	Healthy_CTRL	Obliterating	33	27	0.0864198	0.0713432	0.0150766	524	0.176207	0.246458	0.753051	FALSE	ns
Alveolar_Fb	Healthy_CTRL	Obliterated	33	13	0.0864198	0.0650211	0.0213987	275	0.282051	0.143265	0.753051	FALSE	ns
Alveolar_Fb	Healthy_CTRL	AFE	33	5	0.0864198	0.0755086	0.0109111	98	0.187879	0.528543	0.753051	FALSE	ns
Alveolar_Fb	Healthy	Inflamed	7	23	0.0915543	0.0854271	0.00612716	95	0.180124	0.501054	0.753051	FALSE	ns
Alveolar_Fb	Healthy	Obliterating	7	27	0.0915543	0.0713432	0.0202111	126	0.333333	0.191215	0.753051	FALSE	ns
Alveolar_Fb	Healthy	Obliterated	7	13	0.0915543	0.0650211	0.0265332	66	0.450549	0.114628	0.753051	FALSE	ns
Alveolar_Fb	Healthy	AFE	7	5	0.0915543	0.0755086	0.0160457	24	0.371429	0.343434	0.753051	FALSE	ns
Alveolar_Fb	Inflamed	Obliterating	23	27	0.0854271	0.0713432	0.014084	336	0.0821256	0.62652	0.753051	FALSE	ns
Alveolar_Fb	Inflamed	Obliterated	23	13	0.0854271	0.0650211	0.0204061	179	0.197324	0.339523	0.753051	FALSE	ns
Alveolar_Fb	Inflamed	AFE	23	5	0.0854271	0.0755086	0.00991853	66	0.147826	0.641433	0.753051	FALSE	ns
Alveolar_Fb	Obliterating	Obliterated	27	13	0.0713432	0.0650211	0.00632209	193	0.0997151	0.623496	0.753051	FALSE	ns
Alveolar_Fb	Obliterated	AFE	13	5	0.0650211	0.0755086	-0.0104875	28	-0.138462	0.702848	0.753051	FALSE	ns
Alveolar_Fb	Obliterating	AFE	27	5	0.0713432	0.0755086	-0.00416544	68	0.00740741	1	1	FALSE	ns
Alveolar_Fb_CEMIP	Healthy_CTRL	Obliterated	33	13	0.0296053	0.0458949	-0.0162897	64	-0.701632	0.000252853	0.00379279	TRUE	**
Alveolar_Fb_CEMIP	Obliterating	Obliterated	27	13	0.0317651	0.0458949	-0.0141299	66	-0.623932	0.00164649	0.0123487	TRUE	*
Alveolar_Fb_CEMIP	Inflamed	Obliterated	23	13	0.0337979	0.0458949	-0.012097	68	-0.545151	0.00763694	0.0381847	TRUE	*
Alveolar_Fb_CEMIP	Healthy_CTRL	AFE	33	5	0.0296053	0.0524257	-0.0228204	34	-0.587879	0.0352073	0.105622	FALSE	ns
Alveolar_Fb_CEMIP	Healthy	Obliterated	7	13	0.0319375	0.0458949	-0.0139574	18	-0.604396	0.0296956	0.105622	FALSE	ns
Alveolar_Fb_CEMIP	Obliterating	AFE	27	5	0.0317651	0.0524257	-0.0206606	35	-0.481481	0.0977574	0.244394	FALSE	ns
Alveolar_Fb_CEMIP	Inflamed	AFE	23	5	0.0337979	0.0524257	-0.0186278	34	-0.408696	0.173179	0.371097	FALSE	ns
Alveolar_Fb_CEMIP	Healthy	AFE	7	5	0.0319375	0.0524257	-0.0204881	9	-0.485714	0.20202	0.378788	FALSE	ns
Alveolar_Fb_CEMIP	Healthy_CTRL	Inflamed	33	23	0.0296053	0.0337979	-0.00419265	309	-0.185771	0.243688	0.39765	FALSE	ns
Alveolar_Fb_CEMIP	Healthy_CTRL	Obliterating	33	27	0.0296053	0.0317651	-0.0021598	370	-0.169473	0.2651	0.39765	FALSE	ns
Alveolar_Fb_CEMIP	Healthy_CTRL	Healthy	33	7	0.0296053	0.0319375	-0.00233228	100	-0.134199	0.600992	0.819535	FALSE	ns
Alveolar_Fb_CEMIP	Healthy	Inflamed	7	23	0.0319375	0.0337979	-0.00186037	77	-0.0434783	0.885738	0.924136	FALSE	ns
Alveolar_Fb_CEMIP	Healthy	Obliterating	7	27	0.0319375	0.0317651	0.000172486	91	-0.037037	0.90063	0.924136	FALSE	ns
Alveolar_Fb_CEMIP	Inflamed	Obliterating	23	27	0.0337979	0.0317651	0.00203285	323	0.0402576	0.815309	0.924136	FALSE	ns
Alveolar_Fb_CEMIP	Obliterated	AFE	13	5	0.0458949	0.0524257	-0.00653074	31	-0.0461538	0.924136	0.924136	FALSE	ns
CTHRC1_Fibrotic_Fb	Healthy_CTRL	Obliterating	33	27	0.0425428	0.0905383	-0.0479955	89	-0.800224	1.2247e-07	1.83705e-06	TRUE	****
CTHRC1_Fibrotic_Fb	Healthy_CTRL	Obliterated	33	13	0.0425428	0.0881949	-0.0456521	20	-0.90676	2.21484e-06	1.66113e-05	TRUE	****
CTHRC1_Fibrotic_Fb	Healthy_CTRL	Inflamed	33	23	0.0425428	0.0753959	-0.0328531	113	-0.70224	9.41876e-06	4.70938e-05	TRUE	****
CTHRC1_Fibrotic_Fb	Healthy_CTRL	AFE	33	5	0.0425428	0.116593	-0.0740506	6	-0.927273	0.000115551	0.000433317	TRUE	***
CTHRC1_Fibrotic_Fb	Healthy	Obliterated	7	13	0.0534653	0.0881949	-0.0347296	18	-0.604396	0.0296956	0.0890867	FALSE	ns
CTHRC1_Fibrotic_Fb	Healthy	Obliterating	7	27	0.0534653	0.0905383	-0.037073	52	-0.449735	0.0731729	0.156926	FALSE	ns
CTHRC1_Fibrotic_Fb	Healthy	AFE	7	5	0.0534653	0.116593	-0.063128	6	-0.657143	0.0732323	0.156926	FALSE	ns
CTHRC1_Fibrotic_Fb	Healthy_CTRL	Healthy	33	7	0.0425428	0.0534653	-0.0109226	67	-0.419913	0.0877607	0.164551	FALSE	ns
CTHRC1_Fibrotic_Fb	Healthy	Inflamed	7	23	0.0534653	0.0753959	-0.0219306	51	-0.36646	0.158393	0.227162	FALSE	ns
CTHRC1_Fibrotic_Fb	Inflamed	Obliterated	23	13	0.0753959	0.0881949	-0.012799	107	-0.284281	0.166586	0.227162	FALSE	ns
CTHRC1_Fibrotic_Fb	Inflamed	AFE	23	5	0.0753959	0.116593	-0.0411974	32	-0.443478	0.13722	0.227162	FALSE	ns
CTHRC1_Fibrotic_Fb	Obliterating	AFE	27	5	0.0905383	0.116593	-0.026055	43	-0.362963	0.220463	0.275579	FALSE	ns
CTHRC1_Fibrotic_Fb	Inflamed	Obliterating	23	27	0.0753959	0.0905383	-0.0151424	273	-0.120773	0.471393	0.502801	FALSE	ns
CTHRC1_Fibrotic_Fb	Obliterating	Obliterated	27	13	0.0905383	0.0881949	0.00234341	149	-0.150997	0.452779	0.502801	FALSE	ns
CTHRC1_Fibrotic_Fb	Obliterated	AFE	13	5	0.0881949	0.116593	-0.0283984	25	-0.230769	0.502801	0.502801	FALSE	ns
Elastofibrotic_Fb	Healthy	Inflamed	7	23	0.0290987	0.0492667	-0.0201681	34	-0.57764	0.0215316	0.161487	FALSE	ns
Elastofibrotic_Fb	Healthy	Obliterating	7	27	0.0290987	0.0553206	-0.026222	37	-0.608466	0.0126842	0.161487	FALSE	ns
Elastofibrotic_Fb	Healthy_CTRL	Healthy	33	7	0.044287	0.0290987	0.0151883	169	0.463203	0.0580691	0.181565	FALSE	ns
Elastofibrotic_Fb	Healthy	Obliterated	7	13	0.0290987	0.0428474	-0.0137487	19	-0.582418	0.0369453	0.181565	FALSE	ns
Elastofibrotic_Fb	Obliterating	Obliterated	27	13	0.0553206	0.0428474	0.0124733	241	0.373219	0.0605215	0.181565	FALSE	ns
Elastofibrotic_Fb	Inflamed	Obliterated	23	13	0.0492667	0.0428474	0.00641933	197	0.317726	0.121639	0.304096	FALSE	ns
Elastofibrotic_Fb	Healthy_CTRL	Obliterating	33	27	0.044287	0.0553206	-0.0110337	359	-0.194164	0.201297	0.43135	FALSE	ns
Elastofibrotic_Fb	Healthy_CTRL	Inflamed	33	23	0.044287	0.0492667	-0.00497975	315	-0.16996	0.286473	0.474664	FALSE	ns
Elastofibrotic_Fb	Healthy_CTRL	Obliterated	33	13	0.044287	0.0428474	0.00143958	253	0.179487	0.353908	0.474664	FALSE	ns
Elastofibrotic_Fb	Healthy	AFE	7	5	0.0290987	0.0414833	-0.0123847	11	-0.371429	0.343434	0.474664	FALSE	ns
Elastofibrotic_Fb	Inflamed	AFE	23	5	0.0492667	0.0414833	0.00778338	73	0.269565	0.379731	0.474664	FALSE	ns
Elastofibrotic_Fb	Obliterating	AFE	27	5	0.0553206	0.0414833	0.0138373	89	0.318519	0.285436	0.474664	FALSE	ns
Elastofibrotic_Fb	Healthy_CTRL	AFE	33	5	0.044287	0.0414833	0.00280364	94	0.139394	0.64464	0.743816	FALSE	ns
Elastofibrotic_Fb	Inflamed	Obliterating	23	27	0.0492667	0.0553206	-0.00605392	298	-0.0402576	0.815309	0.873545	FALSE	ns
Elastofibrotic_Fb	Obliterated	AFE	13	5	0.0428474	0.0414833	0.00136405	34	0.0461538	0.924136	0.924136	FALSE	ns
Inflam_Fb_CCL2	Healthy_CTRL	Healthy	33	7	0.0343348	0.0443815	-0.0100467	78	-0.324675	0.192291	0.862995	FALSE	ns
Inflam_Fb_CCL2	Healthy_CTRL	Inflamed	33	23	0.0343348	0.0440908	-0.00975603	326	-0.140975	0.377404	0.862995	FALSE	ns
Inflam_Fb_CCL2	Healthy	Obliterating	7	27	0.0443815	0.0404127	0.00396877	115	0.216931	0.402731	0.862995	FALSE	ns
Inflam_Fb_CCL2	Healthy	Obliterated	7	13	0.0443815	0.0414398	0.00294169	60	0.318681	0.274923	0.862995	FALSE	ns
Inflam_Fb_CCL2	Healthy	AFE	7	5	0.0443815	0.0374753	0.00690615	24	0.371429	0.343434	0.862995	FALSE	ns
Inflam_Fb_CCL2	Inflamed	Obliterated	23	13	0.0440908	0.0414398	0.00265098	178	0.190635	0.356439	0.862995	FALSE	ns
Inflam_Fb_CCL2	Obliterating	Obliterated	27	13	0.0404127	0.0414398	-0.00102708	205	0.168091	0.402357	0.862995	FALSE	ns
Inflam_Fb_CCL2	Healthy_CTRL	Obliterating	33	27	0.0343348	0.0404127	-0.00607796	404	-0.0931538	0.542382	0.90397	FALSE	ns
Inflam_Fb_CCL2	Healthy	Inflamed	7	23	0.0443815	0.0440908	0.000290701	94	0.167702	0.532317	0.90397	FALSE	ns
Inflam_Fb_CCL2	Healthy_CTRL	Obliterated	33	13	0.0343348	0.0414398	-0.00710504	218	0.016317	0.941657	0.941657	FALSE	ns
Inflam_Fb_CCL2	Healthy_CTRL	AFE	33	5	0.0343348	0.0374753	-0.00314058	79	-0.0424242	0.900136	0.941657	FALSE	ns
Inflam_Fb_CCL2	Inflamed	Obliterating	23	27	0.0440908	0.0404127	0.00367806	325	0.0466989	0.785227	0.941657	FALSE	ns
Inflam_Fb_CCL2	Inflamed	AFE	23	5	0.0440908	0.0374753	0.00661545	65	0.130435	0.683842	0.941657	FALSE	ns
Inflam_Fb_CCL2	Obliterating	AFE	27	5	0.0404127	0.0374753	0.00293738	72	0.0666667	0.840626	0.941657	FALSE	ns
Inflam_Fb_CCL2	Obliterated	AFE	13	5	0.0414398	0.0374753	0.00396446	29	-0.107692	0.774977	0.941657	FALSE	ns
Pericytes	Healthy	Inflamed	7	23	0.274663	0.171184	0.103479	128	0.590062	0.0185893	0.139419	FALSE	ns
Pericytes	Healthy	AFE	7	5	0.274663	0.140792	0.133871	32	0.828571	0.0176768	0.139419	FALSE	ns
Pericytes	Healthy	Obliterating	7	27	0.274663	0.175307	0.0993556	141	0.492063	0.0484778	0.242389	FALSE	ns
Pericytes	Healthy_CTRL	Healthy	33	7	0.175084	0.274663	-0.0995787	69	-0.402597	0.102459	0.339216	FALSE	ns
Pericytes	Healthy	Obliterated	7	13	0.274663	0.153605	0.121058	66	0.450549	0.114628	0.339216	FALSE	ns
Pericytes	Obliterating	AFE	27	5	0.175307	0.140792	0.0345154	97	0.437037	0.135686	0.339216	FALSE	ns
Pericytes	Healthy_CTRL	AFE	33	5	0.175084	0.140792	0.0342922	115	0.393939	0.172363	0.369348	FALSE	ns
Pericytes	Inflamed	AFE	23	5	0.171184	0.140792	0.0303921	79	0.373913	0.215201	0.403503	FALSE	ns
Pericytes	Obliterated	AFE	13	5	0.153605	0.140792	0.0128128	43	0.323077	0.335901	0.559835	FALSE	ns
Pericytes	Healthy_CTRL	Inflamed	33	23	0.175084	0.171184	0.00390015	418	0.101449	0.526817	0.790226	FALSE	ns
Pericytes	Healthy_CTRL	Obliterating	33	27	0.175084	0.175307	-0.000223147	462	0.037037	0.812081	0.870087	FALSE	ns
Pericytes	Healthy_CTRL	Obliterated	33	13	0.175084	0.153605	0.0214794	229	0.0675991	0.732697	0.870087	FALSE	ns
Pericytes	Inflamed	Obliterating	23	27	0.171184	0.175307	-0.0041233	286	-0.078905	0.640381	0.870087	FALSE	ns
Pericytes	Obliterating	Obliterated	27	13	0.175307	0.153605	0.0217026	185	0.0541311	0.79495	0.870087	FALSE	ns
Pericytes	Inflamed	Obliterated	23	13	0.171184	0.153605	0.0175793	150	0.00334448	1	1	FALSE	ns
Smooth_Muscle	Healthy_CTRL	AFE	33	5	0.147026	0.0823382	0.0646877	141	0.709091	0.00886557	0.132983	FALSE	ns
Smooth_Muscle	Obliterating	AFE	27	5	0.128116	0.0823382	0.045778	109	0.614815	0.030083	0.150415	FALSE	ns
Smooth_Muscle	Obliterated	AFE	13	5	0.13187	0.0823382	0.0495315	55	0.692308	0.0263772	0.150415	FALSE	ns
Smooth_Muscle	Healthy_CTRL	Inflamed	33	23	0.147026	0.114202	0.0328242	480.5	0.26614	0.0941682	0.30347	FALSE	ns
Smooth_Muscle	Healthy	AFE	7	5	0.126474	0.0823382	0.0441356	28	0.6	0.106061	0.30347	FALSE	ns
Smooth_Muscle	Inflamed	AFE	23	5	0.114202	0.0823382	0.0318635	84	0.46087	0.121388	0.30347	FALSE	ns
Smooth_Muscle	Healthy_CTRL	Healthy	33	7	0.147026	0.126474	0.0205521	151	0.307359	0.218082	0.467318	FALSE	ns
Smooth_Muscle	Healthy_CTRL	Obliterating	33	27	0.147026	0.128116	0.0189097	521	0.169473	0.2651	0.497062	FALSE	ns
Smooth_Muscle	Healthy_CTRL	Obliterated	33	13	0.147026	0.13187	0.0151561	257	0.198135	0.305543	0.509238	FALSE	ns
Smooth_Muscle	Inflamed	Obliterating	23	27	0.114202	0.128116	-0.0139145	273	-0.120773	0.471393	0.69558	FALSE	ns
Smooth_Muscle	Inflamed	Obliterated	23	13	0.114202	0.13187	-0.017668	129	-0.137124	0.510092	0.69558	FALSE	ns
Smooth_Muscle	Healthy	Obliterated	7	13	0.126474	0.13187	-0.00539593	38	-0.164835	0.588029	0.735036	FALSE	ns
Smooth_Muscle	Healthy	Inflamed	7	23	0.126474	0.114202	0.0122721	85	0.0559006	0.848038	0.929745	FALSE	ns
Smooth_Muscle	Healthy	Obliterating	7	27	0.126474	0.128116	-0.00164238	90	-0.047619	0.867762	0.929745	FALSE	ns
Smooth_Muscle	Obliterating	Obliterated	27	13	0.128116	0.13187	-0.00375354	176	0.002849	1	1	FALSE	ns
Smooth_Muscle_TINAGL1	Healthy_CTRL	Obliterating	33	27	0.170455	0.106738	0.0637165	636	0.427609	0.0047548	0.0713221	FALSE	ns
Smooth_Muscle_TINAGL1	Healthy_CTRL	Inflamed	33	23	0.170455	0.1235	0.0469542	483	0.272727	0.0862689	0.431345	FALSE	ns
Smooth_Muscle_TINAGL1	Healthy_CTRL	AFE	33	5	0.170455	0.0914519	0.0790026	125	0.515152	0.0688008	0.431345	FALSE	ns
Smooth_Muscle_TINAGL1	Healthy_CTRL	Obliterated	33	13	0.170455	0.127115	0.0433395	267	0.244755	0.204592	0.613777	FALSE	ns
Smooth_Muscle_TINAGL1	Obliterating	Obliterated	27	13	0.106738	0.127115	-0.0203771	131	-0.253561	0.203882	0.613777	FALSE	ns
Smooth_Muscle_TINAGL1	Healthy_CTRL	Healthy	33	7	0.170455	0.105909	0.0645453	142	0.229437	0.362705	0.668142	FALSE	ns
Smooth_Muscle_TINAGL1	Healthy	Obliterating	7	27	0.105909	0.106738	-0.000828815	115	0.216931	0.402731	0.668142	FALSE	ns
Smooth_Muscle_TINAGL1	Healthy	AFE	7	5	0.105909	0.0914519	0.0144573	24	0.371429	0.343434	0.668142	FALSE	ns
Smooth_Muscle_TINAGL1	Inflamed	Obliterating	23	27	0.1235	0.106738	0.0167623	342	0.101449	0.546228	0.668142	FALSE	ns
Smooth_Muscle_TINAGL1	Inflamed	Obliterated	23	13	0.1235	0.127115	-0.00361474	130	-0.130435	0.531472	0.668142	FALSE	ns
Smooth_Muscle_TINAGL1	Inflamed	AFE	23	5	0.1235	0.0914519	0.0320484	71	0.234783	0.447395	0.668142	FALSE	ns
Smooth_Muscle_TINAGL1	Obliterating	AFE	27	5	0.106738	0.0914519	0.0152861	79	0.17037	0.579056	0.668142	FALSE	ns
Smooth_Muscle_TINAGL1	Obliterated	AFE	13	5	0.127115	0.0914519	0.0356632	42	0.292308	0.387255	0.668142	FALSE	ns
Smooth_Muscle_TINAGL1	Healthy	Inflamed	7	23	0.105909	0.1235	-0.0175911	89	0.10559	0.701295	0.751387	FALSE	ns
Smooth_Muscle_TINAGL1	Healthy	Obliterated	7	13	0.105909	0.127115	-0.0212059	44	-0.032967	0.938467	0.938467	FALSE	ns
Subpleural_Fb	Healthy_CTRL	Inflamed	33	23	0.0439637	0.0366408	0.0073229	462	0.217391	0.172042	0.430105	FALSE	ns
Subpleural_Fb	Healthy_CTRL	Obliterated	33	13	0.0439637	0.0341161	0.00984763	274	0.277389	0.150053	0.430105	FALSE	ns
Subpleural_Fb	Healthy	AFE	7	5	0.0366337	0.0660328	-0.0293992	8	-0.542857	0.14899	0.430105	FALSE	ns
Subpleural_Fb	Inflamed	AFE	23	5	0.0366408	0.0660328	-0.029392	31	-0.46087	0.121388	0.430105	FALSE	ns
Subpleural_Fb	Obliterating	AFE	27	5	0.0429382	0.0660328	-0.0230947	38	-0.437037	0.135686	0.430105	FALSE	ns
Subpleural_Fb	Obliterated	AFE	13	5	0.0341161	0.0660328	-0.0319168	12	-0.630769	0.0459851	0.430105	FALSE	ns
Subpleural_Fb	Healthy_CTRL	Healthy	33	7	0.0439637	0.0366337	0.00733005	147	0.272727	0.276528	0.437513	FALSE	ns
Subpleural_Fb	Healthy_CTRL	AFE	33	5	0.0439637	0.0660328	-0.0220691	56	-0.321212	0.270725	0.437513	FALSE	ns
Subpleural_Fb	Inflamed	Obliterating	23	27	0.0366408	0.0429382	-0.00629735	259	-0.165862	0.320843	0.437513	FALSE	ns
Subpleural_Fb	Inflamed	Obliterated	23	13	0.0366408	0.0341161	0.00252473	181	0.210702	0.307265	0.437513	FALSE	ns
Subpleural_Fb	Obliterating	Obliterated	27	13	0.0429382	0.0341161	0.00882207	218	0.242165	0.225201	0.437513	FALSE	ns
Subpleural_Fb	Healthy_CTRL	Obliterating	33	27	0.0439637	0.0429382	0.00102555	491	0.102132	0.503718	0.581213	FALSE	ns
Subpleural_Fb	Healthy	Obliterating	7	27	0.0366337	0.0429382	-0.00630449	77	-0.185185	0.477584	0.581213	FALSE	ns
Subpleural_Fb	Healthy	Inflamed	7	23	0.0366337	0.0366408	-7.14969e-06	73	-0.0931677	0.73722	0.789878	FALSE	ns
Subpleural_Fb	Healthy	Obliterated	7	13	0.0366337	0.0341161	0.00251758	47	0.032967	0.938467	0.938467	FALSE	ns
