## Supplementary_TablesS1_to_S31 for "Single-cell and spatial transcriptomics resolve airway obliteration in bronchiolitis obliterans syndrome": FINAL_Table_S20__STATS_relative_NICHEsurface_by_class_KW_pairwiseWilcox_Xenium.xlsx

### Sheet: kruskal_omnibus
cluster_cellcharter	n_groups	n_samples	H	p	eta2_H	p_adj	sig_adj	signif
3	6	108	41.8266	6.38613e-08	0.361045	1.91584e-07	TRUE	****
1	6	108	19.7565	0.00138823	0.144672	0.00143494	TRUE	**
2	6	108	19.6798	0.00143494	0.14392	0.00143494	TRUE	**

### Sheet: pairwise_wilcox_per_celltype
cluster_cellcharter	group1	group2	n1	n2	median1	median2	median_diff	U1	rank_biserial_r	p	p_adj	sig_adj	signif
1	Healthy_CTRL	Obliterating	33	27	51.8519	39.1572	12.6947	702	0.575758	0.000142447	0.00213671	TRUE	**
1	Healthy_CTRL	Inflamed	33	23	51.8519	39.9721	11.8797	587	0.546772	0.000565827	0.00424371	TRUE	**
1	Healthy	Inflamed	7	23	53.9007	39.9721	13.9286	126	0.565217	0.0248423	0.0931587	FALSE	ns
1	Healthy	Obliterating	7	27	53.9007	39.1572	14.7436	149	0.57672	0.0189084	0.0931587	FALSE	ns
1	Healthy_CTRL	Obliterated	33	13	51.8519	42.6187	9.23311	296	0.379953	0.048149	0.144447	FALSE	ns
1	Obliterated	AFE	13	5	42.6187	62.0118	-19.3931	16	-0.507692	0.11718	0.292951	FALSE	ns
1	Healthy	Obliterated	7	13	53.9007	42.6187	11.282	63	0.384615	0.182688	0.391475	FALSE	ns
1	Obliterating	AFE	27	5	39.1572	62.0118	-22.8547	51	-0.244444	0.417984	0.783721	FALSE	ns
1	Inflamed	AFE	23	5	39.9721	62.0118	-22.0397	47	-0.182609	0.559931	0.933218	FALSE	ns
1	Healthy_CTRL	Healthy	33	7	51.8519	53.9007	-2.04886	115	-0.004329	1	1	FALSE	ns
1	Healthy_CTRL	AFE	33	5	51.8519	62.0118	-10.16	87	0.0545455	0.8671	1	FALSE	ns
1	Healthy	AFE	7	5	53.9007	62.0118	-8.11113	17	-0.0285714	1	1	FALSE	ns
1	Inflamed	Obliterating	23	27	39.9721	39.1572	0.814989	314	0.0112721	0.953433	1	FALSE	ns
1	Inflamed	Obliterated	23	13	39.9721	42.6187	-2.6466	160.5	0.0735786	0.729465	1	FALSE	ns
1	Obliterating	Obliterated	27	13	39.1572	42.6187	-3.46159	185	0.0541311	0.79495	1	FALSE	ns
2	Healthy_CTRL	Obliterating	33	27	31.6239	18.491	13.133	693	0.555556	0.000242408	0.00363612	TRUE	**
2	Healthy_CTRL	Inflamed	33	23	31.6239	18.6408	12.9832	538	0.417655	0.00850301	0.0518387	FALSE	ns
2	Healthy_CTRL	AFE	33	5	31.6239	15.6921	15.9319	140	0.69697	0.0103677	0.0518387	FALSE	ns
2	Healthy	Obliterating	7	27	32.6241	18.491	14.1331	148	0.566138	0.0214707	0.080515	FALSE	ns
2	Healthy_CTRL	Obliterated	33	13	31.6239	18.4305	13.1934	299	0.393939	0.0404389	0.121317	FALSE	ns
2	Healthy	Inflamed	7	23	32.6241	18.6408	13.9833	119	0.478261	0.0613734	0.153434	FALSE	ns
2	Healthy	AFE	7	5	32.6241	15.6921	16.932	29	0.657143	0.0732323	0.156926	FALSE	ns
2	Healthy	Obliterated	7	13	32.6241	18.4305	14.1936	66	0.450549	0.114628	0.214928	FALSE	ns
2	Obliterated	AFE	13	5	18.4305	15.6921	2.73841	45	0.384615	0.246032	0.410053	FALSE	ns
2	Inflamed	AFE	23	5	18.6408	15.6921	2.9487	71	0.234783	0.447395	0.671093	FALSE	ns
2	Obliterating	Obliterated	27	13	18.491	18.4305	0.0604738	152	-0.133903	0.506588	0.690801	FALSE	ns
2	Inflamed	Obliterating	23	27	18.6408	18.491	0.14981	339	0.0917874	0.585735	0.732169	FALSE	ns
2	Obliterating	AFE	27	5	18.491	15.6921	2.79889	76	0.125926	0.687103	0.792811	FALSE	ns
2	Healthy_CTRL	Healthy	33	7	31.6239	32.6241	-1.00018	106	-0.0822511	0.753996	0.807853	FALSE	ns
2	Inflamed	Obliterated	23	13	18.6408	18.4305	0.210283	143	-0.0434783	0.843351	0.843351	FALSE	ns
3	Healthy_CTRL	Inflamed	33	23	14.944	33.8377	-18.8937	67	-0.823452	2.0339e-07	2.39754e-06	TRUE	****
3	Healthy_CTRL	Obliterating	33	27	14.944	39.2857	-24.3418	101	-0.773288	3.19672e-07	2.39754e-06	TRUE	****
3	Healthy_CTRL	Obliterated	33	13	14.944	36.1498	-21.2059	74	-0.655012	0.000636893	0.00205331	TRUE	**
3	Healthy	Inflamed	7	23	13.4752	33.8377	-20.3625	15	-0.813665	0.000554082	0.00205331	TRUE	**
3	Healthy	Obliterating	7	27	13.4752	39.2857	-25.8105	20	-0.78836	0.000684435	0.00205331	TRUE	**
3	Healthy	Obliterated	7	13	13.4752	36.1498	-22.6746	14	-0.692308	0.0111455	0.0278638	TRUE	*
3	Healthy	AFE	7	5	13.4752	14.8038	-1.32867	8	-0.542857	0.14899	0.319264	FALSE	ns
3	Healthy_CTRL	AFE	33	5	14.944	14.8038	0.140111	62	-0.248485	0.399217	0.732169	FALSE	ns
3	Inflamed	Obliterating	23	27	33.8377	39.2857	-5.44803	282	-0.0917874	0.585735	0.732169	FALSE	ns
3	Inflamed	AFE	23	5	33.8377	14.8038	19.0338	71	0.234783	0.447395	0.732169	FALSE	ns
3	Obliterating	AFE	27	5	39.2857	14.8038	24.4819	79	0.17037	0.579056	0.732169	FALSE	ns
3	Obliterated	AFE	13	5	36.1498	14.8038	21.346	40	0.230769	0.502801	0.732169	FALSE	ns
3	Healthy_CTRL	Healthy	33	7	14.944	13.4752	1.46878	129	0.116883	0.650539	0.750621	FALSE	ns
3	Inflamed	Obliterated	23	13	33.8377	36.1498	-2.31214	146	-0.0234114	0.921294	0.953945	FALSE	ns
3	Obliterating	Obliterated	27	13	39.2857	36.1498	3.13589	178	0.014245	0.953945	0.953945	FALSE	ns

### Sheet: relfreq_matrix
Sample_ID	1	2	3
Batch0024747_RUN1_Stitch1_A1	69.5041	15.6921	14.8038
Batch0024747_RUN1_Stitch1_A2	41.8033	36.6803	21.5164
Batch0024747_RUN1_Stitch1_A3	53.125	27.1635	19.7115
Batch0024747_RUN1_Stitch2_A1	27.4725	11.7216	60.8059
Batch0024747_RUN1_Stitch2_A2	36.3636	24.6753	38.961
Batch0024747_RUN1_Stitch3_A1	62.0558	22.8426	15.1015
Batch0024747_RUN1_Stitch3_A2	42.6187	33.8896	23.4917
Batch0024747_RUN1_Stitch4_A1	30.663	43.0939	26.2431
Batch0024747_RUN1_Stitch4_A2	46.2601	16.5708	37.1692
Batch0024747_RUN1_Stitch5_A1	48.7963	15.7407	35.463
Batch0024747_RUN1_Stitch5_A2	19.881	2.44048	77.6786
Batch0024747_RUN1_Stitch6_A1	44.46	49.9299	5.6101
Batch0024747_RUN1_Stitch6_A2	31.7127	38.895	29.3923
Batch0024747_RUN1_Stitch7_A1	9.81888	34.1277	56.0534
Batch0024747_RUN1_Stitch7_A2	51.4074	6.96296	41.6296
Batch0024747_RUN1_Stitch7_A3	26.0742	4.12007	69.8058
Batch0024747_RUN1_Stitch8_A1	54.2435	32.4723	13.2841
Batch0024747_RUN1_Stitch8_A2	41.0256	31.6239	27.3504
Batch0024750_RUN1_Stitch1_A1	47.3361	49.5902	3.07377
Batch0024750_RUN1_Stitch1_A2	54.386	31.2865	14.3275
Batch0024750_RUN1_Stitch1_A3	60.8108	39.1892	0
Batch0024750_RUN1_Stitch2_A1	31.8637	2.80561	65.3307
Batch0024750_RUN1_Stitch2_A2	41.5502	21.3469	37.1029
Batch0024750_RUN1_Stitch2_A3	27.4038	8.84615	63.75
Batch0024750_RUN1_Stitch3_A1	39.1572	18.7006	42.1422
Batch0024750_RUN1_Stitch3_A2	50.6173	18.107	31.2757
Batch0024750_RUN1_Stitch3_A3	62.0118	23.1953	14.7929
Batch0024750_RUN1_Stitch4_A1	65.3222	16.2322	18.4456
Batch0024750_RUN1_Stitch5_A1	62.4211	19.5789	18
Batch0024750_RUN1_Stitch5_A2	22.604	1.62749	75.7685
Batch0024750_RUN1_Stitch6_A1	22.1909	4.40429	73.4049
Batch0024750_RUN1_Stitch6_A2	22.1912	54.0126	23.7962
Batch0024750_RUN1_Stitch6_A3	51.6551	12.1951	36.1498
Batch0024750_RUN1_Stitch7_A1	34.3689	18.6408	46.9903
Batch0024750_RUN1_Stitch8_A1	41.9448	42.6705	15.3846
Batch0024750_RUN1_Stitch8_A2	65.9494	32.0253	2.02532
Batch0024788_RUN3_Stitch1_A1	80.597	16.4179	2.98507
Batch0024788_RUN3_Stitch1_A2	46.9064	38.2107	14.8829
Batch0024788_RUN3_Stitch2_A1	63.578	24.7706	11.6514
Batch0024788_RUN3_Stitch2_A2	51.4706	30.0905	18.4389
Batch0024788_RUN3_Stitch2_A3	45.8631	35.7508	18.3861
Batch0024788_RUN3_Stitch2_A4	67.7083	20.3125	11.9792
Batch0024788_RUN3_Stitch2_A5	40.0517	40.8269	19.1214
Batch0024788_RUN3_Stitch3_A1	51.2626	32.4495	16.2879
Batch0024788_RUN3_Stitch3_A2	29.0435	68.3478	2.6087
Batch0024788_RUN3_Stitch3_A3	40.3846	37.1795	22.4359
Batch0024788_RUN3_Stitch4_A1	51.8519	23.4568	24.6914
Batch0024788_RUN3_Stitch5_A1	91.7496	5.83215	2.41821
Batch0024788_RUN3_Stitch5_A2	61.4286	28.5714	10
Batch0024788_RUN3_Stitch6_A1	88.8	10.4	0.8
Batch0024788_RUN3_Stitch6_A2	55.5556	26.2626	18.1818
Batch0024788_RUN3_Stitch7_A1	69.0738	15.6201	15.3061
Batch0024788_RUN3_Stitch7_A2	51.2438	48.2587	0.497512
Batch0024788_RUN3_Stitch8_A1	73.1707	15.5052	11.324
Batch0024788_RUN3_Stitch8_A2	38.7255	32.8431	28.4314
Batch0024788_RUN3_Stitch8_A3	47.5716	37.4844	14.944
Batch0024791_RUN3_Stitch1_A1	58.1197	21.3675	20.5128
Batch0024791_RUN3_Stitch1_A2	23.5043	9.25926	67.2365
Batch0024791_RUN3_Stitch1_A3	71.6876	6.55509	21.7573
Batch0024791_RUN3_Stitch2_A1	45.4545	15.2597	39.2857
Batch0024791_RUN3_Stitch2_A2	47.6636	41.5888	10.7477
Batch0024791_RUN3_Stitch3_A1	59.5238	39.2857	1.19048
Batch0024791_RUN3_Stitch3_A2	54.0984	22.9508	22.9508
Batch0024791_RUN3_Stitch3_A3	35.6364	13.6364	50.7273
Batch0024791_RUN3_Stitch4_A1	53.125	29.5139	17.3611
Batch0024791_RUN3_Stitch4_A2	45.8333	12.7315	41.4352
Batch0024791_RUN3_Stitch5_A1	31.3253	53.012	15.6627
Batch0024791_RUN3_Stitch6_A1	31.4145	14.3914	54.1941
Batch0024791_RUN3_Stitch6_A2	43.7158	34.4262	21.8579
Batch0024791_RUN3_Stitch7_A1	33.9041	51.7123	14.3836
Batch0024791_RUN3_Stitch7_A2	18.0305	16.2275	65.742
Batch0024791_RUN3_Stitch8_A1	35.3454	12.8773	51.7773
Batch0024791_RUN3_Stitch8_A2	53.9007	32.6241	13.4752
Batch0025360_RUN2_Stitch1_A1	15.1441	10.9917	73.8642
Batch0025360_RUN2_Stitch1_A2	59.6721	24.8087	15.5191
Batch0025360_RUN2_Stitch1_A3	21.8943	19.3548	58.7509
Batch0025360_RUN2_Stitch2_A1	21.9396	30.2067	47.8537
Batch0025360_RUN2_Stitch2_A2	24.1747	16.6134	59.2119
Batch0025360_RUN2_Stitch2_A3	15.9193	18.4305	65.6502
Batch0025360_RUN2_Stitch2_A4	55.5066	22.9075	21.5859
Batch0025360_RUN2_Stitch2_A5	27.3114	18.491	54.1977
Batch0025360_RUN2_Stitch3_A1	26.584	11.4325	61.9835
Batch0025360_RUN2_Stitch3_A2	11.9935	5.34846	82.658
Batch0025360_RUN2_Stitch4_A1	47.561	27.439	25
Batch0025360_RUN2_Stitch5_A1	65.5008	28.4579	6.04134
Batch0025360_RUN2_Stitch5_A2	28.1501	49.3298	22.5201
Batch0025360_RUN2_Stitch5_A3	41.9971	41.9971	16.0059
Batch0025360_RUN2_Stitch7_A1	16.7763	12.3355	70.8882
Batch0025360_RUN2_Stitch8_A1	32.8904	12.6246	54.485
Batch0025360_RUN2_Stitch8_A2	46.7721	4.61133	48.6166
Batch0025366_RUN2_Stitch1_A1	44.1176	25	30.8824
Batch0025366_RUN2_Stitch1_A2	61.7512	21.659	16.5899
Batch0025366_RUN2_Stitch1_A3	7.44037	8.68637	83.8733
Batch0025366_RUN2_Stitch1_A4	51.4443	14.718	33.8377
Batch0025366_RUN2_Stitch2_A1	57.9186	32.8054	9.27602
Batch0025366_RUN2_Stitch2_A2	66.6667	30.3419	2.99145
Batch0025366_RUN2_Stitch3_A1	57.2998	25.5887	17.1115
Batch0025366_RUN2_Stitch3_A2	38.3054	11.2974	50.3972
Batch0025366_RUN2_Stitch3_A3	50.5102	22.449	27.0408
Batch0025366_RUN2_Stitch4_A1	42.1093	16.0893	41.8014
Batch0025366_RUN2_Stitch4_A2	39.9721	32.0334	27.9944
Batch0025366_RUN2_Stitch4_A3	58.9404	17.8808	23.1788
Batch0025366_RUN2_Stitch5_A1	37.0262	23.9067	39.0671
Batch0025366_RUN2_Stitch5_A2	43.4783	35.7488	20.7729
Batch0025366_RUN2_Stitch6_A1	50.2933	24.0469	25.6598
Batch0025366_RUN2_Stitch7_A1	59.4862	30.0395	10.4743
Batch0025366_RUN2_Stitch8_A1	62.4516	20.129	17.4194
Batch0025366_RUN2_Stitch8_A2	71.6981	22.6415	5.66038
