## Supplementary_TablesS1_to_S31 for "Single-cell and spatial transcriptomics resolve airway obliteration in bronchiolitis obliterans syndrome": FINAL_Table_S21__ENDOTHELIUM_CelltypeFraction_per_Disease_FREQUENCIES_10X_Flex.xlsx

### Sheet: per_subject
subject	celltype	disease	frac	percent
RAS001	EC_aerocytes	RAS	0.235294	23.5294
RAS002	EC_aerocytes	RAS	0.174363	17.4363
RAS004	EC_aerocytes	RAS	0.015534	1.5534
RAS005	EC_aerocytes	RAS	0.0871441	8.71441
RAS008	EC_aerocytes	RAS	0.425273	42.5273
RAS009	EC_aerocytes	RAS	0.0958904	9.58904
RAS010	EC_aerocytes	RAS	0.361549	36.1549
RAS011	EC_aerocytes	RAS	0.121212	12.1212
RAS012	EC_aerocytes	RAS	0.117801	11.7801
RAS013	EC_aerocytes	RAS	0.0935622	9.35622
RAS014	EC_aerocytes	RAS	0.340574	34.0574
RAS015	EC_aerocytes	RAS	0.144404	14.4404
RAS016	EC_aerocytes	RAS	0.0683962	6.83962
RAS017	EC_aerocytes	RAS	0.0483871	4.83871
RAS018	EC_aerocytes	RAS	0.119925	11.9925
RAS001	EC_arterial	RAS	0.12854	12.854
RAS002	EC_arterial	RAS	0.0379049	3.79049
RAS004	EC_arterial	RAS	0.118447	11.8447
RAS005	EC_arterial	RAS	0.121657	12.1657
RAS008	EC_arterial	RAS	0.0492102	4.92102
RAS009	EC_arterial	RAS	0.123288	12.3288
RAS010	EC_arterial	RAS	0.15495	15.495
RAS011	EC_arterial	RAS	0.0606061	6.06061
RAS012	EC_arterial	RAS	0.0907504	9.07504
RAS013	EC_arterial	RAS	0.111588	11.1588
RAS014	EC_arterial	RAS	0.0632273	6.32273
RAS015	EC_arterial	RAS	0.0746089	7.46089
RAS016	EC_arterial	RAS	0.0495283	4.95283
RAS017	EC_arterial	RAS	0.016129	1.6129
RAS018	EC_arterial	RAS	0.0980637	9.80637
RAS001	EC_general_cap	RAS	0.472767	47.2767
RAS002	EC_general_cap	RAS	0.583735	58.3735
RAS004	EC_general_cap	RAS	0.306796	30.6796
RAS005	EC_general_cap	RAS	0.231234	23.1234
RAS008	EC_general_cap	RAS	0.342649	34.2649
RAS009	EC_general_cap	RAS	0.515982	51.5982
RAS010	EC_general_cap	RAS	0.262554	26.2554
RAS011	EC_general_cap	RAS	0.287879	28.7879
RAS012	EC_general_cap	RAS	0.446771	44.6771
RAS013	EC_general_cap	RAS	0.435193	43.5193
RAS014	EC_general_cap	RAS	0.391389	39.1389
RAS015	EC_general_cap	RAS	0.469916	46.9916
RAS016	EC_general_cap	RAS	0.318396	31.8396
RAS017	EC_general_cap	RAS	0.677419	67.7419
RAS018	EC_general_cap	RAS	0.484697	48.4697
RAS001	EC_lymphatics	RAS	0.0294118	2.94118
RAS002	EC_lymphatics	RAS	0.0261888	2.61888
RAS004	EC_lymphatics	RAS	0.112621	11.2621
RAS005	EC_lymphatics	RAS	0.0845557	8.45557
RAS008	EC_lymphatics	RAS	0.0127582	1.27582
RAS009	EC_lymphatics	RAS	0.0593607	5.93607
RAS010	EC_lymphatics	RAS	0.0659971	6.59971
RAS011	EC_lymphatics	RAS	0.030303	3.0303
RAS012	EC_lymphatics	RAS	0.0663176	6.63176
RAS013	EC_lymphatics	RAS	0.0309013	3.09013
RAS014	EC_lymphatics	RAS	0.0294802	2.94802
RAS015	EC_lymphatics	RAS	0.0397112	3.97112
RAS016	EC_lymphatics	RAS	0.0448113	4.48113
RAS017	EC_lymphatics	RAS	0.112903	11.2903
RAS018	EC_lymphatics	RAS	0.0362274	3.62274
RAS001	EC_pulmonary_venous	RAS	0.0588235	5.88235
RAS002	EC_pulmonary_venous	RAS	0.080634	8.0634
RAS004	EC_pulmonary_venous	RAS	0.2	20
RAS005	EC_pulmonary_venous	RAS	0.160483	16.0483
RAS008	EC_pulmonary_venous	RAS	0.118469	11.8469
RAS009	EC_pulmonary_venous	RAS	0.0593607	5.93607
RAS010	EC_pulmonary_venous	RAS	0.0961263	9.61263
RAS011	EC_pulmonary_venous	RAS	0.166667	16.6667
RAS012	EC_pulmonary_venous	RAS	0.126527	12.6527
RAS013	EC_pulmonary_venous	RAS	0.15279	15.279
RAS014	EC_pulmonary_venous	RAS	0.11986	11.986
RAS015	EC_pulmonary_venous	RAS	0.145608	14.5608
RAS016	EC_pulmonary_venous	RAS	0.150943	15.0943
RAS017	EC_pulmonary_venous	RAS	0.0322581	3.22581
RAS018	EC_pulmonary_venous	RAS	0.091193	9.1193
RAS001	EC_systemic_venous	RAS	0.0751634	7.51634
RAS002	EC_systemic_venous	RAS	0.0971744	9.71744
RAS004	EC_systemic_venous	RAS	0.246602	24.6602
RAS005	EC_systemic_venous	RAS	0.314927	31.4927
RAS008	EC_systemic_venous	RAS	0.0516403	5.16403
RAS009	EC_systemic_venous	RAS	0.146119	14.6119
RAS010	EC_systemic_venous	RAS	0.0588235	5.88235
RAS011	EC_systemic_venous	RAS	0.333333	33.3333
RAS012	EC_systemic_venous	RAS	0.151832	15.1832
RAS013	EC_systemic_venous	RAS	0.175966	17.5966
RAS014	EC_systemic_venous	RAS	0.0554694	5.54694
RAS015	EC_systemic_venous	RAS	0.125752	12.5752
RAS016	EC_systemic_venous	RAS	0.367925	36.7925
RAS017	EC_systemic_venous	RAS	0.112903	11.2903
RAS018	EC_systemic_venous	RAS	0.169894	16.9894
BOS001	EC_aerocytes	BOS	0.152238	15.2238
BOS002	EC_aerocytes	BOS	0.384321	38.4321
BOS003	EC_aerocytes	BOS	0.160606	16.0606
BOS004	EC_aerocytes	BOS	0.0530973	5.30973
BOS006	EC_aerocytes	BOS	0.10876	10.876
BOS009	EC_aerocytes	BOS	0.231092	23.1092
BOS010	EC_aerocytes	BOS	0.374412	37.4412
BOS011	EC_aerocytes	BOS	0.126497	12.6497
BOS012	EC_aerocytes	BOS	0.0401396	4.01396
BOS013	EC_aerocytes	BOS	0.0744681	7.44681
BOS014	EC_aerocytes	BOS	0.0928854	9.28854
BOS015	EC_aerocytes	BOS	0.175131	17.5131
BOS016	EC_aerocytes	BOS	0.244653	24.4653
BOS001	EC_arterial	BOS	0.0630513	6.30513
BOS002	EC_arterial	BOS	0.126195	12.6195
BOS003	EC_arterial	BOS	0.110606	11.0606
BOS004	EC_arterial	BOS	0.168142	16.8142
BOS006	EC_arterial	BOS	0.0911229	9.11229
BOS009	EC_arterial	BOS	0.10014	10.014
BOS010	EC_arterial	BOS	0.0818438	8.18438
BOS011	EC_arterial	BOS	0.070436	7.0436
BOS012	EC_arterial	BOS	0.122164	12.2164
BOS013	EC_arterial	BOS	0.134752	13.4752
BOS014	EC_arterial	BOS	0.167984	16.7984
BOS015	EC_arterial	BOS	0.117338	11.7338
BOS016	EC_arterial	BOS	0.0881586	8.81586
BOS001	EC_general_cap	BOS	0.622672	62.2672
BOS002	EC_general_cap	BOS	0.176864	17.6864
BOS003	EC_general_cap	BOS	0.484848	48.4848
BOS004	EC_general_cap	BOS	0.159292	15.9292
BOS006	EC_general_cap	BOS	0.423868	42.3868
BOS009	EC_general_cap	BOS	0.359944	35.9944
BOS010	EC_general_cap	BOS	0.338664	33.8664
BOS011	EC_general_cap	BOS	0.63632	63.632
BOS012	EC_general_cap	BOS	0.328098	32.8098
BOS013	EC_general_cap	BOS	0.397163	39.7163
BOS014	EC_general_cap	BOS	0.349802	34.9802
BOS015	EC_general_cap	BOS	0.443958	44.3958
BOS016	EC_general_cap	BOS	0.426708	42.6708
BOS001	EC_lymphatics	BOS	0.0290755	2.90755
BOS002	EC_lymphatics	BOS	0.0783939	7.83939
BOS003	EC_lymphatics	BOS	0.0181818	1.81818
BOS004	EC_lymphatics	BOS	0.115044	11.5044
BOS006	EC_lymphatics	BOS	0.0817166	8.17166
BOS009	EC_lymphatics	BOS	0.0938375	9.38375
BOS010	EC_lymphatics	BOS	0.074318	7.4318
BOS011	EC_lymphatics	BOS	0.0431241	4.31241
BOS012	EC_lymphatics	BOS	0.144852	14.4852
BOS013	EC_lymphatics	BOS	0.0460993	4.60993
BOS014	EC_lymphatics	BOS	0.083004	8.3004
BOS015	EC_lymphatics	BOS	0.0288967	2.88967
BOS016	EC_lymphatics	BOS	0.0391236	3.91236
BOS001	EC_pulmonary_venous	BOS	0.0725253	7.25253
BOS002	EC_pulmonary_venous	BOS	0.152964	15.2964
BOS003	EC_pulmonary_venous	BOS	0.0666667	6.66667
BOS004	EC_pulmonary_venous	BOS	0.141593	14.1593
BOS006	EC_pulmonary_venous	BOS	0.0758377	7.58377
BOS009	EC_pulmonary_venous	BOS	0.101541	10.1541
BOS010	EC_pulmonary_venous	BOS	0.0573848	5.73848
BOS011	EC_pulmonary_venous	BOS	0.0565405	5.65405
BOS012	EC_pulmonary_venous	BOS	0.095986	9.5986
BOS013	EC_pulmonary_venous	BOS	0.102837	10.2837
BOS014	EC_pulmonary_venous	BOS	0.0869565	8.69565
BOS015	EC_pulmonary_venous	BOS	0.0718039	7.18039
BOS016	EC_pulmonary_venous	BOS	0.115806	11.5806
BOS001	EC_systemic_venous	BOS	0.0604378	6.04378
BOS002	EC_systemic_venous	BOS	0.081262	8.1262
BOS003	EC_systemic_venous	BOS	0.159091	15.9091
BOS004	EC_systemic_venous	BOS	0.362832	36.2832
BOS006	EC_systemic_venous	BOS	0.218695	21.8695
BOS009	EC_systemic_venous	BOS	0.113445	11.3445
BOS010	EC_systemic_venous	BOS	0.0733772	7.33772
BOS011	EC_systemic_venous	BOS	0.0670819	6.70819
BOS012	EC_systemic_venous	BOS	0.268761	26.8761
BOS013	EC_systemic_venous	BOS	0.244681	24.4681
BOS014	EC_systemic_venous	BOS	0.219368	21.9368
BOS015	EC_systemic_venous	BOS	0.162872	16.2872
BOS016	EC_systemic_venous	BOS	0.0855503	8.55503
CTR002	EC_aerocytes	CTR	0.214503	21.4503
CTR007	EC_aerocytes	CTR	0.26796	26.796
CTR008	EC_aerocytes	CTR	0.276099	27.6099
CTR011	EC_aerocytes	CTR	0.19416	19.416
CTR031	EC_aerocytes	CTR	0.172174	17.2174
CTR048	EC_aerocytes	CTR	0.353003	35.3003
CTR064	EC_aerocytes	CTR	0.297189	29.7189
CTR068	EC_aerocytes	CTR	0.154443	15.4443
CTR069	EC_aerocytes	CTR	0.340249	34.0249
CTR070	EC_aerocytes	CTR	0.402985	40.2985
CTR072	EC_aerocytes	CTR	0.126316	12.6316
CTR073	EC_aerocytes	CTR	0.240323	24.0323
CTR075	EC_aerocytes	CTR	0.0982615	9.82615
CTR002	EC_arterial	CTR	0.103343	10.3343
CTR007	EC_arterial	CTR	0.0749869	7.49869
CTR008	EC_arterial	CTR	0.0998168	9.98168
CTR011	EC_arterial	CTR	0.0834281	8.34281
CTR031	EC_arterial	CTR	0.086087	8.6087
CTR048	EC_arterial	CTR	0.0748156	7.48156
CTR064	EC_arterial	CTR	0.108434	10.8434
CTR068	EC_arterial	CTR	0.0793788	7.93788
CTR069	EC_arterial	CTR	0.0539419	5.39419
CTR070	EC_arterial	CTR	0.0708224	7.08224
CTR072	EC_arterial	CTR	0.136842	13.6842
CTR073	EC_arterial	CTR	0.159677	15.9677
CTR075	EC_arterial	CTR	0.123205	12.3205
CTR002	EC_general_cap	CTR	0.441598	44.1598
CTR007	EC_general_cap	CTR	0.495543	49.5543
CTR008	EC_general_cap	CTR	0.420788	42.0788
CTR011	EC_general_cap	CTR	0.453925	45.3925
CTR031	EC_general_cap	CTR	0.387826	38.7826
CTR048	EC_general_cap	CTR	0.369863	36.9863
CTR064	EC_general_cap	CTR	0.36747	36.747
CTR068	EC_general_cap	CTR	0.33132	33.132
CTR069	EC_general_cap	CTR	0.297372	29.7372
CTR070	EC_general_cap	CTR	0.438982	43.8982
CTR072	EC_general_cap	CTR	0.126316	12.6316
CTR073	EC_general_cap	CTR	0.427419	42.7419
CTR075	EC_general_cap	CTR	0.241875	24.1875
CTR002	EC_lymphatics	CTR	0.0290925	2.90925
CTR007	EC_lymphatics	CTR	0.031463	3.1463
CTR008	EC_lymphatics	CTR	0.0457875	4.57875
CTR011	EC_lymphatics	CTR	0.0333713	3.33713
CTR031	EC_lymphatics	CTR	0.0573913	5.73913
CTR048	EC_lymphatics	CTR	0.0948367	9.48367
CTR064	EC_lymphatics	CTR	0.134538	13.4538
CTR068	EC_lymphatics	CTR	0.0465919	4.65919
CTR069	EC_lymphatics	CTR	0.135546	13.5546
CTR070	EC_lymphatics	CTR	0.00877963	0.877963
CTR072	EC_lymphatics	CTR	0.147368	14.7368
CTR073	EC_lymphatics	CTR	0.0483871	4.83871
CTR075	EC_lymphatics	CTR	0.0430839	4.30839
CTR002	EC_pulmonary_venous	CTR	0.10508	10.508
CTR007	EC_pulmonary_venous	CTR	0.0492921	4.92921
CTR008	EC_pulmonary_venous	CTR	0.0796703	7.96703
CTR011	EC_pulmonary_venous	CTR	0.0747061	7.47061
CTR031	EC_pulmonary_venous	CTR	0.123478	12.3478
CTR048	EC_pulmonary_venous	CTR	0.100105	10.0105
CTR064	EC_pulmonary_venous	CTR	0.0502008	5.02008
CTR068	EC_pulmonary_venous	CTR	0.177739	17.7739
CTR069	EC_pulmonary_venous	CTR	0.127248	12.7248
CTR070	EC_pulmonary_venous	CTR	0.0459467	4.59467
CTR072	EC_pulmonary_venous	CTR	0.126316	12.6316
CTR073	EC_pulmonary_venous	CTR	0.0612903	6.12903
CTR075	EC_pulmonary_venous	CTR	0.182162	18.2162
CTR002	EC_systemic_venous	CTR	0.106383	10.6383
CTR007	EC_systemic_venous	CTR	0.0807551	8.07551
CTR008	EC_systemic_venous	CTR	0.0778388	7.78388
CTR011	EC_systemic_venous	CTR	0.16041	16.041
CTR031	EC_systemic_venous	CTR	0.173043	17.3043
CTR048	EC_systemic_venous	CTR	0.00737619	0.737619
CTR064	EC_systemic_venous	CTR	0.0421687	4.21687
CTR068	EC_systemic_venous	CTR	0.210526	21.0526
CTR069	EC_systemic_venous	CTR	0.0456432	4.56432
CTR070	EC_systemic_venous	CTR	0.0324846	3.24846
CTR072	EC_systemic_venous	CTR	0.336842	33.6842
CTR073	EC_systemic_venous	CTR	0.0629032	6.29032
CTR075	EC_systemic_venous	CTR	0.311413	31.1413

### Sheet: summary
disease	celltype	n_patients	mean_pct	sd_pct	sem_pct	median_pct	q25_pct	q75_pct	min_pct	max_pct
RAS	EC_aerocytes	15	16.3287	12.2474	3.16226	11.9925	9.03532	20.4828	1.5534	42.5273
BOS	EC_aerocytes	13	17.0639	11.1316	3.08734	15.2238	9.28854	23.1092	4.01396	38.4321
CTR	EC_aerocytes	13	24.1359	9.23764	2.56206	24.0323	17.2174	29.7189	9.82615	40.2985
RAS	EC_arterial	15	8.65665	3.98822	1.02975	9.07504	5.50672	12.0052	1.6129	15.495
BOS	EC_arterial	13	11.0918	3.32937	0.923401	11.0606	8.81586	12.6195	6.30513	16.8142
CTR	EC_arterial	13	9.65215	2.9592	0.820735	8.6087	7.49869	10.8434	5.39419	15.9677
RAS	EC_general_cap	15	41.5158	12.5403	3.23789	43.5193	31.2596	47.8732	23.1234	67.7419
BOS	EC_general_cap	13	39.6016	14.0366	3.89306	39.7163	33.8664	44.3958	15.9292	63.632
CTR	EC_general_cap	13	36.9253	10.0603	2.79022	38.7826	33.132	43.8982	12.6316	49.5543
RAS	EC_lymphatics	15	5.21033	3.10413	0.801482	3.97112	2.98916	6.61574	1.27582	11.2903
BOS	EC_lymphatics	13	6.7359	3.74178	1.03778	7.4318	3.91236	8.3004	1.81818	14.4852
CTR	EC_lymphatics	13	6.58644	4.61653	1.28039	4.65919	3.33713	9.48367	0.877963	14.7368
RAS	EC_pulmonary_venous	15	11.7316	4.69877	1.21322	11.986	8.59135	15.1867	3.22581	20
BOS	EC_pulmonary_venous	13	9.21878	3.04656	0.844963	8.69565	7.18039	10.2837	5.65405	15.2964
CTR	EC_pulmonary_venous	13	10.0249	4.59435	1.27424	10.0105	6.12903	12.6316	4.59467	18.2162
RAS	EC_systemic_venous	15	16.5568	10.4323	2.69362	14.6119	8.61689	21.1284	5.16403	36.7925
BOS	EC_systemic_venous	13	16.2881	9.44153	2.61861	15.9091	8.1262	21.9368	6.04378	36.2832
CTR	EC_systemic_venous	13	12.6753	10.5831	2.93521	8.07551	4.56432	17.3043	0.737619	33.6842

### Sheet: mean_pct_wide
celltype	RAS	BOS	CTR
EC_aerocytes	16.3287	17.0639	24.1359
EC_arterial	8.65665	11.0918	9.65215
EC_general_cap	41.5158	39.6016	36.9253
EC_lymphatics	5.21033	6.7359	6.58644
EC_pulmonary_venous	11.7316	9.21878	10.0249
EC_systemic_venous	16.5568	16.2881	12.6753
