## Supplementary_TablesS1_to_S31 for "Single-cell and spatial transcriptomics resolve airway obliteration in bronchiolitis obliterans syndrome": FINAL_Table_S22__ENDOTHELIUM_CelltypeFraction_per_Disease_STATS_10XFlex.xlsx

### Sheet: kruskal_wallis
celltype	n_groups	statistic_H	df	p_val	signif_unadj	p_adj	signif
EC_aerocytes	3	5.42368	2	0.0664146	ns	0.398488	ns
EC_arterial	3	2.7182	2	0.256892	ns	0.535433	ns
EC_general_cap	3	0.624962	2	0.73163	ns	0.73163	ns
EC_lymphatics	3	1.2382	2	0.538428	ns	0.646114	ns
EC_pulmonary_venous	3	2.47862	2	0.289584	ns	0.535433	ns
EC_systemic_venous	3	2.06029	2	0.356956	ns	0.535433	ns

### Sheet: pairwise_wilcox
celltype	group1	group2	n1	n2	median1	median2	W	p_val	p_adj	signif
EC_aerocytes	RAS	BOS	15	13	0.119925	0.152238	88	0.678443	0.678443	ns
EC_aerocytes	RAS	CTR	15	13	0.119925	0.240323	51	0.03409	0.10227	ns
EC_aerocytes	BOS	CTR	13	13	0.152238	0.240323	49	0.0726741	0.109011	ns
EC_arterial	RAS	BOS	15	13	0.0907504	0.110606	65	0.140457	0.38885	ns
EC_arterial	RAS	CTR	15	13	0.0907504	0.086087	82	0.489578	0.489578	ns
EC_arterial	BOS	CTR	13	13	0.110606	0.086087	107	0.259233	0.38885	ns
EC_general_cap	RAS	BOS	15	13	0.435193	0.397163	104	0.782247	0.837472	ns
EC_general_cap	RAS	CTR	15	13	0.435193	0.387826	117	0.381442	0.837472	ns
EC_general_cap	BOS	CTR	13	13	0.397163	0.387826	89	0.837472	0.837472	ns
EC_lymphatics	RAS	BOS	15	13	0.0397112	0.074318	75	0.310851	0.610507	ns
EC_lymphatics	RAS	CTR	15	13	0.0397112	0.0465919	79	0.407005	0.610507	ns
EC_lymphatics	BOS	CTR	13	13	0.074318	0.0465919	85	1	1	ns
EC_pulmonary_venous	RAS	BOS	15	13	0.11986	0.0869565	133	0.106899	0.320698	ns
EC_pulmonary_venous	RAS	CTR	15	13	0.11986	0.100105	118	0.35689	0.535335	ns
EC_pulmonary_venous	BOS	CTR	13	13	0.0869565	0.100105	79	0.797634	0.797634	ns
EC_systemic_venous	RAS	BOS	15	13	0.146119	0.159091	95	0.926594	0.926594	ns
EC_systemic_venous	RAS	CTR	15	13	0.146119	0.0807551	123	0.249472	0.374208	ns
EC_systemic_venous	BOS	CTR	13	13	0.159091	0.0807551	110	0.199825	0.374208	ns
