## Supplementary_TablesS1_to_S31 for "Single-cell and spatial transcriptomics resolve airway obliteration in bronchiolitis obliterans syndrome": FINAL_Table_S23__COMPOSITION_Celltype_ENDOTHELIUM_by_class_mean_SD_10X_Xenium.xlsx

### Sheet: per_sample_proportions
Sample_ID	EC_IFN_resp	EC_aerocytes	EC_arterial	EC_gCAP	EC_gCAP_diff	EC_lymphatic	EC_pulmonary_venous	EC_systemic_venous
Batch0024747_RUN1_Stitch1_A1	0.0163934	0.0931148	0.0983607	0.0721311	0.0255738	0.0977049	0.2	0.396721
Batch0024747_RUN1_Stitch1_A2	0.0786647	0.280987	0.228737	0.125399	0.0185776	0.0690856	0.109144	0.0894049
Batch0024747_RUN1_Stitch1_A3	0.0528194	0.200571	0.194147	0.132049	0.0235546	0.139186	0.132049	0.125625
Batch0024747_RUN1_Stitch2_A1	0.022022	0.3003	0.131131	0.21021	0.013013	0.047047	0.131131	0.145145
Batch0024747_RUN1_Stitch2_A2	0.0359086	0.221618	0.198767	0.147987	0.00652884	0.10555	0.0932173	0.190424
Batch0024747_RUN1_Stitch3_A1	0.0324627	0.160075	0.172761	0.138433	0.0186567	0.13694	0.136567	0.204104
Batch0024747_RUN1_Stitch3_A2	0.0171184	0.242511	0.289872	0.159486	0.0125535	0.0815977	0.0927247	0.104137
Batch0024747_RUN1_Stitch4_A1	0.0460251	0.207113	0.154812	0.154812	0.0167364	0.117155	0.123431	0.179916
Batch0024747_RUN1_Stitch4_A2	0.010397	0.136578	0.24811	0.0997164	0.00803403	0.138469	0.112949	0.245747
Batch0024747_RUN1_Stitch5_A1	0.0165006	0.191158	0.19863	0.129203	0.0146326	0.111768	0.15411	0.183998
Batch0024747_RUN1_Stitch5_A2	0.0542169	0.07751	0.14739	0.0381526	0.0248996	0.137349	0.121285	0.399197
Batch0024747_RUN1_Stitch6_A1	0.0212202	0.256116	0.21338	0.18715	0.0209254	0.104922	0.0845859	0.111701
Batch0024747_RUN1_Stitch6_A2	0.0303852	0.134563	0.194249	0.0938687	0.0537168	0.113945	0.152469	0.226804
Batch0024747_RUN1_Stitch7_A1	0.0442514	0.0955335	0.337469	0.0748553	0.0467328	0.127378	0.0947064	0.179074
Batch0024747_RUN1_Stitch7_A2	0.0211592	0.124195	0.074057	0.0653174	0.0211592	0.125575	0.184913	0.383625
Batch0024747_RUN1_Stitch7_A3	0.0232558	0.0604651	0.155603	0.040592	0.030444	0.14926	0.133615	0.406765
Batch0024747_RUN1_Stitch8_A1	0.0140148	0.20033	0.276999	0.164056	0.0140148	0.176422	0.0923331	0.0618302
Batch0024747_RUN1_Stitch8_A2	0.0130081	0.223848	0.195664	0.147425	0.0184282	0.171274	0.0888889	0.141463
Batch0024750_RUN1_Stitch1_A1	0.0191388	0.313739	0.257006	0.0724539	0.00888585	0.114149	0.138072	0.076555
Batch0024750_RUN1_Stitch1_A2	0.00894701	0.324845	0.215416	0.127323	0.00757054	0.117688	0.129387	0.0688231
Batch0024750_RUN1_Stitch1_A3	0.040625	0.149219	0.296094	0.11875	0.0101563	0.0945312	0.180469	0.110156
Batch0024750_RUN1_Stitch2_A1	0.0128411	0.222044	0.123596	0.147138	0.0107009	0.139112	0.12199	0.222579
Batch0024750_RUN1_Stitch2_A2	0.0639961	0.189546	0.162677	0.0923302	0.0107474	0.110405	0.133366	0.236932
Batch0024750_RUN1_Stitch2_A3	0.0571429	0.126362	0.0730486	0.0527246	0.0215022	0.0913108	0.170545	0.407364
Batch0024750_RUN1_Stitch3_A1	0.0269474	0.0901053	0.192421	0.0635789	0.0181053	0.139368	0.123789	0.345684
Batch0024750_RUN1_Stitch3_A2	0.0209895	0.238381	0.184908	0.164918	0.0214893	0.156922	0.102449	0.109945
Batch0024750_RUN1_Stitch3_A3	0.0311878	0.143995	0.274718	0.0968812	0.0351692	0.134041	0.0902455	0.193762
Batch0024750_RUN1_Stitch4_A1	0.0238059	0.0977851	0.134699	0.066747	0.0253126	0.130481	0.147808	0.373361
Batch0024750_RUN1_Stitch5_A1	0.0162734	0.150258	0.15297	0.107133	0.0263087	0.197179	0.15297	0.196908
Batch0024750_RUN1_Stitch5_A2	0.0505395	0.224872	0.163543	0.115275	0.0102215	0.152186	0.0902896	0.193072
Batch0024750_RUN1_Stitch6_A1	0.0174941	0.0865248	0.128605	0.063357	0.0189125	0.107329	0.174468	0.40331
Batch0024750_RUN1_Stitch6_A2	0.022394	0.179952	0.173287	0.21381	0.0143962	0.108504	0.115169	0.172487
Batch0024750_RUN1_Stitch6_A3	0.0128996	0.163208	0.18452	0.134605	0.0106562	0.11217	0.187325	0.194616
Batch0024750_RUN1_Stitch7_A1	0.0567515	0.138943	0.162427	0.174168	0.0176125	0.0821918	0.144814	0.223092
Batch0024750_RUN1_Stitch8_A1	0.0145183	0.268808	0.182138	0.151342	0.0118786	0.153982	0.0963484	0.120985
Batch0024750_RUN1_Stitch8_A2	0.0165289	0.177686	0.250689	0.11157	0.00413223	0.206612	0.0909091	0.141873
Batch0024788_RUN3_Stitch1_A1	0.0133929	0.210938	0.179688	0.242188	0.0212054	0.103795	0.126116	0.102679
Batch0024788_RUN3_Stitch1_A2	0.0151149	0.134825	0.192261	0.0773881	0.0145103	0.173519	0.134825	0.257557
Batch0024788_RUN3_Stitch2_A1	0.019425	0.158508	0.167832	0.0567211	0.01554	0.192696	0.173271	0.216006
Batch0024788_RUN3_Stitch2_A2	0.0119985	0.23772	0.235471	0.125984	0.024372	0.103112	0.145857	0.115486
Batch0024788_RUN3_Stitch2_A3	0.00965701	0.203463	0.242091	0.0825841	0.019647	0.129204	0.153846	0.159507
Batch0024788_RUN3_Stitch2_A4	0.0105708	0.213531	0.223044	0.10148	0.0174419	0.05074	0.221987	0.161205
Batch0024788_RUN3_Stitch2_A5	0.00762389	0.180432	0.241423	0.109276	0.0114358	0.162643	0.123253	0.163914
Batch0024788_RUN3_Stitch3_A1	0.00974026	0.164935	0.178571	0.116883	0.0272727	0.117532	0.130519	0.254545
Batch0024788_RUN3_Stitch3_A2	0.017762	0.181764	0.255773	0.193606	0.0396684	0.10302	0.110716	0.0976909
Batch0024788_RUN3_Stitch3_A3	0.00973882	0.22842	0.215139	0.207614	0.0416113	0.0858787	0.12085	0.0907481
Batch0024788_RUN3_Stitch4_A1	0.0210685	0.187359	0.23702	0.0993228	0.0240783	0.139955	0.13243	0.158766
Batch0024788_RUN3_Stitch5_A1	0.0169924	0.163976	0.161427	0.0909091	0.0140187	0.0853866	0.222175	0.245115
Batch0024788_RUN3_Stitch5_A2	0.0213946	0.282884	0.225832	0.173534	0.0229794	0.0530903	0.12599	0.0942948
Batch0024788_RUN3_Stitch6_A1	0.0241405	0.246525	0.181419	0.118508	0.0219459	0.170446	0.127286	0.109729
Batch0024788_RUN3_Stitch6_A2	0.0157195	0.186215	0.278114	0.107618	0.0133011	0.128174	0.175333	0.095526
Batch0024788_RUN3_Stitch7_A1	0.0189639	0.0841813	0.0901943	0.0420907	0.0305273	0.152636	0.165125	0.416281
Batch0024788_RUN3_Stitch7_A2	0.0222222	0.197354	0.138095	0.134392	0.0417989	0.137037	0.174074	0.155026
Batch0024788_RUN3_Stitch8_A1	0.0125054	0.205692	0.191031	0.127641	0.0202674	0.132385	0.159983	0.150496
Batch0024788_RUN3_Stitch8_A2	0.0182134	0.20902	0.233304	0.203816	0.0182134	0.150043	0.0928014	0.074588
Batch0024788_RUN3_Stitch8_A3	0.00759975	0.155795	0.257125	0.089297	0.0126662	0.226726	0.0949968	0.155795
Batch0024791_RUN3_Stitch1_A1	0.0179181	0.295222	0.191126	0.187713	0.00853242	0.122867	0.113481	0.0631399
Batch0024791_RUN3_Stitch1_A2	0.0416272	0.145695	0.197729	0.140965	0.0189215	0.183538	0.0832545	0.188269
Batch0024791_RUN3_Stitch1_A3	0.0654971	0.130994	0.150877	0.13655	0.0157895	0.12076	0.163743	0.215789
Batch0024791_RUN3_Stitch2_A1	0.0186916	0.19966	0.181818	0.216228	0.0114698	0.130416	0.128292	0.113424
Batch0024791_RUN3_Stitch2_A2	0.00431034	0.132759	0.27931	0.0939655	0.0112069	0.249138	0.0974138	0.131897
Batch0024791_RUN3_Stitch3_A1	0.0200378	0.248582	0.207372	0.225142	0.0155009	0.0954631	0.094518	0.0933837
Batch0024791_RUN3_Stitch3_A2	0.014947	0.30135	0.177435	0.216008	0.0221794	0.1027	0.0824494	0.0829315
Batch0024791_RUN3_Stitch3_A3	0.0785281	0.145675	0.091047	0.10129	0.00872534	0.104325	0.147951	0.322458
Batch0024791_RUN3_Stitch4_A1	0.0389338	0.297394	0.160527	0.184486	0.0245583	0.0964361	0.112309	0.0853549
Batch0024791_RUN3_Stitch4_A2	0.0191814	0.239088	0.223531	0.186679	0.013291	0.0925842	0.139858	0.0857876
Batch0024791_RUN3_Stitch5_A1	0.0139104	0.278207	0.244204	0.16847	0.0262751	0.0788253	0.1051	0.0850077
Batch0024791_RUN3_Stitch6_A1	0.0461203	0.167342	0.131194	0.0978498	0.0140231	0.140854	0.148644	0.253973
Batch0024791_RUN3_Stitch6_A2	0.0377009	0.191595	0.242892	0.171199	0.0228677	0.0562423	0.15822	0.119283
Batch0024791_RUN3_Stitch7_A1	0.012487	0.243496	0.259105	0.211238	0.0145682	0.0811655	0.0926119	0.0853278
Batch0024791_RUN3_Stitch7_A2	0.0254413	0.181724	0.137591	0.122015	0.0109034	0.0815161	0.129803	0.311007
Batch0024791_RUN3_Stitch8_A1	0.0195723	0.0706778	0.223269	0.0674157	0.0130482	0.16564	0.14353	0.296847
Batch0024791_RUN3_Stitch8_A2	0.0284238	0.206718	0.149871	0.211886	0.0275624	0.081826	0.179156	0.114556
Batch0025360_RUN2_Stitch1_A1	0.0256275	0.147952	0.155614	0.0887715	0.0153236	0.213738	0.107266	0.245707
Batch0025360_RUN2_Stitch1_A2	0.0176535	0.176168	0.182052	0.0915778	0.0110335	0.113277	0.166973	0.241265
Batch0025360_RUN2_Stitch1_A3	0.028737	0.161761	0.203708	0.177289	0.0146002	0.0908459	0.117034	0.206025
Batch0025360_RUN2_Stitch2_A1	0.0147408	0.201141	0.22777	0.201141	0.012601	0.107703	0.113885	0.121018
Batch0025360_RUN2_Stitch2_A2	0.0234774	0.0833617	0.136441	0.0571623	0.0299422	0.0806397	0.137462	0.451514
Batch0025360_RUN2_Stitch2_A3	0.0266121	0.0655067	0.0835892	0.0477653	0.0388946	0.276015	0.136472	0.325145
Batch0025360_RUN2_Stitch2_A4	0.0105471	0.285432	0.0870138	0.125247	0.0283454	0.0883322	0.225445	0.149637
Batch0025360_RUN2_Stitch2_A5	0.0175066	0.131034	0.208488	0.120955	0.00954907	0.106101	0.144828	0.261538
Batch0025360_RUN2_Stitch3_A1	0.0180599	0.235294	0.164603	0.129515	0.00877193	0.135707	0.139835	0.168215
Batch0025360_RUN2_Stitch3_A2	0.0461384	0.16349	0.182548	0.124373	0.0145436	0.0847543	0.150451	0.233701
Batch0025360_RUN2_Stitch4_A1	0.0163488	0.214169	0.239237	0.142779	0.0419619	0.0702997	0.118256	0.156948
Batch0025360_RUN2_Stitch5_A1	0.0135135	0.210549	0.222319	0.121622	0.016565	0.146905	0.149956	0.11857
Batch0025360_RUN2_Stitch5_A2	0.019404	0.205128	0.22176	0.147609	0.011781	0.0817741	0.14553	0.167013
Batch0025360_RUN2_Stitch5_A3	0.0357995	0.141408	0.285203	0.143198	0.0119332	0.118735	0.146181	0.117542
Batch0025360_RUN2_Stitch7_A1	0.0184549	0.218884	0.198712	0.178541	0.016309	0.112446	0.136052	0.120601
Batch0025360_RUN2_Stitch8_A1	0.0292642	0.161371	0.194816	0.131271	0.020903	0.09699	0.111204	0.254181
Batch0025360_RUN2_Stitch8_A2	0.0167154	0.240702	0.161304	0.0798161	0.00793982	0.12453	0.164647	0.204346
Batch0025366_RUN2_Stitch1_A1	0.0409357	0.263889	0.181287	0.192251	0.0160819	0.100146	0.11038	0.0950292
Batch0025366_RUN2_Stitch1_A2	0.0175439	0.32418	0.172387	0.139588	0.0144928	0.0907704	0.1373	0.103738
Batch0025366_RUN2_Stitch1_A3	0.0519438	0.170471	0.201572	0.11555	0.0191067	0.0935484	0.0956162	0.252192
Batch0025366_RUN2_Stitch1_A4	0.0150619	0.22539	0.115654	0.109198	0.00860678	0.0839161	0.174287	0.267886
Batch0025366_RUN2_Stitch2_A1	0.00881954	0.160787	0.179104	0.0963365	0.0284939	0.217096	0.13772	0.171642
Batch0025366_RUN2_Stitch2_A2	0.0216161	0.19403	0.241379	0.13999	0.0211014	0.185795	0.110654	0.0854349
Batch0025366_RUN2_Stitch3_A1	0.0185747	0.240713	0.174754	0.201289	0.0140258	0.159591	0.113723	0.0773313
Batch0025366_RUN2_Stitch3_A2	0.0351494	0.0790861	0.12068	0.0503808	0.019918	0.0910955	0.173111	0.43058
Batch0025366_RUN2_Stitch3_A3	0.0179184	0.13191	0.171178	0.0777735	0.0179184	0.175753	0.14106	0.266489
Batch0025366_RUN2_Stitch4_A1	0.0375335	0.138963	0.153709	0.0965147	0.0178731	0.184093	0.201966	0.169348
Batch0025366_RUN2_Stitch4_A2	0.094102	0.283936	0.160418	0.167457	0.0172644	0.0754298	0.0849881	0.116405
Batch0025366_RUN2_Stitch4_A3	0.0200598	0.217667	0.224881	0.195143	0.0253387	0.0696815	0.132852	0.114376
Batch0025366_RUN2_Stitch5_A1	0.0805347	0.275187	0.18748	0.173785	0.0166286	0.0815129	0.0971634	0.0877079
Batch0025366_RUN2_Stitch5_A2	0.0413123	0.216282	0.224787	0.210207	0.00972053	0.120292	0.0899149	0.0874848
Batch0025366_RUN2_Stitch6_A1	0.0169543	0.254314	0.274902	0.13412	0.0214956	0.0817439	0.100817	0.115652
Batch0025366_RUN2_Stitch7_A1	0.015	0.122857	0.211429	0.0635714	0.03	0.179286	0.158571	0.219286
Batch0025366_RUN2_Stitch8_A1	0.0424081	0.214116	0.171412	0.119217	0.0136418	0.133452	0.145611	0.160142
Batch0025366_RUN2_Stitch8_A2	0.0117284	0.182099	0.227778	0.208642	0.0197531	0.135802	0.122222	0.0919753

### Sheet: sample_to_group
Sample_ID	group
Batch0024747_RUN1_Stitch1_A1	AFE
Batch0024747_RUN1_Stitch1_A2	Inflamed
Batch0024747_RUN1_Stitch1_A3	Inflamed
Batch0024747_RUN1_Stitch2_A1	Obliterating
Batch0024747_RUN1_Stitch2_A2	Inflamed
Batch0024747_RUN1_Stitch3_A1	Obliterating
Batch0024747_RUN1_Stitch3_A2	Obliterated
Batch0024747_RUN1_Stitch4_A1	Obliterating
Batch0024747_RUN1_Stitch4_A2	Obliterating
Batch0024747_RUN1_Stitch5_A1	Healthy
Batch0024747_RUN1_Stitch5_A2	AFE
Batch0024747_RUN1_Stitch6_A1	Obliterating
Batch0024747_RUN1_Stitch6_A2	Inflamed
Batch0024747_RUN1_Stitch7_A1	Obliterated
Batch0024747_RUN1_Stitch7_A2	Obliterating
Batch0024747_RUN1_Stitch7_A3	Obliterating
Batch0024747_RUN1_Stitch8_A1	Healthy_CTRL
Batch0024747_RUN1_Stitch8_A2	Healthy_CTRL
Batch0024750_RUN1_Stitch1_A1	Healthy
Batch0024750_RUN1_Stitch1_A2	Obliterating
Batch0024750_RUN1_Stitch1_A3	Healthy
Batch0024750_RUN1_Stitch2_A1	Obliterating
Batch0024750_RUN1_Stitch2_A2	Obliterating
Batch0024750_RUN1_Stitch2_A3	Inflamed
Batch0024750_RUN1_Stitch3_A1	Obliterating
Batch0024750_RUN1_Stitch3_A2	Obliterating
Batch0024750_RUN1_Stitch3_A3	AFE
Batch0024750_RUN1_Stitch4_A1	Obliterated
Batch0024750_RUN1_Stitch5_A1	Inflamed
Batch0024750_RUN1_Stitch5_A2	Obliterating
Batch0024750_RUN1_Stitch6_A1	Obliterating
Batch0024750_RUN1_Stitch6_A2	Inflamed
Batch0024750_RUN1_Stitch6_A3	Obliterated
Batch0024750_RUN1_Stitch7_A1	Inflamed
Batch0024750_RUN1_Stitch8_A1	Healthy_CTRL
Batch0024750_RUN1_Stitch8_A2	Healthy_CTRL
Batch0024788_RUN3_Stitch1_A1	Healthy_CTRL
Batch0024788_RUN3_Stitch1_A2	Healthy_CTRL
Batch0024788_RUN3_Stitch2_A1	Healthy_CTRL
Batch0024788_RUN3_Stitch2_A2	Healthy_CTRL
Batch0024788_RUN3_Stitch2_A3	Healthy_CTRL
Batch0024788_RUN3_Stitch2_A4	Healthy_CTRL
Batch0024788_RUN3_Stitch2_A5	Healthy_CTRL
Batch0024788_RUN3_Stitch3_A1	Healthy_CTRL
Batch0024788_RUN3_Stitch3_A2	Healthy_CTRL
Batch0024788_RUN3_Stitch3_A3	Healthy_CTRL
Batch0024788_RUN3_Stitch4_A1	Healthy_CTRL
Batch0024788_RUN3_Stitch5_A1	Healthy_CTRL
Batch0024788_RUN3_Stitch5_A2	Healthy_CTRL
Batch0024788_RUN3_Stitch6_A1	Healthy_CTRL
Batch0024788_RUN3_Stitch6_A2	Healthy_CTRL
Batch0024788_RUN3_Stitch7_A1	Healthy_CTRL
Batch0024788_RUN3_Stitch7_A2	Healthy_CTRL
Batch0024788_RUN3_Stitch8_A1	Healthy_CTRL
Batch0024788_RUN3_Stitch8_A2	Healthy_CTRL
Batch0024788_RUN3_Stitch8_A3	Healthy_CTRL
Batch0024791_RUN3_Stitch1_A1	Healthy
Batch0024791_RUN3_Stitch1_A2	AFE
Batch0024791_RUN3_Stitch1_A3	Inflamed
Batch0024791_RUN3_Stitch2_A1	Obliterating
Batch0024791_RUN3_Stitch2_A2	Healthy_CTRL
Batch0024791_RUN3_Stitch3_A1	Obliterated
Batch0024791_RUN3_Stitch3_A2	Healthy_CTRL
Batch0024791_RUN3_Stitch3_A3	Obliterating
Batch0024791_RUN3_Stitch4_A1	Obliterated
Batch0024791_RUN3_Stitch4_A2	Inflamed
Batch0024791_RUN3_Stitch5_A1	Healthy_CTRL
Batch0024791_RUN3_Stitch6_A1	Inflamed
Batch0024791_RUN3_Stitch6_A2	Healthy_CTRL
Batch0024791_RUN3_Stitch7_A1	Healthy
Batch0024791_RUN3_Stitch7_A2	Obliterating
Batch0024791_RUN3_Stitch8_A1	Obliterating
Batch0024791_RUN3_Stitch8_A2	Healthy
Batch0025360_RUN2_Stitch1_A1	Obliterated
Batch0025360_RUN2_Stitch1_A2	Obliterated
Batch0025360_RUN2_Stitch1_A3	Obliterating
Batch0025360_RUN2_Stitch2_A1	Obliterated
Batch0025360_RUN2_Stitch2_A2	Inflamed
Batch0025360_RUN2_Stitch2_A3	Obliterated
Batch0025360_RUN2_Stitch2_A4	Healthy_CTRL
Batch0025360_RUN2_Stitch2_A5	Obliterating
Batch0025360_RUN2_Stitch3_A1	Inflamed
Batch0025360_RUN2_Stitch3_A2	Inflamed
Batch0025360_RUN2_Stitch4_A1	Healthy_CTRL
Batch0025360_RUN2_Stitch5_A1	AFE
Batch0025360_RUN2_Stitch5_A2	Inflamed
Batch0025360_RUN2_Stitch5_A3	Obliterating
Batch0025360_RUN2_Stitch7_A1	Obliterated
Batch0025360_RUN2_Stitch8_A1	Inflamed
Batch0025360_RUN2_Stitch8_A2	Inflamed
Batch0025366_RUN2_Stitch1_A1	Obliterating
Batch0025366_RUN2_Stitch1_A2	Inflamed
Batch0025366_RUN2_Stitch1_A3	Obliterated
Batch0025366_RUN2_Stitch1_A4	Inflamed
Batch0025366_RUN2_Stitch2_A1	Healthy_CTRL
Batch0025366_RUN2_Stitch2_A2	Healthy_CTRL
Batch0025366_RUN2_Stitch3_A1	Obliterating
Batch0025366_RUN2_Stitch3_A2	Obliterating
Batch0025366_RUN2_Stitch3_A3	Obliterating
Batch0025366_RUN2_Stitch4_A1	Inflamed
Batch0025366_RUN2_Stitch4_A2	Inflamed
Batch0025366_RUN2_Stitch4_A3	Obliterated
Batch0025366_RUN2_Stitch5_A1	Obliterating
Batch0025366_RUN2_Stitch5_A2	Inflamed
Batch0025366_RUN2_Stitch6_A1	Inflamed
Batch0025366_RUN2_Stitch7_A1	Healthy_CTRL
Batch0025366_RUN2_Stitch8_A1	Obliterating
Batch0025366_RUN2_Stitch8_A2	Healthy

### Sheet: summary
BOS_class	CelltypeEndo_Fine	n_samples	mean_freq	sd_freq	sem_freq	median_freq	q25_freq	q75_freq	min_freq	max_freq	mean_pct	sd_pct	sem_pct	median_pct	q25_pct	q75_pct	min_pct	max_pct
Healthy_CTRL	EC_IFN_resp	33	0.0153065	0.00622616	0.00108384	0.014947	0.0105708	0.0182134	0.00431034	0.0377009	1.53065	0.622616	0.108384	1.4947	1.05708	1.82134	0.431034	3.77009
Healthy	EC_IFN_resp	7	0.0209745	0.0102623	0.00387879	0.0179181	0.0144938	0.0237813	0.0117284	0.040625	2.09745	1.02623	0.387879	1.79181	1.44938	2.37813	1.17284	4.0625
Inflamed	EC_IFN_resp	23	0.0372481	0.0219798	0.00458311	0.0303852	0.0186206	0.0494789	0.0150619	0.094102	3.72481	2.19798	0.458311	3.03852	1.86206	4.94789	1.50619	9.4102
Obliterating	EC_IFN_resp	27	0.0310405	0.0189924	0.00365509	0.0232558	0.0186331	0.0383676	0.00894701	0.0805347	3.10405	1.89924	0.365509	2.32558	1.86331	3.83676	0.894701	8.05347
Obliterated	EC_IFN_resp	13	0.0255492	0.0120791	0.00335014	0.0200598	0.0176535	0.0266121	0.0128996	0.0519438	2.55492	1.20791	0.335014	2.00598	1.76535	2.66121	1.28996	5.19438
AFE	EC_IFN_resp	5	0.0313878	0.0171054	0.00764975	0.0311878	0.0163934	0.0416272	0.0135135	0.0542169	3.13878	1.71054	0.764975	3.11878	1.63934	4.16272	1.35135	5.42169
Healthy_CTRL	EC_aerocytes	33	0.199557	0.0495066	0.008618	0.197354	0.164935	0.223848	0.0841813	0.30135	19.9557	4.95066	0.8618	19.7354	16.4935	22.3848	8.41813	30.135
Healthy	EC_aerocytes	7	0.22595	0.0608335	0.0229929	0.206718	0.186628	0.269359	0.149219	0.313739	22.595	6.08335	2.29929	20.6718	18.6628	26.9359	14.9219	31.3739
Inflamed	EC_aerocytes	23	0.195787	0.0601863	0.0125497	0.200571	0.144611	0.237191	0.0833617	0.32418	19.5787	6.01863	1.25497	20.0571	14.4611	23.7191	8.33617	32.418
Obliterating	EC_aerocytes	27	0.179926	0.0725757	0.0139672	0.181724	0.131472	0.231627	0.0604651	0.324845	17.9926	7.25757	1.39672	18.1724	13.1472	23.1627	6.04651	32.4845
Obliterated	EC_aerocytes	13	0.180216	0.0671979	0.0186374	0.176168	0.147952	0.218884	0.0655067	0.297394	18.0216	6.71979	1.86374	17.6168	14.7952	21.8884	6.55067	29.7394
AFE	EC_aerocytes	5	0.134173	0.0523427	0.0234084	0.143995	0.0931148	0.145695	0.07751	0.210549	13.4173	5.23427	2.34084	14.3995	9.31148	14.5695	7.751	21.0549
Healthy_CTRL	EC_arterial	33	0.210071	0.0479469	0.00834648	0.223044	0.179688	0.242091	0.0870138	0.27931	21.0071	4.79469	0.834648	22.3044	17.9688	24.2091	8.70138	27.931
Healthy	EC_arterial	7	0.225659	0.0495543	0.0187297	0.227778	0.194878	0.258056	0.149871	0.296094	22.5659	4.95543	1.87297	22.7778	19.4878	25.8056	14.9871	29.6094
Inflamed	EC_arterial	23	0.175937	0.0432428	0.00901674	0.172387	0.153339	0.196791	0.0730486	0.274902	17.5937	4.32428	0.901674	17.2387	15.3339	19.6791	7.30486	27.4902
Obliterating	EC_arterial	27	0.172553	0.0458929	0.00883209	0.172761	0.146201	0.198065	0.074057	0.285203	17.2553	4.58929	0.883209	17.2761	14.6201	19.8065	7.4057	28.5203
Obliterated	EC_arterial	13	0.199127	0.0647553	0.0179599	0.198712	0.160527	0.224881	0.0835892	0.337469	19.9127	6.47553	1.79599	19.8712	16.0527	22.4881	8.35892	33.7469
AFE	EC_arterial	5	0.188103	0.0679648	0.0303948	0.197729	0.14739	0.222319	0.0983607	0.274718	18.8103	6.79648	3.03948	19.7729	14.739	22.2319	9.83607	27.4718
Healthy_CTRL	EC_gCAP	33	0.130085	0.0481832	0.00838762	0.125247	0.0963365	0.164056	0.0420907	0.242188	13.0085	4.81832	0.838762	12.5247	9.63365	16.4056	4.20907	24.2188
Healthy	EC_gCAP	7	0.162841	0.0558412	0.021106	0.187713	0.123976	0.20994	0.0724539	0.211886	16.2841	5.58412	2.1106	18.7713	12.3976	20.994	7.24539	21.1886
Inflamed	EC_gCAP	23	0.13022	0.0421458	0.00878801	0.131271	0.102491	0.147798	0.0527246	0.21381	13.022	4.21458	0.878801	13.1271	10.2491	14.7798	5.27246	21.381
Obliterating	EC_gCAP	27	0.127157	0.0519104	0.00999016	0.122015	0.0850519	0.169351	0.040592	0.216228	12.7157	5.19104	0.999016	12.2015	8.50519	16.9351	4.0592	21.6228
Obliterated	EC_gCAP	13	0.135678	0.0586959	0.0162793	0.134605	0.0887715	0.184486	0.0477653	0.225142	13.5678	5.86959	1.62793	13.4605	8.87715	18.4486	4.77653	22.5142
AFE	EC_gCAP	5	0.0939503	0.0405405	0.0181303	0.0968812	0.0721311	0.121622	0.0381526	0.140965	9.39503	4.05405	1.81303	9.68812	7.21311	12.1622	3.81526	14.0965
Healthy_CTRL	EC_gCAP_diff	33	0.0222238	0.00945093	0.0016452	0.0212054	0.0145103	0.0272727	0.00413223	0.0419619	2.22238	0.945093	0.16452	2.12054	1.45103	2.72727	0.413223	4.19619
Healthy	EC_gCAP_diff	7	0.0148701	0.00687125	0.00259709	0.0145682	0.00952105	0.0171929	0.00853242	0.0275624	1.48701	0.687125	0.259709	1.45682	0.952105	1.71929	0.853242	2.75624
Inflamed	EC_gCAP_diff	23	0.0177668	0.00987286	0.00205863	0.0157895	0.012536	0.0211993	0.00652884	0.0537168	1.77668	0.987286	0.205863	1.57895	1.2536	2.11993	0.652884	5.37168
Obliterating	EC_gCAP_diff	27	0.0150059	0.00523708	0.00100788	0.0140258	0.0108254	0.018381	0.00757054	0.030444	1.50059	0.523708	0.100788	1.40258	1.08254	1.8381	0.757054	3.0444
Obliterated	EC_gCAP_diff	13	0.0210709	0.011063	0.00306832	0.016309	0.012601	0.0253126	0.0106562	0.0467328	2.10709	1.1063	0.306832	1.6309	1.2601	2.53126	1.06562	4.67328
AFE	EC_gCAP_diff	5	0.0242258	0.00722589	0.00323151	0.0248996	0.0189215	0.0255738	0.016565	0.0351692	2.42258	0.722589	0.323151	2.48996	1.89215	2.55738	1.6565	3.51692
Healthy_CTRL	EC_lymphatic	33	0.137395	0.0522335	0.00909268	0.137037	0.1027	0.173519	0.05074	0.249138	13.7395	5.22335	0.909268	13.7037	10.27	17.3519	5.074	24.9138
Healthy	EC_lymphatic	7	0.106016	0.0208368	0.00787556	0.111768	0.0881786	0.118508	0.0811655	0.135802	10.6016	2.08368	0.787556	11.1768	8.81786	11.8508	8.11655	13.5802
Inflamed	EC_lymphatic	23	0.108773	0.0334388	0.00697247	0.09699	0.0830539	0.122645	0.0690856	0.197179	10.8773	3.34388	0.697247	9.699	8.30539	12.2645	6.90856	19.7179
Obliterating	EC_lymphatic	27	0.121537	0.0297019	0.00571613	0.118735	0.104623	0.13924	0.047047	0.175753	12.1537	2.97019	0.571613	11.8735	10.4623	13.924	4.7047	17.5753
Obliterated	EC_lymphatic	13	0.12538	0.0570775	0.0158304	0.11217	0.0954631	0.127378	0.0696815	0.276015	12.538	5.70775	1.58304	11.217	9.54631	12.7378	6.96815	27.6015
AFE	EC_lymphatic	5	0.139908	0.030719	0.013738	0.137349	0.134041	0.146905	0.0977049	0.183538	13.9908	3.0719	1.3738	13.7349	13.4041	14.6905	9.77049	18.3538
Healthy_CTRL	EC_pulmonary_venous	33	0.135568	0.0391081	0.00680785	0.127286	0.1051	0.158571	0.0824494	0.225445	13.5568	3.91081	0.680785	12.7286	10.51	15.8571	8.24494	22.5445
Healthy	EC_pulmonary_venous	7	0.140017	0.0332632	0.0125723	0.138072	0.117852	0.166633	0.0926119	0.180469	14.0017	3.32632	1.25723	13.8072	11.7852	16.6633	9.26119	18.0469
Inflamed	EC_pulmonary_venous	23	0.137436	0.0295907	0.00617008	0.139858	0.113187	0.152719	0.0849881	0.201966	13.7436	2.95907	0.617008	13.9858	11.3187	15.2719	8.49881	20.1966
Obliterating	EC_pulmonary_venous	27	0.13043	0.0240215	0.00462294	0.129803	0.115378	0.144179	0.0845859	0.184913	13.043	2.40215	0.462294	12.9803	11.5378	14.4179	8.45859	18.4913
Obliterated	EC_pulmonary_venous	13	0.1245	0.030041	0.00833188	0.113885	0.0956162	0.136472	0.0927247	0.187325	12.45	3.0041	0.833188	11.3885	9.56162	13.6472	9.27247	18.7325
AFE	EC_pulmonary_venous	5	0.128948	0.0477866	0.0213708	0.121285	0.0902455	0.149956	0.0832545	0.2	12.8948	4.77866	2.13708	12.1285	9.02455	14.9956	8.32545	20
Healthy_CTRL	EC_systemic_venous	33	0.149793	0.0704101	0.0122568	0.141873	0.0976909	0.161205	0.0618302	0.416281	14.9793	7.04101	1.22568	14.1873	9.76909	16.1205	6.18302	41.6281
Healthy	EC_systemic_venous	7	0.103673	0.0397161	0.0150113	0.0919753	0.0809414	0.112356	0.0631399	0.183998	10.3673	3.97161	1.50113	9.19753	8.09414	11.2356	6.31399	18.3998
Inflamed	EC_systemic_venous	23	0.196832	0.0929011	0.0193712	0.190424	0.121015	0.230253	0.0857876	0.451514	19.6832	9.29011	1.93712	19.0424	12.1015	23.0253	8.57876	45.1514
Obliterating	EC_systemic_venous	27	0.222351	0.110726	0.0213092	0.206025	0.115483	0.303927	0.0688231	0.43058	22.2351	11.0726	2.13092	20.6025	11.5483	30.3927	6.88231	43.058
Obliterated	EC_systemic_venous	13	0.188479	0.0933394	0.0258877	0.179074	0.114376	0.245707	0.0853549	0.373361	18.8479	9.33394	2.58877	17.9074	11.4376	24.5707	8.53549	37.3361
AFE	EC_systemic_venous	5	0.259304	0.130001	0.0581383	0.193762	0.188269	0.396721	0.11857	0.399197	25.9304	13.0001	5.81383	19.3762	18.8269	39.6721	11.857	39.9197

### Sheet: group_mean
BOS_class	EC_IFN_resp	EC_aerocytes	EC_arterial	EC_gCAP	EC_gCAP_diff	EC_lymphatic	EC_pulmonary_venous	EC_systemic_venous
Healthy_CTRL	0.0153065	0.199557	0.210071	0.130085	0.0222238	0.137395	0.135568	0.149793
Healthy	0.0209745	0.22595	0.225659	0.162841	0.0148701	0.106016	0.140017	0.103673
Inflamed	0.0372481	0.195787	0.175937	0.13022	0.0177668	0.108773	0.137436	0.196832
Obliterating	0.0310405	0.179926	0.172553	0.127157	0.0150059	0.121537	0.13043	0.222351
Obliterated	0.0255492	0.180216	0.199127	0.135678	0.0210709	0.12538	0.1245	0.188479
AFE	0.0313878	0.134173	0.188103	0.0939503	0.0242258	0.139908	0.128948	0.259304

### Sheet: group_SD
BOS_class	EC_IFN_resp	EC_aerocytes	EC_arterial	EC_gCAP	EC_gCAP_diff	EC_lymphatic	EC_pulmonary_venous	EC_systemic_venous
Healthy_CTRL	0.00622616	0.0495066	0.0479469	0.0481832	0.00945093	0.0522335	0.0391081	0.0704101
Healthy	0.0102623	0.0608335	0.0495543	0.0558412	0.00687125	0.0208368	0.0332632	0.0397161
Inflamed	0.0219798	0.0601863	0.0432428	0.0421458	0.00987286	0.0334388	0.0295907	0.0929011
Obliterating	0.0189924	0.0725757	0.0458929	0.0519104	0.00523708	0.0297019	0.0240215	0.110726
Obliterated	0.0120791	0.0671979	0.0647553	0.0586959	0.011063	0.0570775	0.030041	0.0933394
AFE	0.0171054	0.0523427	0.0679648	0.0405405	0.00722589	0.030719	0.0477866	0.130001

### Sheet: group_SEM
BOS_class	EC_IFN_resp	EC_aerocytes	EC_arterial	EC_gCAP	EC_gCAP_diff	EC_lymphatic	EC_pulmonary_venous	EC_systemic_venous
Healthy_CTRL	0.00108384	0.008618	0.00834648	0.00838762	0.0016452	0.00909268	0.00680785	0.0122568
Healthy	0.00387879	0.0229929	0.0187297	0.021106	0.00259709	0.00787556	0.0125723	0.0150113
Inflamed	0.00458311	0.0125497	0.00901674	0.00878801	0.00205863	0.00697247	0.00617008	0.0193712
Obliterating	0.00365509	0.0139672	0.00883209	0.00999016	0.00100788	0.00571613	0.00462294	0.0213092
Obliterated	0.00335014	0.0186374	0.0179599	0.0162793	0.00306832	0.0158304	0.00833188	0.0258877
AFE	0.00764975	0.0234084	0.0303948	0.0181303	0.00323151	0.013738	0.0213708	0.0581383

### Sheet: mean_pct_wide
BOS_class	EC_IFN_resp	EC_aerocytes	EC_arterial	EC_gCAP	EC_gCAP_diff	EC_lymphatic	EC_pulmonary_venous	EC_systemic_venous
Healthy_CTRL	1.53065	19.9557	21.0071	13.0085	2.22238	13.7395	13.5568	14.9793
Healthy	2.09745	22.595	22.5659	16.2841	1.48701	10.6016	14.0017	10.3673
Inflamed	3.72481	19.5787	17.5937	13.022	1.77668	10.8773	13.7436	19.6832
Obliterating	3.10405	17.9926	17.2553	12.7157	1.50059	12.1537	13.043	22.2351
Obliterated	2.55492	18.0216	19.9127	13.5678	2.10709	12.538	12.45	18.8479
AFE	3.13878	13.4173	18.8103	9.39503	2.42258	13.9908	12.8948	25.9304

### Sheet: group_n
BOS_class	n_samples
Healthy_CTRL	33
Healthy	7
Inflamed	23
Obliterating	27
Obliterated	13
AFE	5
