## Supplementary_TablesS1_to_S31 for "Single-cell and spatial transcriptomics resolve airway obliteration in bronchiolitis obliterans syndrome": FINAL_Table_S24__STATS_Celltype_ENDOTHELIUM_by_class_KW_pairwiseWilcox_10X_Xenium.xlsx

### Sheet: kruskal_omnibus
CelltypeEndo_Fine	n_groups	n_samples	H	p	eta2_H	p_adj	sig_adj	signif
EC_IFN_resp	6	108	33.092	3.60845e-06	0.275411	2.88676e-05	TRUE	****
EC_systemic_venous	6	108	17.7115	0.00333054	0.124623	0.0133222	TRUE	*
EC_gCAP_diff	6	108	16.4486	0.00567352	0.112241	0.0151294	TRUE	*
EC_arterial	6	108	15.6933	0.00777657	0.104836	0.0155531	TRUE	*
EC_lymphatic	6	108	9.21296	0.100865	0.0413035	0.161385	FALSE	ns
EC_aerocytes	6	108	7.24973	0.20272	0.0220561	0.270294	FALSE	ns
EC_gCAP	6	108	5.13749	0.399332	0.00134796	0.45638	FALSE	ns
EC_pulmonary_venous	6	108	2.67877	0.749363	-0.0227571	0.749363	FALSE	ns

### Sheet: pairwise_wilcox_per_celltype
CelltypeEndo_Fine	group1	group2	n1	n2	median1	median2	median_diff	U1	rank_biserial_r	p	p_adj	sig_adj	signif
EC_IFN_resp	Healthy_CTRL	Inflamed	33	23	0.014947	0.0303852	-0.0154383	91	-0.760211	1.61459e-06	2.42188e-05	TRUE	****
EC_IFN_resp	Healthy_CTRL	Obliterating	33	27	0.014947	0.0232558	-0.00830885	155	-0.652076	1.63933e-05	0.00012295	TRUE	***
EC_IFN_resp	Healthy_CTRL	Obliterated	33	13	0.014947	0.0200598	-0.00511287	83	-0.613054	0.00139427	0.00697134	TRUE	**
EC_IFN_resp	Healthy_CTRL	AFE	33	5	0.014947	0.0311878	-0.0162408	33	-0.6	0.0311709	0.0981403	FALSE	ns
EC_IFN_resp	Healthy	Inflamed	7	23	0.0179181	0.0303852	-0.0124672	37	-0.540373	0.0327134	0.0981403	FALSE	ns
EC_IFN_resp	Healthy	Obliterating	7	27	0.0179181	0.0232558	-0.00533773	56	-0.407407	0.10667	0.266676	FALSE	ns
EC_IFN_resp	Healthy_CTRL	Healthy	33	7	0.014947	0.0179181	-0.00297113	76	-0.341991	0.168715	0.31634	FALSE	ns
EC_IFN_resp	Inflamed	Obliterated	23	13	0.0303852	0.0200598	0.0103254	192	0.284281	0.166586	0.31634	FALSE	ns
EC_IFN_resp	Healthy	Obliterated	7	13	0.0179181	0.0200598	-0.00214174	32	-0.296703	0.311378	0.505327	FALSE	ns
EC_IFN_resp	Healthy	AFE	7	5	0.0179181	0.0311878	-0.0132697	11	-0.371429	0.343434	0.505327	FALSE	ns
EC_IFN_resp	Inflamed	Obliterating	23	27	0.0303852	0.0232558	0.00712943	357	0.149758	0.370573	0.505327	FALSE	ns
EC_IFN_resp	Obliterating	Obliterated	27	13	0.0232558	0.0200598	0.00319599	203	0.156695	0.435587	0.544484	FALSE	ns
EC_IFN_resp	Inflamed	AFE	23	5	0.0303852	0.0311878	-0.000802549	68	0.182609	0.559931	0.646074	FALSE	ns
EC_IFN_resp	Obliterated	AFE	13	5	0.0200598	0.0311878	-0.011128	28	-0.138462	0.702848	0.753051	FALSE	ns
EC_IFN_resp	Obliterating	AFE	27	5	0.0232558	0.0311878	-0.00793198	67	-0.00740741	1	1	FALSE	ns
EC_aerocytes	Healthy_CTRL	AFE	33	5	0.197354	0.143995	0.0533598	135	0.636364	0.0212216	0.227273	FALSE	ns
EC_aerocytes	Healthy	AFE	7	5	0.206718	0.143995	0.0627237	31	0.771429	0.030303	0.227273	FALSE	ns
EC_aerocytes	Inflamed	AFE	23	5	0.200571	0.143995	0.0565763	89	0.547826	0.0614978	0.307489	FALSE	ns
EC_aerocytes	Obliterated	AFE	13	5	0.176168	0.143995	0.032173	49	0.507692	0.11718	0.439426	FALSE	ns
EC_aerocytes	Healthy	Obliterating	7	27	0.206718	0.181724	0.0249946	129	0.365079	0.150586	0.451758	FALSE	ns
EC_aerocytes	Healthy_CTRL	Obliterating	33	27	0.197354	0.181724	0.0156307	520	0.167228	0.271524	0.45254	FALSE	ns
EC_aerocytes	Healthy	Inflamed	7	23	0.206718	0.200571	0.00614733	104	0.291925	0.266108	0.45254	FALSE	ns
EC_aerocytes	Healthy	Obliterated	7	13	0.206718	0.176168	0.0305506	62	0.362637	0.210604	0.45254	FALSE	ns
EC_aerocytes	Obliterating	AFE	27	5	0.181724	0.143995	0.0377291	90	0.333333	0.262564	0.45254	FALSE	ns
EC_aerocytes	Healthy_CTRL	Healthy	33	7	0.197354	0.206718	-0.00936385	89	-0.229437	0.362705	0.544057	FALSE	ns
EC_aerocytes	Healthy_CTRL	Obliterated	33	13	0.197354	0.176168	0.0211868	245	0.142191	0.464248	0.580309	FALSE	ns
EC_aerocytes	Inflamed	Obliterating	23	27	0.200571	0.181724	0.0188472	351	0.130435	0.43621	0.580309	FALSE	ns
EC_aerocytes	Inflamed	Obliterated	23	13	0.200571	0.176168	0.0244033	163	0.090301	0.668541	0.771393	FALSE	ns
EC_aerocytes	Healthy_CTRL	Inflamed	33	23	0.197354	0.200571	-0.00321652	395	0.0408432	0.802728	0.860066	FALSE	ns
EC_aerocytes	Obliterating	Obliterated	27	13	0.181724	0.176168	0.00555607	169	-0.037037	0.862448	0.862448	FALSE	ns
EC_arterial	Healthy_CTRL	Inflamed	33	23	0.223044	0.172387	0.0506569	558	0.470356	0.00303169	0.0227377	TRUE	*
EC_arterial	Healthy_CTRL	Obliterating	33	27	0.223044	0.172761	0.0502832	655	0.470258	0.0018995	0.0227377	TRUE	*
EC_arterial	Healthy	Obliterating	7	27	0.227778	0.172761	0.0550166	150	0.587302	0.0166023	0.0830115	FALSE	ns
EC_arterial	Healthy	Inflamed	7	23	0.227778	0.172387	0.0553903	123	0.52795	0.0373445	0.140042	FALSE	ns
EC_arterial	Obliterating	Obliterated	27	13	0.172761	0.198712	-0.0259513	127	-0.276353	0.165724	0.497173	FALSE	ns
EC_arterial	Inflamed	Obliterated	23	13	0.172387	0.198712	-0.026325	112	-0.250836	0.223002	0.557504	FALSE	ns
EC_arterial	Healthy_CTRL	Obliterated	33	13	0.223044	0.198712	0.024332	257	0.198135	0.305543	0.572391	FALSE	ns
EC_arterial	Healthy	Obliterated	7	13	0.227778	0.198712	0.0290653	59	0.296703	0.311378	0.572391	FALSE	ns
EC_arterial	Healthy	AFE	7	5	0.227778	0.197729	0.0300484	24	0.371429	0.343434	0.572391	FALSE	ns
EC_arterial	Healthy_CTRL	Healthy	33	7	0.223044	0.227778	-0.00473338	92	-0.203463	0.421333	0.631999	FALSE	ns
EC_arterial	Healthy_CTRL	AFE	33	5	0.223044	0.197729	0.025315	100	0.212121	0.474533	0.64709	FALSE	ns
EC_arterial	Obliterating	AFE	27	5	0.172761	0.197729	-0.0249682	56	-0.17037	0.579056	0.72382	FALSE	ns
EC_arterial	Inflamed	AFE	23	5	0.172387	0.197729	-0.0253419	52	-0.0956522	0.771368	0.830332	FALSE	ns
EC_arterial	Obliterated	AFE	13	5	0.198712	0.197729	0.000983023	36	0.107692	0.774977	0.830332	FALSE	ns
EC_arterial	Inflamed	Obliterating	23	27	0.172387	0.172761	-0.000373704	322	0.037037	0.830455	0.830455	FALSE	ns
EC_gCAP	Healthy_CTRL	Healthy	33	7	0.125247	0.187713	-0.0624661	72	-0.376623	0.127899	0.458204	FALSE	ns
EC_gCAP	Healthy_CTRL	AFE	33	5	0.125247	0.0968812	0.028366	116	0.406061	0.158791	0.458204	FALSE	ns
EC_gCAP	Healthy	Inflamed	7	23	0.187713	0.131271	0.0564424	106	0.31677	0.225917	0.458204	FALSE	ns
EC_gCAP	Healthy	Obliterating	7	27	0.187713	0.122015	0.0656988	132	0.396825	0.116612	0.458204	FALSE	ns
EC_gCAP	Healthy	Obliterated	7	13	0.187713	0.134605	0.0531087	60	0.318681	0.274923	0.458204	FALSE	ns
EC_gCAP	Healthy	AFE	7	5	0.187713	0.0968812	0.0908321	29	0.657143	0.0732323	0.458204	FALSE	ns
EC_gCAP	Inflamed	AFE	23	5	0.131271	0.0968812	0.0343897	84	0.46087	0.121388	0.458204	FALSE	ns
EC_gCAP	Obliterating	AFE	27	5	0.122015	0.0968812	0.0251333	92	0.362963	0.220463	0.458204	FALSE	ns
EC_gCAP	Obliterated	AFE	13	5	0.134605	0.0968812	0.0377234	45	0.384615	0.246032	0.458204	FALSE	ns
EC_gCAP	Healthy_CTRL	Inflamed	33	23	0.125247	0.131271	-0.0060237	366	-0.0355731	0.828591	0.931287	FALSE	ns
EC_gCAP	Healthy_CTRL	Obliterated	33	13	0.125247	0.134605	-0.0093574	206	-0.039627	0.845263	0.931287	FALSE	ns
EC_gCAP	Inflamed	Obliterating	23	27	0.131271	0.122015	0.00925637	324	0.0434783	0.800231	0.931287	FALSE	ns
EC_gCAP	Inflamed	Obliterated	23	13	0.131271	0.134605	-0.0033337	144	-0.0367893	0.869201	0.931287	FALSE	ns
EC_gCAP	Obliterating	Obliterated	27	13	0.122015	0.134605	-0.0125901	161	-0.0826211	0.686013	0.931287	FALSE	ns
EC_gCAP	Healthy_CTRL	Obliterating	33	27	0.125247	0.122015	0.00323266	451	0.0123457	0.940776	0.940776	FALSE	ns
EC_gCAP_diff	Healthy_CTRL	Obliterating	33	27	0.0212054	0.0140258	0.00717958	675	0.515152	0.00066726	0.0100089	TRUE	*
EC_gCAP_diff	Obliterating	AFE	27	5	0.0140258	0.0248996	-0.0108738	18	-0.733333	0.00763745	0.0572809	FALSE	ns
EC_gCAP_diff	Healthy_CTRL	Healthy	33	7	0.0212054	0.0145682	0.0066372	171	0.480519	0.0486934	0.158669	FALSE	ns
EC_gCAP_diff	Healthy_CTRL	Inflamed	33	23	0.0212054	0.0157895	0.00541588	504	0.328063	0.0389077	0.158669	FALSE	ns
EC_gCAP_diff	Inflamed	AFE	23	5	0.0157895	0.0248996	-0.00911012	25	-0.565217	0.0528897	0.158669	FALSE	ns
EC_gCAP_diff	Healthy	AFE	7	5	0.0145682	0.0248996	-0.0103314	6	-0.657143	0.0732323	0.183081	FALSE	ns
EC_gCAP_diff	Obliterating	Obliterated	27	13	0.0140258	0.016309	-0.00228324	118	-0.327635	0.0997714	0.213796	FALSE	ns
EC_gCAP_diff	Healthy	Obliterated	7	13	0.0145682	0.016309	-0.00174085	27	-0.406593	0.15743	0.295182	FALSE	ns
EC_gCAP_diff	Obliterated	AFE	13	5	0.016309	0.0248996	-0.00859059	20	-0.384615	0.246032	0.410053	FALSE	ns
EC_gCAP_diff	Inflamed	Obliterating	23	27	0.0157895	0.0140258	0.0017637	355	0.143317	0.391738	0.534314	FALSE	ns
EC_gCAP_diff	Inflamed	Obliterated	23	13	0.0157895	0.016309	-0.000519539	123	-0.177258	0.39183	0.534314	FALSE	ns
EC_gCAP_diff	Healthy_CTRL	Obliterated	33	13	0.0212054	0.016309	0.00489634	247	0.151515	0.435001	0.543752	FALSE	ns
EC_gCAP_diff	Healthy_CTRL	AFE	33	5	0.0212054	0.0248996	-0.00369424	67	-0.187879	0.528543	0.609857	FALSE	ns
EC_gCAP_diff	Healthy	Inflamed	7	23	0.0145682	0.0157895	-0.00122132	70	-0.130435	0.631388	0.676487	FALSE	ns
EC_gCAP_diff	Healthy	Obliterating	7	27	0.0145682	0.0140258	0.000542381	86	-0.0899471	0.73897	0.73897	FALSE	ns
EC_lymphatic	Healthy_CTRL	Inflamed	33	23	0.137037	0.09699	0.0400471	508	0.338603	0.033025	0.239899	FALSE	ns
EC_lymphatic	Healthy	AFE	7	5	0.111768	0.137349	-0.025581	5	-0.714286	0.0479798	0.239899	FALSE	ns
EC_lymphatic	Inflamed	AFE	23	5	0.09699	0.137349	-0.0403594	24	-0.582609	0.0452584	0.239899	FALSE	ns
EC_lymphatic	Inflamed	Obliterating	23	27	0.09699	0.118735	-0.0217451	219	-0.294686	0.0765047	0.286893	FALSE	ns
EC_lymphatic	Healthy_CTRL	Healthy	33	7	0.137037	0.111768	0.0252687	160	0.385281	0.118948	0.297369	FALSE	ns
EC_lymphatic	Obliterated	AFE	13	5	0.11217	0.137349	-0.0251789	16	-0.507692	0.11718	0.297369	FALSE	ns
EC_lymphatic	Healthy	Obliterating	7	27	0.111768	0.118735	-0.00696671	62	-0.343915	0.176901	0.379074	FALSE	ns
EC_lymphatic	Healthy_CTRL	Obliterating	33	27	0.137037	0.118735	0.018302	522	0.171717	0.258781	0.464281	FALSE	ns
EC_lymphatic	Healthy_CTRL	Obliterated	33	13	0.137037	0.11217	0.0248665	258	0.202797	0.294171	0.464281	FALSE	ns
EC_lymphatic	Obliterating	AFE	27	5	0.118735	0.137349	-0.0186143	47	-0.303704	0.30952	0.464281	FALSE	ns
EC_lymphatic	Inflamed	Obliterated	23	13	0.09699	0.11217	-0.0151805	125	-0.16388	0.429275	0.536593	FALSE	ns
EC_lymphatic	Obliterating	Obliterated	27	13	0.118735	0.11217	0.00656458	204	0.162393	0.418778	0.536593	FALSE	ns
EC_lymphatic	Healthy	Obliterated	7	13	0.111768	0.11217	-0.000402131	41	-0.0989011	0.757301	0.873809	FALSE	ns
EC_lymphatic	Healthy_CTRL	AFE	33	5	0.137037	0.137349	-0.000312361	79	-0.0424242	0.900136	0.900136	FALSE	ns
EC_lymphatic	Healthy	Inflamed	7	23	0.111768	0.09699	0.0147784	84	0.0434783	0.885738	0.900136	FALSE	ns
EC_pulmonary_venous	Healthy_CTRL	Healthy	33	7	0.127286	0.138072	-0.0107864	99	-0.142857	0.576847	0.78661	FALSE	ns
EC_pulmonary_venous	Healthy_CTRL	Inflamed	33	23	0.127286	0.139858	-0.012572	344	-0.0935441	0.559955	0.78661	FALSE	ns
EC_pulmonary_venous	Healthy_CTRL	Obliterated	33	13	0.127286	0.113885	0.0134011	240	0.118881	0.541933	0.78661	FALSE	ns
EC_pulmonary_venous	Healthy_CTRL	AFE	33	5	0.127286	0.121285	0.00600089	97	0.175758	0.55661	0.78661	FALSE	ns
EC_pulmonary_venous	Healthy	Obliterating	7	27	0.138072	0.129803	0.00826975	111	0.174603	0.504054	0.78661	FALSE	ns
EC_pulmonary_venous	Healthy	Obliterated	7	13	0.138072	0.113885	0.0241875	58	0.274725	0.350697	0.78661	FALSE	ns
EC_pulmonary_venous	Healthy	AFE	7	5	0.138072	0.121285	0.0167873	22	0.257143	0.530303	0.78661	FALSE	ns
EC_pulmonary_venous	Inflamed	Obliterating	23	27	0.139858	0.129803	0.0100553	371	0.194847	0.242841	0.78661	FALSE	ns
EC_pulmonary_venous	Inflamed	Obliterated	23	13	0.139858	0.113885	0.0259731	192	0.284281	0.166586	0.78661	FALSE	ns
EC_pulmonary_venous	Inflamed	AFE	23	5	0.139858	0.121285	0.0185729	69	0.2	0.521042	0.78661	FALSE	ns
EC_pulmonary_venous	Obliterating	Obliterated	27	13	0.129803	0.113885	0.0159178	204	0.162393	0.418778	0.78661	FALSE	ns
EC_pulmonary_venous	Healthy	Inflamed	7	23	0.138072	0.139858	-0.00178557	87	0.0807453	0.773702	0.892733	FALSE	ns
EC_pulmonary_venous	Obliterating	AFE	27	5	0.129803	0.121285	0.00851756	75	0.111111	0.724635	0.892733	FALSE	ns
EC_pulmonary_venous	Healthy_CTRL	Obliterating	33	27	0.127286	0.129803	-0.00251667	449	0.00785634	0.964445	0.964445	FALSE	ns
EC_pulmonary_venous	Obliterated	AFE	13	5	0.113885	0.121285	-0.00740021	34	0.0461538	0.924136	0.964445	FALSE	ns
EC_systemic_venous	Healthy	Inflamed	7	23	0.0919753	0.190424	-0.0984491	22	-0.726708	0.00274978	0.0252525	TRUE	*
EC_systemic_venous	Healthy	Obliterating	7	27	0.0919753	0.206025	-0.11405	29	-0.693122	0.00376867	0.0252525	TRUE	*
EC_systemic_venous	Healthy	AFE	7	5	0.0919753	0.193762	-0.101787	1	-0.942857	0.00505051	0.0252525	TRUE	*
EC_systemic_venous	Healthy_CTRL	Obliterating	33	27	0.141873	0.206025	-0.0641522	273	-0.387205	0.0105965	0.0397368	TRUE	*
EC_systemic_venous	Healthy	Obliterated	7	13	0.0919753	0.179074	-0.0870983	15	-0.67033	0.0144737	0.0434211	TRUE	*
EC_systemic_venous	Healthy_CTRL	Inflamed	33	23	0.141873	0.190424	-0.0485511	239	-0.370224	0.01972	0.0492999	TRUE	*
EC_systemic_venous	Healthy_CTRL	AFE	33	5	0.141873	0.193762	-0.0518892	35	-0.575758	0.039642	0.0849472	FALSE	ns
EC_systemic_venous	Healthy_CTRL	Healthy	33	7	0.141873	0.0919753	0.049898	169	0.463203	0.0580691	0.108879	FALSE	ns
EC_systemic_venous	Healthy_CTRL	Obliterated	33	13	0.141873	0.179074	-0.0372003	164	-0.235431	0.222547	0.370911	FALSE	ns
EC_systemic_venous	Obliterated	AFE	13	5	0.179074	0.193762	-0.0146888	21	-0.353846	0.288749	0.433123	FALSE	ns
EC_systemic_venous	Inflamed	Obliterating	23	27	0.190424	0.206025	-0.0156011	274	-0.117552	0.48346	0.557838	FALSE	ns
EC_systemic_venous	Inflamed	AFE	23	5	0.190424	0.193762	-0.00333807	44	-0.234783	0.447395	0.557838	FALSE	ns
EC_systemic_venous	Obliterating	Obliterated	27	13	0.206025	0.179074	0.0269519	203	0.156695	0.435587	0.557838	FALSE	ns
EC_systemic_venous	Obliterating	AFE	27	5	0.206025	0.193762	0.0122631	56	-0.17037	0.579056	0.620417	FALSE	ns
EC_systemic_venous	Inflamed	Obliterated	23	13	0.190424	0.179074	0.0113508	157	0.0501672	0.81767	0.81767	FALSE	ns
