## Supplementary_TablesS1_to_S31 for "Single-cell and spatial transcriptomics resolve airway obliteration in bronchiolitis obliterans syndrome": FINAL_Table_S25__COMPOSITION_Celltype_MYELOID_by_class_mean_SD_Xenium.xlsx

### Sheet: per_sample_proportions
Sample_ID	AM	CHIT1_Mac	IFN_resp_Mac	IM	Mast	Mono	Neutro	cDC1	cDC2	migDC
Batch0024747_RUN1_Stitch1_A1	0.344761	0.0760026	0.0139069	0.18564	0.0627426	0.10511	0.0536869	0.0316947	0.0912031	0.0352523
Batch0024747_RUN1_Stitch1_A2	0.0783954	0.0217619	0.0734137	0.0786576	0.126901	0.254326	0.207656	0.0301521	0.0972732	0.031463
Batch0024747_RUN1_Stitch1_A3	0.28	0.0175439	0.0350877	0.0719298	0.215088	0.155088	0.08	0.0284211	0.0845614	0.0322807
Batch0024747_RUN1_Stitch2_A1	0.317529	0.0454981	0.0172414	0.120211	0.0536398	0.189176	0.103927	0.0335249	0.091954	0.0272989
Batch0024747_RUN1_Stitch2_A2	0.309762	0.0173449	0.0475873	0.0993996	0.0804981	0.187236	0.0822771	0.0424728	0.113409	0.0200133
Batch0024747_RUN1_Stitch3_A1	0.222527	0.0211538	0.0659341	0.158516	0.139011	0.136538	0.104121	0.0255495	0.107418	0.0192308
Batch0024747_RUN1_Stitch3_A2	0.184949	0.0160988	0.0355672	0.0763759	0.186447	0.186821	0.19356	0.0321977	0.0673905	0.0205915
Batch0024747_RUN1_Stitch4_A1	0.337033	0.037336	0.0393542	0.10999	0.0928355	0.126135	0.110999	0.0403633	0.0787084	0.0272452
Batch0024747_RUN1_Stitch4_A2	0.277692	0.0434378	0.016134	0.0992864	0.113559	0.219361	0.0964939	0.0220292	0.086255	0.0257524
Batch0024747_RUN1_Stitch5_A1	0.171462	0.0195788	0.015129	0.117176	0.118659	0.164936	0.224859	0.0299614	0.114209	0.0240285
Batch0024747_RUN1_Stitch5_A2	0.290222	0.0305132	0.0339806	0.131761	0.212552	0.0800971	0.037448	0.0298197	0.115811	0.0377947
Batch0024747_RUN1_Stitch6_A1	0.375	0.0228365	0.0276442	0.0703125	0.102764	0.139123	0.119291	0.031851	0.0877404	0.0234375
Batch0024747_RUN1_Stitch6_A2	0.143811	0.0260922	0.0546117	0.143811	0.222694	0.103155	0.0885922	0.0321602	0.162015	0.0230583
Batch0024747_RUN1_Stitch7_A1	0.239292	0.0563488	0.0603465	0.177422	0.078241	0.105273	0.0622501	0.044546	0.140872	0.0354083
Batch0024747_RUN1_Stitch7_A2	0.1471	0.0342999	0.0219236	0.229491	0.113508	0.160184	0.0753182	0.0622348	0.120226	0.0357143
Batch0024747_RUN1_Stitch7_A3	0.220258	0.036133	0.0344032	0.156256	0.110129	0.184125	0.093792	0.0334422	0.114165	0.0172977
Batch0024747_RUN1_Stitch8_A1	0.256803	0.0272109	0.0102041	0.112245	0.130952	0.170918	0.189626	0.0170068	0.0688776	0.0161565
Batch0024747_RUN1_Stitch8_A2	0.228029	0.00997625	0.0118765	0.113064	0.113064	0.234679	0.185748	0.0190024	0.0660333	0.0185273
Batch0024750_RUN1_Stitch1_A1	0.133987	0.0196078	0.0343137	0.103758	0.237745	0.195261	0.0964052	0.0343137	0.116013	0.0285948
Batch0024750_RUN1_Stitch1_A2	0.336634	0.122348	0.00636492	0.0855728	0.136492	0.16761	0.0424328	0.0120226	0.0792079	0.0113154
Batch0024750_RUN1_Stitch1_A3	0.46145	0.190297	0.0127057	0.0687265	0.0574646	0.0652613	0.0661276	0.0184811	0.0476465	0.0118394
Batch0024750_RUN1_Stitch2_A1	0.14943	0.0258545	0.0157756	0.171341	0.240578	0.127082	0.0836985	0.0438212	0.122699	0.0197195
Batch0024750_RUN1_Stitch2_A2	0.266776	0.107368	0.0787455	0.128458	0.0542317	0.124349	0.0629964	0.0450561	0.112435	0.0195837
Batch0024750_RUN1_Stitch2_A3	0.158925	0.0204499	0.0711364	0.129273	0.136576	0.150599	0.0747882	0.0863278	0.14534	0.0265849
Batch0024750_RUN1_Stitch3_A1	0.211951	0.0259914	0.0468917	0.138532	0.13612	0.0951233	0.176313	0.0412647	0.101554	0.0262594
Batch0024750_RUN1_Stitch3_A2	0.236919	0.0276163	0.0152616	0.096657	0.132994	0.164971	0.181686	0.0210756	0.0835756	0.0392442
Batch0024750_RUN1_Stitch3_A3	0.412065	0.0296984	0.0167053	0.117865	0.114153	0.0839907	0.0589327	0.0218097	0.12297	0.0218097
Batch0024750_RUN1_Stitch4_A1	0.171114	0.0147854	0.0174901	0.144969	0.216733	0.0872701	0.188244	0.0241616	0.123332	0.0119005
Batch0024750_RUN1_Stitch5_A1	0.457709	0.0231278	0.00837004	0.0918502	0.219824	0.0592511	0.0493392	0.011674	0.0621145	0.0167401
Batch0024750_RUN1_Stitch5_A2	0.238016	0.0797825	0.0559254	0.123502	0.096427	0.120062	0.135486	0.0335109	0.0795606	0.0377275
Batch0024750_RUN1_Stitch6_A1	0.337018	0.0464853	0.0138889	0.122166	0.13322	0.116213	0.0575397	0.031746	0.128401	0.013322
Batch0024750_RUN1_Stitch6_A2	0.17745	0.0720759	0.0417281	0.149842	0.117597	0.14078	0.151528	0.0351949	0.0883035	0.0255005
Batch0024750_RUN1_Stitch6_A3	0.165026	0.0219531	0.0181681	0.315291	0.109765	0.149129	0.0738077	0.0204391	0.104466	0.0219531
Batch0024750_RUN1_Stitch7_A1	0.321335	0.0386304	0.0491659	0.179982	0.116769	0.0676032	0.0755048	0.0359965	0.0877963	0.0272169
Batch0024750_RUN1_Stitch8_A1	0.175729	0.0251989	0.0278515	0.0828912	0.161141	0.135279	0.224138	0.0464191	0.0769231	0.0444297
Batch0024750_RUN1_Stitch8_A2	0.241191	0.072904	0.0212637	0.158566	0.159781	0.192588	0.0601458	0.0194411	0.063791	0.0103281
Batch0024788_RUN3_Stitch1_A1	0.364374	0.074021	0.0286533	0.139446	0.0582617	0.103629	0.0988539	0.0267431	0.0773639	0.0286533
Batch0024788_RUN3_Stitch1_A2	0.160091	0.0326252	0.0273141	0.217754	0.157815	0.103945	0.129742	0.0402124	0.0986343	0.0318665
Batch0024788_RUN3_Stitch2_A1	0.117313	0.0151372	0.0146641	0.19631	0.222327	0.192053	0.102649	0.0245979	0.103595	0.0113529
Batch0024788_RUN3_Stitch2_A2	0.222872	0.031117	0.018617	0.182447	0.132713	0.132447	0.133777	0.0194149	0.113032	0.0135638
Batch0024788_RUN3_Stitch2_A3	0.274788	0.0275091	0.0139057	0.163543	0.133918	0.133615	0.118198	0.0208585	0.0961306	0.0175333
Batch0024788_RUN3_Stitch2_A4	0.298669	0.0166389	0.00915141	0.104825	0.24376	0.145591	0.0665557	0.0133111	0.0881864	0.0133111
Batch0024788_RUN3_Stitch2_A5	0.115917	0.017301	0.017301	0.233564	0.290657	0.131488	0.0899654	0.0242215	0.0657439	0.0138408
Batch0024788_RUN3_Stitch3_A1	0.307507	0.0264954	0.0112405	0.17784	0.11401	0.162987	0.0726616	0.010839	0.107186	0.00923324
Batch0024788_RUN3_Stitch3_A2	0.347177	0.0123297	0.00648929	0.0674886	0.219987	0.154445	0.0856587	0.00843608	0.0850097	0.0129786
Batch0024788_RUN3_Stitch3_A3	0.643836	0.024927	0.00830901	0.0366045	0.111835	0.0619807	0.0267236	0.00718617	0.069616	0.00898271
Batch0024788_RUN3_Stitch4_A1	0.22049	0.0222717	0.064588	0.0924276	0.0727543	0.187082	0.264662	0.0167038	0.0397179	0.0193022
Batch0024788_RUN3_Stitch5_A1	0.187003	0.0373315	0.0176288	0.189423	0.131697	0.137919	0.123401	0.0159004	0.143795	0.0159004
Batch0024788_RUN3_Stitch5_A2	0.361498	0.0243902	0.011324	0.104094	0.0753484	0.155052	0.166812	0.0143728	0.0731707	0.0139373
Batch0024788_RUN3_Stitch6_A1	0.185864	0.021224	0.0263754	0.0698537	0.111271	0.279827	0.207294	0.0230785	0.0535751	0.0216361
Batch0024788_RUN3_Stitch6_A2	0.275739	0.0205909	0.0161146	0.0689346	0.12265	0.179051	0.17547	0.0107431	0.111907	0.0188004
Batch0024788_RUN3_Stitch7_A1	0.13715	0.0195295	0.0217488	0.212162	0.222814	0.165113	0.110519	0.0217488	0.0798935	0.00932091
Batch0024788_RUN3_Stitch7_A2	0.315989	0.0374645	0.0107852	0.0650899	0.167077	0.190728	0.126774	0.0189215	0.0435194	0.0236518
Batch0024788_RUN3_Stitch8_A1	0.364444	0.0205926	0.00711111	0.0783704	0.136	0.205926	0.115556	0.0136296	0.04	0.0183704
Batch0024788_RUN3_Stitch8_A2	0.120109	0.102717	0.0336957	0.151087	0.0869565	0.184783	0.214674	0.0222826	0.0722826	0.011413
Batch0024788_RUN3_Stitch8_A3	0.244726	0.0092827	0.0160338	0.190717	0.123207	0.138397	0.160338	0.0227848	0.0751055	0.0194093
Batch0024791_RUN3_Stitch1_A1	0.544	0.0165333	0.00426667	0.0453333	0.088	0.109333	0.1104	0.0149333	0.0469333	0.0202667
Batch0024791_RUN3_Stitch1_A2	0.325056	0.037246	0.0682844	0.155756	0.132619	0.0711061	0.0778781	0.0248307	0.0716704	0.035553
Batch0024791_RUN3_Stitch1_A3	0.331435	0.0267363	0.109951	0.125455	0.0865369	0.0800506	0.06866	0.0378105	0.0960291	0.0373359
Batch0024791_RUN3_Stitch2_A1	0.255161	0.0980505	0.0149083	0.0840023	0.104644	0.165998	0.140195	0.0243693	0.0900229	0.0226491
Batch0024791_RUN3_Stitch2_A2	0.179724	0.0495392	0.0184332	0.237327	0.18894	0.062212	0.107143	0.0138249	0.132488	0.0103687
Batch0024791_RUN3_Stitch3_A1	0.211927	0.0254152	0.018411	0.0778467	0.11667	0.201121	0.230738	0.0286172	0.0598359	0.0294177
Batch0024791_RUN3_Stitch3_A2	0.231542	0.0288336	0.0161643	0.0930537	0.0978593	0.289646	0.140236	0.0148536	0.0712101	0.0166011
Batch0024791_RUN3_Stitch3_A3	0.224742	0.0216495	0.0979381	0.123093	0.0981443	0.149691	0.0616495	0.0604124	0.134639	0.0280412
Batch0024791_RUN3_Stitch4_A1	0.193656	0.0186335	0.0350488	0.0714286	0.129769	0.266637	0.137533	0.0301686	0.076087	0.0410382
Batch0024791_RUN3_Stitch4_A2	0.117163	0.0225484	0.0145901	0.0764878	0.10611	0.174021	0.358387	0.0291803	0.0798479	0.0216642
Batch0024791_RUN3_Stitch5_A1	0.372881	0.0124294	0.019209	0.080226	0.117514	0.141243	0.149153	0.0248588	0.0610169	0.0214689
Batch0024791_RUN3_Stitch6_A1	0.218584	0.052859	0.0764628	0.117354	0.113863	0.111702	0.0945811	0.042387	0.14744	0.0247673
Batch0024791_RUN3_Stitch6_A2	0.325228	0.0261398	0.0255319	0.107599	0.161094	0.0972644	0.125228	0.0237082	0.081459	0.0267477
Batch0024791_RUN3_Stitch7_A1	0.541078	0.0282767	0.0145204	0.0668705	0.0680168	0.135269	0.0760413	0.0118456	0.0416507	0.016431
Batch0024791_RUN3_Stitch7_A2	0.26435	0.0315956	0.0413375	0.138757	0.0810953	0.171406	0.106898	0.0305424	0.111901	0.0221169
Batch0024791_RUN3_Stitch8_A1	0.29486	0.0748422	0.0311993	0.119567	0.150225	0.090532	0.0907124	0.0304779	0.0966637	0.0209197
Batch0024791_RUN3_Stitch8_A2	0.181282	0.0169492	0.0132646	0.100221	0.195284	0.194547	0.142225	0.045689	0.0862196	0.0243183
Batch0025360_RUN2_Stitch1_A1	0.170789	0.0239474	0.0576316	0.208421	0.169737	0.0934211	0.0728947	0.0384211	0.135789	0.0289474
Batch0025360_RUN2_Stitch1_A2	0.330306	0.0161024	0.0156895	0.126755	0.215524	0.0743187	0.116846	0.0144509	0.0780347	0.0119736
Batch0025360_RUN2_Stitch1_A3	0.352601	0.045417	0.0290394	0.116983	0.124966	0.0975778	0.095651	0.0305533	0.0865676	0.0206441
Batch0025360_RUN2_Stitch2_A1	0.3101	0.0239789	0.0128023	0.0853485	0.112782	0.179029	0.174558	0.0241821	0.0573054	0.0199147
Batch0025360_RUN2_Stitch2_A2	0.175023	0.0449711	0.0224856	0.134913	0.267092	0.0984503	0.0826497	0.0477059	0.101185	0.0255242
Batch0025360_RUN2_Stitch2_A3	0.185726	0.0806975	0.0421736	0.216139	0.124696	0.101582	0.0946878	0.0269667	0.103812	0.0235199
Batch0025360_RUN2_Stitch2_A4	0.318748	0.0341744	0.0162887	0.0779304	0.0785691	0.231236	0.159693	0.0150112	0.0485468	0.019802
Batch0025360_RUN2_Stitch2_A5	0.461627	0.0284565	0.0143719	0.0784708	0.0980167	0.102616	0.0847945	0.0198333	0.091693	0.0201207
Batch0025360_RUN2_Stitch3_A1	0.315574	0.0319672	0.0122951	0.0631148	0.157104	0.165847	0.13388	0.023224	0.0775956	0.0193989
Batch0025360_RUN2_Stitch3_A2	0.470865	0.0460526	0.062594	0.0738722	0.0821429	0.081203	0.0466165	0.031015	0.0817669	0.0238722
Batch0025360_RUN2_Stitch4_A1	0.234196	0.0555791	0.0398812	0.0784896	0.0963089	0.142978	0.260076	0.0186678	0.0555791	0.0182435
Batch0025360_RUN2_Stitch5_A1	0.406133	0.0222153	0.00813517	0.101064	0.237171	0.0625782	0.063204	0.0137672	0.0650814	0.0206508
Batch0025360_RUN2_Stitch5_A2	0.306077	0.0850829	0.0331492	0.0801105	0.129834	0.0966851	0.123204	0.0375691	0.0624309	0.0458564
Batch0025360_RUN2_Stitch5_A3	0.456206	0.0271663	0.0283372	0.0763466	0.065808	0.152225	0.0859485	0.0217799	0.0688525	0.0173302
Batch0025360_RUN2_Stitch7_A1	0.335435	0.0346715	0.0172528	0.103517	0.0834439	0.17568	0.122263	0.0205707	0.0869277	0.0202389
Batch0025360_RUN2_Stitch8_A1	0.278171	0.0217746	0.0528035	0.137725	0.162765	0.0707676	0.108329	0.0299401	0.120305	0.0174197
Batch0025360_RUN2_Stitch8_A2	0.325729	0.0228137	0.0174905	0.0968314	0.228644	0.115843	0.0737643	0.0268695	0.0747782	0.017237
Batch0025366_RUN2_Stitch1_A1	0.452994	0.0344708	0.0229805	0.079039	0.0720752	0.144847	0.105153	0.0181058	0.0609331	0.00940111
Batch0025366_RUN2_Stitch1_A2	0.4577	0.0432749	0.011306	0.0787524	0.111501	0.132164	0.0584795	0.0214425	0.071345	0.0140351
Batch0025366_RUN2_Stitch1_A3	0.193682	0.0373909	0.0544045	0.143957	0.193195	0.11071	0.085458	0.0349047	0.106859	0.0394384
Batch0025366_RUN2_Stitch1_A4	0.125909	0.0801876	0.0114889	0.103634	0.226495	0.134115	0.130363	0.0225088	0.149121	0.0161782
Batch0025366_RUN2_Stitch2_A1	0.268762	0.0153945	0.00705581	0.100706	0.273894	0.0981398	0.146248	0.0153945	0.0628608	0.0115459
Batch0025366_RUN2_Stitch2_A2	0.323058	0.0374024	0.0160296	0.0669955	0.0887793	0.260995	0.104398	0.0176737	0.0612413	0.0234279
Batch0025366_RUN2_Stitch3_A1	0.360322	0.0347003	0.0504732	0.114967	0.113915	0.121977	0.0932352	0.0231335	0.0658955	0.021381
Batch0025366_RUN2_Stitch3_A2	0.0956905	0.0644723	0.0468273	0.187648	0.167628	0.0990838	0.088904	0.064133	0.135392	0.0502206
Batch0025366_RUN2_Stitch3_A3	0.273754	0.0555033	0.023048	0.176388	0.111477	0.0954845	0.0484478	0.0418627	0.126058	0.0479774
Batch0025366_RUN2_Stitch4_A1	0.337496	0.0392191	0.0631375	0.131375	0.0921562	0.125923	0.0675343	0.0321843	0.0874077	0.0235667
Batch0025366_RUN2_Stitch4_A2	0.0798586	0.0136579	0.0825098	0.0902225	0.224311	0.154575	0.210171	0.0302081	0.0905439	0.0239415
Batch0025366_RUN2_Stitch4_A3	0.123943	0.012995	0.0127498	0.0611745	0.107515	0.19517	0.37808	0.0220669	0.0665686	0.0197376
Batch0025366_RUN2_Stitch5_A1	0.215915	0.0353669	0.0809903	0.0668435	0.0979664	0.238373	0.132803	0.0212202	0.0825818	0.0279399
Batch0025366_RUN2_Stitch5_A2	0.206761	0.0275157	0.047956	0.0778302	0.158805	0.187893	0.15173	0.0353774	0.0746855	0.0314465
Batch0025366_RUN2_Stitch6_A1	0.172231	0.0168595	0.0234711	0.0879339	0.214876	0.218843	0.116694	0.0390083	0.0879339	0.0221488
Batch0025366_RUN2_Stitch7_A1	0.362294	0.0165074	0.00781929	0.105126	0.216334	0.105995	0.0529974	0.0199826	0.0964379	0.0165074
Batch0025366_RUN2_Stitch8_A1	0.29627	0.0135424	0.0660489	0.121407	0.0843431	0.16536	0.121644	0.0211452	0.0919458	0.0182941
Batch0025366_RUN2_Stitch8_A2	0.274789	0.0176787	0.0146042	0.0772483	0.149116	0.0956956	0.232513	0.0238278	0.0930054	0.0215219

### Sheet: sample_to_group
Sample_ID	group
Batch0024747_RUN1_Stitch1_A1	AFE
Batch0024747_RUN1_Stitch1_A2	Inflamed
Batch0024747_RUN1_Stitch1_A3	Inflamed
Batch0024747_RUN1_Stitch2_A1	Obliterating
Batch0024747_RUN1_Stitch2_A2	Inflamed
Batch0024747_RUN1_Stitch3_A1	Obliterating
Batch0024747_RUN1_Stitch3_A2	Obliterated
Batch0024747_RUN1_Stitch4_A1	Obliterating
Batch0024747_RUN1_Stitch4_A2	Obliterating
Batch0024747_RUN1_Stitch5_A1	Healthy
Batch0024747_RUN1_Stitch5_A2	AFE
Batch0024747_RUN1_Stitch6_A1	Obliterating
Batch0024747_RUN1_Stitch6_A2	Inflamed
Batch0024747_RUN1_Stitch7_A1	Obliterated
Batch0024747_RUN1_Stitch7_A2	Obliterating
Batch0024747_RUN1_Stitch7_A3	Obliterating
Batch0024747_RUN1_Stitch8_A1	Healthy_CTRL
Batch0024747_RUN1_Stitch8_A2	Healthy_CTRL
Batch0024750_RUN1_Stitch1_A1	Healthy
Batch0024750_RUN1_Stitch1_A2	Obliterating
Batch0024750_RUN1_Stitch1_A3	Healthy
Batch0024750_RUN1_Stitch2_A1	Obliterating
Batch0024750_RUN1_Stitch2_A2	Obliterating
Batch0024750_RUN1_Stitch2_A3	Inflamed
Batch0024750_RUN1_Stitch3_A1	Obliterating
Batch0024750_RUN1_Stitch3_A2	Obliterating
Batch0024750_RUN1_Stitch3_A3	AFE
Batch0024750_RUN1_Stitch4_A1	Obliterated
Batch0024750_RUN1_Stitch5_A1	Inflamed
Batch0024750_RUN1_Stitch5_A2	Obliterating
Batch0024750_RUN1_Stitch6_A1	Obliterating
Batch0024750_RUN1_Stitch6_A2	Inflamed
Batch0024750_RUN1_Stitch6_A3	Obliterated
Batch0024750_RUN1_Stitch7_A1	Inflamed
Batch0024750_RUN1_Stitch8_A1	Healthy_CTRL
Batch0024750_RUN1_Stitch8_A2	Healthy_CTRL
Batch0024788_RUN3_Stitch1_A1	Healthy_CTRL
Batch0024788_RUN3_Stitch1_A2	Healthy_CTRL
Batch0024788_RUN3_Stitch2_A1	Healthy_CTRL
Batch0024788_RUN3_Stitch2_A2	Healthy_CTRL
Batch0024788_RUN3_Stitch2_A3	Healthy_CTRL
Batch0024788_RUN3_Stitch2_A4	Healthy_CTRL
Batch0024788_RUN3_Stitch2_A5	Healthy_CTRL
Batch0024788_RUN3_Stitch3_A1	Healthy_CTRL
Batch0024788_RUN3_Stitch3_A2	Healthy_CTRL
Batch0024788_RUN3_Stitch3_A3	Healthy_CTRL
Batch0024788_RUN3_Stitch4_A1	Healthy_CTRL
Batch0024788_RUN3_Stitch5_A1	Healthy_CTRL
Batch0024788_RUN3_Stitch5_A2	Healthy_CTRL
Batch0024788_RUN3_Stitch6_A1	Healthy_CTRL
Batch0024788_RUN3_Stitch6_A2	Healthy_CTRL
Batch0024788_RUN3_Stitch7_A1	Healthy_CTRL
Batch0024788_RUN3_Stitch7_A2	Healthy_CTRL
Batch0024788_RUN3_Stitch8_A1	Healthy_CTRL
Batch0024788_RUN3_Stitch8_A2	Healthy_CTRL
Batch0024788_RUN3_Stitch8_A3	Healthy_CTRL
Batch0024791_RUN3_Stitch1_A1	Healthy
Batch0024791_RUN3_Stitch1_A2	AFE
Batch0024791_RUN3_Stitch1_A3	Inflamed
Batch0024791_RUN3_Stitch2_A1	Obliterating
Batch0024791_RUN3_Stitch2_A2	Healthy_CTRL
Batch0024791_RUN3_Stitch3_A1	Obliterated
Batch0024791_RUN3_Stitch3_A2	Healthy_CTRL
Batch0024791_RUN3_Stitch3_A3	Obliterating
Batch0024791_RUN3_Stitch4_A1	Obliterated
Batch0024791_RUN3_Stitch4_A2	Inflamed
Batch0024791_RUN3_Stitch5_A1	Healthy_CTRL
Batch0024791_RUN3_Stitch6_A1	Inflamed
Batch0024791_RUN3_Stitch6_A2	Healthy_CTRL
Batch0024791_RUN3_Stitch7_A1	Healthy
Batch0024791_RUN3_Stitch7_A2	Obliterating
Batch0024791_RUN3_Stitch8_A1	Obliterating
Batch0024791_RUN3_Stitch8_A2	Healthy
Batch0025360_RUN2_Stitch1_A1	Obliterated
Batch0025360_RUN2_Stitch1_A2	Obliterated
Batch0025360_RUN2_Stitch1_A3	Obliterating
Batch0025360_RUN2_Stitch2_A1	Obliterated
Batch0025360_RUN2_Stitch2_A2	Inflamed
Batch0025360_RUN2_Stitch2_A3	Obliterated
Batch0025360_RUN2_Stitch2_A4	Healthy_CTRL
Batch0025360_RUN2_Stitch2_A5	Obliterating
Batch0025360_RUN2_Stitch3_A1	Inflamed
Batch0025360_RUN2_Stitch3_A2	Inflamed
Batch0025360_RUN2_Stitch4_A1	Healthy_CTRL
Batch0025360_RUN2_Stitch5_A1	AFE
Batch0025360_RUN2_Stitch5_A2	Inflamed
Batch0025360_RUN2_Stitch5_A3	Obliterating
Batch0025360_RUN2_Stitch7_A1	Obliterated
Batch0025360_RUN2_Stitch8_A1	Inflamed
Batch0025360_RUN2_Stitch8_A2	Inflamed
Batch0025366_RUN2_Stitch1_A1	Obliterating
Batch0025366_RUN2_Stitch1_A2	Inflamed
Batch0025366_RUN2_Stitch1_A3	Obliterated
Batch0025366_RUN2_Stitch1_A4	Inflamed
Batch0025366_RUN2_Stitch2_A1	Healthy_CTRL
Batch0025366_RUN2_Stitch2_A2	Healthy_CTRL
Batch0025366_RUN2_Stitch3_A1	Obliterating
Batch0025366_RUN2_Stitch3_A2	Obliterating
Batch0025366_RUN2_Stitch3_A3	Obliterating
Batch0025366_RUN2_Stitch4_A1	Inflamed
Batch0025366_RUN2_Stitch4_A2	Inflamed
Batch0025366_RUN2_Stitch4_A3	Obliterated
Batch0025366_RUN2_Stitch5_A1	Obliterating
Batch0025366_RUN2_Stitch5_A2	Inflamed
Batch0025366_RUN2_Stitch6_A1	Inflamed
Batch0025366_RUN2_Stitch7_A1	Healthy_CTRL
Batch0025366_RUN2_Stitch8_A1	Obliterating
Batch0025366_RUN2_Stitch8_A2	Healthy

### Sheet: summary
BOS_class	CelltypeMye_Fine	n_samples	mean_freq	sd_freq	sem_freq	median_freq	q25_freq	q75_freq	min_freq	max_freq	mean_pct	sd_pct	sem_pct	median_pct	q25_pct	q75_pct	min_pct	max_pct
Healthy_CTRL	AM	33	0.266174	0.103722	0.0180557	0.256803	0.187003	0.323058	0.115917	0.643836	26.6174	10.3722	1.80557	25.6803	18.7003	32.3058	11.5917	64.3836
Healthy	AM	7	0.329721	0.1809	0.0683738	0.274789	0.176372	0.501264	0.133987	0.544	32.9721	18.09	6.83738	27.4789	17.6372	50.1264	13.3987	54.4
Inflamed	AM	23	0.254172	0.117412	0.0244822	0.278171	0.165578	0.323532	0.0783954	0.470865	25.4172	11.7412	2.44822	27.8171	16.5578	32.3532	7.83954	47.0865
Obliterating	AM	27	0.284384	0.0915343	0.0176158	0.273754	0.223635	0.337026	0.0956905	0.461627	28.4384	9.15343	1.76158	27.3754	22.3635	33.7026	9.56905	46.1627
Obliterated	AM	13	0.216611	0.0675456	0.0187338	0.193656	0.171114	0.239292	0.123943	0.335435	21.6611	6.75456	1.87338	19.3656	17.1114	23.9292	12.3943	33.5435
AFE	AM	5	0.355647	0.0525988	0.0235229	0.344761	0.325056	0.406133	0.290222	0.412065	35.5647	5.25988	2.35229	34.4761	32.5056	40.6133	29.0222	41.2065
Healthy_CTRL	CHIT1_Mac	33	0.0304481	0.0203401	0.00354076	0.0251989	0.017301	0.0341744	0.0092827	0.102717	3.04481	2.03401	0.354076	2.51989	1.7301	3.41744	0.92827	10.2717
Healthy	CHIT1_Mac	7	0.0441317	0.064576	0.0244074	0.0195788	0.0173139	0.0239422	0.0165333	0.190297	4.41317	6.4576	2.44074	1.95788	1.73139	2.39422	1.65333	19.0297
Inflamed	CHIT1_Mac	23	0.0353281	0.0204301	0.00425996	0.0267363	0.0217683	0.044123	0.0136579	0.0850829	3.53281	2.04301	0.425996	2.67363	2.17683	4.4123	1.36579	8.50829
Obliterating	CHIT1_Mac	27	0.0459768	0.0278828	0.00536605	0.0353669	0.0273913	0.0509943	0.0135424	0.122348	4.59768	2.78828	0.536605	3.53669	2.73913	5.09943	1.35424	12.2348
Obliterated	CHIT1_Mac	13	0.029463	0.0194338	0.00538998	0.0239474	0.0161024	0.0346715	0.012995	0.0806975	2.9463	1.94338	0.538998	2.39474	1.61024	3.46715	1.2995	8.06975
AFE	CHIT1_Mac	5	0.0391351	0.0212864	0.00951959	0.0305132	0.0296984	0.037246	0.0222153	0.0760026	3.91351	2.12864	0.951959	3.05132	2.96984	3.7246	2.22153	7.60026
Healthy_CTRL	IFN_resp_Mac	33	0.0187473	0.01154	0.00200885	0.0161643	0.0112405	0.0217488	0.00648929	0.064588	1.87473	1.154	0.200885	1.61643	1.12405	2.17488	0.648929	6.4588
Healthy	IFN_resp_Mac	7	0.0155435	0.00908144	0.00343246	0.0145204	0.0129852	0.0148666	0.00426667	0.0343137	1.55435	0.908144	0.343246	1.45204	1.29852	1.48666	0.426667	3.43137
Inflamed	IFN_resp_Mac	23	0.0444692	0.027382	0.00570955	0.0475873	0.019988	0.0628658	0.00837004	0.109951	4.44692	2.7382	0.570955	4.75873	1.9988	6.28658	0.837004	10.9951
Obliterating	IFN_resp_Mac	27	0.0371477	0.0239684	0.00461272	0.0290394	0.0166877	0.0486825	0.00636492	0.0979381	3.71477	2.39684	0.461272	2.90394	1.66877	4.86825	0.636492	9.79381
Obliterated	IFN_resp_Mac	13	0.0305951	0.0179617	0.00498168	0.018411	0.0172528	0.0421736	0.0127498	0.0603465	3.05951	1.79617	0.498168	1.8411	1.72528	4.21736	1.27498	6.03465
AFE	IFN_resp_Mac	5	0.0282025	0.0243885	0.0109069	0.0167053	0.0139069	0.0339806	0.00813517	0.0682844	2.82025	2.43885	1.09069	1.67053	1.39069	3.39806	0.813517	6.82844
Healthy_CTRL	IM	33	0.125945	0.0566876	0.00986805	0.105126	0.0784896	0.17784	0.0366045	0.237327	12.5945	5.66876	0.986805	10.5126	7.84896	17.784	3.66045	23.7327
Healthy	IM	7	0.082762	0.0252019	0.00952543	0.0772483	0.0677985	0.10199	0.0453333	0.117176	8.2762	2.52019	0.952543	7.72483	6.77985	10.199	4.53333	11.7176
Inflamed	IM	23	0.105233	0.0309785	0.00645946	0.0968314	0.078705	0.130324	0.0631148	0.179982	10.5233	3.09785	0.645946	9.68314	7.8705	13.0324	6.31148	17.9982
Obliterating	IM	27	0.121993	0.0392519	0.00755403	0.120211	0.0911149	0.138644	0.0668435	0.229491	12.1993	3.92519	0.755403	12.0211	9.11149	13.8644	6.68435	22.9491
Obliterated	IM	13	0.139127	0.0741375	0.020562	0.126755	0.0778467	0.177422	0.0611745	0.315291	13.9127	7.41375	2.0562	12.6755	7.78467	17.7422	6.11745	31.5291
AFE	IM	5	0.138417	0.0331384	0.0148199	0.131761	0.117865	0.155756	0.101064	0.18564	13.8417	3.31384	1.48199	13.1761	11.7865	15.5756	10.1064	18.564
Healthy_CTRL	Mast	33	0.146039	0.059535	0.0103637	0.131697	0.111271	0.167077	0.0582617	0.290657	14.6039	5.9535	1.03637	13.1697	11.1271	16.7077	5.82617	29.0657
Healthy	Mast	7	0.130612	0.0673668	0.0254622	0.118659	0.0780084	0.1722	0.0574646	0.237745	13.0612	6.73668	2.54622	11.8659	7.80084	17.22	5.74646	23.7745
Inflamed	Mast	23	0.156443	0.058	0.0120938	0.136576	0.112682	0.217456	0.0804981	0.267092	15.6443	5.8	1.20938	13.6576	11.2682	21.7456	8.04981	26.7092
Obliterating	Mast	27	0.112067	0.0380258	0.00731806	0.110129	0.0946313	0.133107	0.0536398	0.240578	11.2067	3.80258	0.731806	11.0129	9.46313	13.3107	5.36398	24.0578
Obliterated	Mast	13	0.141886	0.0483245	0.0134028	0.124696	0.109765	0.186447	0.078241	0.216733	14.1886	4.83245	1.34028	12.4696	10.9765	18.6447	7.8241	21.6733
AFE	Mast	5	0.151848	0.0719297	0.0321679	0.132619	0.114153	0.212552	0.0627426	0.237171	15.1848	7.19297	3.21679	13.2619	11.4153	21.2552	6.27426	23.7171
Healthy_CTRL	Mono	33	0.160886	0.0558757	0.00972672	0.154445	0.132447	0.190728	0.0619807	0.289646	16.0886	5.58757	0.972672	15.4445	13.2447	19.0728	6.19807	28.9646
Healthy	Mono	7	0.137186	0.0501783	0.0189656	0.135269	0.102514	0.179742	0.0652613	0.195261	13.7186	5.01783	1.89656	13.5269	10.2514	17.9742	6.52613	19.5261
Inflamed	Mono	23	0.13331	0.0501838	0.010464	0.132164	0.0975677	0.160467	0.0592511	0.254326	13.331	5.01838	1.0464	13.2164	9.75677	16.0467	5.92511	25.4326
Obliterating	Mono	27	0.143156	0.0380567	0.00732401	0.139123	0.118138	0.165679	0.090532	0.238373	14.3156	3.80567	0.732401	13.9123	11.8138	16.5679	9.0532	23.8373
Obliterated	Mono	13	0.148166	0.0576088	0.0159778	0.149129	0.101582	0.186821	0.0743187	0.266637	14.8166	5.76088	1.59778	14.9129	10.1582	18.6821	7.43187	26.6637
AFE	Mono	5	0.0805764	0.0160266	0.0071673	0.0800971	0.0711061	0.0839907	0.0625782	0.10511	8.05764	1.60266	0.71673	8.00971	7.11061	8.39907	6.25782	10.511
Healthy_CTRL	Neutro	33	0.136216	0.0571401	0.00994681	0.126774	0.102649	0.166812	0.0267236	0.264662	13.6216	5.71401	0.994681	12.6774	10.2649	16.6812	2.67236	26.4662
Healthy	Neutro	7	0.13551	0.0682497	0.025796	0.1104	0.0862232	0.183542	0.0661276	0.232513	13.551	6.82497	2.5796	11.04	8.62232	18.3542	6.61276	23.2513
Inflamed	Neutro	23	0.114553	0.0694728	0.0144861	0.0885922	0.0742762	0.132122	0.0466165	0.358387	11.4553	6.94728	1.44861	8.85922	7.42762	13.2122	4.66165	35.8387
Obliterating	Neutro	27	0.100005	0.0338312	0.00651082	0.095651	0.0842465	0.115145	0.0424328	0.181686	10.0005	3.38312	0.651082	9.5651	8.42465	11.5145	4.24328	18.1686
Obliterated	Neutro	13	0.148532	0.0871656	0.0241754	0.122263	0.085458	0.188244	0.0622501	0.37808	14.8532	8.71656	2.41754	12.2263	8.5458	18.8244	6.22501	37.808
AFE	Neutro	5	0.0582299	0.0146954	0.00657196	0.0589327	0.0536869	0.063204	0.037448	0.0778781	5.82299	1.46954	0.657196	5.89327	5.36869	6.3204	3.7448	7.78781
Healthy_CTRL	cDC1	33	0.0194494	0.00787877	0.00137152	0.0189215	0.0148536	0.0227848	0.00718617	0.0464191	1.94494	0.787877	0.137152	1.89215	1.48536	2.27848	0.718617	4.64191
Healthy	cDC1	7	0.0255789	0.0119394	0.00451267	0.0238278	0.0167072	0.0321376	0.0118456	0.045689	2.55789	1.19394	0.451267	2.38278	1.67072	3.21376	1.18456	4.5689
Inflamed	cDC1	23	0.034297	0.0138113	0.00287986	0.0321602	0.0288007	0.0376898	0.011674	0.0863278	3.4297	1.38113	0.287986	3.21602	2.88007	3.76898	1.1674	8.63278
Obliterating	cDC1	27	0.03278	0.0135731	0.00261214	0.0305533	0.0219045	0.040814	0.0120226	0.064133	3.278	1.35731	0.261214	3.05533	2.19045	4.0814	1.20226	6.4133
Obliterated	cDC1	13	0.0278225	0.00823538	0.00228408	0.0269667	0.0220669	0.0321977	0.0144509	0.044546	2.78225	0.823538	0.228408	2.69667	2.20669	3.21977	1.44509	4.4546
AFE	cDC1	5	0.0243844	0.00711575	0.00318226	0.0248307	0.0218097	0.0298197	0.0137672	0.0316947	2.43844	0.711575	0.318226	2.48307	2.18097	2.98197	1.37672	3.16947
Healthy_CTRL	cDC2	33	0.0783009	0.0250414	0.00435915	0.0731707	0.0628608	0.0961306	0.0397179	0.143795	7.83009	2.50414	0.435915	7.31707	6.28608	9.61306	3.97179	14.3795
Healthy	cDC2	7	0.077954	0.0322918	0.0122052	0.0862196	0.0472899	0.103607	0.0416507	0.116013	7.7954	3.22918	1.22052	8.62196	4.72899	10.3607	4.16507	11.6013
Inflamed	cDC2	23	0.0975317	0.0287185	0.00598822	0.0879339	0.0787218	0.107297	0.0621145	0.162015	9.75317	2.87185	0.598822	8.79339	7.87218	10.7297	6.21145	16.2015
Obliterating	cDC2	27	0.0976684	0.0211543	0.00407114	0.0919458	0.0830787	0.1133	0.0609331	0.135392	9.76684	2.11543	0.407114	9.19458	8.30787	11.33	6.09331	13.5392
Obliterated	cDC2	13	0.0928677	0.0285164	0.00790903	0.0869277	0.0673905	0.106859	0.0573054	0.140872	9.28677	2.85164	0.790903	8.69277	6.73905	10.6859	5.73054	14.0872
AFE	cDC2	5	0.0933472	0.0257661	0.011523	0.0912031	0.0716704	0.115811	0.0650814	0.12297	9.33472	2.57661	1.1523	9.12031	7.16704	11.5811	6.50814	12.297
Healthy_CTRL	migDC	33	0.0177943	0.0074306	0.0012935	0.0166011	0.0129786	0.019802	0.00898271	0.0444297	1.77943	0.74306	0.12935	1.66011	1.29786	1.9802	0.898271	4.44297
Healthy	migDC	7	0.0210001	0.00552969	0.00209003	0.0215219	0.0183488	0.0241734	0.0118394	0.0285948	2.10001	0.552969	0.209003	2.15219	1.83488	2.41734	1.18394	2.85948
Inflamed	migDC	23	0.024663	0.00737505	0.0015378	0.0238722	0.0197061	0.0269009	0.0140351	0.0458564	2.4663	0.737505	0.15378	2.38722	1.97061	2.69009	1.40351	4.58564
Obliterating	migDC	27	0.0248216	0.00996654	0.00191806	0.0221169	0.0194072	0.0276194	0.00940111	0.0502206	2.48216	0.996654	0.191806	2.21169	1.94072	2.76194	0.940111	5.02206
Obliterated	migDC	13	0.0249292	0.00938737	0.00260359	0.0219531	0.0199147	0.0294177	0.0119005	0.0410382	2.49292	0.938737	0.260359	2.19531	1.99147	2.94177	1.19005	4.10382
AFE	migDC	5	0.0302121	0.00826806	0.00369759	0.0352523	0.0218097	0.035553	0.0206508	0.0377947	3.02121	0.826806	0.369759	3.52523	2.18097	3.5553	2.06508	3.77947

### Sheet: group_mean
BOS_class	AM	CHIT1_Mac	IFN_resp_Mac	IM	Mast	Mono	Neutro	cDC1	cDC2	migDC
Healthy_CTRL	0.266174	0.0304481	0.0187473	0.125945	0.146039	0.160886	0.136216	0.0194494	0.0783009	0.0177943
Healthy	0.329721	0.0441317	0.0155435	0.082762	0.130612	0.137186	0.13551	0.0255789	0.077954	0.0210001
Inflamed	0.254172	0.0353281	0.0444692	0.105233	0.156443	0.13331	0.114553	0.034297	0.0975317	0.024663
Obliterating	0.284384	0.0459768	0.0371477	0.121993	0.112067	0.143156	0.100005	0.03278	0.0976684	0.0248216
Obliterated	0.216611	0.029463	0.0305951	0.139127	0.141886	0.148166	0.148532	0.0278225	0.0928677	0.0249292
AFE	0.355647	0.0391351	0.0282025	0.138417	0.151848	0.0805764	0.0582299	0.0243844	0.0933472	0.0302121

### Sheet: group_SD
BOS_class	AM	CHIT1_Mac	IFN_resp_Mac	IM	Mast	Mono	Neutro	cDC1	cDC2	migDC
Healthy_CTRL	0.103722	0.0203401	0.01154	0.0566876	0.059535	0.0558757	0.0571401	0.00787877	0.0250414	0.0074306
Healthy	0.1809	0.064576	0.00908144	0.0252019	0.0673668	0.0501783	0.0682497	0.0119394	0.0322918	0.00552969
Inflamed	0.117412	0.0204301	0.027382	0.0309785	0.058	0.0501838	0.0694728	0.0138113	0.0287185	0.00737505
Obliterating	0.0915343	0.0278828	0.0239684	0.0392519	0.0380258	0.0380567	0.0338312	0.0135731	0.0211543	0.00996654
Obliterated	0.0675456	0.0194338	0.0179617	0.0741375	0.0483245	0.0576088	0.0871656	0.00823538	0.0285164	0.00938737
AFE	0.0525988	0.0212864	0.0243885	0.0331384	0.0719297	0.0160266	0.0146954	0.00711575	0.0257661	0.00826806

### Sheet: group_SEM
BOS_class	AM	CHIT1_Mac	IFN_resp_Mac	IM	Mast	Mono	Neutro	cDC1	cDC2	migDC
Healthy_CTRL	0.0180557	0.00354076	0.00200885	0.00986805	0.0103637	0.00972672	0.00994681	0.00137152	0.00435915	0.0012935
Healthy	0.0683738	0.0244074	0.00343246	0.00952543	0.0254622	0.0189656	0.025796	0.00451267	0.0122052	0.00209003
Inflamed	0.0244822	0.00425996	0.00570955	0.00645946	0.0120938	0.010464	0.0144861	0.00287986	0.00598822	0.0015378
Obliterating	0.0176158	0.00536605	0.00461272	0.00755403	0.00731806	0.00732401	0.00651082	0.00261214	0.00407114	0.00191806
Obliterated	0.0187338	0.00538998	0.00498168	0.020562	0.0134028	0.0159778	0.0241754	0.00228408	0.00790903	0.00260359
AFE	0.0235229	0.00951959	0.0109069	0.0148199	0.0321679	0.0071673	0.00657196	0.00318226	0.011523	0.00369759

### Sheet: mean_pct_wide
BOS_class	AM	CHIT1_Mac	IFN_resp_Mac	IM	Mast	Mono	Neutro	cDC1	cDC2	migDC
Healthy_CTRL	26.6174	3.04481	1.87473	12.5945	14.6039	16.0886	13.6216	1.94494	7.83009	1.77943
Healthy	32.9721	4.41317	1.55435	8.2762	13.0612	13.7186	13.551	2.55789	7.7954	2.10001
Inflamed	25.4172	3.53281	4.44692	10.5233	15.6443	13.331	11.4553	3.4297	9.75317	2.4663
Obliterating	28.4384	4.59768	3.71477	12.1993	11.2067	14.3156	10.0005	3.278	9.76684	2.48216
Obliterated	21.6611	2.9463	3.05951	13.9127	14.1886	14.8166	14.8532	2.78225	9.28677	2.49292
AFE	35.5647	3.91351	2.82025	13.8417	15.1848	8.05764	5.82299	2.43844	9.33472	3.02121

### Sheet: group_n
BOS_class	n_samples
Healthy_CTRL	33
Healthy	7
Inflamed	23
Obliterating	27
Obliterated	13
AFE	5
