## Supplementary_TablesS1_to_S31 for "Single-cell and spatial transcriptomics resolve airway obliteration in bronchiolitis obliterans syndrome": FINAL_Table_S26__STATS_Celltype_MYELOID_by_class_KW_pairwiseWilcox_Xenium.xlsx

### Sheet: kruskal_omnibus
CelltypeMye_Fine	n_groups	n_samples	H	p	eta2_H	p_adj	sig_adj	signif
cDC1	6	108	33.0524	3.67437e-06	0.275023	3.67437e-05	TRUE	****
IFN_resp_Mac	6	108	23.007	0.000336531	0.176539	0.00168265	TRUE	**
migDC	6	108	21.966	0.000531451	0.166333	0.0017715	TRUE	**
Neutro	6	108	17.5486	0.00356873	0.123025	0.00892182	TRUE	**
CHIT1_Mac	6	108	13.6585	0.0179308	0.0848869	0.0358617	TRUE	*
Mono	6	108	12.8543	0.0247827	0.0770033	0.0413045	TRUE	*
cDC2	6	108	12.2049	0.0320859	0.070636	0.0458371	TRUE	*
AM	6	108	9.92105	0.0775033	0.0482456	0.0968791	FALSE	ns
IM	6	108	9.08039	0.1059	0.0400038	0.117667	FALSE	ns
Mast	6	108	8.54955	0.128437	0.0347995	0.128437	FALSE	ns

### Sheet: pairwise_wilcox_per_celltype
CelltypeMye_Fine	group1	group2	n1	n2	median1	median2	median_diff	U1	rank_biserial_r	p	p_adj	sig_adj	signif
AM	Obliterated	AFE	13	5	0.193656	0.344761	-0.151105	5	-0.846154	0.00443511	0.0665266	FALSE	ns
AM	Obliterating	Obliterated	27	13	0.273754	0.193656	0.0800978	263	0.498575	0.0119961	0.0899708	FALSE	ns
AM	Healthy_CTRL	AFE	33	5	0.256803	0.344761	-0.087958	30	-0.636364	0.0212216	0.106108	FALSE	ns
AM	Inflamed	AFE	23	5	0.278171	0.344761	-0.0665897	25	-0.565217	0.0528897	0.198336	FALSE	ns
AM	Obliterating	AFE	27	5	0.273754	0.344761	-0.0710071	33	-0.511111	0.0772585	0.231775	FALSE	ns
AM	Healthy_CTRL	Obliterated	33	13	0.256803	0.193656	0.063147	282	0.314685	0.102152	0.255379	FALSE	ns
AM	Healthy	Obliterated	7	13	0.274789	0.193656	0.0811329	58	0.274725	0.350697	0.657556	FALSE	ns
AM	Inflamed	Obliterating	23	27	0.278171	0.273754	0.0044174	258	-0.169082	0.311446	0.657556	FALSE	ns
AM	Healthy	Inflamed	7	23	0.274789	0.278171	-0.00338231	98	0.217391	0.413145	0.688575	FALSE	ns
AM	Healthy_CTRL	Obliterating	33	27	0.256803	0.273754	-0.0169508	396	-0.111111	0.466561	0.699841	FALSE	ns
AM	Healthy_CTRL	Healthy	33	7	0.256803	0.274789	-0.0179859	101	-0.125541	0.625563	0.721804	FALSE	ns
AM	Healthy_CTRL	Inflamed	33	23	0.256803	0.278171	-0.0213682	410	0.0803689	0.617332	0.721804	FALSE	ns
AM	Inflamed	Obliterated	23	13	0.278171	0.193656	0.0845152	169	0.130435	0.531472	0.721804	FALSE	ns
AM	Healthy	Obliterating	7	27	0.274789	0.273754	0.0010351	101	0.0687831	0.802726	0.802726	FALSE	ns
AM	Healthy	AFE	7	5	0.274789	0.344761	-0.069972	15	-0.142857	0.755051	0.802726	FALSE	ns
CHIT1_Mac	Healthy_CTRL	Obliterating	33	27	0.0251989	0.0353669	-0.010168	246	-0.447811	0.00310726	0.0466089	TRUE	*
CHIT1_Mac	Healthy	Obliterating	7	27	0.0195788	0.0353669	-0.0157882	40	-0.57672	0.0189084	0.0945421	FALSE	ns
CHIT1_Mac	Obliterating	Obliterated	27	13	0.0353669	0.0239474	0.0114196	259	0.475783	0.0165411	0.0945421	FALSE	ns
CHIT1_Mac	Healthy	AFE	7	5	0.0195788	0.0305132	-0.0109344	6	-0.657143	0.0732323	0.274621	FALSE	ns
CHIT1_Mac	Inflamed	Obliterating	23	27	0.0267363	0.0353669	-0.00863066	224	-0.278583	0.0941285	0.282386	FALSE	ns
CHIT1_Mac	Healthy_CTRL	Inflamed	33	23	0.0251989	0.0267363	-0.00153734	308	-0.188406	0.237019	0.373541	FALSE	ns
CHIT1_Mac	Healthy_CTRL	AFE	33	5	0.0251989	0.0305132	-0.00531424	51	-0.381818	0.186715	0.373541	FALSE	ns
CHIT1_Mac	Healthy	Inflamed	7	23	0.0195788	0.0267363	-0.00715752	51	-0.36646	0.158393	0.373541	FALSE	ns
CHIT1_Mac	Inflamed	Obliterated	23	13	0.0267363	0.0239474	0.00278891	185	0.237458	0.249027	0.373541	FALSE	ns
CHIT1_Mac	Obliterated	AFE	13	5	0.0239474	0.0305132	-0.00656581	19	-0.415385	0.207516	0.373541	FALSE	ns
CHIT1_Mac	Healthy_CTRL	Healthy	33	7	0.0251989	0.0195788	0.00562018	133	0.151515	0.553149	0.699914	FALSE	ns
CHIT1_Mac	Inflamed	AFE	23	5	0.0267363	0.0305132	-0.0037769	47	-0.182609	0.559931	0.699914	FALSE	ns
CHIT1_Mac	Healthy_CTRL	Obliterated	33	13	0.0251989	0.0239474	0.00125157	229	0.0675991	0.732697	0.785033	FALSE	ns
CHIT1_Mac	Obliterating	AFE	27	5	0.0353669	0.0305132	0.00485376	76	0.125926	0.687103	0.785033	FALSE	ns
CHIT1_Mac	Healthy	Obliterated	7	13	0.0195788	0.0239474	-0.00436861	44	-0.032967	0.938467	0.938467	FALSE	ns
IFN_resp_Mac	Healthy_CTRL	Inflamed	33	23	0.0161643	0.0475873	-0.031423	161	-0.575758	0.000282668	0.00424002	TRUE	**
IFN_resp_Mac	Healthy_CTRL	Obliterating	33	27	0.0161643	0.0290394	-0.0128751	216	-0.515152	0.00066726	0.00500445	TRUE	**
IFN_resp_Mac	Healthy	Obliterating	7	27	0.0145204	0.0290394	-0.0145189	27	-0.714286	0.00267454	0.0133727	TRUE	*
IFN_resp_Mac	Healthy	Inflamed	7	23	0.0145204	0.0475873	-0.0330668	31	-0.614907	0.0136929	0.0434211	TRUE	*
IFN_resp_Mac	Healthy	Obliterated	7	13	0.0145204	0.018411	-0.0038906	15	-0.67033	0.0144737	0.0434211	TRUE	*
IFN_resp_Mac	Healthy_CTRL	Obliterated	33	13	0.0161643	0.018411	-0.00224678	127	-0.407925	0.0338021	0.0845052	FALSE	ns
IFN_resp_Mac	Inflamed	Obliterated	23	13	0.0475873	0.018411	0.0291762	187	0.250836	0.223002	0.418128	FALSE	ns
IFN_resp_Mac	Inflamed	AFE	23	5	0.0475873	0.0167053	0.0308819	79	0.373913	0.215201	0.418128	FALSE	ns
IFN_resp_Mac	Healthy_CTRL	Healthy	33	7	0.0161643	0.0145204	0.00164382	141	0.220779	0.381681	0.534188	FALSE	ns
IFN_resp_Mac	Inflamed	Obliterating	23	27	0.0475873	0.0290394	0.0185479	355	0.143317	0.391738	0.534188	FALSE	ns
IFN_resp_Mac	Obliterating	AFE	27	5	0.0290394	0.0167053	0.012334	86	0.274074	0.361354	0.534188	FALSE	ns
IFN_resp_Mac	Healthy	AFE	7	5	0.0145204	0.0167053	-0.00218489	12	-0.314286	0.431818	0.539773	FALSE	ns
IFN_resp_Mac	Healthy_CTRL	AFE	33	5	0.0161643	0.0167053	-0.000541073	67	-0.187879	0.528543	0.544244	FALSE	ns
IFN_resp_Mac	Obliterating	Obliterated	27	13	0.0290394	0.018411	0.0106283	197	0.122507	0.544244	0.544244	FALSE	ns
IFN_resp_Mac	Obliterated	AFE	13	5	0.018411	0.0167053	0.00170571	40	0.230769	0.502801	0.544244	FALSE	ns
IM	Healthy	Obliterating	7	27	0.0772483	0.120211	-0.0429625	35	-0.62963	0.0095676	0.0757576	FALSE	ns
IM	Healthy	AFE	7	5	0.0772483	0.131761	-0.0545132	2	-0.885714	0.010101	0.0757576	FALSE	ns
IM	Healthy_CTRL	Healthy	33	7	0.105126	0.0772483	0.0278777	171	0.480519	0.0486934	0.1826	FALSE	ns
IM	Inflamed	AFE	23	5	0.0968314	0.131761	-0.03493	24	-0.582609	0.0452584	0.1826	FALSE	ns
IM	Healthy	Obliterated	7	13	0.0772483	0.126755	-0.0495065	22	-0.516484	0.0674923	0.202477	FALSE	ns
IM	Healthy	Inflamed	7	23	0.0772483	0.0968314	-0.0195832	47	-0.416149	0.106767	0.266917	FALSE	ns
IM	Inflamed	Obliterating	23	27	0.0968314	0.120211	-0.0233793	243	-0.217391	0.192175	0.411804	FALSE	ns
IM	Healthy_CTRL	Inflamed	33	23	0.105126	0.0968314	0.00829455	447	0.177866	0.264485	0.495909	FALSE	ns
IM	Inflamed	Obliterated	23	13	0.0968314	0.126755	-0.0299233	120	-0.197324	0.339523	0.542031	FALSE	ns
IM	Obliterating	AFE	27	5	0.120211	0.131761	-0.0115507	49	-0.274074	0.361354	0.542031	FALSE	ns
IM	Healthy_CTRL	AFE	33	5	0.105126	0.131761	-0.0266355	63	-0.236364	0.423531	0.577542	FALSE	ns
IM	Healthy_CTRL	Obliterating	33	27	0.105126	0.120211	-0.0150848	425	-0.0460157	0.766331	0.821068	FALSE	ns
IM	Obliterating	Obliterated	27	13	0.120211	0.126755	-0.00654402	164	-0.0655271	0.750757	0.821068	FALSE	ns
IM	Obliterated	AFE	13	5	0.126755	0.131761	-0.00500669	28	-0.138462	0.702848	0.821068	FALSE	ns
IM	Healthy_CTRL	Obliterated	33	13	0.105126	0.126755	-0.0216288	207	-0.034965	0.864405	0.864405	FALSE	ns
Mast	Inflamed	Obliterating	23	27	0.136576	0.110129	0.0264473	447	0.439614	0.00811439	0.121716	FALSE	ns
Mast	Healthy_CTRL	Obliterating	33	27	0.131697	0.110129	0.0215684	592	0.328844	0.0300523	0.225392	FALSE	ns
Mast	Obliterating	Obliterated	27	13	0.110129	0.124696	-0.0145671	116	-0.339031	0.0884342	0.442171	FALSE	ns
Mast	Obliterating	AFE	27	5	0.110129	0.132619	-0.0224897	44	-0.348148	0.240913	0.903422	FALSE	ns
Mast	Healthy_CTRL	Healthy	33	7	0.131697	0.118659	0.013038	136	0.177489	0.484923	0.90755	FALSE	ns
Mast	Healthy_CTRL	Inflamed	33	23	0.131697	0.136576	-0.0048789	344	-0.0935441	0.559955	0.90755	FALSE	ns
Mast	Healthy_CTRL	Obliterated	33	13	0.131697	0.124696	0.00700134	225	0.048951	0.807264	0.90755	FALSE	ns
Mast	Healthy_CTRL	AFE	33	5	0.131697	0.132619	-0.00092131	79	-0.0424242	0.900136	0.90755	FALSE	ns
Mast	Healthy	Inflamed	7	23	0.118659	0.136576	-0.017917	61	-0.242236	0.35975	0.90755	FALSE	ns
Mast	Healthy	Obliterating	7	27	0.118659	0.110129	0.00853038	105	0.111111	0.676884	0.90755	FALSE	ns
Mast	Healthy	Obliterated	7	13	0.118659	0.124696	-0.00603671	40	-0.120879	0.699174	0.90755	FALSE	ns
Mast	Healthy	AFE	7	5	0.118659	0.132619	-0.0139594	15	-0.142857	0.755051	0.90755	FALSE	ns
Mast	Inflamed	Obliterated	23	13	0.136576	0.124696	0.0118802	176	0.177258	0.39183	0.90755	FALSE	ns
Mast	Inflamed	AFE	23	5	0.136576	0.132619	0.00395759	60	0.0434783	0.90755	0.90755	FALSE	ns
Mast	Obliterated	AFE	13	5	0.124696	0.132619	-0.00792265	28	-0.138462	0.702848	0.90755	FALSE	ns
Mono	Obliterating	AFE	27	5	0.139123	0.0800971	0.0590255	129	0.911111	0.000288018	0.00432028	TRUE	**
Mono	Healthy_CTRL	AFE	33	5	0.154445	0.0800971	0.0743481	151	0.830303	0.00129099	0.00968239	TRUE	**
Mono	Obliterated	AFE	13	5	0.149129	0.0800971	0.0690324	59	0.815385	0.00676937	0.0338469	TRUE	*
Mono	Inflamed	AFE	23	5	0.132164	0.0800971	0.0520667	94	0.634783	0.0273911	0.102717	FALSE	ns
Mono	Healthy	AFE	7	5	0.135269	0.0800971	0.0551723	30	0.714286	0.0479798	0.143939	FALSE	ns
Mono	Healthy_CTRL	Inflamed	33	23	0.154445	0.132164	0.0222814	491	0.293808	0.064508	0.16127	FALSE	ns
Mono	Healthy_CTRL	Obliterating	33	27	0.154445	0.139123	0.0153226	539	0.209877	0.167009	0.357877	FALSE	ns
Mono	Healthy_CTRL	Healthy	33	7	0.154445	0.135269	0.0191758	137	0.186147	0.463193	0.703079	FALSE	ns
Mono	Inflamed	Obliterating	23	27	0.132164	0.139123	-0.00695885	266	-0.143317	0.391738	0.703079	FALSE	ns
Mono	Inflamed	Obliterated	23	13	0.132164	0.149129	-0.0169657	127	-0.150502	0.468719	0.703079	FALSE	ns
Mono	Healthy_CTRL	Obliterated	33	13	0.154445	0.149129	0.00531572	240	0.118881	0.541933	0.739	FALSE	ns
Mono	Healthy	Inflamed	7	23	0.135269	0.132164	0.00310565	86	0.068323	0.810666	0.89476	FALSE	ns
Mono	Healthy	Obliterating	7	27	0.135269	0.139123	-0.0038532	89	-0.0582011	0.835109	0.89476	FALSE	ns
Mono	Healthy	Obliterated	7	13	0.135269	0.149129	-0.0138601	42	-0.0769231	0.816796	0.89476	FALSE	ns
Mono	Obliterating	Obliterated	27	13	0.139123	0.149129	-0.0100069	171	-0.025641	0.908044	0.908044	FALSE	ns
Neutro	Healthy_CTRL	AFE	33	5	0.126774	0.0589327	0.0678412	152	0.842424	0.00101207	0.015181	TRUE	*
Neutro	Healthy_CTRL	Obliterating	33	27	0.126774	0.095651	0.0311229	633	0.420875	0.00545911	0.0204717	TRUE	*
Neutro	Obliterating	AFE	27	5	0.095651	0.0589327	0.0367183	119	0.762963	0.00505522	0.0204717	TRUE	*
Neutro	Obliterated	AFE	13	5	0.122263	0.0589327	0.0633301	61	0.876923	0.00280112	0.0204717	TRUE	*
Neutro	Healthy	AFE	7	5	0.1104	0.0589327	0.0514673	33	0.885714	0.010101	0.0258954	TRUE	*
Neutro	Inflamed	AFE	23	5	0.0885922	0.0589327	0.0296595	99	0.721739	0.0103582	0.0258954	TRUE	*
Neutro	Healthy_CTRL	Inflamed	33	23	0.126774	0.0885922	0.0381817	494	0.301713	0.057615	0.123461	FALSE	ns
Neutro	Obliterating	Obliterated	27	13	0.095651	0.122263	-0.0266118	117	-0.333333	0.0939658	0.176186	FALSE	ns
Neutro	Inflamed	Obliterated	23	13	0.0885922	0.122263	-0.0336705	108	-0.277592	0.176912	0.294853	FALSE	ns
Neutro	Healthy	Obliterating	7	27	0.1104	0.095651	0.014749	123	0.301587	0.238961	0.358441	FALSE	ns
Neutro	Healthy	Inflamed	7	23	0.1104	0.0885922	0.0218078	100	0.242236	0.35975	0.490569	FALSE	ns
Neutro	Healthy_CTRL	Healthy	33	7	0.126774	0.1104	0.0163739	123	0.0649351	0.80749	1	FALSE	ns
Neutro	Healthy_CTRL	Obliterated	33	13	0.126774	0.122263	0.00451111	214	-0.002331	1	1	FALSE	ns
Neutro	Healthy	Obliterated	7	13	0.1104	0.122263	-0.0118628	45	-0.010989	1	1	FALSE	ns
Neutro	Inflamed	Obliterating	23	27	0.0885922	0.095651	-0.00705874	309	-0.00483092	0.98447	1	FALSE	ns
cDC1	Healthy_CTRL	Inflamed	33	23	0.0189215	0.0321602	-0.0132387	88	-0.768116	1.25679e-06	1.88519e-05	TRUE	****
cDC1	Healthy_CTRL	Obliterating	33	27	0.0189215	0.0305533	-0.0116318	149	-0.665544	1.09134e-05	8.18506e-05	TRUE	****
cDC1	Healthy_CTRL	Obliterated	33	13	0.0189215	0.0269667	-0.00804527	84	-0.608392	0.00151686	0.00758428	TRUE	**
cDC1	Inflamed	AFE	23	5	0.0321602	0.0248307	0.00732949	90	0.565217	0.0528897	0.198336	FALSE	ns
cDC1	Inflamed	Obliterated	23	13	0.0321602	0.0269667	0.00519345	201	0.344482	0.0930213	0.279064	FALSE	ns
cDC1	Healthy_CTRL	AFE	33	5	0.0189215	0.0248307	-0.00590922	45	-0.454545	0.112013	0.280032	FALSE	ns
cDC1	Healthy	Inflamed	7	23	0.0238278	0.0321602	-0.00833237	49	-0.391304	0.13071	0.280093	FALSE	ns
cDC1	Healthy_CTRL	Healthy	33	7	0.0189215	0.0238278	-0.00490635	82	-0.290043	0.246147	0.369221	FALSE	ns
cDC1	Healthy	Obliterating	7	27	0.0238278	0.0305533	-0.00672544	66	-0.301587	0.238961	0.369221	FALSE	ns
cDC1	Obliterating	AFE	27	5	0.0305533	0.0248307	0.00572256	92	0.362963	0.220463	0.369221	FALSE	ns
cDC1	Obliterating	Obliterated	27	13	0.0305533	0.0269667	0.00358651	208	0.185185	0.355461	0.484719	FALSE	ns
cDC1	Healthy	Obliterated	7	13	0.0238278	0.0269667	-0.00313892	37	-0.186813	0.535552	0.606743	FALSE	ns
cDC1	Inflamed	Obliterating	23	27	0.0321602	0.0305533	0.00160693	344	0.10789	0.520644	0.606743	FALSE	ns
cDC1	Obliterated	AFE	13	5	0.0269667	0.0248307	0.00213605	39	0.2	0.566293	0.606743	FALSE	ns
cDC1	Healthy	AFE	7	5	0.0238278	0.0248307	-0.00100288	18	0.0285714	1	1	FALSE	ns
cDC2	Healthy_CTRL	Obliterating	33	27	0.0731707	0.0919458	-0.0187751	233	-0.476992	0.00163221	0.0244832	TRUE	*
cDC2	Healthy_CTRL	Inflamed	33	23	0.0731707	0.0879339	-0.0147632	222	-0.41502	0.008929	0.0669675	FALSE	ns
cDC2	Healthy_CTRL	Obliterated	33	13	0.0731707	0.0869277	-0.0137569	153	-0.286713	0.136715	0.683574	FALSE	ns
cDC2	Healthy_CTRL	AFE	33	5	0.0731707	0.0912031	-0.0180324	54	-0.345455	0.234633	0.703898	FALSE	ns
cDC2	Healthy	Obliterating	7	27	0.0862196	0.0919458	-0.00572623	65	-0.312169	0.222232	0.703898	FALSE	ns
cDC2	Healthy	Inflamed	7	23	0.0862196	0.0879339	-0.00171428	59	-0.267081	0.310715	0.725979	FALSE	ns
cDC2	Healthy	Obliterated	7	13	0.0862196	0.0869277	-0.000708069	33	-0.274725	0.350697	0.725979	FALSE	ns
cDC2	Healthy	AFE	7	5	0.0862196	0.0912031	-0.0049835	12	-0.314286	0.431818	0.725979	FALSE	ns
cDC2	Obliterating	Obliterated	27	13	0.0919458	0.0869277	0.00501816	203	0.156695	0.435587	0.725979	FALSE	ns
cDC2	Inflamed	Obliterated	23	13	0.0879339	0.0869277	0.00100621	167	0.117057	0.575554	0.863331	FALSE	ns
cDC2	Inflamed	Obliterating	23	27	0.0879339	0.0919458	-0.00401195	286	-0.078905	0.640381	0.873247	FALSE	ns
cDC2	Obliterating	AFE	27	5	0.0919458	0.0912031	0.000742726	75	0.111111	0.724635	0.905793	FALSE	ns
cDC2	Healthy_CTRL	Healthy	33	7	0.0731707	0.0862196	-0.0130489	114	-0.012987	0.972244	1	FALSE	ns
cDC2	Inflamed	AFE	23	5	0.0879339	0.0912031	-0.00326922	59	0.026087	0.953704	1	FALSE	ns
cDC2	Obliterated	AFE	13	5	0.0869277	0.0912031	-0.00427543	32	-0.0153846	1	1	FALSE	ns
migDC	Healthy_CTRL	Inflamed	33	23	0.0166011	0.0238722	-0.00727104	160	-0.578393	0.000264968	0.00397452	TRUE	**
migDC	Healthy_CTRL	Obliterating	33	27	0.0166011	0.0221169	-0.00551577	228	-0.488215	0.00126245	0.00946834	TRUE	**
migDC	Healthy_CTRL	AFE	33	5	0.0166011	0.0352523	-0.0186511	17	-0.793939	0.00250228	0.0125114	TRUE	*
migDC	Healthy_CTRL	Obliterated	33	13	0.0166011	0.0219531	-0.00535193	101	-0.529138	0.00583856	0.0218946	TRUE	*
migDC	Healthy_CTRL	Healthy	33	7	0.0166011	0.0215219	-0.00492077	69	-0.402597	0.102459	0.265152	FALSE	ns
migDC	Healthy	AFE	7	5	0.0215219	0.0352523	-0.0137304	7	-0.6	0.106061	0.265152	FALSE	ns
migDC	Inflamed	AFE	23	5	0.0238722	0.0352523	-0.0113801	36	-0.373913	0.215201	0.413369	FALSE	ns
migDC	Obliterating	AFE	27	5	0.0221169	0.0352523	-0.0131354	43	-0.362963	0.220463	0.413369	FALSE	ns
migDC	Obliterated	AFE	13	5	0.0219531	0.0352523	-0.0132992	21	-0.353846	0.288749	0.481248	FALSE	ns
migDC	Healthy	Inflamed	7	23	0.0215219	0.0238722	-0.00235027	60	-0.254658	0.334683	0.502025	FALSE	ns
migDC	Healthy	Obliterated	7	13	0.0215219	0.0219531	-0.00043116	37	-0.186813	0.535552	0.730298	FALSE	ns
migDC	Healthy	Obliterating	7	27	0.0215219	0.0221169	-0.000594997	82	-0.132275	0.616826	0.771032	FALSE	ns
migDC	Obliterating	Obliterated	27	13	0.0221169	0.0219531	0.000163838	164	-0.0655271	0.750757	0.866258	FALSE	ns
migDC	Inflamed	Obliterating	23	27	0.0238722	0.0221169	0.00175528	321	0.0338164	0.845665	0.895191	FALSE	ns
migDC	Inflamed	Obliterated	23	13	0.0238722	0.0219531	0.00191911	154	0.0301003	0.895191	0.895191	FALSE	ns
