## Supplementary_TablesS1_to_S31 for "Single-cell and spatial transcriptomics resolve airway obliteration in bronchiolitis obliterans syndrome": FINAL_Table_S27__COMPOSITION_Celltype_LYMPHOID_by_class_mean_SD_Xenium.xlsx

### Sheet: per_sample_proportions
Sample_ID	B_cells	CD4_TfH_TC	CD4_effector_TC	CD8_effector_TC	CD8_effector_TC_KLRC1	Cycling	IFN_resp_CD4_TC	NK	Plasma_cell	Treg
Batch0024747_RUN1_Stitch1_A1	0.160142	0.0978648	0.160142	0.0871886	0.0409253	0.0587189	0.024911	0.069395	0.0871886	0.213523
Batch0024747_RUN1_Stitch1_A2	0.303021	0.0445151	0.0581876	0.0871224	0.027663	0.0756757	0.0531002	0.111606	0.190143	0.0489666
Batch0024747_RUN1_Stitch1_A3	0.158041	0.0742452	0.0825632	0.0958102	0.0338879	0.0616143	0.115527	0.0609982	0.262477	0.0548367
Batch0024747_RUN1_Stitch2_A1	0.264368	0.086649	0.104332	0.0795756	0.0300619	0.0698497	0.0176835	0.0592396	0.204244	0.0839965
Batch0024747_RUN1_Stitch2_A2	0.0852352	0.0535631	0.0731253	0.177457	0.0544946	0.0712622	0.0782487	0.109921	0.205869	0.0908244
Batch0024747_RUN1_Stitch3_A1	0.0949256	0.0949256	0.153106	0.210849	0.055993	0.048119	0.0966754	0.0853018	0.0612423	0.0988626
Batch0024747_RUN1_Stitch3_A2	0.216291	0.108971	0.100165	0.111172	0.0500826	0.0511833	0.101266	0.108971	0.0902587	0.0616401
Batch0024747_RUN1_Stitch4_A1	0.132353	0.0563725	0.0710784	0.0931373	0.0661765	0.10049	0.0416667	0.120098	0.252451	0.0661765
Batch0024747_RUN1_Stitch4_A2	0.199444	0.0410007	0.0830438	0.0486449	0.0246699	0.0291869	0.0121612	0.0489924	0.467686	0.0451703
Batch0024747_RUN1_Stitch5_A1	0.18277	0.0716586	0.153784	0.107085	0.0636071	0.047504	0.037037	0.122383	0.13285	0.0813205
Batch0024747_RUN1_Stitch5_A2	0.320169	0.0589229	0.0669483	0.0941922	0.0325238	0.0340021	0.0775079	0.0462513	0.212883	0.0565998
Batch0024747_RUN1_Stitch6_A1	0.0919012	0.0419299	0.0792648	0.130385	0.0557151	0.0769673	0.058587	0.183802	0.224009	0.0574383
Batch0024747_RUN1_Stitch6_A2	0.168816	0.0468933	0.073857	0.103165	0.0574443	0.0257913	0.066823	0.0785463	0.310668	0.0679953
Batch0024747_RUN1_Stitch7_A1	0.140429	0.0992844	0.123971	0.165832	0.0624329	0.0649374	0.0817531	0.0747764	0.0996422	0.086941
Batch0024747_RUN1_Stitch7_A2	0.22946	0.119911	0.123612	0.0991858	0.034789	0.0481125	0.0214656	0.0636566	0.104367	0.15544
Batch0024747_RUN1_Stitch7_A3	0.0767403	0.0389382	0.0625904	0.096571	0.0353233	0.0637265	0.0248916	0.0611444	0.500516	0.0395579
Batch0024747_RUN1_Stitch8_A1	0.0515759	0.0515759	0.151862	0.106017	0.0458453	0.0401146	0.017192	0.335244	0.137536	0.0630372
Batch0024747_RUN1_Stitch8_A2	0.0556701	0.0639175	0.212371	0.11134	0.0762887	0.0494845	0.0247423	0.239175	0.0865979	0.0804124
Batch0024750_RUN1_Stitch1_A1	0.0575428	0.0435459	0.122862	0.191291	0.104199	0.029549	0.059098	0.189736	0.139969	0.0622084
Batch0024750_RUN1_Stitch1_A2	0.282787	0.0409836	0.135246	0.10041	0.0532787	0.0491803	0.00614754	0.194672	0.0614754	0.0758197
Batch0024750_RUN1_Stitch1_A3	0.15903	0.0579515	0.0929919	0.132075	0.0444744	0.0404313	0.0283019	0.0943396	0.283019	0.0673854
Batch0024750_RUN1_Stitch2_A1	0.126452	0.0546822	0.0950103	0.131237	0.0403281	0.0430622	0.0164046	0.088175	0.345181	0.0594668
Batch0024750_RUN1_Stitch2_A2	0.0732581	0.0732581	0.0848251	0.200496	0.0583861	0.0760121	0.0875792	0.079317	0.169926	0.096943
Batch0024750_RUN1_Stitch2_A3	0.098502	0.0546981	0.0817068	0.16364	0.0426691	0.0939628	0.0630958	0.0764866	0.213572	0.111666
Batch0024750_RUN1_Stitch3_A1	0.131515	0.0430337	0.0596506	0.0916063	0.0238602	0.0600767	0.0177532	0.0465843	0.489845	0.0360744
Batch0024750_RUN1_Stitch3_A2	0.0878553	0.0594315	0.144703	0.160207	0.0516796	0.0129199	0.0361757	0.209302	0.134367	0.103359
Batch0024750_RUN1_Stitch3_A3	0.116352	0.0801887	0.117925	0.139937	0.0534591	0.0283019	0.0518868	0.132075	0.18239	0.0974843
Batch0024750_RUN1_Stitch4_A1	0.235023	0.0790686	0.0904681	0.16226	0.0599078	0.0346835	0.0274072	0.0717924	0.179966	0.0594228
Batch0024750_RUN1_Stitch5_A1	0.290923	0.0434445	0.131885	0.113266	0.0667184	0.0519783	0.0147401	0.152056	0.0930954	0.0418929
Batch0024750_RUN1_Stitch5_A2	0.190972	0.0431858	0.0692274	0.0770399	0.0329861	0.147352	0.0440538	0.0811632	0.260634	0.0533854
Batch0024750_RUN1_Stitch6_A1	0.144586	0.0383322	0.111634	0.0806994	0.0517821	0.0336247	0.0161399	0.070612	0.37727	0.0753194
Batch0024750_RUN1_Stitch6_A2	0.140814	0.0400995	0.0727386	0.135841	0.0453839	0.0770905	0.0285981	0.101958	0.308984	0.0484924
Batch0024750_RUN1_Stitch6_A3	0.108322	0.0488771	0.1321	0.215324	0.0739762	0.0330251	0.0184941	0.129458	0.186262	0.0541612
Batch0024750_RUN1_Stitch7_A1	0.187919	0.10906	0.0956376	0.112416	0.0234899	0.033557	0.0964765	0.0696309	0.178691	0.0931208
Batch0024750_RUN1_Stitch8_A1	0.238776	0.0489796	0.0795918	0.0816327	0.0632653	0.0959184	0.0265306	0.14898	0.15102	0.0653061
Batch0024750_RUN1_Stitch8_A2	0.265603	0.0395284	0.0943135	0.0950069	0.0242718	0.0603329	0.036061	0.0554785	0.288488	0.0409154
Batch0024788_RUN3_Stitch1_A1	0.198052	0.13961	0.142857	0.136364	0.0584416	0.0876623	0.0357143	0.0811688	0.0681818	0.0519481
Batch0024788_RUN3_Stitch1_A2	0.167135	0.0519663	0.130618	0.0955056	0.0505618	0.0421348	0.0365169	0.214888	0.141854	0.0688202
Batch0024788_RUN3_Stitch2_A1	0.0637755	0.0459184	0.145408	0.140306	0.0408163	0.0433673	0.0586735	0.119898	0.260204	0.0816327
Batch0024788_RUN3_Stitch2_A2	0.0829228	0.0328407	0.0944171	0.0878489	0.0344828	0.0303777	0.0246305	0.173235	0.361248	0.0779967
Batch0024788_RUN3_Stitch2_A3	0.0786638	0.0355603	0.114224	0.0991379	0.0474138	0.044181	0.012931	0.188578	0.314655	0.0646552
Batch0024788_RUN3_Stitch2_A4	0.0571429	0.0333333	0.138095	0.0761905	0.0857143	0.0380952	0.00952381	0.3	0.195238	0.0666667
Batch0024788_RUN3_Stitch2_A5	0.0714286	0.047619	0.253968	0.142857	0.119048	0.0714286	0.00793651	0.142857	0.047619	0.0952381
Batch0024788_RUN3_Stitch3_A1	0.0555556	0.0292398	0.230994	0.0643275	0.0789474	0.0263158	0.0146199	0.122807	0.289474	0.0877193
Batch0024788_RUN3_Stitch3_A2	0.0625	0.0494792	0.140625	0.135417	0.0625	0.0078125	0.0130208	0.372396	0.119792	0.0364583
Batch0024788_RUN3_Stitch3_A3	0.0354108	0.0424929	0.113314	0.121813	0.0509915	0.0212465	0.01983	0.429178	0.130312	0.0354108
Batch0024788_RUN3_Stitch4_A1	0.0798122	0.0234742	0.0751174	0.0962441	0.0375587	0.14554	0.0352113	0.258216	0.192488	0.056338
Batch0024788_RUN3_Stitch5_A1	0.0767947	0.033389	0.0834725	0.0617696	0.0450751	0.0350584	0.0166945	0.108514	0.462437	0.0767947
Batch0024788_RUN3_Stitch5_A2	0.0463122	0.0377358	0.12693	0.128645	0.051458	0.0789022	0.00857633	0.361921	0.113208	0.0463122
Batch0024788_RUN3_Stitch6_A1	0.118132	0.0274725	0.0659341	0.10989	0.0521978	0.10989	0.0576923	0.263736	0.137363	0.0576923
Batch0024788_RUN3_Stitch6_A2	0.0679012	0.0246914	0.216049	0.0679012	0.0679012	0.037037	0.0185185	0.271605	0.160494	0.0679012
Batch0024788_RUN3_Stitch7_A1	0.140264	0.0412541	0.0858086	0.122112	0.0767327	0.0420792	0.0123762	0.0544554	0.381188	0.0437294
Batch0024788_RUN3_Stitch7_A2	0.399329	0.0425056	0.090604	0.0682327	0.0604027	0.0615213	0.0167785	0.105145	0.10962	0.0458613
Batch0024788_RUN3_Stitch8_A1	0.0860092	0.0332569	0.105505	0.108945	0.0791284	0.0619266	0.0194954	0.144495	0.290138	0.0711009
Batch0024788_RUN3_Stitch8_A2	0.0618557	0.0525773	0.13299	0.121649	0.14433	0.0340206	0.0670103	0.125773	0.180412	0.0793814
Batch0024788_RUN3_Stitch8_A3	0.0526316	0.0568421	0.153684	0.109474	0.0421053	0.0252632	0.0126316	0.36	0.128421	0.0589474
Batch0024791_RUN3_Stitch1_A1	0.0807175	0.044843	0.0941704	0.130045	0.0717489	0.0134529	0.0358744	0.318386	0.121076	0.0896861
Batch0024791_RUN3_Stitch1_A2	0.0750825	0.0330033	0.0684818	0.207096	0.0486799	0.0668317	0.113036	0.115512	0.205446	0.0668317
Batch0024791_RUN3_Stitch1_A3	0.129771	0.10855	0.130992	0.167634	0.0416794	0.0545038	0.108855	0.0763359	0.0807634	0.100916
Batch0024791_RUN3_Stitch2_A1	0.230539	0.0583832	0.0875749	0.0681138	0.0396707	0.0336826	0.0306886	0.172904	0.223802	0.0546407
Batch0024791_RUN3_Stitch2_A2	0.156105	0.0510046	0.204019	0.102009	0.0417311	0.0340031	0.0123648	0.0788253	0.262751	0.057187
Batch0024791_RUN3_Stitch3_A1	0.0929752	0.0337466	0.0874656	0.119146	0.0681818	0.0399449	0.0192837	0.289945	0.197658	0.0516529
Batch0024791_RUN3_Stitch3_A2	0.0732177	0.0346821	0.152216	0.0789981	0.0635838	0.0423892	0.0115607	0.333333	0.165703	0.044316
Batch0024791_RUN3_Stitch3_A3	0.211394	0.0560174	0.0809595	0.134796	0.0354368	0.0741447	0.0701922	0.0644678	0.190677	0.0819136
Batch0024791_RUN3_Stitch4_A1	0.0717973	0.0323792	0.080244	0.145941	0.0844674	0.0375411	0.0455185	0.361802	0.0957297	0.04458
Batch0024791_RUN3_Stitch4_A2	0.345246	0.0492476	0.0887483	0.0870383	0.0437756	0.0502736	0.0193228	0.147743	0.117476	0.0511286
Batch0024791_RUN3_Stitch5_A1	0.48375	0.03	0.065	0.04	0.0225	0.0425	0.04375	0.18	0.06375	0.02875
Batch0024791_RUN3_Stitch6_A1	0.162664	0.0454545	0.0943396	0.0900515	0.0474557	0.110349	0.0588908	0.093482	0.237564	0.0597484
Batch0024791_RUN3_Stitch6_A2	0.0889968	0.0533981	0.116505	0.139159	0.0776699	0.0355987	0.0161812	0.195793	0.174757	0.101942
Batch0024791_RUN3_Stitch7_A1	0.0524476	0.020979	0.118881	0.0664336	0.034965	0.020979	0.0314685	0.48951	0.104895	0.0594406
Batch0024791_RUN3_Stitch7_A2	0.188934	0.0638776	0.0778228	0.0616284	0.0616284	0.0728745	0.0269906	0.065677	0.31399	0.0665767
Batch0024791_RUN3_Stitch8_A1	0.164197	0.0784942	0.102123	0.103925	0.056668	0.0486584	0.0240288	0.0600721	0.271326	0.0905086
Batch0024791_RUN3_Stitch8_A2	0.091352	0.0328867	0.0755177	0.192448	0.0694275	0.0657734	0.0280146	0.196102	0.198538	0.0499391
Batch0025360_RUN2_Stitch1_A1	0.196253	0.0528256	0.0988943	0.125921	0.0383907	0.0528256	0.0543612	0.0687961	0.237101	0.0746314
Batch0025360_RUN2_Stitch1_A2	0.230603	0.066092	0.134339	0.166667	0.0545977	0.0323276	0.0179598	0.0603448	0.158046	0.079023
Batch0025360_RUN2_Stitch1_A3	0.21109	0.0847784	0.0976236	0.116249	0.0706487	0.0584457	0.0325412	0.0969814	0.126525	0.105117
Batch0025360_RUN2_Stitch2_A1	0.31572	0.0616469	0.0805812	0.0770586	0.0308234	0.0427125	0.0228974	0.101277	0.218846	0.0484368
Batch0025360_RUN2_Stitch2_A2	0.221304	0.0301474	0.053372	0.110094	0.0288075	0.0564984	0.0154087	0.0582849	0.366905	0.0591782
Batch0025360_RUN2_Stitch2_A3	0.224192	0.0350777	0.0555714	0.11038	0.0329807	0.0524259	0.0171576	0.0541416	0.378706	0.0393671
Batch0025360_RUN2_Stitch2_A4	0.137124	0.0133779	0.120401	0.0401338	0.0367893	0.0635452	0.0133779	0.331104	0.177258	0.0668896
Batch0025360_RUN2_Stitch2_A5	0.159014	0.0391156	0.082483	0.0680272	0.0408163	0.0280612	0.0365646	0.104592	0.387755	0.0535714
Batch0025360_RUN2_Stitch3_A1	0.368894	0.0537503	0.0825669	0.0754139	0.0290211	0.038831	0.0196199	0.0398529	0.241978	0.0500715
Batch0025360_RUN2_Stitch3_A2	0.232292	0.0629125	0.0937088	0.0813902	0.0598328	0.0453146	0.115266	0.0897492	0.161901	0.0576331
Batch0025360_RUN2_Stitch4_A1	0.125954	0.0477099	0.105916	0.0801527	0.0515267	0.0353053	0.0505725	0.209924	0.243321	0.0496183
Batch0025360_RUN2_Stitch5_A1	0.0881057	0.0594714	0.138767	0.11674	0.0881057	0.0440529	0.0176211	0.290749	0.101322	0.0550661
Batch0025360_RUN2_Stitch5_A2	0.106762	0.0405694	0.0718861	0.104626	0.0512456	0.109609	0.058363	0.12669	0.288968	0.0412811
Batch0025360_RUN2_Stitch5_A3	0.214184	0.041844	0.058156	0.0836879	0.0510638	0.0297872	0.0723404	0.276596	0.131915	0.0404255
Batch0025360_RUN2_Stitch7_A1	0.0769525	0.0658499	0.101455	0.102603	0.0865237	0.0367534	0.0260337	0.0957121	0.349158	0.0589587
Batch0025360_RUN2_Stitch8_A1	0.146825	0.093254	0.125	0.137897	0.0555556	0.0396825	0.0565476	0.100198	0.136905	0.108135
Batch0025360_RUN2_Stitch8_A2	0.086273	0.0425613	0.0866564	0.122699	0.0571319	0.0502301	0.0272239	0.092408	0.367715	0.0671012
Batch0025366_RUN2_Stitch1_A1	0.0544747	0.07393	0.118677	0.264591	0.0622568	0.040856	0.0622568	0.155642	0.0719844	0.0953307
Batch0025366_RUN2_Stitch1_A2	0.0945122	0.070122	0.11128	0.169207	0.0777439	0.0411585	0.0442073	0.193598	0.114329	0.0838415
Batch0025366_RUN2_Stitch1_A3	0.171243	0.0760069	0.110868	0.12439	0.043338	0.0275411	0.0346539	0.103631	0.197916	0.110413
Batch0025366_RUN2_Stitch1_A4	0.267709	0.0464094	0.100147	0.106986	0.0493405	0.025403	0.0117245	0.0937958	0.232047	0.0664387
Batch0025366_RUN2_Stitch2_A1	0.116505	0.0339806	0.18932	0.0873786	0.0436893	0.0679612	0.0145631	0.126214	0.237864	0.0825243
Batch0025366_RUN2_Stitch2_A2	0.108949	0.0350195	0.140078	0.0466926	0.0505837	0.0428016	0.0428016	0.338521	0.105058	0.0894942
Batch0025366_RUN2_Stitch3_A1	0.0775316	0.0640823	0.106013	0.153481	0.0609177	0.0237342	0.130538	0.205696	0.108386	0.0696203
Batch0025366_RUN2_Stitch3_A2	0.398366	0.0660014	0.0759802	0.0793588	0.0201933	0.0531154	0.032215	0.0492653	0.168539	0.0569655
Batch0025366_RUN2_Stitch3_A3	0.297386	0.0708061	0.11329	0.115468	0.0424837	0.0381264	0.0642702	0.0860566	0.0697168	0.102397
Batch0025366_RUN2_Stitch4_A1	0.144319	0.0750597	0.0887069	0.17059	0.0412828	0.0620948	0.0924599	0.0928011	0.14739	0.0852951
Batch0025366_RUN2_Stitch4_A2	0.149751	0.0504359	0.0915318	0.131849	0.0429639	0.0263076	0.0462329	0.216687	0.162516	0.0817248
Batch0025366_RUN2_Stitch4_A3	0.101413	0.0561097	0.101413	0.132585	0.0652535	0.0444722	0.0374065	0.249377	0.153367	0.0586035
Batch0025366_RUN2_Stitch5_A1	0.172681	0.0438494	0.0733411	0.0892511	0.0357004	0.0636399	0.064416	0.195576	0.214203	0.0473419
Batch0025366_RUN2_Stitch5_A2	0.219816	0.064977	0.0751152	0.0824885	0.024424	0.111982	0.097235	0.0788018	0.194931	0.0502304
Batch0025366_RUN2_Stitch6_A1	0.0700935	0.0508827	0.100727	0.0856698	0.0446521	0.0363448	0.0846314	0.163032	0.307892	0.0560748
Batch0025366_RUN2_Stitch7_A1	0.0658915	0.0310078	0.193798	0.116279	0.0697674	0.00775194	0.00775194	0.193798	0.224806	0.0891473
Batch0025366_RUN2_Stitch8_A1	0.054535	0.0964409	0.126866	0.214122	0.0579793	0.0378875	0.15155	0.0884041	0.0826636	0.0895522
Batch0025366_RUN2_Stitch8_A2	0.0665761	0.0638587	0.13587	0.203804	0.0597826	0.0421196	0.017663	0.134511	0.20788	0.0679348

### Sheet: sample_to_group
Sample_ID	group
Batch0024747_RUN1_Stitch1_A1	AFE
Batch0024747_RUN1_Stitch1_A2	Inflamed
Batch0024747_RUN1_Stitch1_A3	Inflamed
Batch0024747_RUN1_Stitch2_A1	Obliterating
Batch0024747_RUN1_Stitch2_A2	Inflamed
Batch0024747_RUN1_Stitch3_A1	Obliterating
Batch0024747_RUN1_Stitch3_A2	Obliterated
Batch0024747_RUN1_Stitch4_A1	Obliterating
Batch0024747_RUN1_Stitch4_A2	Obliterating
Batch0024747_RUN1_Stitch5_A1	Healthy
Batch0024747_RUN1_Stitch5_A2	AFE
Batch0024747_RUN1_Stitch6_A1	Obliterating
Batch0024747_RUN1_Stitch6_A2	Inflamed
Batch0024747_RUN1_Stitch7_A1	Obliterated
Batch0024747_RUN1_Stitch7_A2	Obliterating
Batch0024747_RUN1_Stitch7_A3	Obliterating
Batch0024747_RUN1_Stitch8_A1	Healthy_CTRL
Batch0024747_RUN1_Stitch8_A2	Healthy_CTRL
Batch0024750_RUN1_Stitch1_A1	Healthy
Batch0024750_RUN1_Stitch1_A2	Obliterating
Batch0024750_RUN1_Stitch1_A3	Healthy
Batch0024750_RUN1_Stitch2_A1	Obliterating
Batch0024750_RUN1_Stitch2_A2	Obliterating
Batch0024750_RUN1_Stitch2_A3	Inflamed
Batch0024750_RUN1_Stitch3_A1	Obliterating
Batch0024750_RUN1_Stitch3_A2	Obliterating
Batch0024750_RUN1_Stitch3_A3	AFE
Batch0024750_RUN1_Stitch4_A1	Obliterated
Batch0024750_RUN1_Stitch5_A1	Inflamed
Batch0024750_RUN1_Stitch5_A2	Obliterating
Batch0024750_RUN1_Stitch6_A1	Obliterating
Batch0024750_RUN1_Stitch6_A2	Inflamed
Batch0024750_RUN1_Stitch6_A3	Obliterated
Batch0024750_RUN1_Stitch7_A1	Inflamed
Batch0024750_RUN1_Stitch8_A1	Healthy_CTRL
Batch0024750_RUN1_Stitch8_A2	Healthy_CTRL
Batch0024788_RUN3_Stitch1_A1	Healthy_CTRL
Batch0024788_RUN3_Stitch1_A2	Healthy_CTRL
Batch0024788_RUN3_Stitch2_A1	Healthy_CTRL
Batch0024788_RUN3_Stitch2_A2	Healthy_CTRL
Batch0024788_RUN3_Stitch2_A3	Healthy_CTRL
Batch0024788_RUN3_Stitch2_A4	Healthy_CTRL
Batch0024788_RUN3_Stitch2_A5	Healthy_CTRL
Batch0024788_RUN3_Stitch3_A1	Healthy_CTRL
Batch0024788_RUN3_Stitch3_A2	Healthy_CTRL
Batch0024788_RUN3_Stitch3_A3	Healthy_CTRL
Batch0024788_RUN3_Stitch4_A1	Healthy_CTRL
Batch0024788_RUN3_Stitch5_A1	Healthy_CTRL
Batch0024788_RUN3_Stitch5_A2	Healthy_CTRL
Batch0024788_RUN3_Stitch6_A1	Healthy_CTRL
Batch0024788_RUN3_Stitch6_A2	Healthy_CTRL
Batch0024788_RUN3_Stitch7_A1	Healthy_CTRL
Batch0024788_RUN3_Stitch7_A2	Healthy_CTRL
Batch0024788_RUN3_Stitch8_A1	Healthy_CTRL
Batch0024788_RUN3_Stitch8_A2	Healthy_CTRL
Batch0024788_RUN3_Stitch8_A3	Healthy_CTRL
Batch0024791_RUN3_Stitch1_A1	Healthy
Batch0024791_RUN3_Stitch1_A2	AFE
Batch0024791_RUN3_Stitch1_A3	Inflamed
Batch0024791_RUN3_Stitch2_A1	Obliterating
Batch0024791_RUN3_Stitch2_A2	Healthy_CTRL
Batch0024791_RUN3_Stitch3_A1	Obliterated
Batch0024791_RUN3_Stitch3_A2	Healthy_CTRL
Batch0024791_RUN3_Stitch3_A3	Obliterating
Batch0024791_RUN3_Stitch4_A1	Obliterated
Batch0024791_RUN3_Stitch4_A2	Inflamed
Batch0024791_RUN3_Stitch5_A1	Healthy_CTRL
Batch0024791_RUN3_Stitch6_A1	Inflamed
Batch0024791_RUN3_Stitch6_A2	Healthy_CTRL
Batch0024791_RUN3_Stitch7_A1	Healthy
Batch0024791_RUN3_Stitch7_A2	Obliterating
Batch0024791_RUN3_Stitch8_A1	Obliterating
Batch0024791_RUN3_Stitch8_A2	Healthy
Batch0025360_RUN2_Stitch1_A1	Obliterated
Batch0025360_RUN2_Stitch1_A2	Obliterated
Batch0025360_RUN2_Stitch1_A3	Obliterating
Batch0025360_RUN2_Stitch2_A1	Obliterated
Batch0025360_RUN2_Stitch2_A2	Inflamed
Batch0025360_RUN2_Stitch2_A3	Obliterated
Batch0025360_RUN2_Stitch2_A4	Healthy_CTRL
Batch0025360_RUN2_Stitch2_A5	Obliterating
Batch0025360_RUN2_Stitch3_A1	Inflamed
Batch0025360_RUN2_Stitch3_A2	Inflamed
Batch0025360_RUN2_Stitch4_A1	Healthy_CTRL
Batch0025360_RUN2_Stitch5_A1	AFE
Batch0025360_RUN2_Stitch5_A2	Inflamed
Batch0025360_RUN2_Stitch5_A3	Obliterating
Batch0025360_RUN2_Stitch7_A1	Obliterated
Batch0025360_RUN2_Stitch8_A1	Inflamed
Batch0025360_RUN2_Stitch8_A2	Inflamed
Batch0025366_RUN2_Stitch1_A1	Obliterating
Batch0025366_RUN2_Stitch1_A2	Inflamed
Batch0025366_RUN2_Stitch1_A3	Obliterated
Batch0025366_RUN2_Stitch1_A4	Inflamed
Batch0025366_RUN2_Stitch2_A1	Healthy_CTRL
Batch0025366_RUN2_Stitch2_A2	Healthy_CTRL
Batch0025366_RUN2_Stitch3_A1	Obliterating
Batch0025366_RUN2_Stitch3_A2	Obliterating
Batch0025366_RUN2_Stitch3_A3	Obliterating
Batch0025366_RUN2_Stitch4_A1	Inflamed
Batch0025366_RUN2_Stitch4_A2	Inflamed
Batch0025366_RUN2_Stitch4_A3	Obliterated
Batch0025366_RUN2_Stitch5_A1	Obliterating
Batch0025366_RUN2_Stitch5_A2	Inflamed
Batch0025366_RUN2_Stitch6_A1	Inflamed
Batch0025366_RUN2_Stitch7_A1	Healthy_CTRL
Batch0025366_RUN2_Stitch8_A1	Obliterating
Batch0025366_RUN2_Stitch8_A2	Healthy

### Sheet: summary
BOS_class	CelltypeImmune_Fine	n_samples	mean_freq	sd_freq	sem_freq	median_freq	q25_freq	q75_freq	min_freq	max_freq	mean_pct	sd_pct	sem_pct	median_pct	q25_pct	q75_pct	min_pct	max_pct
Healthy_CTRL	B_cells	33	0.120295	0.0998289	0.017378	0.0798122	0.0625	0.137124	0.0354108	0.48375	12.0295	9.98289	1.7378	7.98122	6.25	13.7124	3.54108	48.375
Healthy	B_cells	7	0.0986336	0.0515588	0.0194874	0.0807175	0.0620594	0.125191	0.0524476	0.18277	9.86336	5.15588	1.94874	8.07175	6.20594	12.5191	5.24476	18.277
Inflamed	B_cells	23	0.181718	0.085693	0.0178682	0.158041	0.118266	0.226798	0.0700935	0.368894	18.1718	8.5693	1.78682	15.8041	11.8266	22.6798	7.00935	36.8894
Obliterating	B_cells	27	0.168924	0.0835655	0.0160822	0.164197	0.0934134	0.212789	0.0544747	0.398366	16.8924	8.35655	1.60822	16.4197	9.34134	21.2789	5.44747	39.8366
Obliterated	B_cells	13	0.167786	0.0755308	0.0209485	0.171243	0.101413	0.224192	0.0717973	0.31572	16.7786	7.55308	2.09485	17.1243	10.1413	22.4192	7.17973	31.572
AFE	B_cells	5	0.15197	0.0995196	0.0445065	0.116352	0.0881057	0.160142	0.0750825	0.320169	15.197	9.95196	4.45065	11.6352	8.81057	16.0142	7.50825	32.0169
Healthy_CTRL	CD4_TfH_TC	33	0.0428922	0.020573	0.00358131	0.0395284	0.0332569	0.0494792	0.0133779	0.13961	4.28922	2.0573	0.358131	3.95284	3.32569	4.94792	1.33779	13.961
Healthy	CD4_TfH_TC	7	0.0479605	0.0177886	0.00672345	0.044843	0.0382163	0.0609051	0.020979	0.0716586	4.79605	1.77886	0.672345	4.4843	3.82163	6.09051	2.0979	7.16586
Inflamed	CD4_TfH_TC	23	0.0587327	0.0211573	0.00441161	0.0508827	0.0449848	0.0675495	0.0301474	0.10906	5.87327	2.11573	0.441161	5.08827	4.49848	6.75495	3.01474	10.906
Obliterating	CD4_TfH_TC	27	0.0618613	0.0213791	0.00411441	0.0583832	0.0424818	0.073594	0.0383322	0.119911	6.18613	2.13791	0.411441	5.83832	4.24818	7.3594	3.83322	11.9911
Obliterated	CD4_TfH_TC	13	0.0627643	0.023804	0.00660204	0.0616469	0.0488771	0.0760069	0.0323792	0.108971	6.27643	2.3804	0.660204	6.16469	4.88771	7.60069	3.23792	10.8971
AFE	CD4_TfH_TC	5	0.0658902	0.0244853	0.0109501	0.0594714	0.0589229	0.0801887	0.0330033	0.0978648	6.58902	2.44853	1.09501	5.94714	5.89229	8.01887	3.30033	9.78648
Healthy_CTRL	CD4_effector_TC	33	0.135334	0.0494324	0.00860508	0.130618	0.0944171	0.152216	0.065	0.253968	13.5334	4.94324	0.860508	13.0618	9.44171	15.2216	6.5	25.3968
Healthy	CD4_effector_TC	7	0.113439	0.027315	0.0103241	0.118881	0.0935812	0.129366	0.0755177	0.153784	11.3439	2.7315	1.03241	11.8881	9.35812	12.9366	7.55177	15.3784
Inflamed	CD4_effector_TC	23	0.08976	0.0206005	0.0042955	0.0887069	0.0744861	0.0978921	0.053372	0.131885	8.976	2.06005	0.42955	8.87069	7.44861	9.78921	5.3372	13.1885
Obliterating	CD4_effector_TC	27	0.0954901	0.0260581	0.00501488	0.0875749	0.0769015	0.112462	0.058156	0.153106	9.54901	2.60581	0.501488	8.75749	7.69015	11.2462	5.8156	15.3106
Obliterated	CD4_effector_TC	13	0.0998105	0.022167	0.00614801	0.100165	0.0874656	0.110868	0.0555714	0.134339	9.98105	2.2167	0.614801	10.0165	8.74656	11.0868	5.55714	13.4339
AFE	CD4_effector_TC	5	0.110453	0.0417754	0.0186825	0.117925	0.0684818	0.138767	0.0669483	0.160142	11.0453	4.17754	1.86825	11.7925	6.84818	13.8767	6.69483	16.0142
Healthy_CTRL	CD8_effector_TC	33	0.0975585	0.0291738	0.0050785	0.0991379	0.0789981	0.121649	0.04	0.142857	9.75585	2.91738	0.50785	9.91379	7.89981	12.1649	4	14.2857
Healthy	CD8_effector_TC	7	0.146169	0.0513866	0.0194223	0.132075	0.118565	0.19187	0.0664336	0.203804	14.6169	5.13866	1.94223	13.2075	11.8565	19.187	6.64336	20.3804
Inflamed	CD8_effector_TC	23	0.117928	0.0328077	0.00684088	0.110094	0.0885869	0.136869	0.0754139	0.177457	11.7928	3.28077	0.684088	11.0094	8.85869	13.6869	7.54139	17.7457
Obliterating	CD8_effector_TC	27	0.116768	0.0531421	0.0102272	0.0991858	0.0801375	0.133017	0.0486449	0.264591	11.6768	5.31421	1.02272	9.91858	8.01375	13.3017	4.86449	26.4591
Obliterated	CD8_effector_TC	13	0.135329	0.0357066	0.00990322	0.125921	0.111172	0.16226	0.0770586	0.215324	13.5329	3.57066	0.990322	12.5921	11.1172	16.226	7.70586	21.5324
AFE	CD8_effector_TC	5	0.129031	0.0482924	0.021597	0.11674	0.0941922	0.139937	0.0871886	0.207096	12.9031	4.82924	2.1597	11.674	9.41922	13.9937	8.71886	20.7096
Healthy_CTRL	CD8_effector_TC_KLRC1	33	0.0591915	0.0248248	0.00432145	0.0515267	0.0436893	0.0697674	0.0225	0.14433	5.91915	2.48248	0.432145	5.15267	4.36893	6.97674	2.25	14.433
Healthy	CD8_effector_TC_KLRC1	7	0.0640292	0.0221648	0.00837752	0.0636071	0.0521285	0.0705882	0.034965	0.104199	6.40292	2.21648	0.837752	6.36071	5.21285	7.05882	3.4965	10.4199
Inflamed	CD8_effector_TC_KLRC1	23	0.0455071	0.0137993	0.00287736	0.0446521	0.0375854	0.0550251	0.0234899	0.0777439	4.55071	1.37993	0.287736	4.46521	3.75854	5.50251	2.34899	7.77439
Obliterating	CD8_effector_TC_KLRC1	27	0.0463146	0.0139995	0.00269421	0.0510638	0.0353801	0.0573237	0.0201933	0.0706487	4.63146	1.39995	0.269421	5.10638	3.53801	5.73237	2.01933	7.06487
Obliterated	CD8_effector_TC_KLRC1	13	0.0577659	0.0182266	0.00505516	0.0599078	0.043338	0.0681818	0.0308234	0.0865237	5.77659	1.82266	0.505516	5.99078	4.3338	6.81818	3.08234	8.65237
AFE	CD8_effector_TC_KLRC1	5	0.0527387	0.0213074	0.00952896	0.0486799	0.0409253	0.0534591	0.0325238	0.0881057	5.27387	2.13074	0.952896	4.86799	4.09253	5.34591	3.25238	8.81057
Healthy_CTRL	Cycling	33	0.0503505	0.0286702	0.00499083	0.0423892	0.0350584	0.0619266	0.00775194	0.14554	5.03505	2.86702	0.499083	4.23892	3.50584	6.19266	0.775194	14.554
Healthy	Cycling	7	0.0371156	0.0175252	0.00662389	0.0404313	0.025264	0.0448118	0.0134529	0.0657734	3.71156	1.75252	0.662389	4.04313	2.5264	4.48118	1.34529	6.57734
Inflamed	Cycling	23	0.0586745	0.0269447	0.00561837	0.0519783	0.0392568	0.073469	0.025403	0.111982	5.86745	2.69447	0.561837	5.19783	3.92568	7.3469	2.5403	11.1982
Obliterating	Cycling	27	0.0541368	0.0272997	0.00525383	0.0486584	0.0357851	0.0667881	0.0129199	0.147352	5.41368	2.72997	0.525383	4.86584	3.57851	6.67881	1.29199	14.7352
Obliterated	Cycling	13	0.0423364	0.010527	0.00291967	0.0399449	0.0346835	0.0511833	0.0275411	0.0649374	4.23364	1.0527	0.291967	3.99449	3.46835	5.11833	2.75411	6.49374
AFE	Cycling	5	0.0463815	0.0162478	0.00726624	0.0440529	0.0340021	0.0587189	0.0283019	0.0668317	4.63815	1.62478	0.726624	4.40529	3.40021	5.87189	2.83019	6.68317
Healthy_CTRL	IFN_resp_CD4_TC	33	0.0247222	0.0163265	0.00284208	0.017192	0.012931	0.0357143	0.00775194	0.0670103	2.47222	1.63265	0.284208	1.7192	1.2931	3.57143	0.775194	6.70103
Healthy	IFN_resp_CD4_TC	7	0.0339225	0.0128076	0.0048408	0.0314685	0.0281583	0.0364557	0.017663	0.059098	3.39225	1.28076	0.48408	3.14685	2.81583	3.64557	1.7663	5.9098
Inflamed	IFN_resp_CD4_TC	23	0.0596782	0.0340479	0.00709949	0.058363	0.027911	0.0885456	0.0117245	0.115527	5.96782	3.40479	0.709949	5.8363	2.7911	8.85456	1.17245	11.5527
Obliterating	IFN_resp_CD4_TC	27	0.0479992	0.0359791	0.00692419	0.0361757	0.0227472	0.0643431	0.00614754	0.15155	4.79992	3.59791	0.692419	3.61757	2.27472	6.43431	0.614754	15.155
Obliterated	IFN_resp_CD4_TC	13	0.038784	0.0262916	0.00729197	0.0274072	0.0192837	0.0455185	0.0171576	0.101266	3.8784	2.62916	0.729197	2.74072	1.92837	4.55185	1.71576	10.1266
AFE	IFN_resp_CD4_TC	5	0.0569926	0.0392657	0.0175602	0.0518868	0.024911	0.0775079	0.0176211	0.113036	5.69926	3.92657	1.75602	5.18868	2.4911	7.75079	1.76211	11.3036
Healthy_CTRL	NK	33	0.211068	0.104391	0.0181721	0.193798	0.125773	0.3	0.0544554	0.429178	21.1068	10.4391	1.81721	19.3798	12.5773	30	5.44554	42.9178
Healthy	NK	7	0.22071	0.1393	0.0526505	0.189736	0.128447	0.257244	0.0943396	0.48951	22.071	13.93	5.26505	18.9736	12.8447	25.7244	9.43396	48.951
Inflamed	NK	23	0.10542	0.0435533	0.0090815	0.093482	0.0775165	0.119148	0.0398529	0.216687	10.542	4.35533	0.90815	9.3482	7.75165	11.9148	3.98529	21.6687
Obliterating	NK	27	0.111629	0.0630951	0.0121427	0.0860566	0.0640622	0.164273	0.0465843	0.276596	11.1629	6.30951	1.21427	8.60566	6.40622	16.4273	4.65843	27.6596
Obliterated	NK	13	0.136156	0.0987426	0.0273863	0.101277	0.0717924	0.129458	0.0541416	0.361802	13.6156	9.87426	2.73863	10.1277	7.17924	12.9458	5.41416	36.1802
AFE	NK	5	0.130796	0.0958359	0.0428591	0.115512	0.069395	0.132075	0.0462513	0.290749	13.0796	9.58359	4.28591	11.5512	6.9395	13.2075	4.62513	29.0749
Healthy_CTRL	Plasma_cell	33	0.194038	0.0978253	0.0170292	0.174757	0.128421	0.260204	0.047619	0.462437	19.4038	9.78253	1.70292	17.4757	12.8421	26.0204	4.7619	46.2437
Healthy	Plasma_cell	7	0.169747	0.0631616	0.0238728	0.139969	0.126963	0.203209	0.104895	0.283019	16.9747	6.31616	2.38728	13.9969	12.6963	20.3209	10.4895	28.3019
Inflamed	Plasma_cell	23	0.214034	0.0835129	0.0174136	0.205869	0.154645	0.275722	0.0807634	0.367715	21.4034	8.35129	1.74136	20.5869	15.4645	27.5722	8.07634	36.7715
Obliterating	Plasma_cell	27	0.222767	0.133739	0.0257381	0.204244	0.117456	0.292658	0.0612423	0.500516	22.2767	13.3739	2.57381	20.4244	11.7456	29.2658	6.12423	50.0516
Obliterated	Plasma_cell	13	0.195589	0.0881213	0.0244404	0.186262	0.153367	0.218846	0.0902587	0.378706	19.5589	8.81213	2.44404	18.6262	15.3367	21.8846	9.02587	37.8706
AFE	Plasma_cell	5	0.157846	0.0593394	0.0265374	0.18239	0.101322	0.205446	0.0871886	0.212883	15.7846	5.93394	2.65374	18.239	10.1322	20.5446	8.71886	21.2883
Healthy_CTRL	Treg	33	0.0645498	0.0187012	0.00325546	0.0653061	0.0496183	0.0793814	0.02875	0.101942	6.45498	1.87012	0.325546	6.53061	4.96183	7.93814	2.875	10.1942
Healthy	Treg	7	0.0682735	0.01342	0.00507229	0.0673854	0.0608245	0.0746276	0.0499391	0.0896861	6.82735	1.342	0.507229	6.73854	6.08245	7.46276	4.99391	8.96861
Inflamed	Treg	23	0.0685475	0.0214442	0.00447143	0.0597484	0.0506795	0.0845683	0.0412811	0.111666	6.85475	2.14442	0.447143	5.97484	5.06795	8.45683	4.12811	11.1666
Obliterating	Treg	27	0.07411	0.027013	0.00519865	0.0696203	0.0541061	0.0929197	0.0360744	0.15544	7.411	2.7013	0.519865	6.96203	5.41061	9.29197	3.60744	15.544
Obliterated	Treg	13	0.0636793	0.019524	0.00541499	0.0589587	0.0516529	0.0746314	0.0393671	0.110413	6.36793	1.9524	0.541499	5.89587	5.16529	7.46314	3.93671	11.0413
AFE	Treg	5	0.097901	0.0668479	0.0298953	0.0668317	0.0565998	0.0974843	0.0550661	0.213523	9.7901	6.68479	2.98953	6.68317	5.65998	9.74843	5.50661	21.3523

### Sheet: group_mean
BOS_class	B_cells	CD4_TfH_TC	CD4_effector_TC	CD8_effector_TC	CD8_effector_TC_KLRC1	Cycling	IFN_resp_CD4_TC	NK	Plasma_cell	Treg
Healthy_CTRL	0.120295	0.0428922	0.135334	0.0975585	0.0591915	0.0503505	0.0247222	0.211068	0.194038	0.0645498
Healthy	0.0986336	0.0479605	0.113439	0.146169	0.0640292	0.0371156	0.0339225	0.22071	0.169747	0.0682735
Inflamed	0.181718	0.0587327	0.08976	0.117928	0.0455071	0.0586745	0.0596782	0.10542	0.214034	0.0685475
Obliterating	0.168924	0.0618613	0.0954901	0.116768	0.0463146	0.0541368	0.0479992	0.111629	0.222767	0.07411
Obliterated	0.167786	0.0627643	0.0998105	0.135329	0.0577659	0.0423364	0.038784	0.136156	0.195589	0.0636793
AFE	0.15197	0.0658902	0.110453	0.129031	0.0527387	0.0463815	0.0569926	0.130796	0.157846	0.097901

### Sheet: group_SD
BOS_class	B_cells	CD4_TfH_TC	CD4_effector_TC	CD8_effector_TC	CD8_effector_TC_KLRC1	Cycling	IFN_resp_CD4_TC	NK	Plasma_cell	Treg
Healthy_CTRL	0.0998289	0.020573	0.0494324	0.0291738	0.0248248	0.0286702	0.0163265	0.104391	0.0978253	0.0187012
Healthy	0.0515588	0.0177886	0.027315	0.0513866	0.0221648	0.0175252	0.0128076	0.1393	0.0631616	0.01342
Inflamed	0.085693	0.0211573	0.0206005	0.0328077	0.0137993	0.0269447	0.0340479	0.0435533	0.0835129	0.0214442
Obliterating	0.0835655	0.0213791	0.0260581	0.0531421	0.0139995	0.0272997	0.0359791	0.0630951	0.133739	0.027013
Obliterated	0.0755308	0.023804	0.022167	0.0357066	0.0182266	0.010527	0.0262916	0.0987426	0.0881213	0.019524
AFE	0.0995196	0.0244853	0.0417754	0.0482924	0.0213074	0.0162478	0.0392657	0.0958359	0.0593394	0.0668479

### Sheet: group_SEM
BOS_class	B_cells	CD4_TfH_TC	CD4_effector_TC	CD8_effector_TC	CD8_effector_TC_KLRC1	Cycling	IFN_resp_CD4_TC	NK	Plasma_cell	Treg
Healthy_CTRL	0.017378	0.00358131	0.00860508	0.0050785	0.00432145	0.00499083	0.00284208	0.0181721	0.0170292	0.00325546
Healthy	0.0194874	0.00672345	0.0103241	0.0194223	0.00837752	0.00662389	0.0048408	0.0526505	0.0238728	0.00507229
Inflamed	0.0178682	0.00441161	0.0042955	0.00684088	0.00287736	0.00561837	0.00709949	0.0090815	0.0174136	0.00447143
Obliterating	0.0160822	0.00411441	0.00501488	0.0102272	0.00269421	0.00525383	0.00692419	0.0121427	0.0257381	0.00519865
Obliterated	0.0209485	0.00660204	0.00614801	0.00990322	0.00505516	0.00291967	0.00729197	0.0273863	0.0244404	0.00541499
AFE	0.0445065	0.0109501	0.0186825	0.021597	0.00952896	0.00726624	0.0175602	0.0428591	0.0265374	0.0298953

### Sheet: mean_pct_wide
BOS_class	B_cells	CD4_TfH_TC	CD4_effector_TC	CD8_effector_TC	CD8_effector_TC_KLRC1	Cycling	IFN_resp_CD4_TC	NK	Plasma_cell	Treg
Healthy_CTRL	12.0295	4.28922	13.5334	9.75585	5.91915	5.03505	2.47222	21.1068	19.4038	6.45498
Healthy	9.86336	4.79605	11.3439	14.6169	6.40292	3.71156	3.39225	22.071	16.9747	6.82735
Inflamed	18.1718	5.87327	8.976	11.7928	4.55071	5.86745	5.96782	10.542	21.4034	6.85475
Obliterating	16.8924	6.18613	9.54901	11.6768	4.63146	5.41368	4.79992	11.1629	22.2767	7.411
Obliterated	16.7786	6.27643	9.98105	13.5329	5.77659	4.23364	3.8784	13.6156	19.5589	6.36793
AFE	15.197	6.58902	11.0453	12.9031	5.27387	4.63815	5.69926	13.0796	15.7846	9.7901

### Sheet: group_n
BOS_class	n_samples
Healthy_CTRL	33
Healthy	7
Inflamed	23
Obliterating	27
Obliterated	13
AFE	5
