## Supplementary_TablesS1_to_S31 for "Single-cell and spatial transcriptomics resolve airway obliteration in bronchiolitis obliterans syndrome": FINAL_Table_S28__STATS_Celltype_LYMPHOID_by_class_KW_pairwiseWilcox_Xenium.xlsx

### Sheet: kruskal_omnibus
CelltypeImmune_Fine	n_groups	n_samples	H	p	eta2_H	p_adj	sig_adj	signif
NK	6	108	26.0445	8.74815e-05	0.206318	0.000874815	TRUE	***
CD4_TfH_TC	6	108	22.4235	0.000434906	0.170819	0.00162604	TRUE	**
IFN_resp_CD4_TC	6	108	22.1617	0.000487812	0.168252	0.00162604	TRUE	**
CD4_effector_TC	6	108	20.5483	0.000985682	0.152434	0.0024642	TRUE	**
B_cells	6	108	19.3982	0.00161993	0.141159	0.00323986	TRUE	**
CD8_effector_TC	6	108	12.6777	0.0265933	0.075272	0.0443221	TRUE	*
CD8_effector_TC_KLRC1	6	108	11.0443	0.0505081	0.0592582	0.0721544	FALSE	ns
Cycling	6	108	5.88701	0.317369	0.0086962	0.396711	FALSE	ns
Treg	6	108	3.18663	0.671238	-0.0177781	0.74582	FALSE	ns
Plasma_cell	6	108	2.51523	0.7742	-0.0243605	0.7742	FALSE	ns

### Sheet: pairwise_wilcox_per_celltype
CelltypeImmune_Fine	group1	group2	n1	n2	median1	median2	median_diff	U1	rank_biserial_r	p	p_adj	sig_adj	signif
B_cells	Healthy_CTRL	Inflamed	33	23	0.0798122	0.158041	-0.0782285	170	-0.552042	0.000499926	0.00749889	TRUE	**
B_cells	Healthy_CTRL	Obliterating	33	27	0.0798122	0.164197	-0.0843848	248	-0.443322	0.00342024	0.0256518	TRUE	*
B_cells	Healthy_CTRL	Obliterated	33	13	0.0798122	0.171243	-0.0914309	112	-0.477855	0.0128334	0.0481252	TRUE	*
B_cells	Healthy	Inflamed	7	23	0.0807175	0.158041	-0.0773232	30	-0.627329	0.0116799	0.0481252	TRUE	*
B_cells	Healthy	Obliterating	7	27	0.0807175	0.164197	-0.0834795	43	-0.544974	0.0274536	0.0686341	FALSE	ns
B_cells	Healthy	Obliterated	7	13	0.0807175	0.171243	-0.0905256	17	-0.626374	0.0236068	0.0686341	FALSE	ns
B_cells	Healthy_CTRL	AFE	33	5	0.0798122	0.116352	-0.03654	53	-0.357576	0.217838	0.466796	FALSE	ns
B_cells	Healthy	AFE	7	5	0.0807175	0.116352	-0.0356347	10	-0.428571	0.267677	0.501894	FALSE	ns
B_cells	Inflamed	AFE	23	5	0.158041	0.116352	0.0416885	72	0.252174	0.41278	0.687966	FALSE	ns
B_cells	Inflamed	Obliterating	23	27	0.158041	0.164197	-0.00615637	336	0.0821256	0.62652	0.791317	FALSE	ns
B_cells	Obliterating	AFE	27	5	0.164197	0.116352	0.0478448	79	0.17037	0.579056	0.791317	FALSE	ns
B_cells	Obliterated	AFE	13	5	0.171243	0.116352	0.0548909	38	0.169231	0.633053	0.791317	FALSE	ns
B_cells	Inflamed	Obliterated	23	13	0.158041	0.171243	-0.0132024	159	0.0635452	0.766915	0.851732	FALSE	ns
B_cells	Obliterating	Obliterated	27	13	0.164197	0.171243	-0.00704604	166	-0.0541311	0.79495	0.851732	FALSE	ns
B_cells	Healthy_CTRL	Healthy	33	7	0.0798122	0.0807175	-0.000905282	118	0.021645	0.94452	0.94452	FALSE	ns
CD4_TfH_TC	Healthy_CTRL	Obliterating	33	27	0.0395284	0.0583832	-0.0188548	178	-0.600449	7.26829e-05	0.00109024	TRUE	**
CD4_TfH_TC	Healthy_CTRL	Inflamed	33	23	0.0395284	0.0508827	-0.0113542	178	-0.530962	0.000815263	0.00611448	TRUE	**
CD4_TfH_TC	Healthy_CTRL	Obliterated	33	13	0.0395284	0.0616469	-0.0221184	92	-0.571096	0.00291774	0.0145887	TRUE	*
CD4_TfH_TC	Healthy_CTRL	AFE	33	5	0.0395284	0.0594714	-0.0199429	31	-0.624242	0.024202	0.0907575	FALSE	ns
CD4_TfH_TC	Healthy	Obliterating	7	27	0.044843	0.0583832	-0.0135402	66	-0.301587	0.238961	0.512059	FALSE	ns
CD4_TfH_TC	Healthy	Obliterated	7	13	0.044843	0.0616469	-0.0168038	29	-0.362637	0.210604	0.512059	FALSE	ns
CD4_TfH_TC	Healthy	AFE	7	5	0.044843	0.0594714	-0.0146283	9	-0.485714	0.20202	0.512059	FALSE	ns
CD4_TfH_TC	Healthy_CTRL	Healthy	33	7	0.0395284	0.044843	-0.00531462	88	-0.238095	0.344304	0.599584	FALSE	ns
CD4_TfH_TC	Healthy	Inflamed	7	23	0.044843	0.0508827	-0.00603961	61	-0.242236	0.35975	0.599584	FALSE	ns
CD4_TfH_TC	Inflamed	AFE	23	5	0.0508827	0.0594714	-0.00858871	43	-0.252174	0.41278	0.61917	FALSE	ns
CD4_TfH_TC	Inflamed	Obliterated	23	13	0.0508827	0.0616469	-0.0107642	128	-0.143813	0.48917	0.66705	FALSE	ns
CD4_TfH_TC	Obliterating	AFE	27	5	0.0583832	0.0594714	-0.00108813	58	-0.140741	0.650286	0.812858	FALSE	ns
CD4_TfH_TC	Inflamed	Obliterating	23	27	0.0508827	0.0583832	-0.00750058	291	-0.0628019	0.711502	0.820964	FALSE	ns
CD4_TfH_TC	Obliterated	AFE	13	5	0.0616469	0.0594714	0.00217549	30	-0.0769231	0.848973	0.909614	FALSE	ns
CD4_TfH_TC	Obliterating	Obliterated	27	13	0.0583832	0.0616469	-0.00326362	174	-0.00854701	0.976963	0.976963	FALSE	ns
CD4_effector_TC	Healthy_CTRL	Inflamed	33	23	0.130618	0.0887069	0.0419111	610	0.607378	0.000127862	0.00191793	TRUE	**
CD4_effector_TC	Healthy_CTRL	Obliterating	33	27	0.130618	0.0875749	0.0430431	675	0.515152	0.00066726	0.00500445	TRUE	**
CD4_effector_TC	Healthy_CTRL	Obliterated	33	13	0.130618	0.100165	0.0304529	312	0.454545	0.0179629	0.0898146	FALSE	ns
CD4_effector_TC	Healthy	Inflamed	7	23	0.118881	0.0887069	0.0301742	122	0.515528	0.0424855	0.159321	FALSE	ns
CD4_effector_TC	Healthy	Obliterating	7	27	0.118881	0.0875749	0.0313063	130	0.375661	0.138547	0.346369	FALSE	ns
CD4_effector_TC	Inflamed	Obliterated	23	13	0.0887069	0.100165	-0.0114582	102	-0.317726	0.121639	0.346369	FALSE	ns
CD4_effector_TC	Healthy_CTRL	Healthy	33	7	0.130618	0.118881	0.0117369	141	0.220779	0.381681	0.668142	FALSE	ns
CD4_effector_TC	Healthy_CTRL	AFE	33	5	0.130618	0.117925	0.0126934	102	0.236364	0.423531	0.668142	FALSE	ns
CD4_effector_TC	Healthy	Obliterated	7	13	0.118881	0.100165	0.018716	57	0.252747	0.392879	0.668142	FALSE	ns
CD4_effector_TC	Inflamed	Obliterating	23	27	0.0887069	0.0875749	0.00113208	280	-0.0982287	0.559249	0.668142	FALSE	ns
CD4_effector_TC	Inflamed	AFE	23	5	0.0887069	0.117925	-0.0292176	45	-0.217391	0.483496	0.668142	FALSE	ns
CD4_effector_TC	Obliterating	Obliterated	27	13	0.0875749	0.100165	-0.0125903	152	-0.133903	0.506588	0.668142	FALSE	ns
CD4_effector_TC	Obliterating	AFE	27	5	0.0875749	0.117925	-0.0303497	56	-0.17037	0.579056	0.668142	FALSE	ns
CD4_effector_TC	Obliterated	AFE	13	5	0.100165	0.117925	-0.0177594	27	-0.169231	0.633053	0.678271	FALSE	ns
CD4_effector_TC	Healthy	AFE	7	5	0.118881	0.117925	0.000956591	19	0.0857143	0.876263	0.876263	FALSE	ns
CD8_effector_TC	Healthy_CTRL	Obliterated	33	13	0.0991379	0.125921	-0.0267834	88	-0.589744	0.00211311	0.0316967	TRUE	*
CD8_effector_TC	Healthy_CTRL	Healthy	33	7	0.0991379	0.132075	-0.0329375	52	-0.549784	0.02248	0.1686	FALSE	ns
CD8_effector_TC	Healthy_CTRL	Inflamed	33	23	0.0991379	0.110094	-0.0109559	268	-0.293808	0.064508	0.241905	FALSE	ns
CD8_effector_TC	Obliterating	Obliterated	27	13	0.0991858	0.125921	-0.0267356	109	-0.378917	0.0566695	0.241905	FALSE	ns
CD8_effector_TC	Healthy_CTRL	AFE	33	5	0.0991379	0.11674	-0.0176022	53	-0.357576	0.217838	0.408446	FALSE	ns
CD8_effector_TC	Healthy	Inflamed	7	23	0.132075	0.110094	0.0219817	111	0.378882	0.144069	0.408446	FALSE	ns
CD8_effector_TC	Healthy	Obliterating	7	27	0.132075	0.0991858	0.0328897	126	0.333333	0.191215	0.408446	FALSE	ns
CD8_effector_TC	Inflamed	Obliterated	23	13	0.110094	0.125921	-0.0158276	109	-0.270903	0.187708	0.408446	FALSE	ns
CD8_effector_TC	Healthy_CTRL	Obliterating	33	27	0.0991379	0.0991858	-4.78573e-05	391	-0.122334	0.422333	0.575908	FALSE	ns
CD8_effector_TC	Inflamed	Obliterating	23	27	0.110094	0.0991858	0.010908	359	0.1562	0.350133	0.575908	FALSE	ns
CD8_effector_TC	Obliterating	AFE	27	5	0.0991858	0.11674	-0.0175543	51	-0.244444	0.417984	0.575908	FALSE	ns
CD8_effector_TC	Inflamed	AFE	23	5	0.110094	0.11674	-0.0066463	47	-0.182609	0.559931	0.653415	FALSE	ns
CD8_effector_TC	Obliterated	AFE	13	5	0.125921	0.11674	0.00918129	39	0.2	0.566293	0.653415	FALSE	ns
CD8_effector_TC	Healthy	Obliterated	7	13	0.132075	0.125921	0.0061541	52	0.142857	0.642647	0.68855	FALSE	ns
CD8_effector_TC	Healthy	AFE	7	5	0.132075	0.11674	0.0153354	20	0.142857	0.755051	0.755051	FALSE	ns
CD8_effector_TC_KLRC1	Healthy_CTRL	Inflamed	33	23	0.0515267	0.0446521	0.00687459	511	0.346509	0.0291285	0.133605	FALSE	ns
CD8_effector_TC_KLRC1	Healthy_CTRL	Obliterating	33	27	0.0515267	0.0510638	0.000462888	583.5	0.309764	0.0410398	0.133605	FALSE	ns
CD8_effector_TC_KLRC1	Healthy	Inflamed	7	23	0.0636071	0.0446521	0.018955	125	0.552795	0.0285598	0.133605	FALSE	ns
CD8_effector_TC_KLRC1	Healthy	Obliterating	7	27	0.0636071	0.0510638	0.0125433	146	0.544974	0.0274536	0.133605	FALSE	ns
CD8_effector_TC_KLRC1	Inflamed	Obliterated	23	13	0.0446521	0.0599078	-0.0152557	88	-0.411371	0.0445351	0.133605	FALSE	ns
CD8_effector_TC_KLRC1	Obliterating	Obliterated	27	13	0.0510638	0.0599078	-0.008844	112	-0.361823	0.0688776	0.172194	FALSE	ns
CD8_effector_TC_KLRC1	Healthy	AFE	7	5	0.0636071	0.0486799	0.0149272	24	0.371429	0.343434	0.735931	FALSE	ns
CD8_effector_TC_KLRC1	Healthy_CTRL	Healthy	33	7	0.0515267	0.0636071	-0.0120804	97	-0.160173	0.529917	0.801858	FALSE	ns
CD8_effector_TC_KLRC1	Healthy_CTRL	AFE	33	5	0.0515267	0.0486799	0.00284685	96	0.163636	0.585339	0.801858	FALSE	ns
CD8_effector_TC_KLRC1	Healthy	Obliterated	7	13	0.0636071	0.0599078	0.00369925	53	0.164835	0.588029	0.801858	FALSE	ns
CD8_effector_TC_KLRC1	Obliterated	AFE	13	5	0.0599078	0.0486799	0.011228	39	0.2	0.566293	0.801858	FALSE	ns
CD8_effector_TC_KLRC1	Inflamed	Obliterating	23	27	0.0446521	0.0510638	-0.0064117	295	-0.0499195	0.770303	0.858724	FALSE	ns
CD8_effector_TC_KLRC1	Inflamed	AFE	23	5	0.0446521	0.0486799	-0.00402774	51	-0.113043	0.727188	0.858724	FALSE	ns
CD8_effector_TC_KLRC1	Obliterating	AFE	27	5	0.0510638	0.0486799	0.00238396	62	-0.0814815	0.801476	0.858724	FALSE	ns
CD8_effector_TC_KLRC1	Healthy_CTRL	Obliterated	33	13	0.0515267	0.0599078	-0.00838112	210	-0.020979	0.922264	0.922264	FALSE	ns
Cycling	Healthy	Inflamed	7	23	0.0404313	0.0519783	-0.011547	43	-0.465839	0.0689527	0.533352	FALSE	ns
Cycling	Healthy	Obliterating	7	27	0.0404313	0.0486584	-0.00822712	56	-0.407407	0.10667	0.533352	FALSE	ns
Cycling	Inflamed	Obliterated	23	13	0.0519783	0.0399449	0.0120334	202	0.351171	0.086785	0.533352	FALSE	ns
Cycling	Healthy_CTRL	Inflamed	33	23	0.0423892	0.0519783	-0.00958907	302	-0.204216	0.199703	0.599109	FALSE	ns
Cycling	Obliterating	Obliterated	27	13	0.0486584	0.0399449	0.00871349	223	0.270655	0.174719	0.599109	FALSE	ns
Cycling	Healthy_CTRL	Healthy	33	7	0.0423892	0.0404313	0.00195794	146	0.264069	0.292594	0.731486	FALSE	ns
Cycling	Healthy_CTRL	Obliterating	33	27	0.0423892	0.0486584	-0.00626918	396	-0.111111	0.466561	0.739339	FALSE	ns
Cycling	Healthy_CTRL	Obliterated	33	13	0.0423892	0.0399449	0.00244431	237	0.104895	0.591471	0.739339	FALSE	ns
Cycling	Healthy	Obliterated	7	13	0.0404313	0.0399449	0.000486363	37	-0.186813	0.535552	0.739339	FALSE	ns
Cycling	Healthy	AFE	7	5	0.0404313	0.0440529	-0.0036216	12	-0.314286	0.431818	0.739339	FALSE	ns
Cycling	Inflamed	Obliterating	23	27	0.0519783	0.0486584	0.00331989	342	0.101449	0.546228	0.739339	FALSE	ns
Cycling	Inflamed	AFE	23	5	0.0519783	0.0440529	0.00792541	70	0.217391	0.483496	0.739339	FALSE	ns
Cycling	Obliterating	AFE	27	5	0.0486584	0.0440529	0.00460553	77	0.140741	0.650286	0.75033	FALSE	ns
Cycling	Obliterated	AFE	13	5	0.0399449	0.0440529	-0.00410796	28	-0.138462	0.702848	0.753051	FALSE	ns
Cycling	Healthy_CTRL	AFE	33	5	0.0423892	0.0440529	-0.00166365	86	0.0424242	0.900136	0.900136	FALSE	ns
IFN_resp_CD4_TC	Healthy_CTRL	Inflamed	33	23	0.017192	0.058363	-0.041171	136	-0.641634	5.18671e-05	0.000778007	TRUE	***
IFN_resp_CD4_TC	Healthy_CTRL	Obliterating	33	27	0.017192	0.0361757	-0.0189837	237	-0.468013	0.00199717	0.0149788	TRUE	*
IFN_resp_CD4_TC	Healthy_CTRL	Obliterated	33	13	0.017192	0.0274072	-0.0102153	121	-0.435897	0.0232806	0.0873021	FALSE	ns
IFN_resp_CD4_TC	Healthy_CTRL	AFE	33	5	0.017192	0.0518868	-0.0346948	30	-0.636364	0.0212216	0.0873021	FALSE	ns
IFN_resp_CD4_TC	Healthy_CTRL	Healthy	33	7	0.017192	0.0314685	-0.0142766	61	-0.471861	0.0532176	0.159653	FALSE	ns
IFN_resp_CD4_TC	Inflamed	Obliterated	23	13	0.058363	0.0274072	0.0309558	203	0.35786	0.0808908	0.202227	FALSE	ns
IFN_resp_CD4_TC	Healthy	Inflamed	7	23	0.0314685	0.058363	-0.0268945	49	-0.391304	0.13071	0.280093	FALSE	ns
IFN_resp_CD4_TC	Inflamed	Obliterating	23	27	0.058363	0.0361757	0.0221873	374	0.204509	0.220082	0.412654	FALSE	ns
IFN_resp_CD4_TC	Healthy	Obliterating	7	27	0.0314685	0.0361757	-0.00470718	81	-0.142857	0.587661	0.737179	FALSE	ns
IFN_resp_CD4_TC	Healthy	AFE	7	5	0.0314685	0.0518868	-0.0204183	14	-0.2	0.638889	0.737179	FALSE	ns
IFN_resp_CD4_TC	Obliterating	Obliterated	27	13	0.0361757	0.0274072	0.00876848	193	0.0997151	0.623496	0.737179	FALSE	ns
IFN_resp_CD4_TC	Obliterating	AFE	27	5	0.0361757	0.0518868	-0.0157111	57	-0.155556	0.614244	0.737179	FALSE	ns
IFN_resp_CD4_TC	Obliterated	AFE	13	5	0.0274072	0.0518868	-0.0244796	25	-0.230769	0.502801	0.737179	FALSE	ns
IFN_resp_CD4_TC	Healthy	Obliterated	7	13	0.0314685	0.0274072	0.0040613	49	0.0769231	0.816796	0.816796	FALSE	ns
IFN_resp_CD4_TC	Inflamed	AFE	23	5	0.058363	0.0518868	0.0064762	62	0.0782609	0.816239	0.816796	FALSE	ns
NK	Healthy_CTRL	Inflamed	33	23	0.193798	0.093482	0.100316	621	0.636364	5.97639e-05	0.000891482	TRUE	***
NK	Healthy_CTRL	Obliterating	33	27	0.193798	0.0860566	0.107742	705	0.582492	0.000118864	0.000891482	TRUE	***
NK	Healthy	Inflamed	7	23	0.189736	0.093482	0.0962536	137	0.701863	0.00407604	0.0203802	TRUE	*
NK	Healthy	Obliterating	7	27	0.189736	0.0860566	0.103679	154	0.62963	0.0095676	0.0358785	TRUE	*
NK	Healthy_CTRL	Obliterated	33	13	0.193798	0.101277	0.0925215	318	0.482517	0.0119792	0.0359377	TRUE	*
NK	Healthy	Obliterated	7	13	0.189736	0.101277	0.0884586	69	0.516484	0.0674923	0.168731	FALSE	ns
NK	Healthy_CTRL	AFE	33	5	0.193798	0.115512	0.0782869	123	0.490909	0.0842169	0.180465	FALSE	ns
NK	Healthy	AFE	7	5	0.189736	0.115512	0.0742241	27	0.542857	0.14899	0.279356	FALSE	ns
NK	Obliterating	Obliterated	27	13	0.0860566	0.101277	-0.0152203	147	-0.162393	0.418778	0.697963	FALSE	ns
NK	Inflamed	Obliterating	23	27	0.093482	0.0860566	0.00742534	332	0.0692432	0.682708	0.941815	FALSE	ns
NK	Inflamed	Obliterated	23	13	0.093482	0.101277	-0.00779498	141	-0.0568562	0.792182	0.941815	FALSE	ns
NK	Inflamed	AFE	23	5	0.093482	0.115512	-0.0220296	53	-0.0782609	0.816239	0.941815	FALSE	ns
NK	Obliterating	AFE	27	5	0.0860566	0.115512	-0.0294549	62	-0.0814815	0.801476	0.941815	FALSE	ns
NK	Healthy_CTRL	Healthy	33	7	0.193798	0.189736	0.00406284	118	0.021645	0.94452	0.94452	FALSE	ns
NK	Obliterated	AFE	13	5	0.101277	0.115512	-0.0142346	31	-0.0461538	0.924136	0.94452	FALSE	ns
Plasma_cell	Healthy_CTRL	Healthy	33	7	0.174757	0.139969	0.0347884	129	0.116883	0.650539	0.845263	FALSE	ns
Plasma_cell	Healthy_CTRL	Inflamed	33	23	0.174757	0.205869	-0.0311114	318	-0.162055	0.309665	0.845263	FALSE	ns
Plasma_cell	Healthy_CTRL	Obliterating	33	27	0.174757	0.204244	-0.0294868	412	-0.0751964	0.623891	0.845263	FALSE	ns
Plasma_cell	Healthy_CTRL	Obliterated	33	13	0.174757	0.186262	-0.0115043	206	-0.039627	0.845263	0.845263	FALSE	ns
Plasma_cell	Healthy_CTRL	AFE	33	5	0.174757	0.18239	-0.00763266	96	0.163636	0.585339	0.845263	FALSE	ns
Plasma_cell	Healthy	Inflamed	7	23	0.139969	0.205869	-0.0658998	55	-0.31677	0.225917	0.845263	FALSE	ns
Plasma_cell	Healthy	Obliterating	7	27	0.139969	0.204244	-0.0642751	79	-0.164021	0.531242	0.845263	FALSE	ns
Plasma_cell	Healthy	Obliterated	7	13	0.139969	0.186262	-0.0462927	41	-0.0989011	0.757301	0.845263	FALSE	ns
Plasma_cell	Healthy	AFE	7	5	0.139969	0.18239	-0.042421	20	0.142857	0.755051	0.845263	FALSE	ns
Plasma_cell	Inflamed	Obliterating	23	27	0.205869	0.204244	0.00162462	322	0.037037	0.830455	0.845263	FALSE	ns
Plasma_cell	Inflamed	Obliterated	23	13	0.205869	0.186262	0.0196071	171	0.143813	0.48917	0.845263	FALSE	ns
Plasma_cell	Inflamed	AFE	23	5	0.205869	0.18239	0.0234787	80	0.391304	0.193407	0.845263	FALSE	ns
Plasma_cell	Obliterating	Obliterated	27	13	0.204244	0.186262	0.0179825	189	0.0769231	0.707367	0.845263	FALSE	ns
Plasma_cell	Obliterating	AFE	27	5	0.204244	0.18239	0.0218541	85	0.259259	0.389083	0.845263	FALSE	ns
Plasma_cell	Obliterated	AFE	13	5	0.186262	0.18239	0.00387162	38	0.169231	0.633053	0.845263	FALSE	ns
Treg	Healthy_CTRL	Healthy	33	7	0.0653061	0.0673854	-0.00207932	98	-0.151515	0.553149	0.825711	FALSE	ns
Treg	Healthy_CTRL	Inflamed	33	23	0.0653061	0.0597484	0.00555769	349	-0.0803689	0.617332	0.825711	FALSE	ns
Treg	Healthy_CTRL	Obliterating	33	27	0.0653061	0.0696203	-0.00431413	358	-0.196409	0.196106	0.825711	FALSE	ns
Treg	Healthy_CTRL	Obliterated	33	13	0.0653061	0.0589587	0.00634747	231	0.0769231	0.696292	0.825711	FALSE	ns
Treg	Healthy_CTRL	AFE	33	5	0.0653061	0.0668317	-0.00152556	61	-0.260606	0.375713	0.825711	FALSE	ns
Treg	Healthy	Inflamed	7	23	0.0673854	0.0597484	0.00763702	88	0.0931677	0.73722	0.825711	FALSE	ns
Treg	Healthy	Obliterating	7	27	0.0673854	0.0696203	-0.00223481	87	-0.0793651	0.770664	0.825711	FALSE	ns
Treg	Healthy	Obliterated	7	13	0.0673854	0.0589587	0.00842679	61	0.340659	0.241357	0.825711	FALSE	ns
Treg	Inflamed	Obliterating	23	27	0.0597484	0.0696203	-0.00987183	282	-0.0917874	0.585735	0.825711	FALSE	ns
Treg	Inflamed	Obliterated	23	13	0.0597484	0.0589587	0.000789775	168	0.123746	0.553298	0.825711	FALSE	ns
Treg	Inflamed	AFE	23	5	0.0597484	0.0668317	-0.00708326	42	-0.269565	0.379731	0.825711	FALSE	ns
Treg	Obliterating	Obliterated	27	13	0.0696203	0.0589587	0.0106616	215	0.225071	0.260087	0.825711	FALSE	ns
Treg	Obliterating	AFE	27	5	0.0696203	0.0668317	0.00278857	57	-0.155556	0.614244	0.825711	FALSE	ns
Treg	Obliterated	AFE	13	5	0.0589587	0.0668317	-0.00787303	21	-0.353846	0.288749	0.825711	FALSE	ns
Treg	Healthy	AFE	7	5	0.0673854	0.0668317	0.000553762	16	-0.0857143	0.876263	0.876263	FALSE	ns
