## Supplementary_TablesS1_to_S31 for "Single-cell and spatial transcriptomics resolve airway obliteration in bronchiolitis obliterans syndrome": FINAL_Table_S29_snRNAseq_QC_metrics.xlsx

### Sheet: Tabelle1
ID	Internal_ID	Cells	Confidently mapped reads in cells	Estimated UMIs from genomic DNA	Estimated UMIs from genomic DNA per unspliced probe	Median UMI counts per cell	Median genes per cell	Median reads per cell	Number of reads from cells called from this sample	Reads confidently mapped to filtered probe set	Reads confidently mapped to probe set	Reads mapped to probe set	Total genes detected	Cells detected in other samples	Cells detected in this sample
BOS_Nr1	BOS_GLE008	11762	0.899	0.0054	1	529	410	3329	45571104	0.9485	0.9678	0.9881	15452	116,091 (90.80%)	11,762 (9.20%)
BOS_Nr2	BOS_GLE052	7043	0.8568	0.007	1	711	513	3047	27195155	0.9514	0.9723	0.9853	15213	90,156 (92.75%)	7,043 (7.25%)
BOS_Nr3	BOS_GLE119	4507	0.7239	0.0074	1	911	678	5244	32795523	0.8175	0.8391	0.9812	15599	67,444 (93.74%)	4,507 (6.26%)
BOS_Nr4	BOS_GLE151	3590	0.6095	0.1831	2	67	57	775	6907940	0.2199	0.2282	0.9731	15988	68,361 (95.01%)	3,590 (4.99%)
BOS_Nr5	BOS_GLE224	9691	0.8762	0.0023	2	1630	1041	7137	89508725	0.9475	0.9656	0.9864	16290	87,508 (90.03%)	9,691 (9.97%)
BOS_Nr6	BOS_GLE398	6761	0.795	0.0053	2	1003	719	6609	59598880	0.936	0.9559	0.9884	15732	121,092 (94.71%)	6,761 (5.29%)
BOS_Nr7	BOS_GLE485	5927	0.7505	0.0111	2	615	480	3942	30749572	0.9501	0.9701	0.9882	15317	121,926 (95.36%)	5,927 (4.64%)
BOS_Nr8	BOS_GLE531	6728	0.778	0.0072	1	666	491	4256	36218491	0.9534	0.9736	0.988	14855	121,125 (94.74%)	6,728 (5.26%)
BOS_Nr9	BOS_GLE536	5063	0.7523	0.008	1	833	633	3784	25650826	0.9311	0.9503	0.9842	15456	92,136 (94.79%)	5,063 (5.21%)
BOS_Nr10	BOS_GLE549	3298	0.596	0.0107	1	912	656	5145	23894347	0.8	0.8252	0.9806	15159	68,653 (95.42%)	3,298 (4.58%)
BOS_Nr11	BOS_GLE716	5398	0.7407	0.0132	2	540	446	2341	16521548	0.9558	0.9734	0.9846	15117	91,801 (94.45%)	5,398 (5.55%)
BOS_Nr12	BOS_GLE775	6423	0.8602	0.0133	2	590	437	3803	30182167	0.9261	0.9446	0.9874	15119	121,430 (94.98%)	6,423 (5.02%)
BOS_Nr13	BOS_GLE781	9348	0.8116	0.0101	2	462	385	2052	25257538	0.9088	0.9305	0.9871	15477	101,775 (91.59%)	9,348 (8.41%)
BOS_Nr14	BOS_GLE793	475	0.3633	0.0593	1	611	447	2831	1864885	0.9245	0.941	0.9879	12485	110,648 (99.57%)	475 (0.43%)
RAS_Nr1	RAS_GLE305	4698	0.8222	0.0034	1	1674	1151	8649	67428584	0.9036	0.9343	0.9831	16114	67,253 (93.47%)	4,698 (6.53%)
RAS_Nr2	RAS_GLE361	3116	0.7288	0.0154	1	693	469	4050	16578605	0.8336	0.8634	0.9804	15207	68,835 (95.67%)	3,116 (4.33%)
RAS_Nr3	RAS_GLE583	2418	0.477	0.0145	1	718	540	4411	14138735	0.803	0.8257	0.9807	15376	69,533 (96.64%)	2,418 (3.36%)
RAS_Nr4	RAS_GLR602	3901	0.7826	0.0542	2	251	217	1368	7121611	0.873	0.8919	0.9794	14508	68,050 (94.58%)	3,901 (5.42%)
RAS_Nr5	RAS_GLE122	10564	0.8879	0.0019	2	2023	1357	8818	113127314	0.9473	0.9663	0.9853	16306	86,635 (89.13%)	10,564 (10.87%)
RAS_Nr6	RAS_GLE222	2259	0.6478	0.008	1	1286	887	5942	17904854	0.9362	0.9547	0.9856	15125	94,940 (97.68%)	2,259 (2.32%)
RAS_Nr7	RAS_GLE337	4927	0.7718	0.0043	1	1310	913	5755	39497969	0.9483	0.9666	0.9859	15592	92,272 (94.93%)	4,927 (5.07%)
RAS_Nr8	RAS_GLE455	7815	0.8865	0.0018	1	2125	1394	9270	97600970	0.9459	0.9704	0.9856	16002	89,384 (91.96%)	7,815 (8.04%)
RAS_Nr9	RAS_GLE037	7405	0.8087	0.0099	2	620	457	4153	38355848	0.9161	0.9374	0.9874	15033	120,448 (94.21%)	7,405 (5.79%)
RAS_Nr10	RAS_GLE199	7993	0.8539	0.0165	2	389	326	2517	24922902	0.9344	0.954	0.9871	14768	119,860 (93.75%)	7,993 (6.25%)
RAS_Nr11	RAS_GLE372	7827	0.8425	0.0037	2	1223	830	7781	79637015	0.9523	0.9691	0.9886	15719	120,026 (93.88%)	7,827 (6.12%)
RAS_Nr12	RAS_GLE381	8505	0.8344	0.0043	1	1007	698	6274	67475612	0.9558	0.9739	0.9883	15463	119,348 (93.35%)	8,505 (6.65%)
RAS_Nr13	RAS_GLE397	8870	0.8387	0.0156	2	353	298	2301	25799817	0.9308	0.9497	0.9865	14701	118,983 (93.06%)	8,870 (6.94%)
RAS_Nr14	RAS_GLE587	8788	0.8304	0.0188	2	301	248	1956	21958308	0.9329	0.953	0.9877	14915	119,065 (93.13%)	8,788 (6.87%)
RAS_Nr15	RAS_GLR689	8389	0.8638	0.0022	1	1866	1158	11895	116061163	0.958	0.978	0.9888	15864	119,464 (93.44%)	8,389 (6.56%)
CTRL_Nr1	CTR002	11704	0.7933	0.0012	1	2131	1396	11257	191859173	0.9041	0.9381	0.9832	16647	60,247 (83.73%)	11,704 (16.27%)
CTRL_Nr2	CTR072	2227	0.6192	0.0727	2	280	228	1740	6096680	0.6577	0.6839	0.9787	14940	69,724 (96.90%)	2,227 (3.10%)
CTRL_Nr3	CTR073	6575	0.8224	0.0237	2	352	277	1901	17348999	0.8539	0.8736	0.9812	15422	65,376 (90.86%)	6,575 (9.14%)
CTRL_Nr4	CTR007	7809	0.8559	0.0031	2	1504	993	6594	67665650	0.9376	0.9607	0.986	16083	89,390 (91.97%)	7,809 (8.03%)
CTRL_Nr5	CTR008	9994	0.856	0.0063	2	802	617	5182	63426533	0.9494	0.9682	0.9877	15744	117,859 (92.18%)	9,994 (7.82%)
CTRL_Nr6	CTR011	9152	0.8493	0.0085	2	676	502	4539	52774450	0.9153	0.9349	0.9878	15588	118,701 (92.84%)	9,152 (7.16%)
CTRL_Nr7	CTR075	8005	0.8107	0.0056	1	752	525	3251	33442627	0.958	0.9753	0.989	15679	103,118 (92.80%)	8,005 (7.20%)
CTRL_Nr8	CTR031	6976	0.7988	0.0034	1	1289	808	5607	50152660	0.9592	0.9781	0.9887	15694	104,147 (93.72%)	6,976 (6.28%)
CTRL_Nr9	GLR725	4824	0.6439	0.0254	1	278	232	1257	7953490	0.9257	0.9466	0.988	14519	106,299 (95.66%)	4,824 (4.34%)
CTRL_Nr10	CTR070	9045	0.8532	0.0105	2	401	343	3084	36420951	0.9577	0.9781	0.9911	15306	126,573 (93.33%)	9,045 (6.67%)
CTRL_Nr11	CTR048	8006	0.9029	0.0119	1	352	298	2486	25786562	0.95	0.9796	0.9923	17191	129,483 (94.18%)	8,006 (5.82%)
CTRL_Nr12	CTR068	6767	0.8237	0.0085	1	507	389	3522	31216008	0.9601	0.979	0.991	15276	130,722 (95.08%)	6,767 (4.92%)
CTRL_Nr13	CTR069	5452	0.8392	0.0195	2	435	344	3251	21359103	0.9569	0.9804	0.9914	15215	130,166 (95.98%)	5,452 (4.02%)
Grey font: These samples haven perviously been pubslished elsewhere by our group. See Material & Methods Section of the Manuscript for further information.
