## Supplementary_TablesS1_to_S31 for "Single-cell and spatial transcriptomics resolve airway obliteration in bronchiolitis obliterans syndrome": FINAL_Table_S30_10xXenium_AddonPanel_GeneList.xlsx

### Sheet: Table_S3_10xXenium_AddonPanel_G
Gene	Ensembl ID	Probesets
SFTPC	ENSG00000168484	3
LAMP3	ENSG00000078081	8
NAPSA	ENSG00000131400	8
COL4A2	ENSG00000134871	8
PDGFA	ENSG00000197461	8
EMP2	ENSG00000213853	5
CAV1	ENSG00000105974	8
SCGB3A2	ENSG00000164265	7
SOX4	ENSG00000124766	8
SCGB3A1	ENSG00000161055	2
CEACAM6	ENSG00000086548	8
ITGB6	ENSG00000115221	8
KRT8	ENSG00000170421	8
KRT5	ENSG00000186081	8
CDH2	ENSG00000170558	8
EPHB2	ENSG00000133216	8
GDF15	ENSG00000130513	8
MMP7	ENSG00000137673	8
KRT17	ENSG00000128422	8
PTGS2	ENSG00000073756	8
COL1A1	ENSG00000108821	8
FN1	ENSG00000115414	8
TNC	ENSG00000041982	8
CTSE	ENSG00000196188	8
CDKN1A	ENSG00000124762	8
CDKN2B	ENSG00000147883	8
TGFBR2	ENSG00000163513	8
BPIFB1	ENSG00000125999	4
MUC5AC	ENSG00000215182	8
CHGA	ENSG00000100604	8
CALCA	ENSG00000110680	8
CHGB	ENSG00000089199	8
COX4I2	ENSG00000131055	6
ITGA8	ENSG00000077943	8
PI16	ENSG00000164530	8
SCARA5	ENSG00000168079	8
FBLN1	ENSG00000077942	8
SFRP4	ENSG00000106483	8
CXCL2	ENSG00000081041	8
CCL2	ENSG00000108691	8
CXCL14	ENSG00000145824	8
DIO2	ENSG00000211448	8
LEPR	ENSG00000116678	8
MMP2	ENSG00000087245	8
COL15A1	ENSG00000204291	8
COL6A3	ENSG00000163359	8
INHBA	ENSG00000122641	8
TINAGL1	ENSG00000142910	8
MMP11	ENSG00000099953	8
CTHRC1	ENSG00000164932	8
RUNX2	ENSG00000124813	8
RUNX1	ENSG00000159216	8
WNT5A	ENSG00000114251	8
HAS1	ENSG00000105509	8
CPE	ENSG00000109472	8
DKK2	ENSG00000155011	8
CXCL12	ENSG00000107562	8
VEGFA	ENSG00000112715	6
RGCC	ENSG00000102760	8
SPARCL1	ENSG00000152583	8
HPGD	ENSG00000164120	8
EDNRB	ENSG00000136160	8
GPIHBP1	ENSG00000277494	8
PRX	ENSG00000105227	8
INSR	ENSG00000171105	8
SESN3	ENSG00000149212	8
KCNE3	ENSG00000175538	8
INHBB	ENSG00000163083	8
DLL4	ENSG00000128917	8
ENPP2	ENSG00000136960	8
MCAM	ENSG00000076706	8
COL14A1	ENSG00000187955	8
ACTA2	ENSG00000107796	8
ASPN	ENSG00000106819	8
LUM	ENSG00000139329	8
EFNB2	ENSG00000125266	8
FOXO1	ENSG00000150907	8
FOXO3	ENSG00000118689	8
BGN	ENSG00000182492	8
PTEN	ENSG00000171862	8
UBB	ENSG00000170315	8
BMPR2	ENSG00000204217	8
EIF2AK4	ENSG00000128829	8
TBX4	ENSG00000121075	8
ACVRL1	ENSG00000139567	8
SOX17	ENSG00000164736	8
ENG	ENSG00000106991	8
GDF2	ENSG00000263761	8
KLF4	ENSG00000136826	8
AVPR1A	ENSG00000166148	8
CNR1	ENSG00000118432	8
COL25A1	ENSG00000188517	8
CD36	ENSG00000135218	8
GREM1	ENSG00000166923	8
CPNE7	ENSG00000178773	8
CEMIP	ENSG00000103888	8
SFTPA1	ENSG00000122852	8
IL33	ENSG00000137033	8
MDM2	ENSG00000135679	8
OCIAD2	ENSG00000145247	8
