## Supplementary_TablesS1_to_S31 for "Single-cell and spatial transcriptomics resolve airway obliteration in bronchiolitis obliterans syndrome": FINAL_Table_S31_BOS_RAS_Paper_Antibodies_used.xlsx

### Sheet: Tabelle1
Primary Antibodies
Target	Species	Clonality	Clone	Conjugate	Manufacturer	REF	Dilution IHC	Dilution IF
SFTPC	Mouse	mono	H-8	None	Santa Cruz Biotechnology	sc-518029	1:200	1:100
Cathepsin E (CTSE)	Rabbit	poly		None	Merck/ Sigma-Aldrich/ Millipore	HPA012940	1:200	1:100
KRT17	mouse	mono	E-4	AF647	Santa Cruz Biotechnology	sc-393002 AF647	1:50	1:50
COL15A1	Rabbit	poly		None	invitrogen/ thermofisher/ Life Technologies	PA5-53667	1:600	1:300
PDPN	Mouse	mono	D2-40	None	biolegend	916605	1:1000	1:50
Secondary Antibodies
Target	Species	Conjugate	Manufacturer	REF	Dilution
Mouse-IgG	horse	DyLight 488	vector	DK-8828	ready to use
Rabbit-IgG	horse	DyLight 594	vector	DK-8828	ready to use
